# Rapid T cell receptor interaction grouping with ting

**DOI:** 10.1101/2020.05.04.069914

**Authors:** Felix Mölder, Ulrik Stervbo, Lucie Loyal, Petra Bacher, Nina Babel, Sven Rahmann

**Affiliations:** Genome Informatics, Institute of Human Genetics, University of Duisburg-Essen, 45147 Essen, Germany; Institute of Pathology, University of Duisburg-Essen, 45147, Germany; Center for Translational Medicine, Medical Clinic I, Marien Hospital Herne, Ruhr-University Bochum, 44623 Herne, Germany; Si-M / “Der Simulierte Mensch” a science framework of Technische Universität Berlin and Charité - Universitätsmedizin Berlin, Berlin, Germany; Regenerative Immunology and Aging, BIH Center for Regenerative Therapies, Charité Universitätsmedizin Berlin, Berlin, Germany; Institute of Immunology, Christian-Albrechts Universität zu Kiel and Universitätsklinik Schleswig-Holstein, Kiel, Germany; Institute of Clinical Molecular Biology, Christian-Albrechts Universität zu Kiel, Kiel, Germany; Charité – Universitätsmedizin Berlin, Corporate Member of Freie Universität Berlin, Humboldt-Universität zu Berlin; Berlin Institute of Health, Berlin-Brandenburg Center for Regenerative Therapies, Augustenburger Platz 1, 13353 Berlin, Germany

## Abstract

**Motivation:** Clustering of antigen-specific T cell receptor repertoire (TCRR) sequences is challenging. The recently published tool GLIPH aims to solve this problem. However, clustering large repertoires takes several days to weeks, making its use impractical in larger studies. In addition, the methodology used in GLIPH suffers from several shortcomings, including non-determinism, potential loss of significant antigen-specific sequences or inclusion of too many unspecific sequences.

**Results:** We present an algorithm for clustering TCRR sequences that scales efficiently to large repertoires. We clustered 26 real datasets with up to 62 000 unique CDR3*β* sequences using both GLIPH and an implementation of our method called ting. While GLIPH required multiple weeks, ting only needed about one hour for the same task. In addition, we found that in naïve repertoires, where no or very few antigen-specific CDR3 sequences or clusters should exist, our method indeed selects fewer sequences.

**Availability:** Our method has been implemented in Python as a tool called ting, using numpy and NetworkX. It is available on GitHub (https://github.com/FelixMoelder/ting) and on PyPI under the MIT license.
