## Supplementary material for "Rapid T cell receptor interaction grouping with ting": R205-L01-D706D506.tsv

CDR3b	TRBV	TRBJ	PatientID	Frequency
CAGSEGSAQRGYTF	V10-3	J1-2	SD591#4	1
CAIRGTGLNNEQFF	V10-3	J2-1	SD591#4	1
CAISATGLNNEPFF	V10-3	J2-1	SD591#4	1
CAISEGPGGLETQYF	V10-3	J2-5	SD591#4	1
CAISEGPGGLETQYF	V10-3	J2-7	SD591#4	1
CAISEGSAQRGYTF	V10-3	J1-2	SD591#4	2
CAISGSGLKNVQFF	V10-3	J2-1	SD591#4	1
CAISGSGLNNEPFL	V10-3	J2-7	SD591#4	1
CAISGSVTNEQFF	V10-3	J2-1	SD591#4	3
CAISGTGFNNEQFF	V10-3	J2-1	SD591#4	1
CAISGTGHNNEQFF	V10-3	J2-1	SD591#4	1
CAISGTGLDHEQFF	V10-3	J2-1	SD591#4	1
CAISGTGLDNEQFF	V10-3	J2-1	SD591#4	2
CAISGTGLINEQFF	V10-3	J2-1	SD591#4	1
CAISGTGLNHEQFF	V10-3	J2-1	SD591#4	1
CAISGTGLNNAQFF	V10-3	J2-1	SD591#4	1
CAISGTGLNNEQFF	V10-3	J2-1	SD591#4	13383
CAISGTGLNNEQFF	V10-3	J2-4	SD591#4	8
CAISGTGLNNEQFF	V10-3	J2-5	SD591#4	8
CAISGTGLNNEQFF	V10-3	J2-7	SD591#4	312
CAISGTGLNNEQFL	V10-3	J2-7	SD591#4	1
CAISGTGLNNEQV	V10-3	J2-7	SD591#4	1
CAISGTGLNNVQFF	V10-3	J2-1	SD591#4	1
CAISGTGLSNEQFF	V10-3	J2-1	SD591#4	8
CAISGTGPNNEQFF	V10-3	J2-1	SD591#4	2
CAISGTRLNNEQFF	V10-3	J2-1	SD591#4	5
CAISVTGLNNEQFF	V10-3	J2-1	SD591#4	3
CAISVTGLNNEQFF	V10-3	J2-7	SD591#4	1
CAISYPSGRNEQFF	V10-3	J2-1	SD591#4	1
CAISYRDRGYEQYF	V10-3	J2-7	SD591#4	2
CALSGTGLNNEQFF	V10-3	J2-1	SD591#4	1
CAMGGTGLKNEQFF	V10-3	J2-7	SD591#4	2
CARSEGSAQRGYTF	V10-3	J1-2	SD591#4	1
CASLLDRGLHYEQYF	V10-3	J2-1	SD591#4	2
CASLLDRGLHYEQYF	V10-3	J2-7	SD591#4	3
CASSAFGPIYNEQFF	V10-3	J2-1	SD591#4	16
CASSEGPGGLETQYF	V10-3	J2-5	SD591#4	7
CASSEGSAQRGHTF	V10-3	J1-2	SD591#4	1
CASSEGSAQRGYTF	V10-3	J1-2	SD591#4	37
CASSGDRGSYEQYF	V10-3	J2-7	SD591#4	1
CASSGSVTNDQFF	V10-3	J2-7	SD591#4	1
CASSGSVTNEQFF	V10-3	J2-1	SD591#4	11
CASSLAGLGANTGELFF	V10-3	J2-2	SD591#4	1
CASSLGGGGYTF	V10-3	J1-2	SD591#4	5
CASSLMAGGRAYEQYF	V10-3	J2-7	SD591#4	1
CASSPLGTGTSYNEQFF	V10-3	J2-1	SD591#4	24
CASSPLGTGTSYNEQFF	V10-3	J2-7	SD591#4	2
CASSSGTSGRARETQYF	V10-3	J2-1	SD591#4	1
CASSSGTSGRARETQYF	V10-3	J2-5	SD591#4	6
CASSTGTSGRARETQYF	V10-3	J2-5	SD591#4	3
CASSYMQQRTEAFF	V10-3	J1-1	SD591#4	3
CASSYPSGRNEQFF	V10-3	J2-1	SD591#4	19
CASSYRDRGYEQYF	V10-3	J2-7	SD591#4	7
CASTNTMNTEAFF	V10-3	J1-1	SD591#4	2
CATSSGQPLGVRQFF	V10-3	J2-1	SD591#4	5
CSISGTGLNNEQFF	V10-3	J2-1	SD591#4	1
CVISGTGLNNEQFF	V10-3	J2-1	SD591#4	3
CASSFVGSSRKNQYF	V11-2	J2-5	SD591#4	2
CASSFVGSSRKTQYF	V11-2	J2-1	SD591#4	2
CASSFVGSSRKTQYF	V11-2	J2-5	SD591#4	111
CASSFVGSSRKTQYF	V11-2	J2-7	SD591#4	7
CAISGTGLNNEQFF	V12-3V12-4	J2-1	SD591#4	1
CANSLAGLGANTGELFF	V12-3V12-4	J2-2	SD591#4	1
CARSLAGLGANTGELFF	V12-3V12-4	J2-2	SD591#4	1
CASGLAGLGANTGELFF	V12-3V12-4	J2-2	SD591#4	3
CASLLDRGLHYEQYF	V12-3V12-4	J2-7	SD591#4	1
CASNLAGLGANTGELFF	V12-3V12-4	J2-2	SD591#4	1
CASRKDYGYTF	V12-3V12-4	J1-2	SD591#4	481
CASRKDYGYTF	V12-3V12-4	J2-1	SD591#4	1
CASRKDYGYTV	V12-3V12-4	J2-7	SD591#4	1
CASSAFGPIYNEQFF	V12-3V12-4	J2-1	SD591#4	4
CASSEGPGGLETQYF	V12-3V12-4	J2-5	SD591#4	1
CASSEGSAQRGYTF	V12-3V12-4	J1-2	SD591#4	8
CASSFCDLLF	V12-3V12-4	J1-4	SD591#4	1
CASSFCVLLF	V12-3V12-4	J1-4	SD591#4	985
CASSFRGTGFEKLFF	V12-3V12-4	J1-4	SD591#4	1
CASSFYVLLF	V12-3V12-4	J1-4	SD591#4	1
CASSGLAGGYEQYF	V12-3V12-4	J2-7	SD591#4	1
CASSGSVTNEQFF	V12-3V12-4	J2-1	SD591#4	5
CASSHSTGGGGYTF	V12-3V12-4	J1-2	SD591#4	1
CASSLAAAAANTGELFF	V12-3V12-4	J2-2	SD591#4	1
CASSLAELGANTGELFF	V12-3V12-4	J2-2	SD591#4	1
CASSLAGLGANTGDLFF	V12-3V12-4	J2-2	SD591#4	1
CASSLAGLGANTGELFF	V12-3V12-4	J2-2	SD591#4	4881
CASSLAGLGANTGVLFF	V12-3V12-4	J2-2	SD591#4	1
CASSLAGLGTNTGELFF	V12-3V12-4	J2-2	SD591#4	1
CASSLAGLRANTGELFF	V12-3V12-4	J2-2	SD591#4	24
CASSLAGRGANTGEPFF	V12-3V12-4	J2-2	SD591#4	1
CASSLALSRSNEQFF	V12-3V12-4	J2-1	SD591#4	1
CASSLGPGRGGNTGELFF	V12-3V12-4	J2-2	SD591#4	3
CASSLLAGGYEQGF	V12-3V12-4	J2-7	SD591#4	1
CASSLLAGGYEQYF	V12-3V12-4	J2-4	SD591#4	1
CASSLLAGGYEQYF	V12-3V12-4	J2-5	SD591#4	1
CASSLLAGGYEQYF	V12-3V12-4	J2-7	SD591#4	704
CASSLLAGGYKQYF	V12-3V12-4	J2-7	SD591#4	1
CASSLLAGRYEQYF	V12-3V12-4	J2-7	SD591#4	2
CASSLLVGGYEQYF	V12-3V12-4	J2-7	SD591#4	1
CASSLMAGGRAHEQYF	V12-3V12-4	J2-7	SD591#4	1
CASSLMAGGRAYEPYL	V12-3V12-4	J2-7	SD591#4	1
CASSLMAGGRAYEQYF	V12-3V12-4	J2-1	SD591#4	43
CASSLMAGGRAYEQYF	V12-3V12-4	J2-7	SD591#4	1256
CASSLMAGGRAYKQYF	V12-3V12-4	J2-7	SD591#4	1
CASSLMAGGRAYVQYF	V12-3V12-4	J2-1	SD591#4	1
CASSLMAGRTYEQYF	V12-3V12-4	J2-7	SD591#4	1
CASSPLGTGTSYNEQFF	V12-3V12-4	J2-1	SD591#4	7
CASSPRQGIYEQYF	V12-3V12-4	J2-5	SD591#4	1
CASSPRQGIYEQYF	V12-3V12-4	J2-7	SD591#4	273
CASSSAGLGANTGELFF	V12-3V12-4	J2-2	SD591#4	2
CASSSGTSGRARETQYF	V12-3V12-4	J2-5	SD591#4	3
CASSSSYEQYF	V12-3V12-4	J2-7	SD591#4	1
CASSTGTSGRARETQYF	V12-3V12-4	J2-5	SD591#4	8
CASSTQGYEQYF	V12-3V12-4	J2-7	SD591#4	1
CASSVLAGPTDTQYF	V12-3V12-4	J2-3	SD591#4	1
CASSVLNTGELFF	V12-3V12-4	J2-2	SD591#4	3
CASSYMQQRTEAFF	V12-3V12-4	J1-1	SD591#4	2
CASSYPMGDPSGGELFF	V12-3V12-4	J2-2	SD591#4	2
CASSYPSGRNEQFF	V12-3V12-4	J2-1	SD591#4	3
CASSYRDRGYEQYF	V12-3V12-4	J2-7	SD591#4	7
CASSYTRTSGRPPGEQFF	V12-3V12-4	J2-1	SD591#4	2
CASTGQGNLNTGELFF	V12-3V12-4	J2-2	SD591#4	1
CASTLAGLGANTGELFF	V12-3V12-4	J2-2	SD591#4	1
CASTNTMNTEAFF	V12-3V12-4	J1-1	SD591#4	1
CATSSGQPLGVRQFF	V12-3V12-4	J2-1	SD591#4	3
CVSSPRQGIYEQYF	V12-3V12-4	J2-7	SD591#4	1
FASSLAGLGANTGELFF	V12-3V12-4	J2-2	SD591#4	1
SASSLAGLGANTGELFF	V12-3V12-4	J2-2	SD591#4	1
SDSSLLAGGYEQYF	V12-3V12-4	J2-7	SD591#4	1
YASSLAGLGANTGELFF	V12-3V12-4	J2-2	SD591#4	3
CASSLMAGGRADEQYG	V12-4	J2-7	SD591#4	2
CASSLTGLGANTGELFF	V12-4	J2-2	SD591#4	1
CAICQELLADEKFL	V14	J2-1	SD591#4	1
CASSAFGPIYNEQFF	V14	J2-1	SD591#4	2
CASSPLGTGTSYNEQFF	V14	J2-1	SD591#4	3
CASSQDFLAGEQFF	V14	J2-1	SD591#4	1
CASSQDLLAAEQWF	V14	J2-1	SD591#4	1
CASSQDLLADEQFF	V14	J2-1	SD591#4	900
CASSQDLLADEQFF	V14	J2-7	SD591#4	23
CASSQDLLADEQFL	V14	J2-1	SD591#4	1
CASSQDLLADVQFF	V14	J2-1	SD591#4	1
CASSQDLLANEQFF	V14	J2-1	SD591#4	1
CASSQELLADEKCF	V14	J2-1	SD591#4	1
CASSQVLLADEQFF	V14	J2-1	SD591#4	1
CASSRLQGPNSPLHF	V14	J1-6	SD591#4	150
CATSQDLLADEQFF	V14	J2-1	SD591#4	1
RASSQDLLADEQCF	V14	J2-1	SD591#4	1
CATNRGGLSRQPQHF	V15	J1-5	SD591#4	1
CATSAARTGKAFF	V15	J1-1	SD591#4	1
CATSIDRTGKAFF	V15	J1-1	SD591#4	1
CATSRDHTGKAFF	V15	J1-1	SD591#4	1
CATSRDRTGKAFF	V15	J1-1	SD591#4	1143
CATSREGLSRQPQHF	V15	J1-5	SD591#4	1
CATSRGGLLRQPQHF	V15	J1-5	SD591#4	2
CATSRGGLSGQPQHF	V15	J1-5	SD591#4	5
CATSRGGLSRQARHL	V15	J1-5	SD591#4	1
CATSRGGLSRQPQDC	V15	J1-5	SD591#4	1
CATSRGGLSRQPQHF	V15	J1-5	SD591#4	6018
CATSRGGLSRQPQHL	V15	J1-5	SD591#4	1
CATSRGGLSRQPQLF	V15	J1-5	SD591#4	2
CATSRGGLSRRPQHF	V15	J1-5	SD591#4	1
CATSRGGTGTEKLFF	V15	J1-4	SD591#4	1
CATSRVGLSRETQHF	V15	J1-5	SD591#4	1
CATSRWGLSRQPQDW	V15	J1-5	SD591#4	1
CATVRDRTVTALL	V15	J1-1	SD591#4	1
CDTSRGGLSRQPQHF	V15	J1-5	SD591#4	2
CPTSRGGLSRQPQHF	V15	J1-5	SD591#4	1
CSTSRGGLSRQPQHF	V15	J1-5	SD591#4	1
CTTSRGGLSRQPQHF	V15	J1-5	SD591#4	1
CVTSRDRTGKAFF	V15	J1-1	SD591#4	127
CVTSRGGLSRQPQHF	V15	J1-5	SD591#4	16
CACTHVQGTTNEKLFF	V18	J1-4	SD591#4	1
CAGSGDRGSYEQYF	V18	J2-7	SD591#4	2
CASIHVQGITNEKLFF	V18	J1-4	SD591#4	2
CASKQGQGTTYEQYF	V18	J2-7	SD591#4	1
CASKRGAATTYEQYF	V18	J2-7	SD591#4	1
CASKRGQGMTYEQYF	V18	J2-7	SD591#4	1
CASKRGQGTTNEQYF	V18	J2-7	SD591#4	1
CASKRGQGTTYELYF	V18	J2-7	SD591#4	1
CASKRGQGTTYEQFF	V18	J2-1	SD591#4	2
CASKRGQGTTYEQYF	V18	J2-1	SD591#4	66
CASKRGQGTTYEQYF	V18	J2-4	SD591#4	13
CASKRGQGTTYEQYF	V18	J2-5	SD591#4	2
CASKRGQGTTYEQYF	V18	J2-7	SD591#4	1309
CASSEGPGGLETQYF	V18	J2-5	SD591#4	1
CASSGDRGSCEQYF	V18	J2-1J2-7	SD591#4	2
CASSGDRGSYEKYF	V18	J2-1	SD591#4	1
CASSGDRGSYEQYF	V18	J2-1	SD591#4	78
CASSGDRGSYEQYF	V18	J2-4	SD591#4	20
CASSGDRGSYEQYF	V18	J2-5	SD591#4	1
CASSGDRGSYEQYF	V18	J2-7	SD591#4	1342
CASSGDRGYEQYF	V18	J2-7	SD591#4	1
CASSLAGLGANTGELFF	V18	J2-2	SD591#4	1
CASSPLGGGGSVGTDTQYF	V18	J2-3	SD591#4	3
CASSPLGGSAAVGTDTQYF	V18	J2-3	SD591#4	1
CASSPLGGSGGVGTDTQYF	V18	J2-3	SD591#4	1
CASSPLGGSGSVGADTQYF	V18	J2-3	SD591#4	2
CASSPLGGSGSVGTDTQYF	V18	J2-3	SD591#4	973
CASSPLGGSGSVGTDTQYF	V18	J2-4	SD591#4	3
CASSPLGGSGSVGTDTRYF	V18	J2-3	SD591#4	1
CASSPLGGSRSVGTDTQYF	V18	J2-3	SD591#4	1
CASSPLGGSVSVGTDTQYC	V18	J2-3	SD591#4	1
CASSPLGTGTSYNEQFF	V18	J2-1	SD591#4	3
CASSPLGVSGSVGTDTKYF	V18	J2-3	SD591#4	1
CASSYPSGRNEQFF	V18	J2-1	SD591#4	1
CASSYRDRGYEQYF	V18	J2-7	SD591#4	1
CASTGQGNLNTGELFF	V18	J2-2	SD591#4	2
CASTHFQGTTNEKLVF	V18	J1-4	SD591#4	1
CASTHVQATTNEKLFF	V18	J1-4	SD591#4	1
CASTHVQETTNEKLFF	V18	J1-4	SD591#4	2
CASTHVQGITNEKLFF	V18	J1-4	SD591#4	1
CASTHVQGTTNDKLFF	V18	J1-4	SD591#4	1
CASTHVQGTTNEKLFF	V18	J1-4	SD591#4	4174
CASTHVQGTTNEKLFY	V18	J1-4	SD591#4	1
CASTHVQGTTNEKLLF	V18	J1-4	SD591#4	1
CASTHVQGTTNERLFF	V18	J1-4	SD591#4	2
CASTNVQGTTNAKLFF	V18	J1-4	SD591#4	1
CASTNVQGTTNEKLFF	V18	J1-4	SD591#4	2
CSSSGDRGSYEQYF	V18	J2-7	SD591#4	1
CVSSPLGGSGSVGTDTQYF	V18	J2-3	SD591#4	15
CVSSYPSGRNEQFF	V18	J2-1	SD591#4	1
CVSTHVQGTTNEKLFF	V18	J1-4	SD591#4	1
FASKRGQGTTYEQYF	V18	J2-7	SD591#4	1
RASSGDRGAYEQYF	V18	J2-7	SD591#4	1
RASTHVQGTTNEKLLF	V18	J1-4	SD591#4	1
WPAHRLRLAGAGGELFF	V18	J2-2	SD591#4	1
CACSKGQSYEQYF	V19	J2-7	SD591#4	1
CANTGQGNLNTGELFF	V19	J2-2	SD591#4	2
CASAAAPYYEQYF	V19	J2-7	SD591#4	1
CASCYTRTSGRPPGEQFF	V19	J2-1	SD591#4	2
CASGKGQSYEQYF	V19	J2-7	SD591#4	1
CASNKGQSYEQYF	V19	J2-7	SD591#4	3
CASNYTRTSGRPPGEQFF	V19	J2-1	SD591#4	1
CASRYTRTSGRSPGEQFF	V19	J2-7	SD591#4	1
CASSAAGRGDTQYF	V19	J2-3	SD591#4	3
CASSAAPYYEQYF	V19	J2-7	SD591#4	1
CASSAFGPIYNEQFF	V19	J2-1	SD591#4	2
CASSCTRTSGRPPGEQFF	V19	J2-1	SD591#4	2
CASSGQGNLNTGELFF	V19	J2-2	SD591#4	4
CASSGSVTNEQFF	V19	J2-1	SD591#4	1
CASSHTRTSGRPPGEQFF	V19	J2-1	SD591#4	1
CASSIFASGRTQETQYF	V19	J2-5	SD591#4	1
CASSIFGRGDTEYF	V19	J2-3	SD591#4	1
CASSIFGRGDTLYF	V19	J2-3	SD591#4	1
CASSIFGRGDTQYF	V19	J1-4	SD591#4	6
CASSIFGRGDTQYF	V19	J2-1	SD591#4	5
CASSIFGRGDTQYF	V19	J2-2	SD591#4	7
CASSIFGRGDTQYF	V19	J2-3	SD591#4	8667
CASSIFGRGDTQYF	V19	J2-4	SD591#4	38
CASSIFGRGDTQYF	V19	J2-7	SD591#4	11
CASSIFKRGDTQYF	V19	J2-3	SD591#4	1
CASSISGRGDTQYF	V19	J2-3	SD591#4	2
CASSIVASARTQETQYF	V19	J2-5	SD591#4	1
CASSIVASGRIQETQYF	V19	J2-5	SD591#4	1
CASSIVASGRNQETQYF	V19	J2-5	SD591#4	1
CASSIVASGRTQETQCF	V19	J2-5	SD591#4	1
CASSIVASGRTQETQNF	V19	J2-5	SD591#4	1
CASSIVASGRTQETQYF	V19	J2-1	SD591#4	46
CASSIVASGRTQETQYF	V19	J2-3	SD591#4	2
CASSIVASGRTQETQYF	V19	J2-5	SD591#4	984
CASSIVASGRTQETQYF	V19	J2-7	SD591#4	120
CASSIVASGRTQETQYV	V19	J2-7	SD591#4	8
CASSIVASGTTQETQYF	V19	J2-5	SD591#4	1
CASSIVASRRTQETQYF	V19	J2-5	SD591#4	1
CASSIVASWGTQETKYV	V19	J2-5	SD591#4	1
CASSIVPSGRTQETQYF	V19	J2-5	SD591#4	1
CASSIVSNERKQETQYF	V19	J2-7	SD591#4	1
CASSKEQSYEQYF	V19	J2-1	SD591#4	1
CASSKGKAYEQYF	V19	J2-7	SD591#4	1
CASSKGQSYEQYF	V19	J2-1	SD591#4	142
CASSKGQSYEQYF	V19	J2-4	SD591#4	22
CASSKGQSYEQYF	V19	J2-5	SD591#4	2
CASSKGQSYEQYF	V19	J2-7	SD591#4	2534
CASSKGQSYEQYV	V19	J2-7	SD591#4	4
CASSKRQSYEQYF	V19	J2-7	SD591#4	2
CASSLAGLGANTGELFF	V19	J2-2	SD591#4	1
CASSPLGTGTSYNEQFF	V19	J2-1	SD591#4	1
CASSPRGGRARDEQFF	V19	J2-1	SD591#4	1
CASSPRQGANTGELFF	V19	J2-2	SD591#4	1
CASSRGLYYEQYF	V19	J2-7	SD591#4	3
CASSRGPYYDQYF	V19	J2-7	SD591#4	1
CASSRGPYYEHYF	V19	J2-7	SD591#4	1
CASSRGPYYEQYF	V19	J2-1	SD591#4	62
CASSRGPYYEQYF	V19	J2-4	SD591#4	8
CASSRGPYYEQYF	V19	J2-7	SD591#4	1018
CASSRGPYYEQYV	V19	J2-7	SD591#4	2
CASSRGPYYERYF	V19	J2-6	SD591#4	1
CASSSGTSGRARETQYF	V19	J2-1	SD591#4	1
CASSSGTSGRARETQYF	V19	J2-4J2-5	SD591#4	1
CASSSSGERNTIYF	V19	J1-3	SD591#4	144
CASSSSYEQYF	V19	J2-7	SD591#4	1
CASSTGTSGRARETQYF	V19	J2-5	SD591#4	2
CASSTGTSGRARETQYF	V19	J2-7	SD591#4	1
CASSVGQGAGYQPQHF	V19	J1-5	SD591#4	227
CASSVGQGNLNTGELFF	V19	J2-2	SD591#4	2
CASSVLNTGELFF	V19	J2-2	SD591#4	4
CASSWTGHLNTGELFF	V19	J2-2	SD591#4	1
CASSYNRTSGRPPGEQFF	V19	J2-1	SD591#4	3
CASSYPMGDPSGGELFF	V19	J2-2	SD591#4	2
CASSYPSGRNEQFF	V19	J2-1	SD591#4	7
CASSYRDRGYEQYF	V19	J2-7	SD591#4	3
CASSYTCTSGRPPGEQFF	V19	J2-1	SD591#4	4
CASSYTHTSGRPPGAQFF	V19	J2-7	SD591#4	1
CASSYTRTCGRPPGERFF	V19	J2-1	SD591#4	2
CASSYTRTIGRPPGEQFF	V19	J2-1	SD591#4	1
CASSYTRTNGRPPGEQFF	V19	J2-1	SD591#4	2
CASSYTRTSGIAPGEQYC	V19	J2-1	SD591#4	1
CASSYTRTSGRPAGEQFL	V19	J2-1	SD591#4	1
CASSYTRTSGRPPGEQFC	V19	J2-7	SD591#4	3
CASSYTRTSGRPPGEQFF	V19	J2-1	SD591#4	11272
CASSYTRTSGRPPGEQFF	V19	J2-5	SD591#4	7
CASSYTRTSGRPPGEQFF	V19	J2-7	SD591#4	232
CASSYTRTSGRPPGEQFS	V19	J2-5	SD591#4	1
CASSYTRTSGRPPGEQIF	V19	J2-1	SD591#4	2
CASSYTRTSGRPPGEQYF	V19	J2-1	SD591#4	1
CASSYTRTSGRPPGVQFF	V19	J2-1	SD591#4	2
CASSYTRTSGRPSGEQFF	V19	J2-7	SD591#4	4
CASSYTRTSGRTQEPQYV	V19	J2-4J2-5	SD591#4	1
CASSYTRTSVRPPGEQFF	V19	J2-7	SD591#4	1
CASSYTRTSVRPPREQWF	V19	J2-7	SD591#4	1
CASSYTRTVGSGPVEQFF	V19	J2-1	SD591#4	1
CASTGAAALNTGELFF	V19	J2-2	SD591#4	9
CASTGGNLNTEELFF	V19	J2-2	SD591#4	1
CASTGLGNLNTGELFF	V19	J2-2	SD591#4	3
CASTGQGAANTGELFF	V19	J2-2	SD591#4	8
CASTGQGAANTGELVL	V19	J2-2	SD591#4	1
CASTGQGNLNTGELFF	V19	J2-2	SD591#4	33015
CASTGQGNLNTGERFV	V19	J2-2	SD591#4	1
CASTGQGNLNTKELFF	V19	J2-2	SD591#4	1
CASTGQGRLNARELGF	V19	J2-2	SD591#4	1
CASTGQLNLNTGELFF	V19	J2-2	SD591#4	1
CASTGQVKLNARELVF	V19	J2-2	SD591#4	1
CASTRQGNLNTGELFF	V19	J2-2	SD591#4	1
CASTRQVNISTGALLL	V19	J2-2	SD591#4	1
CASTVQGNLNTGELFF	V19	J2-2	SD591#4	5
CSSSYTRTSGRPPGEQFF	V19	J2-1	SD591#4	1
CTSSIFGRGDTQYF	V19	J2-3	SD591#4	3
CTSSYTRTSGRPPGEQFF	V19	J2-1	SD591#4	1
CTSTGQGNLNTGELFL	V19	J2-2	SD591#4	1
CVSSRGPYYEQYF	V19	J2-7	SD591#4	2
CVSSYTRSSGRPGGEELF	V19	J2-1	SD591#4	1
CVSTGQGNLNTGELFF	V19	J2-2	SD591#4	3
FASSIFGRGDTQYF	V19	J2-3	SD591#4	1
RASSIFGRGDTQYF	V19	J2-3	SD591#4	2
SASSIFGRGDTQYF	V19	J2-3	SD591#4	1
CSAAALTLEAFF	V20-1	J1-1	SD591#4	1
CSARDLTLEAFF	V20-1	J1-1	SD591#4	390
CSARDPGGPHTQYF	V20-1	J2-3	SD591#4	135
CSARDPGGPQTEYW	V20-1	J2-3	SD591#4	1
CSARQGEVYEQYF	V20-1	J2-1	SD591#4	2
CSARQGEVYEQYF	V20-1	J2-7	SD591#4	34
CSASSGITGITEAFF	V20-1	J1-1	SD591#4	538
CSASSGMTGITEAFF	V20-1	J1-1	SD591#4	2
CSASSGMTGVSAAFF	V20-1	J1-1	SD591#4	1
CSAVSGRAAGDTQYF	V20-1	J2-3	SD591#4	212
CSAVSGRAAGDTQYL	V20-1	J2-3	SD591#4	1
CSDRDLTLEDFF	V20-1	J1-1	SD591#4	1
CSVRDLTLEAFF	V20-1	J1-1	SD591#4	1
CTWVRHNEQFF	V20-1	J2-1	SD591#4	7
CAISSGQPLGVRQFF	V24-1	J2-1	SD591#4	7
CAISSGQPLGVRQFF	V24-1	J2-7	SD591#4	1
CASSFRGTGFEKLFF	V24-1	J1-4	SD591#4	1
CASSGSVTNEQFF	V24-1	J2-1	SD591#4	2
CASSPLGTGTSYNEQFF	V24-1	J2-1	SD591#4	2
CASSSGTSGRARETQYF	V24-1	J2-1	SD591#4	1
CASSSGTSGRARETQYF	V24-1	J2-5	SD591#4	3
CASSTGTSGRARETQYF	V24-1	J2-5	SD591#4	4
CASSYMQQRTEAFF	V24-1	J1-1	SD591#4	1
CASSYPSGRNEQFF	V24-1	J2-1	SD591#4	3
CATMAGHPLCVRQFL	V24-1	J2-1	SD591#4	8
CATMAGHPLGVRQFF	V24-1	J2-1	SD591#4	1
CATPEGITLETPCMF	V24-1	J1-3	SD591#4	1
CATPEGITLETPYF	V24-1	J1-3	SD591#4	1
CATRAGHPFGVRQCL	V24-1	J2-1	SD591#4	1
CATRAGQPFGVRQFL	V24-1	J2-1	SD591#4	1
CATRSGEPLGVRKGF	V24-1	J2-1	SD591#4	1
CATRSGHPFCVRQVF	V24-1	J2-1	SD591#4	1
CATRSVQPLGVRQYL	V24-1	J2-7	SD591#4	1
CATRSVQPVGVRQFF	V24-1	J2-1	SD591#4	1
CATSAAAPLGVRQFF	V24-1	J2-1	SD591#4	1
CATSAGQPLVVRPFF	V24-1	J2-7	SD591#4	2
CATSDQDRDGYSF	V24-1	J2-1	SD591#4	1
CATSDQDRDGYTF	V24-1	J1-2	SD591#4	1529
CATSDQDRDGYTF	V24-1	J1-6	SD591#4	6
CATSDQDRDGYTF	V24-1	J2-1	SD591#4	1
CATSDQYRDGYTF	V24-1	J1-2	SD591#4	1
CATSRGGLSRQPQHF	V24-1	J1-5	SD591#4	1
CATSSGHPLVVRQFF	V24-1	J2-1	SD591#4	1
CATSSGQAVGARQCF	V24-1	J2-1	SD591#4	1
CATSSGQPLGLLQFV	V24-1	J2-1	SD591#4	1
CATSSGQPLGVRGFC	V24-1	J2-1	SD591#4	1
CATSSGQPLGVRLFF	V24-1	J2-1	SD591#4	1
CATSSGQPLGVRPFF	V24-1	J2-1	SD591#4	2
CATSSGQPLGVRQFF	V24-1	J2-1	SD591#4	15926
CATSSGQPLGVRQFF	V24-1	J2-4	SD591#4	9
CATSSGQPLGVRQFF	V24-1	J2-5	SD591#4	7
CATSSGQPLGVRQFF	V24-1	J2-7	SD591#4	297
CATSSGQPLGVRQSF	V24-1	J2-7	SD591#4	1
CATSSGQPLGVRQYF	V24-1	J2-5	SD591#4	1
CATSSGQPLGVRQYF	V24-1	J2-7	SD591#4	2
CATSSGQPLSVRQFF	V24-1	J2-1	SD591#4	4
CATSSGQPLVVRQFF	V24-1	J2-1	SD591#4	5
CATSSVHPLSVRQFF	V24-1	J2-7	SD591#4	1
CATSSVQPLGGRQYL	V24-1	J2-4	SD591#4	1
CATSTGQPLGVRQFF	V24-1	J2-1	SD591#4	4
CPTSSGQPLGVRQFF	V24-1	J2-1	SD591#4	1
CVTSDQDRDGYTF	V24-1	J1-2	SD591#4	1
FATSSVQPLGVRQFC	V24-1	J2-1	SD591#4	1
GATSSRRPLAVRHFF	V24-1	J2-1	SD591#4	1
YATSSGQPLGVRQFF	V24-1	J2-1	SD591#4	3
CATSSGQPLGVRQFF	V24/OR9-2	J2-7	SD591#4	1
CACSLGPGRGGNTGELFF	V27	J2-2	SD591#4	5
CAMSHSTGGGGYTF	V27	J1-2	SD591#4	3
CARSHSTGGGGYTF	V27	J1-2	SD591#4	1
CASGLGPGRGGNTGELFF	V27	J2-2	SD591#4	1
CASIHSTGGGGYTF	V27	J1-2	SD591#4	1
CASLLDRGLHYEQYF	V27	J2-7	SD591#4	2
CASMFRGTGFEKLFF	V27	J1-4	SD591#4	2
CASMVRGTGFEKLFF	V27	J1-4	SD591#4	2
CASRFRGTGFEKLFF	V27	J1-4	SD591#4	1
CASRHSTGGRGYAW	V27	J1-2	SD591#4	1
CASSAFGPIYNEQFF	V27	J2-1	SD591#4	3
CASSEGPGGLETQYF	V27	J2-5	SD591#4	3
CASSEGSAQRGYTF	V27	J1-2	SD591#4	25
CASSFGQPKNIQYF	V27	J2-4	SD591#4	1
CASSFQGTGFERLFF	V27	J1-4	SD591#4	2
CASSFRGTAFEKLFF	V27	J1-4	SD591#4	1
CASSFRGTGFEELFF	V27	J1-4	SD591#4	1
CASSFRGTGFEKLCF	V27	J1-4	SD591#4	1
CASSFRGTGFEKLFF	V27	J1-4	SD591#4	6937
CASSFRGTGFEKLFL	V27	J1-4	SD591#4	1
CASSFRGTGFENLFF	V27	J1-4	SD591#4	1
CASSGSVTNEQFF	V27	J2-1	SD591#4	7
CASSHCTGGGGYTV	V27	J1-2	SD591#4	1
CASSHCTGGGRSTL	V27	J1-2	SD591#4	1
CASSHGGGGYTF	V27	J1-2	SD591#4	1
CASSHSAGGGGYTG	V27	J1-2	SD591#4	1
CASSHSGGQTMGGYTF	V27	J1-2	SD591#4	1
CASSHSTGGGGHTF	V27	J1-2	SD591#4	1
CASSHSTGGGGYTF	V27	J1-2	SD591#4	5464
CASSHSTGGGGYTF	V27	J1-6	SD591#4	9
CASSHSTGGGGYTF	V27	J2-1	SD591#4	3
CASSHSTGGGGYTF	V27	J2-7	SD591#4	1
CASSHSTGGGGYTL	V27	J1-2	SD591#4	1
CASSHSTGGGGYTS	V27	J1-2	SD591#4	7
CASSHSTVGGGYTF	V27	J1-2	SD591#4	1
CASSHWTGGGGCTL	V27	J1-6	SD591#4	1
CASSIGGTGTEKLFF	V27	J1-4	SD591#4	1
CASSLGGGGYTF	V27	J1-2	SD591#4	3
CASSLGIGVGGSTGALLL	V27	J2-2	SD591#4	1
CASSLGPAAAGNAGELFF	V27	J2-2	SD591#4	1
CASSLGPGGGGNTGELFF	V27	J2-2	SD591#4	1
CASSLGPGRGGNTGELFF	V27	J1-4	SD591#4	1
CASSLGPGRGGNTGELFF	V27	J2-2	SD591#4	1908
CASSLGPGRGGNTGEMFF	V27	J2-2	SD591#4	3
CASSLGPGSGGNTGELFL	V27	J2-2	SD591#4	1
CASSLGPSRGGNTGELFF	V27	J2-2	SD591#4	1
CASSLGSGRGGNTGELFF	V27	J2-2	SD591#4	2
CASSLLAGGYEQYF	V27	J2-7	SD591#4	2
CASSLMAGGRAYEQYF	V27	J2-7	SD591#4	1
CASSPLGTGTSYNEQFF	V27	J2-1	SD591#4	17
CASSPRQGANTGELFF	V27	J2-2	SD591#4	1
CASSSGPGRGGNTGELFF	V27	J2-2	SD591#4	2
CASSSGQPLGVRQFF	V27	J2-1	SD591#4	2
CASSSGTSGRARETQYF	V27	J2-4J2-5	SD591#4	3
CASSSGTSGRARETQYF	V27	J2-7	SD591#4	1
CASSSHYEQYF	V27	J2-7	SD591#4	2
CASSTGTSGRARETQYF	V27	J2-5	SD591#4	3
CASSTGTSGRARETQYF	V27	J2-7	SD591#4	1
CASSVLAGPTDTQYF	V27	J2-3	SD591#4	1
CASSVLQGSNQPQHF	V27	J1-5	SD591#4	2
CASSYMQQRTEAFF	V27	J1-1	SD591#4	2
CASSYPSGRNEQFF	V27	J2-1	SD591#4	7
CASSYRDRGYEQYF	V27	J2-7	SD591#4	5
CASTGQGNLNTGELFF	V27	J2-2	SD591#4	1
CASTHVQGTTNEKLFF	V27	J1-4	SD591#4	1
CASTNTMNTEAFF	V27	J1-1	SD591#4	4
CATSDQDRDGYTF	V27	J1-2	SD591#4	1
CATSHSTGGGGYTF	V27	J1-2	SD591#4	1
CATSSGQPLGVRQFF	V27	J2-1	SD591#4	3
CDSSHSTGGGGYTF	V27	J1-2	SD591#4	1
CGSSFRGTGFEKLFF	V27	J1-4	SD591#4	1
CPSSHSTGGGGYTF	V27	J1-2	SD591#4	1
CTSSFRGTGFEKLFF	V27	J1-4	SD591#4	1
CVSSFRGTGFEKLFF	V27	J1-4	SD591#4	2
CVSSHSTGGGGYTF	V27	J1-2	SD591#4	2
YASSHSTGGGGYTF	V27	J1-2	SD591#4	2
CAISVLQGSNQPQHF	V28	J1-5	SD591#4	1
CARSVLQGSNQPQHF	V28	J1-5	SD591#4	1
CASCVLQGSNQPQHF	V28	J1-5	SD591#4	1
CASNFGQPKNIQYF	V28	J2-4	SD591#4	2
CASSEGSAQRGYTF	V28	J1-2	SD591#4	1
CASSFGQPKNIQYC	V28	J2-7	SD591#4	5
CASSFGQPKNIQYF	V28	J2-1	SD591#4	283
CASSFGQPKNIQYF	V28	J2-4	SD591#4	723
CASSFGQPKNIQYF	V28	J2-7	SD591#4	240
CASSFGQPKNIQYL	V28	J2-4	SD591#4	1
CASSFGQPKNMQYV	V28	J2-4	SD591#4	1
CASSFNRGRTEAFF	V28	J1-1	SD591#4	100
CASSFRGTGFEKLFF	V28	J1-4	SD591#4	4
CASSGSVTDEQLF	V28	J2-1	SD591#4	1
CASSHSTGGGGYTF	V28	J1-2	SD591#4	3
CASSLALSRSNEQFF	V28	J2-1	SD591#4	1
CASSPLGTGTSYNEQFF	V28	J2-1	SD591#4	1
CASSPTLRDRGHGYTF	V28	J1-2	SD591#4	26
CASSRVPSGRGEQYF	V28	J2-1	SD591#4	1
CASSRVPSGRGEQYF	V28	J2-7	SD591#4	88
CASSRVPSGRGGQYF	V28	J2-7	SD591#4	1
CASSSHYEQYF	V28	J2-1	SD591#4	10
CASSSHYEQYF	V28	J2-7	SD591#4	248
CASSVLQGNNQPQHF	V28	J1-5	SD591#4	1
CASSVLQGSIQPQHF	V28	J1-5	SD591#4	1
CASSVLQGSNETQHC	V28	J1-5	SD591#4	1
CASSVLQGSNQPQHF	V28	J1-5	SD591#4	664
CASSVLQGSNQRQHL	V28	J1-5	SD591#4	1
CASSVLQGSNQTQHF	V28	J1-5	SD591#4	3
CASSVLQGSNRPQHF	V28	J1-5	SD591#4	1
CASSVRQGSNQPQHF	V28	J1-5	SD591#4	1
CASSYMQQRTEAFF	V28	J1-1	SD591#4	1
CASSYRDRGYEQYF	V28	J2-7	SD591#4	1
CATSDQDRDGYTF	V28	J1-2	SD591#4	1
CATSSGQPLGVRQFF	V28	J2-1	SD591#4	1
CPSSVLQGSNQPQHF	V28	J1-5	SD591#4	1
CVSSFGQPKNIQYF	V28	J2-4	SD591#4	2
CNVERSGANVLTF	V29-1	J2-6	SD591#4	1
CSAAASGANVLTF	V29-1	J2-6	SD591#4	1
CSAERSGANVLTF	V29-1	J2-6	SD591#4	2
CSDERSGANVLTF	V29-1	J2-6	SD591#4	2
CSGRLMKNCFF	V29-1	J1-4	SD591#4	6
CSVEAAGANVLTF	V29-1	J2-6	SD591#4	2
CSVEGCGANLLGF	V29-1	J2-6	SD591#4	1
CSVERSGANVLTF	V29-1	J2-6	SD591#4	10241
CSVERSGANVPTF	V29-1	J2-7	SD591#4	5
CSVERSGDNVLAF	V29-1	J2-6	SD591#4	1
CSVERTGANVLTF	V29-1	J2-6	SD591#4	2
SVERSGANVLTF	V29-1	J2-6	SD591#4	1
YSVERSGANVLTF	V29-1	J2-6	SD591#4	1
CSVERSGANVLTF	V29/OR9-2	J2-6	SD591#4	1
CASKLGAGSKETQYF	V2	J2-1	SD591#4	3
CASKLGAGSKETQYF	V2	J2-5	SD591#4	18
CASKLGAGSKETQYF	V2	J2-7	SD591#4	2
CASSQDSNSGASNEQFF	V3-1	J2-1	SD591#4	1
CARRSWGEVNNSPLHF	V30	J1-6	SD591#4	1
CASGIGGYNF	V30	J1-2	SD591#4	2
CASGIGGYSF	V30	J2-7	SD591#4	1
CASGIGGYTF	V30	J1-2	SD591#4	1085
CASGIGGYTF	V30	J1-6J2-7	SD591#4	1
CASGISGYTF	V30	J1-2	SD591#4	1
CASGIVGYTV	V30	J1-2	SD591#4	1
CASTGQGNLNTGELFF	V30	J2-2	SD591#4	1
CATGESSYNSPLHF	V30	J1-6	SD591#4	199
CAWRPWGEVNNSPLHF	V30	J1-6	SD591#4	1
CAWRSWGEVNNSPLHF	V30	J1-6	SD591#4	391
CAWRSWGEVNNSPPHF	V30	J1-6	SD591#4	3
CAWTPGGSTNEKLFF	V30	J1-4	SD591#4	2655
CAWTPGGSTNEKMFF	V30	J1-4	SD591#4	1
CAWTPGGSTNKKLFF	V30	J1-4	SD591#4	1
CAWTPRGSTNEKLFF	V30	J1-4	SD591#4	1
CAWTTGGSTNEKLFF	V30	J1-4	SD591#4	1
CTWRSWGEVNNSPLHF	V30	J1-6	SD591#4	1
CTWTPGGSTNEKLFF	V30	J1-4	SD591#4	5
CVTGESSYNSPLHF	V30	J1-6	SD591#4	1
CVWTPGGSTNEKLFF	V30	J1-4	SD591#4	2
CASSQFDSLSGANVLTF	V4-3	J2-6	SD591#4	8
CASSQVWSLAGPGELFF	V4-3	J2-2	SD591#4	22
CASNPTGRTYEQYF	V5-4	J2-7	SD591#4	2
CASSIFGRGDTQYF	V5-4	J2-3	SD591#4	1
CASSPLGTGTSYNEQFF	V5-4	J2-1	SD591#4	1
CASSPRGGRARDEQFF	V5-4	J2-1	SD591#4	1
CASKRGQGTTYEQYF	V5-6	J2-7	SD591#4	1
CASNPTGHTYEQYF	V5-6	J2-7	SD591#4	3
CASNPTGLNYGQYF	V5-6	J2-1	SD591#4	1
CASNPTGRTYEQNF	V5-6	J2-1	SD591#4	1
CASNPTGRTYEQYF	V5-6	J2-4	SD591#4	9
CASNPTGRTYEQYF	V5-6	J2-5	SD591#4	1
CASNPTGRTYEQYF	V5-6	J2-7	SD591#4	2113
CASNPTGRTYEQYI	V5-6	J2-7	SD591#4	1
CASNPTGSTYEQYF	V5-6	J2-7	SD591#4	1
CASSAFGPIYNEQFF	V5-6	J2-1	SD591#4	2
CASSEGPGGLETQYF	V5-6	J2-5	SD591#4	1
CASSHSTGGGGYTF	V5-6	J1-2	SD591#4	1
CASSIFGRGDTQYF	V5-6	J2-3	SD591#4	1
CASSIGGTGTEKLFF	V5-6	J1-4	SD591#4	4
CASSKGQSYEQYF	V5-6	J2-7	SD591#4	2
CASSLALSRSNEQFF	V5-6	J2-1	SD591#4	2
CASSLGGGGYTF	V5-6	J1-2	SD591#4	1
CASSPLGTGTSYNEQFF	V5-6	J2-1	SD591#4	3
CASSPRGGRARDEQFF	V5-6	J2-1	SD591#4	1
CASSRGPYYEQYF	V5-6	J2-7	SD591#4	3
CASSRLAVDEQYF	V5-6	J2-7	SD591#4	1
CASSSGTSGRARETQYF	V5-6	J2-5	SD591#4	1
CASSSSYEQYF	V5-6	J2-7	SD591#4	1
CASSTGTSGRARETQYF	V5-6	J2-7	SD591#4	1
CASSYMQQRTEAFF	V5-6	J1-1	SD591#4	1
CASSYPSGRNEQFF	V5-6	J2-1	SD591#4	1
CASSYRDRGYEQYF	V5-6	J2-7	SD591#4	2
CASSYTRTSGRPPGEQFF	V5-6	J2-1	SD591#4	1
CASTGQGNLNTGELFF	V5-6	J2-2	SD591#4	1
CVSNPTGRTYEQYF	V5-6	J2-7	SD591#4	2
CAAAASVTNEQFF	V6-1	J2-1	SD591#4	1
CAFSGAVRNEQFF	V6-1	J2-7	SD591#4	1
CAGSEGPGGLETQYF	V6-1	J2-5	SD591#4	10
CAISGTGLNNEQFF	V6-1	J2-1	SD591#4	87
CAISGTGLNNEQFF	V6-1	J2-7	SD591#4	1
CAISGTGLNNEQFV	V6-1	J2-7	SD591#4	1
CANSEGSAQRGYTF	V6-1	J1-2	SD591#4	8
CASAARDRGYEQYF	V6-1	J2-1	SD591#4	1
CASCEGSAQRGYTF	V6-1	J1-2	SD591#4	2
CASGWSVRNEQCF	V6-1	J2-1	SD591#4	1
CASILGGGGYTF	V6-1	J1-2	SD591#4	2
CASLLDRGLHYEQYF	V6-1	J2-1	SD591#4	5
CASLLDRGLHYEQYF	V6-1	J2-4	SD591#4	1
CASLLDRGLHYEQYF	V6-1	J2-5	SD591#4	1
CASLLDRGLHYEQYF	V6-1	J2-7	SD591#4	68
CASLLDRGLHYEQYL	V6-1	J2-7	SD591#4	1
CASNEGPGGLETQYF	V6-1	J2-1	SD591#4	2
CASNEGPGGLETQYF	V6-1	J2-5	SD591#4	2
CASNEGSAQRGYTL	V6-1	J1-2	SD591#4	2
CASNGSVTNEQFF	V6-1	J2-1	SD591#4	3
CASSAF	V6-1	J1-2	SD591#4	1
CASSAFGHIYNEQFF	V6-1	J2-1	SD591#4	1
CASSAFGPISNEQFF	V6-1	J2-1	SD591#4	1
CASSAFGPIYNEHFF	V6-1	J2-1	SD591#4	1
CASSAFGPIYNEQFF	V6-1	J2-1	SD591#4	458
CASSAFGPIYNEQFF	V6-1	J2-4	SD591#4	1
CASSAFGPIYNEQFF	V6-1	J2-5	SD591#4	1
CASSAFGPIYNEQFF	V6-1	J2-7	SD591#4	5
CASSAFGPIYNEQFV	V6-1	J2-1	SD591#4	2
CASSAFGPIYNEQFW	V6-1	J2-1	SD591#4	2
CASSAFGTGTSYNEQFF	V6-1	J2-1	SD591#4	4
CASSEAAGGLETQYF	V6-1	J2-5	SD591#4	1
CASSEEPGGLETQYF	V6-1	J2-5	SD591#4	1
CASSEGAAGLETQYF	V6-1	J2-5	SD591#4	1
CASSEGAGGLETLYF	V6-1	J2-1	SD591#4	1
CASSEGCALRGYTF	V6-1	J1-2	SD591#4	1
CASSEGCAQSGFTF	V6-1	J1-2	SD591#4	2
CASSEGLGGLETQYF	V6-1	J2-5	SD591#4	1
CASSEGPGALETQYF	V6-1	J2-5	SD591#4	1
CASSEGPGGLEIQYF	V6-1	J2-4J2-5	SD591#4	1
CASSEGPGGLEPQYF	V6-1	J2-1	SD591#4	1
CASSEGPGGLETQFF	V6-1	J2-1	SD591#4	1
CASSEGPGGLETQFF	V6-1	J2-5	SD591#4	1
CASSEGPGGLETQYF	V6-1	J2-1	SD591#4	756
CASSEGPGGLETQYF	V6-1	J2-3	SD591#4	19
CASSEGPGGLETQYF	V6-1	J2-5	SD591#4	9519
CASSEGPGGLETQYF	V6-1	J2-7	SD591#4	1606
CASSEGPGGLETQYL	V6-1	J2-7	SD591#4	1
CASSEGPGGLKTQYF	V6-1	J2-5	SD591#4	2
CASSEGPGGSETQYF	V6-1	J2-7	SD591#4	2
CASSEGPGGVGTQYV	V6-1	J2-7	SD591#4	1
CASSEGPGGYTF	V6-1	J1-2	SD591#4	1
CASSEGQGGLETQYF	V6-1	J2-5	SD591#4	7
CASSEGSAERGYTF	V6-1	J1-6	SD591#4	1
CASSEGSAHRGYTF	V6-1	J1-2	SD591#4	4
CASSEGSAQGGYTFC	V6-1	J2-1	SD591#4	1
CASSEGSAQRGDSF	V6-1	J2-7	SD591#4	1
CASSEGSAQRGYAV	V6-1	J1-2	SD591#4	1
CASSEGSAQRGYSF	V6-1	J2-7	SD591#4	9
CASSEGSAQRGYSG	V6-1	J2-7	SD591#4	1
CASSEGSAQRGYTF	V6-1	J1-2	SD591#4	45850
CASSEGSAQRGYTF	V6-1	J1-6	SD591#4	82
CASSEGSAQRGYTF	V6-1	J2-1	SD591#4	30
CASSEGSAQRGYTF	V6-1	J2-7	SD591#4	3
CASSEGSAQRGYTS	V6-1	J1-2	SD591#4	1
CASSEGSDQRGYSF	V6-1	J2-1	SD591#4	1
CASSEGSGGLETQYF	V6-1	J2-7	SD591#4	2
CASSEGSSQGGYTV	V6-1	J1-2	SD591#4	1
CASSERPGGLETQYF	V6-1	J2-1	SD591#4	1
CASSESVTNEQFF	V6-1	J2-7	SD591#4	1
CASSEVPGGLGTQYF	V6-1	J2-4	SD591#4	1
CASSFCVLLF	V6-1	J1-4	SD591#4	2
CASSFGQPKNIQYF	V6-1	J2-4	SD591#4	1
CASSFRDRGYEQYF	V6-1	J2-7	SD591#4	3
CASSFRGTGFEKLFF	V6-1	J1-4	SD591#4	10
CASSFRGTGFEKLYF	V6-1	J1-4	SD591#4	1
CASSGDRGSYEQYF	V6-1	J2-7	SD591#4	2
CASSGGYAQRGYTC	V6-1	J1-2	SD591#4	1
CASSGSATNEQFF	V6-1	J2-1	SD591#4	1
CASSGSDTNEQFV	V6-1	J2-1	SD591#4	1
CASSGSVANEQFF	V6-1	J2-1	SD591#4	1
CASSGSVSNEQFF	V6-1	J2-1	SD591#4	1
CASSGSVTKEQFF	V6-1	J2-1	SD591#4	2
CASSGSVTNELFF	V6-1	J2-1	SD591#4	1
CASSGSVTNEQFF	V6-1	J2-1	SD591#4	12364
CASSGSVTNEQFF	V6-1	J2-4	SD591#4	4
CASSGSVTNEQFF	V6-1	J2-5	SD591#4	17
CASSGSVTNEQFF	V6-1	J2-7	SD591#4	189
CASSGSVTNEQFW	V6-1	J2-1	SD591#4	2
CASSGSVTNEQYF	V6-1	J2-5	SD591#4	1
CASSGSVTNVQFF	V6-1	J2-1	SD591#4	1
CASSGSVTSKQFV	V6-1	J2-7	SD591#4	1
CASSGTGLNNEQFF	V6-1	J2-7	SD591#4	1
CASSHSTGGGGYTF	V6-1	J1-2	SD591#4	43
CASSHSTGGRGYTF	V6-1	J1-2	SD591#4	1
CASSIVASGRTQETQYF	V6-1	J2-5	SD591#4	1
CASSKGQSYEQYF	V6-1	J2-7	SD591#4	1
CASSLAGLGANTGELFF	V6-1	J2-2	SD591#4	4
CASSLALSRSNEQFF	V6-1	J2-1	SD591#4	2
CASSLDPGRGGNTGELFF	V6-1	J2-2	SD591#4	1
CASSLEGGGYSV	V6-1	J1-2	SD591#4	1
CASSLGGGGYTF	V6-1	J1-2	SD591#4	312
CASSLGGGGYTF	V6-1	J2-1	SD591#4	1
CASSLGPGKGGNTGELFF	V6-1	J2-2	SD591#4	1
CASSLGPGRGGNTGELFF	V6-1	J2-2	SD591#4	10
CASSLMAGGRAYEQYF	V6-1	J2-1J2-7	SD591#4	1
CASSNTMNTEAFF	V6-1	J1-1	SD591#4	1
CASSPLETGTSYNEQFF	V6-1	J2-1	SD591#4	1
CASSPLGSGTSYNEQFF	V6-1	J2-1	SD591#4	1
CASSPLGTGTSDNERFF	V6-1	J2-1	SD591#4	1
CASSPLGTGTSYNEQFF	V6-1	J2-1	SD591#4	870
CASSPLGTGTSYNEQFF	V6-1	J2-4	SD591#4	1
CASSPLGTGTSYNEQFF	V6-1	J2-5	SD591#4	1
CASSPLGTGTSYNEQFF	V6-1	J2-7	SD591#4	14
CASSPLGTGTSYNEQLF	V6-1	J2-1	SD591#4	1
CASSPLGTVTSYNERFF	V6-1	J2-1	SD591#4	2
CASSPRGGRARDEQFF	V6-1	J2-1	SD591#4	3
CASSPRQGIYEQYF	V6-1	J2-7	SD591#4	1
CASSRVPSGRGEQYF	V6-1	J2-7	SD591#4	1
CASSSGTAARARETQYF	V6-1	J2-5	SD591#4	1
CASSSGTSGRARETQYF	V6-1	J2-1	SD591#4	23
CASSSGTSGRARETQYF	V6-1	J2-3	SD591#4	3
CASSSGTSGRARETQYF	V6-1	J2-5	SD591#4	193
CASSSGTSGRARETQYF	V6-1	J2-7	SD591#4	48
CASSSGTSGRARGTQYF	V6-1	J2-5	SD591#4	2
CASSSHYEQYF	V6-1	J2-7	SD591#4	4
CASSSSYEQYF	V6-1	J2-7	SD591#4	1
CASSTGTSGRARETHYV	V6-1	J2-7	SD591#4	1
CASSTGTSGRARETQYF	V6-1	J2-1	SD591#4	7
CASSTGTSGRARETQYF	V6-1	J2-5	SD591#4	117
CASSTGTSGRARETQYF	V6-1	J2-7	SD591#4	25
CASSTQGYEQYF	V6-1	J2-1J2-7	SD591#4	1
CASSVGSAQDGYNF	V6-1	J1-2	SD591#4	1
CASSVLAGPTDTQYF	V6-1	J2-3	SD591#4	1
CASSVLQGSNQPQHF	V6-1	J1-5	SD591#4	2
CASSVPRDRAVIAISPSMF	V6-1	J1-5	SD591#4	1
CASSVPRDRGYEQYF	V6-1	J2-1	SD591#4	1
CASSVPRDRGYEQYF	V6-1	J2-7	SD591#4	2
CASSVTAPGTQYF	V6-1	J2-3	SD591#4	3
CASSYMQKRTEAFF	V6-1	J1-1	SD591#4	1
CASSYMQQRTEAFF	V6-1	J1-1	SD591#4	143
CASSYMQQRTEALF	V6-1	J1-1	SD591#4	1
CASSYMQQRTVAFF	V6-1	J1-1	SD591#4	2
CASSYPCGRNEQFF	V6-1	J2-1	SD591#4	2
CASSYPMGDPSGGELFF	V6-1	J2-2	SD591#4	17
CASSYPSGRNEQFF	V6-1	J2-1	SD591#4	605
CASSYPSGRNEQFF	V6-1	J2-7	SD591#4	11
CASSYPSGRNEQFV	V6-1	J2-1	SD591#4	2
CASSYRDRGYEQYF	V6-1	J2-1	SD591#4	39
CASSYRDRGYEQYF	V6-1	J2-4	SD591#4	6
CASSYRDRGYEQYF	V6-1	J2-5	SD591#4	2
CASSYRDRGYEQYF	V6-1	J2-7	SD591#4	357
CASSYRDRGYKQYF	V6-1	J2-7	SD591#4	1
CASSYSVKNDHFL	V6-1	J2-1	SD591#4	1
CASSYTRTSGRPPGEQFF	V6-1	J2-1	SD591#4	3
CASSYVSKGARELFF	V6-1	J2-2	SD591#4	10
CASTDTMNTEAFF	V6-1	J1-1	SD591#4	1
CASTHVQGTTNEKLFF	V6-1	J1-4	SD591#4	1
CASTNTMNTEAFF	V6-1	J1-1	SD591#4	2419
CASTNTTNTEAFF	V6-1	J1-1	SD591#4	1
CATSDQDRDGYTF	V6-1	J1-2	SD591#4	3
CATSSGQPLGVRQFF	V6-1	J2-1	SD591#4	6
CATSSGQPLGVRQFF	V6-1	J2-7	SD591#4	1
CATSYPSGSNEQFF	V6-1	J2-1	SD591#4	1
CGSSYPSGRNEQFF	V6-1	J2-1	SD591#4	4
CTSSGSVTNEQFF	V6-1	J2-1	SD591#4	1
CTSSPLGTGTSYNEQFF	V6-1	J2-1	SD591#4	1
CTSTNTMNTEAFF	V6-1	J1-1	SD591#4	2
CVSSEGPGGLETQYF	V6-1	J2-5	SD591#4	3
CVSSYRDRGYEQYF	V6-1	J2-7	SD591#4	1
FASSYRDRGYEQYF	V6-1	J2-7	SD591#4	2
RAIRGSVRNEQLF	V6-1	J2-1	SD591#4	1
SASSEGPGGLETQYF	V6-1	J2-7	SD591#4	3
YASSGSVTNEQFF	V6-1	J2-1	SD591#4	2
CACSYRDRGYEQYF	V6-2V6-3	J2-7	SD591#4	2
CAGSAFGPIYNEQFF	V6-2V6-3	J2-7	SD591#4	1
CAGSYMQQRTEAFF	V6-2V6-3	J1-1	SD591#4	5
CAISGTGLNNEQFF	V6-2V6-3	J2-1	SD591#4	47
CAISGTGLNNEQFF	V6-2V6-3	J2-7	SD591#4	5
CAISGTGLNNGQLV	V6-2V6-3	J2-1	SD591#4	1
CAISPGTSGRARETQYF	V6-2V6-3	J2-5	SD591#4	1
CAISSRDRGYDQYL	V6-2V6-3	J2-7	SD591#4	1
CAISYPSGRNEQFL	V6-2V6-3	J2-1	SD591#4	2
CANSAFGPIYNEQFF	V6-2V6-3	J2-1	SD591#4	2
CANSPLGTGTSYNEQFF	V6-2V6-3	J2-1	SD591#4	3
CANSPLGTGTSYNEQFF	V6-2V6-3	J2-7	SD591#4	1
CANSSGTSGRARETQYF	V6-2V6-3	J2-1	SD591#4	1
CANSSGTSGRARETQYF	V6-2V6-3	J2-5	SD591#4	6
CANSSGTSGRARETQYF	V6-2V6-3	J2-7	SD591#4	2
CARRAFGPIYNEQYF	V6-2V6-3	J2-1	SD591#4	1
CARSEGSAQRGYTF	V6-2V6-3	J1-2	SD591#4	2
CARSHSTGGGGYTF	V6-2V6-3	J1-2	SD591#4	1
CARSSGTSGRARETQYF	V6-2V6-3	J2-1	SD591#4	1
CARSYMQQRTEAFF	V6-2V6-3	J1-1	SD591#4	1
CASAAASGRNEQFF	V6-2V6-3	J2-1	SD591#4	4
CASCYMQQRTEAFF	V6-2V6-3	J1-1	SD591#4	1
CASCYPMGDPSGGELFF	V6-2V6-3	J2-2	SD591#4	1
CASCYPMGGASGGELFF	V6-2V6-3	J2-2	SD591#4	1
CASGSGTSGRARETQYF	V6-2V6-3	J2-5	SD591#4	2
CASIPLGTGTSYNEQVG	V6-2V6-3	J2-7	SD591#4	1
CASKRGQGTTYEQYF	V6-2V6-3	J2-1	SD591#4	1
CASLLDEGLQYEQYF	V6-2V6-3	J2-7	SD591#4	1
CASLLDRALHEEQYG	V6-2V6-3	J2-7	SD591#4	1
CASLLDRGLHYEQFF	V6-2V6-3	J2-7	SD591#4	1
CASLLDRGLHYEQYF	V6-2V6-3	J2-1	SD591#4	177
CASLLDRGLHYEQYF	V6-2V6-3	J2-4	SD591#4	21
CASLLDRGLHYEQYF	V6-2V6-3	J2-5	SD591#4	7
CASLLDRGLHYEQYF	V6-2V6-3	J2-6J2-7	SD591#4	1
CASLLDRGLHYEQYF	V6-2V6-3	J2-7	SD591#4	3098
CASLLDRGLHYERYF	V6-2V6-3	J2-7	SD591#4	1
CASLLDRGLLYEQYF	V6-2V6-3	J2-7	SD591#4	1
CASLLDRGLYYEQYF	V6-2V6-3	J2-7	SD591#4	1
CASLLDRGYEQYF	V6-2V6-3	J2-7	SD591#4	5
CASLLDWGLHYEQYF	V6-2V6-3	J2-7	SD591#4	1
CASLVDRGLHYEQYF	V6-2V6-3	J2-7	SD591#4	1
CASLVDRWLHYEPYF	V6-2V6-3	J2-7	SD591#4	1
CASMLDRGLHYEQYF	V6-2V6-3	J2-1J2-7	SD591#4	2
CASNPTGRTYEQYF	V6-2V6-3	J2-7	SD591#4	3
CASNYRDRGYEQYF	V6-2V6-3	J2-7	SD591#4	2
CASPLGTGTSYNEQFF	V6-2V6-3	J2-1	SD591#4	1
CASRALGHIYNEQFF	V6-2V6-3	J2-1	SD591#4	1
CASREGSAQRGYPF	V6-2V6-3	J1-2	SD591#4	2
CASRGSVTNEQFF	V6-2V6-3	J2-1	SD591#4	1
CASRKDYGYTF	V6-2V6-3	J1-2	SD591#4	2
CASRPLGTVTSENEQFL	V6-2V6-3	J2-7	SD591#4	1
CASRSGTSGRARETQYF	V6-2V6-3	J2-5	SD591#4	1
CASRYPSGRNEQFF	V6-2V6-3	J2-1	SD591#4	3
CASSAAAAIYNEQFF	V6-2V6-3	J2-1	SD591#4	1
CASSAAAGRNEQFF	V6-2V6-3	J2-1	SD591#4	1
CASSACGAIYHAQLF	V6-2V6-3	J2-1	SD591#4	1
CASSAF	V6-2V6-3	J1-2	SD591#4	2
CASSAFFPIYNEHFF	V6-2V6-3	J2-1	SD591#4	1
CASSAFGPIYNAHFF	V6-2V6-3	J2-1	SD591#4	3
CASSAFGPIYNDQFC	V6-2V6-3	J2-7	SD591#4	2
CASSAFGPIYNEQFF	V6-2V6-3	J2-1	SD591#4	23990
CASSAFGPIYNEQFF	V6-2V6-3	J2-3	SD591#4	1
CASSAFGPIYNEQFF	V6-2V6-3	J2-5	SD591#4	30
CASSAFGPIYNEQFF	V6-2V6-3	J2-7	SD591#4	404
CASSAFGPIYNEQV	V6-2V6-3	J2-7	SD591#4	6
CASSAFGPIYNEQYF	V6-2V6-3	J2-1	SD591#4	1
CASSAFGPIYNKLFF	V6-2V6-3	J2-7	SD591#4	1
CASSAFGPIYNVQFF	V6-2V6-3	J2-1	SD591#4	2
CASSAFGPIYYEQFF	V6-2V6-3	J2-1	SD591#4	5
CASSAFGPVYNEKFF	V6-2V6-3	J2-1	SD591#4	1
CASSAFGPVYNEQLF	V6-2V6-3	J2-1	SD591#4	1
CASSAFGRISNEQVF	V6-2V6-3	J2-1	SD591#4	1
CASSAFGTGTSYNEQFF	V6-2V6-3	J2-1	SD591#4	134
CASSAFGTGTSYNEQFF	V6-2V6-3	J2-7	SD591#4	2
CASSAGGPIYNEQYL	V6-2V6-3	J2-4	SD591#4	1
CASSALGPIENEHVL	V6-2V6-3	J2-7	SD591#4	1
CASSCPSGRNEQFF	V6-2V6-3	J2-5	SD591#4	1
CASSDPSGRNEQIF	V6-2V6-3	J2-7	SD591#4	1
CASSDPSGRNEQVF	V6-2V6-3	J2-1	SD591#4	1
CASSDRSGSNERFF	V6-2V6-3	J2-1	SD591#4	1
CASSEGFAQRGYTF	V6-2V6-3	J1-2	SD591#4	1
CASSEGPGGFETQYV	V6-2V6-3	J2-7	SD591#4	1
CASSEGPGGLENQYF	V6-2V6-3	J2-5	SD591#4	2
CASSEGPGGLETEYF	V6-2V6-3	J2-5	SD591#4	3
CASSEGPGGLETQDF	V6-2V6-3	J2-5	SD591#4	1
CASSEGPGGLETQYF	V6-2V6-3	J2-1	SD591#4	45
CASSEGPGGLETQYF	V6-2V6-3	J2-5	SD591#4	470
CASSEGPGGLETQYF	V6-2V6-3	J2-7	SD591#4	76
CASSEGPGGLETQYY	V6-2V6-3	J2-5	SD591#4	1
CASSEGSAQRGYTF	V6-2V6-3	J1-2	SD591#4	1939
CASSEGSAQRGYTF	V6-2V6-3	J1-6	SD591#4	2
CASSEGSAQRGYTF	V6-2V6-3	J2-1	SD591#4	2
CASSEGSAQRGYTL	V6-2V6-3	J1-2	SD591#4	2
CASSEGSGGLETQYF	V6-2V6-3	J2-5	SD591#4	1
CASSEGSTQRGYTF	V6-2V6-3	J1-2	SD591#4	2
CASSFGQPKNIQYF	V6-2V6-3	J2-1	SD591#4	1
CASSFGQPKNIQYF	V6-2V6-3	J2-4	SD591#4	4
CASSFGQPKNIQYF	V6-2V6-3	J2-7	SD591#4	1
CASSFRDRGYERYF	V6-2V6-3	J2-7	SD591#4	1
CASSFRGTGFEKLFF	V6-2V6-3	J1-4	SD591#4	17
CASSGDRGSYEQYF	V6-2V6-3	J2-7	SD591#4	1
CASSGFGPIYNEQFF	V6-2V6-3	J2-1	SD591#4	1
CASSGGSAQRGYTF	V6-2V6-3	J1-2	SD591#4	1
CASSGSITNEQFF	V6-2V6-3	J2-1	SD591#4	1
CASSGSVTNDKFL	V6-2V6-3	J2-1	SD591#4	1
CASSGSVTNDQFL	V6-2V6-3	J2-1	SD591#4	1
CASSGSVTNEQFC	V6-2V6-3	J2-7	SD591#4	1
CASSGSVTNEQFF	V6-2V6-3	J2-1	SD591#4	617
CASSGSVTNEQFF	V6-2V6-3	J2-5	SD591#4	1
CASSGSVTNEQFF	V6-2V6-3	J2-7	SD591#4	12
CASSGTGLNNEQFF	V6-2V6-3	J2-1	SD591#4	2
CASSHMQQRTEAFF	V6-2V6-3	J1-1	SD591#4	1
CASSHSTGGGGYTF	V6-2V6-3	J1-2	SD591#4	26
CASSIGTSGRARETQYF	V6-2V6-3	J2-5	SD591#4	1
CASSIVASGRTQETQYF	V6-2V6-3	J2-5	SD591#4	1
CASSLAGLGANTGELFF	V6-2V6-3	J2-2	SD591#4	8
CASSLALSRSNEQFF	V6-2V6-3	J2-1	SD591#4	4
CASSLGGGGYTF	V6-2V6-3	J1-2	SD591#4	167
CASSLGGGRYTC	V6-2V6-3	J1-2	SD591#4	1
CASSLGPGRGGNTGELFF	V6-2V6-3	J2-2	SD591#4	7
CASSLGTSGRARETQYF	V6-2V6-3	J2-5	SD591#4	1
CASSLGTSGRGRETQYF	V6-2V6-3	J2-5	SD591#4	9
CASSLLAGGYEQYF	V6-2V6-3	J2-7	SD591#4	3
CASSLLGTGTSYNEQFF	V6-2V6-3	J2-1	SD591#4	3
CASSLMAGGRAYEQYF	V6-2V6-3	J2-7	SD591#4	6
CASSLMARGRAYEQYF	V6-2V6-3	J2-7	SD591#4	1
CASSPFGTGTSYNEQFF	V6-2V6-3	J2-1	SD591#4	8
CASSPLETGTSYNEQFF	V6-2V6-3	J2-1	SD591#4	1
CASSPLGAAASYNEQFF	V6-2V6-3	J2-1	SD591#4	1
CASSPLGGGGYTF	V6-2V6-3	J1-2	SD591#4	1
CASSPLGGSGSVGTDTQYF	V6-2V6-3	J2-3	SD591#4	1
CASSPLGRGTSDNAQFF	V6-2V6-3	J2-1	SD591#4	1
CASSPLGRGTSYNAHLF	V6-2V6-3	J2-7	SD591#4	5
CASSPLGTATSDNEKFL	V6-2V6-3	J2-7	SD591#4	1
CASSPLGTGISYNEQYF	V6-2V6-3	J2-7	SD591#4	1
CASSPLGTGRNYNEQFF	V6-2V6-3	J2-1	SD591#4	1
CASSPLGTGTSGRARETQYF	V6-2V6-3	J2-4J2-5	SD591#4	1
CASSPLGTGTSYDEQFC	V6-2V6-3	J2-4	SD591#4	1
CASSPLGTGTSYDQPFL	V6-2V6-3	J2-1	SD591#4	1
CASSPLGTGTSYNAHFF	V6-2V6-3	J2-7	SD591#4	1
CASSPLGTGTSYNEEF	V6-2V6-3	J2-4	SD591#4	1
CASSPLGTGTSYNEEFF	V6-2V6-3	J2-1	SD591#4	1
CASSPLGTGTSYNEKVL	V6-2V6-3	J2-1	SD591#4	1
CASSPLGTGTSYNEPFF	V6-2V6-3	J2-7	SD591#4	1
CASSPLGTGTSYNEQFF	V6-2V6-3	J2-1	SD591#4	41717
CASSPLGTGTSYNEQFF	V6-2V6-3	J2-3	SD591#4	1
CASSPLGTGTSYNEQFF	V6-2V6-3	J2-5	SD591#4	44
CASSPLGTGTSYNEQFF	V6-2V6-3	J2-7	SD591#4	693
CASSPLGTGTSYNEQYF	V6-2V6-3	J2-4	SD591#4	1
CASSPLGTGTYYNDQFF	V6-2V6-3	J2-7	SD591#4	1
CASSPLGTLTSYNEQFF	V6-2V6-3	J2-1	SD591#4	1
CASSPLGTWSSSNEQFF	V6-2V6-3	J2-1	SD591#4	1
CASSPLWTGTSDNEQCF	V6-2V6-3	J2-1	SD591#4	2
CASSPRGGRARDEQFF	V6-2V6-3	J2-1	SD591#4	2
CASSPRQGANTGELFF	V6-2V6-3	J2-2	SD591#4	1
CASSPRQGIYEQYF	V6-2V6-3	J2-7	SD591#4	2
CASSQDLLADEQFF	V6-2V6-3	J2-1	SD591#4	5
CASSSGASGRARETQYF	V6-2V6-3	J2-1	SD591#4	2
CASSSGNSGRARETQYF	V6-2V6-3	J2-5	SD591#4	1
CASSSGSSGRARESQYF	V6-2V6-3	J2-7	SD591#4	1
CASSSGTAAAARETQYF	V6-2V6-3	J2-4J2-5	SD591#4	1
CASSSGTGGRARETQYF	V6-2V6-3	J2-5	SD591#4	3
CASSSGTRGRARETQYF	V6-2V6-3	J2-7	SD591#4	2
CASSSGTSERARETQYF	V6-2V6-3	J2-1	SD591#4	1
CASSSGTSGGAQATQDF	V6-2V6-3	J2-5	SD591#4	1
CASSSGTSGGARETQYF	V6-2V6-3	J2-1	SD591#4	1
CASSSGTSGGARETQYF	V6-2V6-3	J2-7	SD591#4	2
CASSSGTSGKARETQYF	V6-2V6-3	J2-5	SD591#4	1
CASSSGTSGRARETKYF	V6-2V6-3	J2-1	SD591#4	1
CASSSGTSGRARETKYF	V6-2V6-3	J2-7	SD591#4	1
CASSSGTSGRARETPYF	V6-2V6-3	J2-7	SD591#4	1
CASSSGTSGRARETQFF	V6-2V6-3	J2-1	SD591#4	2
CASSSGTSGRARETQYF	V6-2V6-3	J2-1	SD591#4	714
CASSSGTSGRARETQYF	V6-2V6-3	J2-3	SD591#4	27
CASSSGTSGRARETQYF	V6-2V6-3	J2-5	SD591#4	7483
CASSSGTSGRARETQYF	V6-2V6-3	J2-7	SD591#4	2177
CASSSGTSGRARETQYS	V6-2V6-3	J2-5	SD591#4	3
CASSSGTSGRARVTQYF	V6-2V6-3	J2-4J2-5	SD591#4	1
CASSSGTSGRAWETQYF	V6-2V6-3	J2-5	SD591#4	2
CASSSGTSGRSRETQYF	V6-2V6-3	J2-5	SD591#4	5
CASSSGTSGRVRETQYF	V6-2V6-3	J2-7	SD591#4	1
CASSSGTSWRARETQYF	V6-2V6-3	J2-7	SD591#4	1
CASSSGTSYNEQFF	V6-2V6-3	J2-1	SD591#4	1
CASSSGTSYNEQFF	V6-2V6-3	J2-7	SD591#4	1
CASSSHYEQYF	V6-2V6-3	J2-7	SD591#4	1
CASSSLGTGTSYNEQFF	V6-2V6-3	J2-1	SD591#4	4
CASSSPSGRNEQFL	V6-2V6-3	J2-1	SD591#4	2
CASSSRTSGRARETQYF	V6-2V6-3	J2-4J2-5	SD591#4	1
CASSSSYEQYF	V6-2V6-3	J2-7	SD591#4	4
CASSSVDRGYEQYF	V6-2V6-3	J2-7	SD591#4	2
CASSTDTSGRARETQYF	V6-2V6-3	J2-1	SD591#4	1
CASSTGASGRARETQEF	V6-2V6-3	J2-7	SD591#4	1
CASSTGISGRAQETQYF	V6-2V6-3	J2-4J2-5	SD591#4	1
CASSTGISGRARETQYF	V6-2V6-3	J2-7	SD591#4	1
CASSTGTCGRARETQYF	V6-2V6-3	J2-5	SD591#4	1
CASSTGTIGRARETQYF	V6-2V6-3	J2-5	SD591#4	1
CASSTGTIGRARGTQYC	V6-2V6-3	J2-4	SD591#4	1
CASSTGTSGKARETQYF	V6-2V6-3	J2-7	SD591#4	1
CASSTGTSGMARETQYF	V6-2V6-3	J2-7	SD591#4	1
CASSTGTSGRAREAQYF	V6-2V6-3	J2-7	SD591#4	1
CASSTGTSGRAREPRCF	V6-2V6-3	J2-1	SD591#4	1
CASSTGTSGRARETPYF	V6-2V6-3	J2-4J2-5	SD591#4	1
CASSTGTSGRARETQYF	V6-2V6-3	J2-1	SD591#4	276
CASSTGTSGRARETQYF	V6-2V6-3	J2-4J2-5	SD591#4	1
CASSTGTSGRARETQYF	V6-2V6-3	J2-5	SD591#4	4296
CASSTGTSGRARETQYF	V6-2V6-3	J2-7	SD591#4	1174
CASSTGTSGRARETQYI	V6-2V6-3	J2-4J2-5	SD591#4	1
CASSTGTSGRARETQYS	V6-2V6-3	J2-5	SD591#4	1
CASSTGTSGRARETQYV	V6-2V6-3	J2-1	SD591#4	1
CASSTGTSGRARETRYF	V6-2V6-3	J2-5	SD591#4	1
CASSTGTSGRARETRYF	V6-2V6-3	J2-7	SD591#4	1
CASSTGTSGRARGTQYF	V6-2V6-3	J2-7	SD591#4	1
CASSTGTSGRARVTQYF	V6-2V6-3	J2-5	SD591#4	1
CASSTGTSGRNEQFF	V6-2V6-3	J2-1	SD591#4	1
CASSTGTSGRPPGEQFF	V6-2V6-3	J2-1	SD591#4	3
CASSTGTSGRVRETQYF	V6-2V6-3	J2-5	SD591#4	1
CASSTGTSGTARETQYF	V6-2V6-3	J2-5	SD591#4	1
CASSTLGTGTSDNEPFF	V6-2V6-3	J2-7	SD591#4	1
CASSTQGYEQYF	V6-2V6-3	J2-7	SD591#4	3
CASSTRTSGRARETQYF	V6-2V6-3	J2-4J2-5	SD591#4	3
CASSVFGPIYNEQFF	V6-2V6-3	J2-1	SD591#4	3
CASSVLAGPTDTQYF	V6-2V6-3	J2-3	SD591#4	1
CASSVLNTGELFF	V6-2V6-3	J2-2	SD591#4	4
CASSVSVKNEHFF	V6-2V6-3	J2-1	SD591#4	1
CASSVTAPGTQYF	V6-2V6-3	J2-3	SD591#4	1
CASSYAAQRTEAFF	V6-2V6-3	J1-1	SD591#4	3
CASSYASGEMSSS	V6-2V6-3	J1-5	SD591#4	1
CASSYKQQRTEAFF	V6-2V6-3	J1-1	SD591#4	2
CASSYLSGRNEQFF	V6-2V6-3	J2-7	SD591#4	1
CASSYMQERTAAFF	V6-2V6-3	J1-1	SD591#4	2
CASSYMQQRSEAFF	V6-2V6-3	J1-1	SD591#4	1
CASSYMQQRTEAFF	V6-2V6-3	J1-1	SD591#4	6545
CASSYMQQRTEAFI	V6-2V6-3	J1-1	SD591#4	1
CASSYMQQRTEAFY	V6-2V6-3	J1-1	SD591#4	1
CASSYMQQTTEAFF	V6-2V6-3	J1-1	SD591#4	1
CASSYMQRTEAFF	V6-2V6-3	J1-1	SD591#4	1
CASSYPMGDPSDGELFF	V6-2V6-3	J2-2	SD591#4	1
CASSYPMGDPSGGELFF	V6-2V6-3	J2-2	SD591#4	1296
CASSYPMGDPSGGELFL	V6-2V6-3	J2-2	SD591#4	1
CASSYPMGNPSGGELFF	V6-2V6-3	J2-2	SD591#4	14
CASSYPSGGNEQGF	V6-2V6-3	J2-1	SD591#4	1
CASSYPSGRARETQYF	V6-2V6-3	J2-1	SD591#4	2
CASSYPSGRARETQYF	V6-2V6-3	J2-5	SD591#4	10
CASSYPSGRARETQYF	V6-2V6-3	J2-7	SD591#4	3
CASSYPSGRNEEFF	V6-2V6-3	J2-1	SD591#4	1
CASSYPSGRNEEFV	V6-2V6-3	J2-7	SD591#4	1
CASSYPSGRNELFF	V6-2V6-3	J2-1	SD591#4	3
CASSYPSGRNEQFF	V6-2V6-3	J2-1	SD591#4	30111
CASSYPSGRNEQFF	V6-2V6-3	J2-3	SD591#4	1
CASSYPSGRNEQFF	V6-2V6-3	J2-4	SD591#4	11
CASSYPSGRNEQFF	V6-2V6-3	J2-5	SD591#4	32
CASSYPSGRNEQFF	V6-2V6-3	J2-7	SD591#4	677
CASSYPSGRNEQV	V6-2V6-3	J2-7	SD591#4	1
CASSYPSRRNEQFF	V6-2V6-3	J2-1	SD591#4	3
CASSYR	V6-2V6-3	J2-1	SD591#4	3
CASSYRDRGLHYEQYF	V6-2V6-3	J2-7	SD591#4	1
CASSYRDRGYEHYF	V6-2V6-3	J2-1	SD591#4	1
CASSYRDRGYEQFF	V6-2V6-3	J2-1	SD591#4	10
CASSYRDRGYEQYF	V6-2V6-3	J2-1	SD591#4	1286
CASSYRDRGYEQYF	V6-2V6-3	J2-4	SD591#4	199
CASSYRDRGYEQYF	V6-2V6-3	J2-5	SD591#4	42
CASSYRDRGYEQYF	V6-2V6-3	J2-7	SD591#4	14332
CASSYRDRGYEQYL	V6-2V6-3	J2-7	SD591#4	2
CASSYRDRGYERYF	V6-2V6-3	J2-6	SD591#4	1
CASSYRERGHAHYF	V6-2V6-3	J2-6J2-7	SD591#4	1
CASSYRERGYEQYC	V6-2V6-3	J2-4	SD591#4	1
CASSYTRTSGRPPGEQFF	V6-2V6-3	J2-1	SD591#4	15
CASSYVSKGARELFF	V6-2V6-3	J2-2	SD591#4	320
CASSYWDRGYEQYV	V6-2V6-3	J2-7	SD591#4	2
CASTNTMNTEAFF	V6-2V6-3	J1-1	SD591#4	124
CASTNTMSTEAFF	V6-2V6-3	J1-1	SD591#4	1
CASTSTMNAEAFF	V6-2V6-3	J1-1	SD591#4	1
CATSSGQPLGVRQFF	V6-2V6-3	J2-1	SD591#4	28
CATSSGQPLGVRQFF	V6-2V6-3	J2-7	SD591#4	1
CDSSTGTSGRARETQYF	V6-2V6-3	J2-7	SD591#4	1
CDSSYRDRGYEQYF	V6-2V6-3	J2-1	SD591#4	1
CDSSYVSKGARELFF	V6-2V6-3	J2-2	SD591#4	1
CESIAFVPMYNEQFL	V6-2V6-3	J2-1	SD591#4	1
CGSLLDRGLHYEQYF	V6-2V6-3	J2-7	SD591#4	1
CPSSSGTSGRARETQYF	V6-2V6-3	J2-5	SD591#4	1
CSSLLDRGLHYEQYF	V6-2V6-3	J2-1J2-7	SD591#4	2
CSSSEGSAQRGYTF	V6-2V6-3	J1-2	SD591#4	1
CSSSSGTSGRARETQYF	V6-2V6-3	J2-4J2-5	SD591#4	1
CTSSAFGPIHNEQFF	V6-2V6-3	J2-1	SD591#4	3
CTSSAFGPIYNEQFF	V6-2V6-3	J2-1	SD591#4	132
CTSSAFGPIYNEQFF	V6-2V6-3	J2-4	SD591#4	1
CTSSSGTSGRARETQYF	V6-2V6-3	J2-7	SD591#4	1
CTSSTGTSGRARETQYF	V6-2V6-3	J2-5	SD591#4	3
CTSSYVSKGARELFF	V6-2V6-3	J2-2	SD591#4	2
CVSLLDRGLHYEQYF	V6-2V6-3	J2-7	SD591#4	34
CVSSEGSAQRGYTF	V6-2V6-3	J1-2	SD591#4	1
CVSSTGTSGRARETQYF	V6-2V6-3	J2-5	SD591#4	2
CVSSYPSGRNEQFF	V6-2V6-3	J2-1	SD591#4	4
FASSYMQQRTEAFF	V6-2V6-3	J1-1	SD591#4	1
RASLLDRGLHYEQYF	V6-2V6-3	J2-7	SD591#4	1
RASSAFGPIYNEECC	V6-2V6-3	J2-7	SD591#4	1
RASSSGTSGRARETQYF	V6-2V6-3	J2-5	SD591#4	2
SASSEGSAQRGYTF	V6-2V6-3	J1-2	SD591#4	1
SASSYRDRGYEQYF	V6-2V6-3	J2-7	SD591#4	6
CAGSLGGGGYSF	V6-5	J2-1	SD591#4	1
CAISGTGLNNEQFF	V6-5	J2-1	SD591#4	9
CARSGSVTNEQFF	V6-5	J2-1	SD591#4	1
CARSYPSGRNEQVF	V6-5	J2-1	SD591#4	1
CASILGGGGYTL	V6-5	J1-6	SD591#4	1
CASLLDRGLHYEQYF	V6-5	J2-7	SD591#4	14
CASRLGGGGYTF	V6-5	J1-2	SD591#4	1
CASSAFGPIYNEQFF	V6-5	J2-1	SD591#4	61
CASSAFGPIYNEQFF	V6-5	J2-7	SD591#4	3
CASSEGPGGLETQYF	V6-5	J2-1	SD591#4	9
CASSEGPGGLETQYF	V6-5	J2-3	SD591#4	1
CASSEGPGGLETQYF	V6-5	J2-5	SD591#4	124
CASSEGPGGLETQYF	V6-5	J2-7	SD591#4	15
CASSEGSAQRGCSF	V6-5	J2-1	SD591#4	1
CASSEGSAQRGYAF	V6-5	J2-7	SD591#4	1
CASSEGSAQRGYTF	V6-5	J1-2	SD591#4	505
CASSFCVLLF	V6-5	J1-4	SD591#4	2
CASSFGGGGYTF	V6-5	J1-2	SD591#4	1
CASSFGQPKNIQYF	V6-5	J2-4	SD591#4	1
CASSFRGTGFEKLFF	V6-5	J1-4	SD591#4	2
CASSGGSAQRGYTF	V6-5	J1-6	SD591#4	1
CASSGSVTNEQFF	V6-5	J2-1	SD591#4	145
CASSGSVTNEQFF	V6-5	J2-7	SD591#4	3
CASSGSVTNEQFV	V6-5	J2-1	SD591#4	1
CASSGSVTNEQYF	V6-5	J2-7	SD591#4	1
CASSGTGLNNEQFF	V6-5	J2-1	SD591#4	1
CASSHSTGGGGYTF	V6-5	J1-2	SD591#4	4
CASSIGGTGTEKLFF	V6-5	J1-4	SD591#4	1
CASSLALSRSNEQFF	V6-5	J2-1	SD591#4	1
CASSLALSRSNEQFF	V6-5	J2-7	SD591#4	1
CASSLEGGGYTF	V6-5	J1-2	SD591#4	1
CASSLGGGGYEQYF	V6-5	J2-7	SD591#4	1
CASSLGGGGYTF	V6-5	J1-2	SD591#4	4635
CASSLGGGGYTF	V6-5	J1-6	SD591#4	7
CASSLGGGGYTF	V6-5	J2-1	SD591#4	7
CASSLGGGGYTF	V6-5	J2-7	SD591#4	1
CASSLGGGGYTL	V6-5	J1-2	SD591#4	1
CASSLGPGRGGNTGELFF	V6-5	J2-2	SD591#4	1
CASSLRGEGYTF	V6-5	J1-2	SD591#4	2
CASSPLGTGTSYNEQFF	V6-5	J2-1	SD591#4	162
CASSPLGTGTSYNEQFF	V6-5	J2-7	SD591#4	2
CASSSGTSGRARETQYF	V6-5	J2-1	SD591#4	3
CASSSGTSGRARETQYF	V6-5	J2-5	SD591#4	27
CASSSGTSGRARETQYF	V6-5	J2-7	SD591#4	5
CASSSSYETYF	V6-5	J2-7	SD591#4	1
CASSTGTSGRARETQYF	V6-5	J2-5	SD591#4	18
CASSTGTSGRARETQYF	V6-5	J2-7	SD591#4	7
CASSVLQGSNQPQHF	V6-5	J1-5	SD591#4	2
CASSYMQQRTEAFF	V6-5	J1-1	SD591#4	13
CASSYPMGDPSGGELFF	V6-5	J2-2	SD591#4	7
CASSYPSGRNEQFF	V6-5	J2-1	SD591#4	113
CASSYRDRGYEQYF	V6-5	J2-1	SD591#4	3
CASSYRDRGYEQYF	V6-5	J2-7	SD591#4	50
CASSYTRTSGRPPGEQFF	V6-5	J2-1	SD591#4	1
CASTNTMNTEAFF	V6-5	J1-1	SD591#4	41
CVSSLGGGGYTF	V6-5	J1-2	SD591#4	1
CAISGTGLNNEQFF	V6-6	J2-1	SD591#4	1
CASSEGPGGLETQYF	V6-6	J2-5	SD591#4	2
CASSPLGTGTSYNEQFF	V6-6	J2-1	SD591#4	3
CASSPLGTGTSYNEQFF	V6-6	J2-7	SD591#4	1
CASSTGTSGRARETQYF	V6-6	J2-5	SD591#4	1
CAISGTGLNNEQFF	V7-2	J2-1	SD591#4	1
CANSLALSRSNEQFF	V7-2	J2-1	SD591#4	1
CARSGALSRANEKFF	V7-2	J2-1	SD591#4	1
CARSLALSRSNEHFF	V7-2	J2-1	SD591#4	1
CARSLALSRSNEQFF	V7-2	J2-1	SD591#4	1
CASSAAASRSNEQFF	V7-2	J2-1	SD591#4	1
CASSAFGPIYNEQFF	V7-2	J2-1	SD591#4	5
CASSEGPGGLETQYF	V7-2	J2-5	SD591#4	1
CASSEGSAQRGYTF	V7-2	J1-2	SD591#4	1
CASSFEGRLAAQETKCF	V7-2	J2-5	SD591#4	1
CASSFEGRLAAQETQYF	V7-2	J2-1	SD591#4	7
CASSFEGRLAAQETQYF	V7-2	J2-4J2-5	SD591#4	6
CASSFEGRLAAQETQYF	V7-2	J2-5	SD591#4	258
CASSFEGRLAAQETQYF	V7-2	J2-7	SD591#4	27
CASSFEGRLVAQETQYF	V7-2	J2-5	SD591#4	1
CASSFVGSSRKTQYF	V7-2	J2-5	SD591#4	1
CASSFVGSSRKTQYF	V7-2	J2-7	SD591#4	1
CASSGSVTNEQFF	V7-2	J2-1	SD591#4	1
CASSGSVTSEQFF	V7-2	J2-7	SD591#4	1
CASSHSTGGGGYTF	V7-2	J1-2	SD591#4	1
CASSIGGTGTEKLFC	V7-2	J1-4	SD591#4	1
CASSIGGTGTEKLFF	V7-2	J1-4	SD591#4	81
CASSKGQSYEQYF	V7-2	J2-7	SD591#4	3
CASSLAGLGANTGELFF	V7-2	J2-2	SD591#4	1
CASSLAGSRSNEQFF	V7-2	J2-1	SD591#4	1
CASSLALCRSNEQFF	V7-2	J2-1	SD591#4	1
CASSLALSRFNEQFF	V7-2	J2-1	SD591#4	1
CASSLALSRSHEQFF	V7-2	J2-1	SD591#4	1
CASSLALSRSNEEVF	V7-2	J2-7	SD591#4	1
CASSLALSRSNEQCL	V7-2	J2-1	SD591#4	4
CASSLALSRSNEQFF	V7-2	J2-1	SD591#4	6064
CASSLALSRSNEQFF	V7-2	J2-4	SD591#4	5
CASSLALSRSNEQFF	V7-2	J2-5	SD591#4	3
CASSLALSRSNEQFF	V7-2	J2-7	SD591#4	131
CASSLALSRSNEQIF	V7-2	J2-7	SD591#4	1
CASSLELSRSNEQFF	V7-2	J2-1	SD591#4	4
CASSLPGIPEAFF	V7-2	J1-1	SD591#4	1
CASSLTGGTGRNYNEQFF	V7-2	J2-1	SD591#4	3
CASSPHGGRARDEQFF	V7-2	J2-1	SD591#4	1
CASSPLGTGTSYNEQFF	V7-2	J2-1	SD591#4	16
CASSPRGGRARDDKFF	V7-2	J2-1	SD591#4	1
CASSPRGGRARDEPFF	V7-2	J2-1	SD591#4	2
CASSPRGGRARDEQFF	V7-2	J2-1	SD591#4	662
CASSPRGGRARDEQFF	V7-2	J2-7	SD591#4	17
CASSPRGGRPPGEQFF	V7-2	J2-1	SD591#4	1
CASSPRQGANIGELFF	V7-2	J2-2	SD591#4	2
CASSPRQGANPGELFF	V7-2	J2-2	SD591#4	1
CASSPRQGANTAELFF	V7-2	J2-2	SD591#4	1
CASSPRQGANTGELFF	V7-2	J2-2	SD591#4	1174
CASSPRQGANTGEPFF	V7-2	J2-2	SD591#4	1
CASSPRQGIYEQYF	V7-2	J2-1	SD591#4	1
CASSPRQGVNTGELFF	V7-2	J2-2	SD591#4	1
CASSQDLLADEQFF	V7-2	J2-1	SD591#4	1
CASSRGPYYEQYF	V7-2	J2-7	SD591#4	1
CASSSDRKTYEQYF	V7-2	J2-7	SD591#4	1
CASSSGTSGRARETQYF	V7-2	J2-5	SD591#4	1
CASSSSFEQYF	V7-2	J2-7	SD591#4	1
CASSSSYEQFF	V7-2	J2-1	SD591#4	5
CASSSSYEQYF	V7-2	J2-1	SD591#4	103
CASSSSYEQYF	V7-2	J2-4	SD591#4	11
CASSSSYEQYF	V7-2	J2-5	SD591#4	3
CASSSSYEQYF	V7-2	J2-7	SD591#4	2877
CASSSSYETYF	V7-2	J2-7	SD591#4	1
CASSSSYGQYF	V7-2	J2-7	SD591#4	1
CASSSSYVQYF	V7-2	J2-7	SD591#4	1
CASSSTYEQYF	V7-2	J2-5	SD591#4	1
CASSTSYEQYF	V7-2	J2-7	SD591#4	1
CASSVALSRANEKFF	V7-2	J2-1	SD591#4	1
CASSVALSRYNEDFF	V7-2	J2-1	SD591#4	1
CASSYPSGRNEQFF	V7-2	J2-1	SD591#4	7
CASSYRDRGYEQYF	V7-2	J2-7	SD591#4	1
CASSYTRTSGRPPGEQFF	V7-2	J2-1	SD591#4	4
CASTGQGNLNTGELFF	V7-2	J2-2	SD591#4	3
CASTNTMNTEAFF	V7-2	J1-1	SD591#4	1
CATSPRGGRARDEQFF	V7-2	J2-1	SD591#4	1
CDSSLALSRSNEQFF	V7-2	J2-1	SD591#4	2
CSSSSSYEQYF	V7-2	J2-7	SD591#4	1
CTSSPRQGANTGELFF	V7-2	J2-2	SD591#4	1
CVSSPRGGRARDEQFF	V7-2	J2-1	SD591#4	1
CVSSSSYEQYF	V7-2	J2-7	SD591#4	1
GASSSSYEHYL	V7-2	J2-7	SD591#4	1
GASSSSYEPYF	V7-2	J2-7	SD591#4	1
RASSPRQGANTGELFF	V7-2	J2-2	SD591#4	1
VASSSSYEPYF	V7-2	J2-7	SD591#4	1
CASSFEGRLAAQETQYF	V7-3	J2-5	SD591#4	1
CASSFEGRLAAQETQYF	V7-3	J2-7	SD591#4	1
CASSLALSRSNEQFF	V7-3	J2-1	SD591#4	4
CASSLALSRSNEQFF	V7-3	J2-7	SD591#4	1
CASSLTGGTGRNYNEQFF	V7-3	J2-1	SD591#4	296
CASSLTGGTGRNYNEQFF	V7-3	J2-7	SD591#4	5
CASSLTGGTVRNYNEQVF	V7-3	J2-1	SD591#4	1
CASSLTGWTGRNYNEQFF	V7-3	J2-1	SD591#4	1
CASSPLGTGTSYNEQFF	V7-3	J2-1	SD591#4	1
CASSPRGGRARDEQFF	V7-3	J2-1	SD591#4	1
CASSSSYEQYF	V7-3	J2-1	SD591#4	1
CASSSSYEQYF	V7-3	J2-7	SD591#4	3
CASSYTRTSGRPPGEQFF	V7-3	J2-1	SD591#4	2
CAGSIGGTGTEKLFF	V7-9	J1-4	SD591#4	2
CARSIGGTGTEKLFF	V7-9	J1-4	SD591#4	1
CASIIGVTGKEKLFF	V7-9	J1-4	SD591#4	1
CASNPTGRTYGQYF	V7-9	J2-7	SD591#4	1
CASSFEGRLAAQETQYF	V7-9	J2-1	SD591#4	1
CASSFEGRLAAQETQYF	V7-9	J2-7	SD591#4	1
CASSFYVLLF	V7-9	J1-4	SD591#4	1
CASSHSTGGGGYTF	V7-9	J1-2	SD591#4	1
CASSIGCSGTEKLFF	V7-9	J1-4	SD591#4	1
CASSIGGRGTEQRCF	V7-9	J1-4	SD591#4	1
CASSIGGTGAEKLGF	V7-9	J1-4	SD591#4	1
CASSIGGTGTDKLFF	V7-9	J1-4	SD591#4	1
CASSIGGTGTEKLFF	V7-9	J1-4	SD591#4	8003
CASSIGGTGTEKLFF	V7-9	J2-2	SD591#4	1
CASSIGGTGTEKLYF	V7-9	J1-4	SD591#4	1
CASSIGGTGTEQQFF	V7-9	J1-4	SD591#4	2
CASSIGGTGTVKLFS	V7-9	J1-4	SD591#4	1
CASSIWGTGTEKRFF	V7-9	J1-4	SD591#4	1
CASSLAHSRSNEQFF	V7-9	J2-1	SD591#4	1
CASSLALSRSNEQFF	V7-9	J2-1	SD591#4	33
CASSLALSRSNEQFF	V7-9	J2-7	SD591#4	2
CASSLTGGTGRNYNEQFF	V7-9	J2-1	SD591#4	1
CASSPLGTGTSYNEQFF	V7-9	J2-1	SD591#4	3
CASSPRGGRARDEQFF	V7-9	J2-1	SD591#4	5
CASSPRQGANTGELFF	V7-9	J2-2	SD591#4	9
CASSSSYEQYF	V7-9	J2-7	SD591#4	13
CASSTQGYEQYF	V7-9	J2-7	SD591#4	1
CASSVGGTGTEKLFF	V7-9	J1-4	SD591#4	1
CASSVLNTGELFF	V7-9	J2-2	SD591#4	2
CASTHVQGTTNEKLFF	V7-9	J1-4	SD591#4	1
CVSIIGGTGTEKLFF	V7-9	J1-4	SD591#4	1
CAAAALNTGELFF	V9	J2-2	SD591#4	1
CAGSVLNTGELFF	V9	J2-2	SD591#4	1
CAISVLNSRELFF	V9	J2-2	SD591#4	1
CARSVLAGPTDTQYF	V9	J2-3	SD591#4	1
CASIVLNTGELCC	V9	J2-2	SD591#4	1
CASNPTGRTYEQYF	V9	J2-7	SD591#4	1
CASNTQGYEQYF	V9	J2-7	SD591#4	2
CASSAANTGELFF	V9	J2-2	SD591#4	1
CASSAFGPIYNEQFF	V9	J2-1	SD591#4	1
CASSEGPGGLETQYF	V9	J2-5	SD591#4	2
CASSEGSAQRGYTF	V9	J1-2	SD591#4	3
CASSEYGATGELFF	V9	J2-2	SD591#4	1
CASSIGGTGTEKLFF	V9	J1-4	SD591#4	1
CASSILNTGELFF	V9	J2-2	SD591#4	2
CASSITAPGTQYF	V9	J2-3	SD591#4	1
CASSLAGLGANTGELFF	V9	J2-2	SD591#4	5
CASSLALSRSNEQFF	V9	J2-1	SD591#4	1
CASSLGPGRGGNTGELFF	V9	J2-2	SD591#4	1
CASSPLGGSGSVGTDTQYF	V9	J2-3	SD591#4	1
CASSPLGTGTSYNEQFF	V9	J2-1	SD591#4	3
CASSPRQGANTGELFF	V9	J2-2	SD591#4	1
CASSTQGYEQYF	V9	J2-4	SD591#4	16
CASSTQGYEQYF	V9	J2-5	SD591#4	1
CASSTQGYEQYF	V9	J2-7	SD591#4	936
CASSVAAAPTDTQYF	V9	J2-3	SD591#4	1
CASSVINTGELFF	V9	J2-2	SD591#4	2
CASSVLAGATDTQYF	V9	J2-3	SD591#4	1
CASSVLAGPIDTQYF	V9	J2-3	SD591#4	4
CASSVLAGPPDTQYL	V9	J2-3	SD591#4	1
CASSVLAGPTDTHYF	V9	J2-3	SD591#4	1
CASSVLAGPTDTQYF	V9	J2-3	SD591#4	2241
CASSVLAGPTDTQYF	V9	J2-4	SD591#4	7
CASSVLAGPTDTQYL	V9	J2-3	SD591#4	1
CASSVLAGSTDTQDF	V9	J2-3	SD591#4	1
CASSVLARPTDTQYF	V9	J2-3	SD591#4	1
CASSVLGGPTDPPYL	V9	J2-4	SD591#4	1
CASSVLNAGELFF	V9	J2-2	SD591#4	4
CASSVLNIVELFF	V9	J2-2	SD591#4	1
CASSVLNTGDVFC	V9	J2-2	SD591#4	1
CASSVLNTGELFF	V9	J2-2	SD591#4	4947
CASSVLNTGELFL	V9	J2-2	SD591#4	1
CASSVLNTGVLFF	V9	J2-2	SD591#4	1
CASSVLNTRELFF	V9	J2-2	SD591#4	6
CASSVLQGSNQPQHF	V9	J1-5	SD591#4	1
CASSVPNTGELFF	V9	J2-2	SD591#4	1
CASSVQAGPTDTQYF	V9	J2-3	SD591#4	1
CASSVTALGTQYF	V9	J2-3	SD591#4	2
CASSVTAPGMQYF	V9	J2-3	SD591#4	3
CASSVTAPGTQYF	V9	J2-1	SD591#4	1
CASSVTAPGTQYF	V9	J2-3	SD591#4	2684
CASSVTAPGTQYF	V9	J2-4	SD591#4	17
CASSVTAPGTQYF	V9	J2-7	SD591#4	3
CASSVTSPGTQYF	V9	J2-3J2-4	SD591#4	2
CASSVTTPGTQYF	V9	J2-3	SD591#4	1
CASSVYGANGELFF	V9	J2-2	SD591#4	2
CASSVYGATGELFF	V9	J2-2	SD591#4	241
CASSVYGATGELVF	V9	J2-2	SD591#4	1
CASSYPMGDPSGGELFF	V9	J2-2	SD591#4	1
CASSYPSGRNEQFF	V9	J2-1	SD591#4	1
CASTGQGNLNTGELFF	V9	J2-2	SD591#4	4
CGSRVLNTGELFF	V9	J2-2	SD591#4	2
CTSSTQGYEQYF	V9	J2-7	SD591#4	1
CTSSVLAGPTDTQYF	V9	J2-3	SD591#4	1
CVSSVLNTGELFF	V9	J2-2	SD591#4	2
CVSSVTAPGTQYF	V9	J2-3	SD591#4	1
