## Supplementary material for "Rapid T cell receptor interaction grouping with ting": R205-L01-D712D512.tsv

CDR3b	TRBV	TRBJ	PatientID	Frequency
CAISESGGRRTEAFF	V10-1	J1-1	SD594#4	1
CAISEYRPRGRKNTEAFF	V10-1	J1-1	SD594#4	6
CAISRTGASDTGELFF	V10-1	J2-2	SD594#4	5
CARSLNTNGNTEAFF	V10-1	J1-1	SD594#4	2
CASNKSPLHF	V10-1	J1-6	SD594#4	1
CASSDQGVYSNQPQHF	V10-1	J1-5	SD594#4	1
CASSLITNGNTEAFF	V10-1	J1-1	SD594#4	1
CASSLNAAGNTEAFF	V10-1	J1-1	SD594#4	2
CASSLNKNGNTEAFF	V10-1	J1-1	SD594#4	2
CASSLNTNGKTEAFF	V10-1	J1-1	SD594#4	1
CASSLNTNGNTEAAF	V10-1	J1-1	SD594#4	1
CASSLNTNGNTEAFF	V10-1	J1-1	SD594#4	1692
CASSLNTNGNTEAFI	V10-1	J1-1	SD594#4	1
CASSLNTNGNTVAFF	V10-1	J1-1	SD594#4	1
CASSLSTNGNTEAFF	V10-1	J1-1	SD594#4	3
CDSSLNTNGNTEAFF	V10-1	J1-1	SD594#4	1
CAICRTGASDTGELFF	V10-3	J2-2	SD594#4	2
CAISDQGVYSNQPQHF	V10-3	J1-5	SD594#4	7
CAISESAARRTEAFF	V10-3	J1-1	SD594#4	2
CAISESAGRRTEAFF	V10-3	J1-1	SD594#4	1
CAISESEGRRTEAVF	V10-3	J1-1	SD594#4	1
CAISESGGQRTEAFF	V10-3	J1-1	SD594#4	1
CAISESGGRGTEAFF	V10-3	J1-1	SD594#4	1
CAISESGGRRAEAFF	V10-3	J1-1	SD594#4	1
CAISESGGRRSEAFF	V10-3	J1-1	SD594#4	1
CAISESGGRRTEAFF	V10-3	J1-1	SD594#4	2815
CAISESGGRRTEASF	V10-3	J1-1	SD594#4	1
CAISESGGRRTVAFF	V10-3	J1-1	SD594#4	1
CAISESGGWRTEAFF	V10-3	J1-1	SD594#4	1
CAISESRGRRTEAFF	V10-3	J1-1	SD594#4	1
CAISETGGRRTEAFF	V10-3	J1-1	SD594#4	1
CAISEYGPRGRKNTEAFF	V10-3	J1-1	SD594#4	1
CAISEYRHRGRKNTEAFF	V10-3	J1-1	SD594#4	3
CAISEYRPGGRRNTAACF	V10-3	J1-1	SD594#4	1
CAISEYRPRAAKNTEAFF	V10-3	J1-1	SD594#4	2
CAISEYRPRGPKNTEAFF	V10-3	J1-1	SD594#4	1
CAISEYRPRGRENSEAFF	V10-3	J1-1	SD594#4	1
CAISEYRPRGRKKTEAFF	V10-3	J1-1	SD594#4	1
CAISEYRPRGRKNPEALF	V10-3	J1-1	SD594#4	2
CAISEYRPRGRKNSAAIF	V10-3	J1-1	SD594#4	1
CAISEYRPRGRKNTEAFF	V10-3	J1-1	SD594#4	4895
CAISEYRPRGRKNTEAFI	V10-3	J1-1	SD594#4	1
CAISEYRPRGRKNTEAFL	V10-3	J1-1	SD594#4	1
CAISEYRPRGRKYTEAFF	V10-3	J1-1	SD594#4	1
CAISEYRPRGRNNTEAFF	V10-3	J1-1	SD594#4	1
CAISEYRTRGRKNTEAFF	V10-3	J1-1	SD594#4	2
CAISGTGASDTGELFF	V10-3	J2-2	SD594#4	2
CAISKSGGRRTEAFF	V10-3	J1-1	SD594#4	1
CAISKTGASDTGELFF	V10-3	J2-2	SD594#4	1
CAISMTGASDTGELFF	V10-3	J2-2	SD594#4	1
CAISRTAASDTGELFF	V10-3	J2-2	SD594#4	2
CAISRTGAADTGELFF	V10-3	J2-2	SD594#4	2
CAISRTGAADTGEQVF	V10-3	J2-2	SD594#4	1
CAISRTGASDARALLF	V10-3	J2-2	SD594#4	1
CAISRTGASDIGELFF	V10-3	J2-2	SD594#4	2
CAISRTGASDTGELFF	V10-3	J2-2	SD594#4	15042
CAISRTGASDTGVLFF	V10-3	J2-2	SD594#4	1
CAISRTGASDTWELFF	V10-3	J2-2	SD594#4	1
CAISRTGASHTGELFF	V10-3	J2-2	SD594#4	1
CAISVYRPLGRKNTEAFF	V10-3	J1-1	SD594#4	1
CAISVYRPRGRKNTEAFF	V10-3	J1-1	SD594#4	1
CAISWTGASDTGELFF	V10-3	J2-2	SD594#4	1
CAISYAPVQPQHF	V10-3	J1-5	SD594#4	1
CAMSEYRPRGRKNTEAFF	V10-3	J1-1	SD594#4	1
CASNKSPLHF	V10-3	J1-6	SD594#4	19
CASRIGQGAYTGELFF	V10-3	J2-2	SD594#4	2
CASSDQGVYSNQPQHF	V10-3	J1-5	SD594#4	43
CASSFGAAYNSPLHF	V10-3	J1-6	SD594#4	1
CASSGYGVWAGELVF	V10-3	J2-2	SD594#4	1
CASSLGESYEQYF	V10-3	J2-7	SD594#4	1
CASSLLETGYTF	V10-3	J1-2	SD594#4	2
CASSLNTNGNTEAFF	V10-3	J1-1	SD594#4	23
CASSLYGVWTGELFF	V10-3	J2-2	SD594#4	6
CASSRPSGTGEYGYTF	V10-3	J1-2	SD594#4	2
CASSVVPDSNTGELFF	V10-3	J2-2	SD594#4	2
CASSYAPVQPQHF	V10-3	J1-5	SD594#4	3
CASSYSIPTASREKLFF	V10-3	J1-4	SD594#4	2
CASTTGGHTEAFF	V10-3	J1-1	SD594#4	1
CATANTGELFF	V10-3	J2-2	SD594#4	8
CATSAPTGSNTEAFF	V10-3	J1-1	SD594#4	1
CATSDGANTGELFF	V10-3	J2-2	SD594#4	20
CAVSESGGRRTEAFF	V10-3	J1-1	SD594#4	1
CPISRTGASDTGELFF	V10-3	J2-2	SD594#4	2
CTISEYRPRGRKNTEAFF	V10-3	J1-1	SD594#4	1
CVISEYRPRGRKNTEAFF	V10-3	J1-1	SD594#4	1
CVISRTGASDTGELFC	V10-3	J2-2	SD594#4	2
CVISRTGASDTGELFF	V10-3	J2-2	SD594#4	1
FAISRTGASDTGELFF	V10-3	J2-2	SD594#4	1
SAISESGGRRTEAFF	V10-3	J1-1	SD594#4	1
CASRQSELNTDTQYF	V11-2	J2-3	SD594#4	1
CASSFGAAYNSPLHF	V11-2	J1-6	SD594#4	1
CASSLAQGAGEKLFF	V11-2	J1-4	SD594#4	1
CASSPGTGQTTNEKLFF	V11-2	J1-4	SD594#4	2
CASSSTGNGKLFF	V11-2	J1-4	SD594#4	97
CASSSTGNGKLFV	V11-2	J1-4	SD594#4	1
CASSSTGNGKRFF	V11-2	J1-4	SD594#4	1
CACSFGAAYNSPLHF	V12-3V12-4	J1-6	SD594#4	2
CAGSFGAAYNSPLHF	V12-3V12-4	J1-6	SD594#4	3
CAISESGGRRTEAFF	V12-3V12-4	J1-1	SD594#4	1
CAISRTGASDTGELFF	V12-3V12-4	J2-2	SD594#4	3
CANSFGAAYNSPLHF	V12-3V12-4	J1-6	SD594#4	5
CANSLITGNEKLFF	V12-3V12-4	J1-4	SD594#4	1
CARSFGAAYNSPLHF	V12-3V12-4	J1-6	SD594#4	1
CASAAARVETQYF	V12-3V12-4	J2-4J2-5	SD594#4	1
CASGLDRADYGYTF	V12-3V12-4	J1-2	SD594#4	66
CASGLDRDDYGYTF	V12-3V12-4	J1-2	SD594#4	1
CASILPGDTEAFF	V12-3V12-4	J1-1	SD594#4	1
CASITGGHTGAFF	V12-3V12-4	J1-1	SD594#4	2
CASIVGAAYNSPLHF	V12-3V12-4	J1-6	SD594#4	1
CASNKSPLHF	V12-3V12-4	J1-6	SD594#4	28
CASNKTPLHF	V12-3V12-4	J1-6	SD594#4	1
CASRHQGAAYEQYF	V12-3V12-4	J2-7	SD594#4	7
CASRLGESYEQYF	V12-3V12-4	J2-7	SD594#4	3
CASRQSELNTDTQYF	V12-3V12-4	J2-3	SD594#4	3
CASSAAAAYNSPLHF	V12-3V12-4	J1-6	SD594#4	4
CASSDQGVYSNQPQHF	V12-3V12-4	J1-5	SD594#4	4
CASSEARTSGARPQYF	V12-3V12-4	J2-5	SD594#4	2
CASSEGQLAKNIQYF	V12-3V12-4	J2-4	SD594#4	1
CASSFGAAFNSPLHF	V12-3V12-4	J1-6	SD594#4	2
CASSFGAASNSPLRF	V12-3V12-4	J1-6	SD594#4	1
CASSFGAATSTDTQYF	V12-3V12-4	J2-3	SD594#4	6
CASSFGAAYNLPLHF	V12-3V12-4	J1-6	SD594#4	4
CASSFGAAYNSPFHF	V12-3V12-4	J1-6	SD594#4	1
CASSFGAAYNSPLHC	V12-3V12-4	J1-6	SD594#4	1
CASSFGAAYNSPLHF	V12-3V12-4	J1-2	SD594#4	3
CASSFGAAYNSPLHF	V12-3V12-4	J1-6	SD594#4	14513
CASSFGAGYNSTLHC	V12-3V12-4	J1-6	SD594#4	1
CASSFGASYNSPLHF	V12-3V12-4	J1-6	SD594#4	4
CASSFGATYNSPLHF	V12-3V12-4	J1-6	SD594#4	10
CASSFITGNEKLFF	V12-3V12-4	J1-4	SD594#4	1
CASSFWAACNSPLHV	V12-3V12-4	J1-6	SD594#4	1
CASSGGAAYDSPHHF	V12-3V12-4	J1-6	SD594#4	1
CASSGGAAYNSPLHF	V12-3V12-4	J1-6	SD594#4	1
CASSGGASYSSPVHF	V12-3V12-4	J1-6	SD594#4	1
CASSLAQGAGEKLFF	V12-3V12-4	J1-4	SD594#4	1
CASSLFTGNEKLFF	V12-3V12-4	J1-4	SD594#4	1
CASSLGESYEQWV	V12-3V12-4	J2-7	SD594#4	1
CASSLGESYEQYF	V12-3V12-4	J2-1	SD594#4	60
CASSLGESYEQYF	V12-3V12-4	J2-4	SD594#4	4
CASSLGESYEQYF	V12-3V12-4	J2-5	SD594#4	1
CASSLGESYEQYF	V12-3V12-4	J2-7	SD594#4	947
CASSLGESYEQYY	V12-3V12-4	J2-7	SD594#4	1
CASSLITGNEKLFF	V12-3V12-4	J1-4	SD594#4	2080
CASSLITGNEKLFS	V12-3V12-4	J1-4	SD594#4	1
CASSLYGVWTGELFF	V12-3V12-4	J2-2	SD594#4	1
CASSPDGNQPQHF	V12-3V12-4	J1-5	SD594#4	3
CASSPFPRQADNSPLHF	V12-3V12-4	J1-6	SD594#4	6
CASSPGTGQTTNEKLFF	V12-3V12-4	J1-4	SD594#4	5
CASSRPSGTGEYGYTF	V12-3V12-4	J1-2	SD594#4	2
CASSSPAGGTEAFF	V12-3V12-4	J1-1	SD594#4	1
CASSTGGGNGETQYF	V12-3V12-4	J2-5	SD594#4	1
CASSVVPDSNTGELFF	V12-3V12-4	J2-2	SD594#4	3
CASSYSAGTLNTEAFF	V12-3V12-4	J1-1	SD594#4	4
CASSYSIPTASREKLFF	V12-3V12-4	J1-4	SD594#4	2
CASTADANVLTF	V12-3V12-4	J2-6	SD594#4	2
CASTDGRVATQCV	V12-3V12-4	J2-5	SD594#4	1
CASTHGRVATQYF	V12-3V12-4	J2-5	SD594#4	2
CASTHGRVEIQYF	V12-3V12-4	J2-5	SD594#4	1
CASTHGRVENQYF	V12-3V12-4	J2-5	SD594#4	2
CASTHGRVESQYF	V12-3V12-4	J2-4J2-5	SD594#4	2
CASTHGRVETPYF	V12-3V12-4	J2-4J2-5	SD594#4	1
CASTHGRVETQDF	V12-3V12-4	J2-7	SD594#4	1
CASTHGRVETQYF	V12-3V12-4	J2-1	SD594#4	72
CASTHGRVETQYF	V12-3V12-4	J2-3	SD594#4	6
CASTHGRVETQYF	V12-3V12-4	J2-5	SD594#4	3103
CASTHGRVETQYF	V12-3V12-4	J2-7	SD594#4	548
CASTHGRVETQYI	V12-3V12-4	J2-5	SD594#4	1
CASTHGRVETQYL	V12-3V12-4	J2-5	SD594#4	1
CASTHGWVETQYF	V12-3V12-4	J2-5	SD594#4	1
CASTSGGHTEAFF	V12-3V12-4	J1-1	SD594#4	1
CASTTGGHTEAFF	V12-3V12-4	J1-1	SD594#4	1163
CASTYGRVETQYF	V12-3V12-4	J2-5	SD594#4	1
CATEGGGVSPLHF	V12-3V12-4	J1-6	SD594#4	1
CDSTHGRVETQYF	V12-3V12-4	J2-4J2-5	SD594#4	1
CVSSFGAAYNSPLHF	V12-3V12-4	J1-6	SD594#4	2
FASNKSPLRC	V12-3V12-4	J1-6	SD594#4	1
FFFKQKTAYEIPTGDWSSDV	V12-3V12-4	J2-7	SD594#4	1
SASSLITGNEKLFF	V12-3V12-4	J1-4	SD594#4	1
SASTTGGHTEAFF	V12-3V12-4	J1-1	SD594#4	1
YASSFGAAYNSPLHF	V12-3V12-4	J1-6	SD594#4	2
YASTHGRVETQYF	V12-3V12-4	J2-5	SD594#4	3
CASSFGAAYYSPLHF	V12-4	J1-6	SD594#4	1
CASTHRRLETQYF	V12-4	J2-4J2-5	SD594#4	1
CDSATGVHTEAFF	V12-4	J1-1	SD594#4	2
CARGGDRSDYGYTF	V12-5	J1-2	SD594#4	1
CARGLDRADYGYTF	V12-5	J1-2	SD594#4	1
CASCLDRDDYGYTF	V12-5	J1-2	SD594#4	3
CASGFGAAYNSPLRF	V12-5	J1-6	SD594#4	1
CASGGDRSDYGYTF	V12-5	J1-2	SD594#4	1
CASGLDRADYGYSF	V12-5	J2-7	SD594#4	1
CASGLDRADYGYTF	V12-5	J1-2	SD594#4	5152
CASGLDRADYGYTF	V12-5	J1-6	SD594#4	9
CASGLDRADYGYTF	V12-5	J2-1	SD594#4	1
CASGLDRADYGYTF	V12-5	J2-7	SD594#4	4
CASGLDRAYYGYTF	V12-5	J1-2	SD594#4	1
CASGLDRVDYGYNF	V12-5	J1-2	SD594#4	1
CASGLDSADYGYTF	V12-5	J1-2	SD594#4	1
CASGLGESYEQYF	V12-5	J2-7	SD594#4	2
CASGLNRADYGYTF	V12-5	J1-2	SD594#4	2
CASGVGRADYGCSF	V12-5	J2-1	SD594#4	1
CASGWDRADYAYTF	V12-5	J1-6J2-7	SD594#4	1
CASGWGLAGPPQAQIRSIF	V12-5	J2-3	SD594#4	2
CASGWGLAGPPQAQIRSIF	V12-5	J2-4	SD594#4	1
CASGWGLAGPPQAQIRSRL	V12-5	J2-4	SD594#4	1
CASGWNLGDAVR	V12-5	J2-7	SD594#4	1
CASMASQSSYNSPLHF	V12-5	J1-6	SD594#4	1
CASMFGAAYNSPLHF	V12-5	J1-6	SD594#4	1
CASSDQGVYSNQPQHF	V12-5	J1-5	SD594#4	1
CASSFGAATSTDTQYF	V12-5	J2-3	SD594#4	1
CASSFGAAYNSPLHF	V12-5	J1-6	SD594#4	237
CASSFGAAYNSPLLF	V12-5	J1-6	SD594#4	1
CASSFGAAYNSSLHF	V12-5	J1-6	SD594#4	3
CASSHGRVETQYF	V12-5	J2-5	SD594#4	4
CASSLGESYEQYF	V12-5	J2-7	SD594#4	19
CASSLITGNEKLFF	V12-5	J1-4	SD594#4	40
CASTHGGVETQYF	V12-5	J2-7	SD594#4	1
CASTHGRVETQYF	V12-5	J2-5	SD594#4	74
CASTHGRVETQYF	V12-5	J2-7	SD594#4	13
CASTNGRVETQYF	V12-5	J2-5	SD594#4	2
CASTTGGHTEAFF	V12-5	J1-1	SD594#4	11
CDSGLDRADYGYTF	V12-5	J1-2	SD594#4	1
CTSGLDRADYGYTF	V12-5	J1-2	SD594#4	1
CVSGLDRADYGYTF	V12-5	J1-2	SD594#4	13
FASGLDRADYGYTF	V12-5	J1-2	SD594#4	1
YASGLDRADYGYTF	V12-5	J1-2	SD594#4	1
CARSLGQVMNTEAFF	V13	J1-1	SD594#4	1
CASRHQGAAYEQYF	V13	J2-7	SD594#4	1
CASRLGQVMNTEAFF	V13	J1-1	SD594#4	1
CASSFRTSGANEQFF	V13	J2-1	SD594#4	1
CASSHGQVMNTEAFF	V13	J1-1	SD594#4	1
CASSLAQGAGEKLFF	V13	J1-4	SD594#4	1
CASSLEQVMNTEAFF	V13	J1-1	SD594#4	5
CASSLGQIMNTEAFF	V13	J1-1	SD594#4	1
CASSLGQVLNTEAFF	V13	J1-1	SD594#4	1
CASSLGQVMNTEAFF	V13	J1-1	SD594#4	1881
CASSLGQVVNTQAFV	V13	J1-1	SD594#4	1
CASSPFPRQADNSPLHF	V13	J1-6	SD594#4	1
CASSVVPDSNTGELFF	V13	J2-2	SD594#4	1
CASTTGGHTEAFF	V13	J1-1	SD594#4	1
CATSAPTGSNTEAFF	V13	J1-1	SD594#4	1
CPSSLGQVMNTEAFF	V13	J1-1	SD594#4	1
CTSSLGQVMNTEAFF	V13	J1-1	SD594#4	1
CVSSLGQVMNTEAFF	V13	J1-1	SD594#4	1
CATCRVGVNTEAFF	V15	J1-1	SD594#4	1
CATSRGRGFDSPLHF	V15	J1-6	SD594#4	34
CATSRVGLNTEAFF	V15	J1-1	SD594#4	1
CATSRVGVNTEAFF	V15	J1-1	SD594#4	1067
CATSRVGVNTEAFV	V15	J1-1	SD594#4	2
CATSRVGVNTEALC	V15	J1-1	SD594#4	1
CATSRVGVNTEASF	V15	J1-1	SD594#4	1
CATTRGRGFDSPLHF	V15	J1-6	SD594#4	2
CVTSRVGVNTEAFL	V15	J1-1	SD594#4	1
CARSPFPRQADNSPLHF	V18	J1-6	SD594#4	2
CASNKSPLHF	V18	J1-6	SD594#4	3
CASRHQGAAYEQYF	V18	J2-7	SD594#4	1
CASSFGAAYNSPLHF	V18	J1-6	SD594#4	4
CASSHEQSYEQYV	V18	J2-7	SD594#4	1
CASSHGQSYEKYV	V18	J2-7	SD594#4	2
CASSHGQSYEQYV	V18	J2-1	SD594#4	47
CASSHGQSYEQYV	V18	J2-4	SD594#4	4
CASSHGQSYEQYV	V18	J2-5	SD594#4	1
CASSHGQSYEQYV	V18	J2-7	SD594#4	801
CASSHGQYYDKYV	V18	J2-7	SD594#4	1
CASSPFAAQADNSPLHF	V18	J1-6	SD594#4	1
CASSPFPAAADNSPLHF	V18	J1-6	SD594#4	2
CASSPFPGQADNSPLRF	V18	J2-1	SD594#4	1
CASSPFPLQADNSPLHF	V18	J1-6	SD594#4	1
CASSPFPRQADKSPLHS	V18	J1-6	SD594#4	1
CASSPFPRQADNLPLHF	V18	J1-6	SD594#4	2
CASSPFPRQADNPPLHF	V18	J1-6	SD594#4	1
CASSPFPRQADNSPIQF	V18	J1-6	SD594#4	1
CASSPFPRQADNSPLHF	V18	J1-2	SD594#4	1
CASSPFPRQADNSPLHF	V18	J1-5	SD594#4	1
CASSPFPRQADNSPLHF	V18	J1-6	SD594#4	13311
CASSPFPRQADNSPLHF	V18	J2-1	SD594#4	2
CASSPFPRQADNSPRRV	V18	J2-7	SD594#4	1
CASSPFPRQAGNSPLHF	V18	J1-6	SD594#4	1
CASSPFPRQAHNSPLHF	V18	J1-6	SD594#4	4
CASSPFPRQAVNSPLHF	V18	J1-6	SD594#4	1
CASSPFPRQAYNSPLHF	V18	J1-6	SD594#4	3
CASSPFPRQEDNSPLHF	V18	J1-6	SD594#4	2
CSSSHGQSYEQYV	V18	J2-7	SD594#4	1
CVSSHGQSYEQYV	V18	J2-7	SD594#4	2
RGQPTFPPQADNSPLHF	V18	J1-6	SD594#4	1
YASSPFPRQADNSPLHF	V18	J1-6	SD594#4	3
CACSEGQLAKNIQYF	V19	J2-4	SD594#4	1
CAGSEGQLAKNIQYF	V19	J2-1	SD594#4	1
CAGSEGQLAKNIQYF	V19	J2-7	SD594#4	1
CAGSIEGQGYRNQPQHF	V19	J1-5	SD594#4	3
CAMSSFTSYNEQFL	V19	J2-1	SD594#4	1
CANILLGDTEAFF	V19	J1-1	SD594#4	1
CANILPGDTEAFF	V19	J1-1	SD594#4	1
CANSEGQLAKNIQYF	V19	J2-1	SD594#4	1
CANSEGQLAKNIQYF	V19	J2-4	SD594#4	3
CARSSLTSYNEQYF	V19	J2-1	SD594#4	1
CARSTGGGNGETQYF	V19	J2-1	SD594#4	1
CASAAATSYNEQFF	V19	J2-1	SD594#4	1
CASCEGQLAKNIQYF	V19	J2-7	SD594#4	2
CASCMEGQGYRNQPQHF	V19	J1-5	SD594#4	1
CASFLPGDTEAFC	V19	J1-1	SD594#4	1
CASGGGGQPQHF	V19	J1-5	SD594#4	3
CASGMEGQGYRNQPQHF	V19	J1-5	SD594#4	5
CASIAAGDTEAFF	V19	J1-1	SD594#4	3
CASIGGGNTEAFF	V19	J1-1	SD594#4	158
CASIIPGDTEAFF	V19	J1-1	SD594#4	1
CASILPGDNEAFF	V19	J1-1	SD594#4	1
CASILPGDSEAFF	V19	J1-1	SD594#4	1
CASILPGDTEAFF	V19	J1-1	SD594#4	5573
CASILPGDTEAFI	V19	J1-1	SD594#4	1
CASILPGDTEPFF	V19	J1-1	SD594#4	1
CASILPGHTEAFF	V19	J1-1	SD594#4	2
CASILPVDTEALF	V19	J1-1	SD594#4	2
CASIPPGDTEAFF	V19	J1-1	SD594#4	1
CASISLASGHEGFL	V19	J2-1	SD594#4	1
CASISLTSYNEQFF	V19	J2-1	SD594#4	5
CASRALTSYNEQFF	V19	J2-1	SD594#4	2
CASREGQLAKNLQYF	V19	J2-4	SD594#4	1
CASRHQGAAYEQYF	V19	J2-7	SD594#4	1
CASRMEGQGYRNQPQHF	V19	J1-5	SD594#4	1
CASRQSELNTDTQYF	V19	J2-3	SD594#4	1
CASSDQGVYSNQPQHF	V19	J1-5	SD594#4	5
CASSEAAAAKNIQYF	V19	J2-4	SD594#4	1
CASSEAALAKNIQYF	V19	J2-4	SD594#4	1
CASSEAQLAENIQYF	V19	J2-7	SD594#4	1
CASSEGHLAKNIQYF	V19	J2-1	SD594#4	1
CASSEGLLAKNIQYF	V19	J2-4	SD594#4	1
CASSEGLLAKNIQYF	V19	J2-7	SD594#4	1
CASSEGQFAKNIQYF	V19	J2-7	SD594#4	1
CASSEGQGYRNQPQHF	V19	J1-5	SD594#4	13
CASSEGQIAKNIQYF	V19	J2-7	SD594#4	1
CASSEGQLAENIPYF	V19	J2-7	SD594#4	1
CASSEGQLAENIQYF	V19	J2-7	SD594#4	1
CASSEGQLAKDIQYF	V19	J2-1	SD594#4	1
CASSEGQLAKDIQYF	V19	J2-7	SD594#4	1
CASSEGQLAKNIQNF	V19	J2-4	SD594#4	1
CASSEGQLAKNIQYF	V19	J1-5	SD594#4	2
CASSEGQLAKNIQYF	V19	J2-1	SD594#4	3349
CASSEGQLAKNIQYF	V19	J2-4	SD594#4	3884
CASSEGQLAKNIQYF	V19	J2-7	SD594#4	2361
CASSEGQLAKNMQYV	V19	J2-1	SD594#4	1
CASSEGQLAKNVQYF	V19	J2-1	SD594#4	1
CASSEGQLAKTIQYC	V19	J2-4	SD594#4	2
CASSEGQLAQNIQYF	V19	J2-7	SD594#4	1
CASSEGQLGKKIKYV	V19	J2-5	SD594#4	1
CASSEGQLTKNIQYF	V19	J2-4	SD594#4	1
CASSEGQLVKNIQYF	V19	J2-1	SD594#4	1
CASSEGQSAKNIQYF	V19	J2-1	SD594#4	1
CASSEGRLANNIKDF	V19	J2-4J2-7	SD594#4	1
CASSFLTSYNEQFF	V19	J2-1	SD594#4	2
CASSFRTSGANEQFF	V19	J2-1	SD594#4	1
CASSGGGNTQACV	V19	J1-1	SD594#4	1
CASSIEGQGYRNQPQHF	V19	J1-5	SD594#4	3
CASSLAQGAGEKLFF	V19	J1-4	SD594#4	1
CASSLLETGYTF	V19	J1-2	SD594#4	1
CASSLVGSPTYEQYF	V19	J2-7	SD594#4	1
CASSMEGAAARNQPQHF	V19	J1-5	SD594#4	13
CASSMEGHGYRNQPQHF	V19	J1-5	SD594#4	1
CASSMEGLGYRNGTQNF	V19	J1-5	SD594#4	2
CASSMEGQGCRNHPQQL	V19	J1-5	SD594#4	1
CASSMEGQGHRNQPQHF	V19	J1-5	SD594#4	8
CASSMEGQGWGNQPQRF	V19	J1-5	SD594#4	1
CASSMEGQGWRNEPQRV	V19	J1-5	SD594#4	1
CASSMEGQGWRNHPQHG	V19	J1-5	SD594#4	1
CASSMEGQGYGNRPQRC	V19	J1-5	SD594#4	1
CASSMEGQGYHNQPQHF	V19	J1-5	SD594#4	64
CASSMEGQGYINQPQHF	V19	J1-5	SD594#4	1
CASSMEGQGYRIQPQHF	V19	J1-5	SD594#4	3
CASSMEGQGYRNQLQHF	V19	J1-5	SD594#4	1
CASSMEGQGYRNQPLHF	V19	J1-5	SD594#4	3
CASSMEGQGYRNQPQHF	V19	J1-5	SD594#4	43866
CASSMEGQGYRNQPQHI	V19	J1-5	SD594#4	2
CASSMEGQGYRNQPQHL	V19	J1-5	SD594#4	5
CASSMEGQGYRNQPQQC	V19	J1-5	SD594#4	1
CASSMEGQGYRNQPQYF	V19	J1-5	SD594#4	1
CASSMEGQLAKNIQYF	V19	J2-1	SD594#4	3
CASSMEGQLAKNIQYF	V19	J2-4	SD594#4	3
CASSMEGQLAKNIQYF	V19	J2-7	SD594#4	5
CASSMEGRGYSNQPQHF	V19	J1-5	SD594#4	4
CASSMGGGNGETQYF	V19	J2-1	SD594#4	1
CASSMKGQGYRNQPQHF	V19	J1-5	SD594#4	8
CASSSAASYNEQFF	V19	J2-1	SD594#4	1
CASSSLASYNEQFF	V19	J2-1	SD594#4	1
CASSSLRSYNEQIF	V19	J2-7	SD594#4	1
CASSSLTFYNEQFF	V19	J2-1	SD594#4	10
CASSSLTSYNELFF	V19	J2-1	SD594#4	1
CASSSLTSYNEQFF	V19	J2-1	SD594#4	18399
CASSSLTSYNEQFF	V19	J2-5	SD594#4	15
CASSSLTSYNEQFF	V19	J2-7	SD594#4	246
CASSSLTSYNEQFS	V19	J2-1	SD594#4	1
CASSSLTSYNKKFF	V19	J2-1	SD594#4	1
CASSSPAGGTEAFF	V19	J1-1	SD594#4	1
CASSTEGKGYRNQPQHF	V19	J1-5	SD594#4	4
CASSTGGANGETQYF	V19	J2-7	SD594#4	1
CASSTGGEKGETQCF	V19	J2-1	SD594#4	1
CASSTGGGNEETQYF	V19	J2-4J2-5	SD594#4	1
CASSTGGGNGETEYF	V19	J2-5	SD594#4	1
CASSTGGGNGETLYF	V19	J2-4J2-5	SD594#4	1
CASSTGGGNGETQDF	V19	J2-7	SD594#4	2
CASSTGGGNGETQYF	V19	J2-1	SD594#4	265
CASSTGGGNGETQYF	V19	J2-3	SD594#4	12
CASSTGGGNGETQYF	V19	J2-5	SD594#4	2739
CASSTGGGNGETQYF	V19	J2-6	SD594#4	1
CASSTGGGNGETQYF	V19	J2-7	SD594#4	264
CASSTGGGNGETQYL	V19	J2-5	SD594#4	1
CASSTGGGNGETQYV	V19	J2-7	SD594#4	2
CASSTGGGNGETRYF	V19	J2-5	SD594#4	3
CASSTGGGNVETQNF	V19	J2-5	SD594#4	1
CASSTGGGSGETQYF	V19	J2-5	SD594#4	1
CASSTGGNGETQYF	V19	J2-5	SD594#4	1
CASSTGNGETQYF	V19	J2-4J2-5	SD594#4	1
CASSTGWGNGETQYF	V19	J2-5	SD594#4	1
CASSYSAGTLNTEAFF	V19	J1-1	SD594#4	1
CASVEGHLAKNIQYL	V19	J2-1	SD594#4	1
CAWSAGQGSYNEQFF	V19	J2-1	SD594#4	3
CDSSLPWDTEAYF	V19	J1-1	SD594#4	1
CTSSMEGQGYRNQPQHF	V19	J1-5	SD594#4	18
CTSSSLTSYNEQFF	V19	J2-1	SD594#4	1
CVSSEGQLAKNIQYF	V19	J2-1	SD594#4	2
FCQKKGGGNGETQYF	V19	J2-5	SD594#4	1
FFKQKTAYEIPTSDWSSDV	V19	J2-7	SD594#4	1
GASSTGGGNGETQSF	V19	J2-5	SD594#4	1
RASSEGQLAKSIQYF	V19	J2-1	SD594#4	1
SASILPGDTEAFF	V19	J1-1	SD594#4	5
SASSEGQLAKNIQYF	V19	J2-1	SD594#4	1
CGAGRPGDYGYTF	V20-1	J1-2	SD594#4	1
CNAGRPGDYGYTF	V20-1	J1-2	SD594#4	1
CRARRTGQGYTF	V20-1	J1-2	SD594#4	2
CSAARSGQGYTF	V20-1	J1-2	SD594#4	1
CSADRPGDYGYTF	V20-1	J1-2	SD594#4	1
CSAGGPGDYGYSF	V20-1	J2-1	SD594#4	1
CSAGHPGDYGYTF	V20-1	J1-2	SD594#4	2
CSAGRPGDYDYTF	V20-1	J1-2	SD594#4	2
CSAGRPGDYGNTV	V20-1	J1-2	SD594#4	1
CSAGRPGDYGYSF	V20-1	J2-1	SD594#4	1
CSAGRPGDYGYTF	V20-1	J1-2	SD594#4	3551
CSAGRPGDYGYTF	V20-1	J1-6	SD594#4	8
CSAGRPGDYGYTF	V20-1	J2-1	SD594#4	1
CSAGRPGGYGYTF	V20-1	J1-2	SD594#4	1
CSAGRPGVYGYTC	V20-1	J1-2	SD594#4	1
CSAGRPGYYGYTF	V20-1	J1-2	SD594#4	1
CSAISTGQGYTF	V20-1	J1-2	SD594#4	2
CSAPRRNTEAFF	V20-1	J1-1	SD594#4	129
CSARAAGNTEAFF	V20-1	J1-1	SD594#4	2
CSARETAGNSPLHF	V20-1	J1-6	SD594#4	1
CSARETTGNARLQV	V20-1	J1-6	SD594#4	1
CSARETTGNSHLHF	V20-1	J1-6	SD594#4	1
CSARETTGNSPLHF	V20-1	J1-6	SD594#4	705
CSARETTGNSTLHF	V20-1	J1-6	SD594#4	3
CSARETTWNSPLHF	V20-1	J1-6	SD594#4	1
CSARRSGQGYTF	V20-1	J1-2	SD594#4	1
CSARRTEQGYTF	V20-1	J1-2	SD594#4	2
CSARRTGHGYTF	V20-1	J1-2	SD594#4	1
CSARRTGQGHTF	V20-1	J1-2	SD594#4	3
CSARRTGQGYSF	V20-1	J2-1	SD594#4	3
CSARRTGQGYSF	V20-1	J2-7	SD594#4	2
CSARRTGQGYTF	V20-1	J1-2	SD594#4	5411
CSARRTGQGYTF	V20-1	J1-6	SD594#4	7
CSARRTGQGYTF	V20-1	J2-1	SD594#4	2
CSARRTGRVYTF	V20-1	J1-2	SD594#4	1
CSARRTWQGYTF	V20-1	J1-2	SD594#4	1
CSARVTGITEAFF	V20-1	J1-1	SD594#4	1
CSARVTGNTEAFF	V20-1	J1-1	SD594#4	949
CSARVTGNTEALF	V20-1	J1-1	SD594#4	2
CSARVTGNTEAYF	V20-1	J1-1	SD594#4	2
CSARVTGNTEDFF	V20-1	J1-1	SD594#4	1
CSASRTGQGYDF	V20-1	J1-2	SD594#4	2
CSAVRPGDYGYAF	V20-1	J1-2	SD594#4	1
CSSRVTGNTEAFF	V20-1	J1-1	SD594#4	1
CSVQTGTSGKLEFF	V20-1	J2-1	SD594#4	1
CAAANTGELFF	V24-1	J2-2	SD594#4	4
CAISRTGASDTGELFF	V24-1	J2-2	SD594#4	19
CANANTGDLFF	V24-1	J2-2	SD594#4	1
CASRHQGAAYEQYF	V24-1	J2-7	SD594#4	1
CASSAPTGSNTEAFF	V24-1	J1-1	SD594#4	1
CASSLYGVWTGELFF	V24-1	J2-2	SD594#4	23
CASSVVPDSNTGELFF	V24-1	J2-2	SD594#4	3
CATAAAANTGELFF	V24-1	J2-2	SD594#4	19
CATAAGANTGELFF	V24-1	J2-2	SD594#4	1
CATANAGELFC	V24-1	J2-2	SD594#4	1
CATANTGELFF	V24-1	J2-2	SD594#4	41309
CATRALTGSNTEACF	V24-1	J1-1	SD594#4	1
CATRAPTGSNTEAFF	V24-1	J1-1	SD594#4	1
CATSAAANTGELFF	V24-1	J2-2	SD594#4	5
CATSAAANTGEVFL	V24-1	J2-2	SD594#4	1
CATSAPKGSNTEAFF	V24-1	J1-1	SD594#4	1
CATSAPTGNNTEAFF	V24-1	J1-1	SD594#4	2
CATSAPTGRNTEAFF	V24-1	J1-1	SD594#4	2
CATSAPTGSITEAFF	V24-1	J1-1	SD594#4	2
CATSAPTGSNTDAFF	V24-1	J1-1	SD594#4	1
CATSAPTGSNTEAFF	V24-1	J1-1	SD594#4	4120
CATSAPTGSNTEAFL	V24-1	J1-1	SD594#4	1
CATSAPTGSNTEALF	V24-1	J1-1	SD594#4	1
CATSAPTVSNTEAFF	V24-1	J1-1	SD594#4	1
CATSDAANTGELFF	V24-1	J2-2	SD594#4	6
CATSDGAITGELFL	V24-1	J2-2	SD594#4	1
CATSDGANTGELFF	V24-1	J2-2	SD594#4	65663
CATSDGANTGELFI	V24-1	J2-2	SD594#4	1
CATSDGANTGEPFF	V24-1	J2-2	SD594#4	260
CATSDGANTGEPFL	V24-1	J2-2	SD594#4	1
CATSDGASTGELFL	V24-1	J2-2	SD594#4	1
CATSDGAYTGELFF	V24-1	J2-2	SD594#4	10
CATSDGTNTGELFF	V24-1	J2-2	SD594#4	72
CATSDGVNTGALFF	V24-1	J2-2	SD594#4	1
CATSGGANAGELCF	V24-1	J2-2	SD594#4	1
CATSTGANTGELFF	V24-1	J2-2	SD594#4	1
CATVNTGELFF	V24-1	J2-2	SD594#4	9
CGTSAPTGSNTEAFF	V24-1	J1-1	SD594#4	1
CSTSAPTGSNTEAFF	V24-1	J1-1	SD594#4	1
CTTSDGANTVELFC	V24-1	J2-2	SD594#4	1
CVTANTGELFF	V24-1	J2-2	SD594#4	32
CVTSAPTGSNTEAFF	V24-1	J1-1	SD594#4	1
CVTSGGANTGELFC	V24-1	J2-2	SD594#4	1
RAHANTGELFF	V24-1	J2-2	SD594#4	1
RSPPNTGELFF	V24-1	J2-2	SD594#4	1
SATSDGANTGELFF	V24-1	J2-2	SD594#4	1
WAPANTGELFF	V24-1	J2-2	SD594#4	3
YATSDGANTGELFF	V24-1	J2-2	SD594#4	9
CATANTGELFF	V24/OR9-2	J2-2	SD594#4	1
CATSDPRDSSYNEQFF	V24/OR9-2	J2-1	SD594#4	1
CSTASTGELFF	V24/OR9-2	J2-2	SD594#4	1
CAAVHDPITGNTIYG	V27	J1-3	SD594#4	1
CACSLYGVWTGELFF	V27	J2-2	SD594#4	3
CAISRTGASDTGELFF	V27	J2-2	SD594#4	6
CARRHQGAAYEQYF	V27	J2-7	SD594#4	1
CARSGAGLGYGYTF	V27	J1-2	SD594#4	2
CASGGGGQPQHF	V27	J1-5	SD594#4	1
CASIHQGAAYEQYF	V27	J2-7	SD594#4	1
CASNKSPLHF	V27	J1-6	SD594#4	4
CASRHAAAAYEQYF	V27	J2-7	SD594#4	2
CASRHEGAVYEQYF	V27	J2-7	SD594#4	4
CASRHGGAEYEQYF	V27	J2-7	SD594#4	1
CASRHKGAAYEQYF	V27	J2-7	SD594#4	2
CASRHQGAAYEQFF	V27	J2-1	SD594#4	1
CASRHQGAAYEQWF	V27	J2-1	SD594#4	2
CASRHQGAAYEQYF	V27	J2-1	SD594#4	446
CASRHQGAAYEQYF	V27	J2-1J2-7	SD594#4	1
CASRHQGAAYEQYF	V27	J2-4	SD594#4	38
CASRHQGAAYEQYF	V27	J2-5	SD594#4	1
CASRHQGAAYEQYF	V27	J2-7	SD594#4	5739
CASRHQGAAYEQYI	V27	J2-1J2-7	SD594#4	1
CASRHQGATYEQYF	V27	J2-1	SD594#4	2
CASRHQGAVYEQYF	V27	J2-4	SD594#4	1
CASRHQGVYSNQPQHF	V27	J1-5	SD594#4	1
CASRIGQGAYTGELFF	V27	J2-2	SD594#4	1
CASRQSELNTDTQYF	V27	J2-3	SD594#4	1
CASSAAAVWTGELFF	V27	J2-2	SD594#4	3
CASSAPTGSNTEAFF	V27	J1-1	SD594#4	2
CASSDQGVYSNQPQHF	V27	J1-5	SD594#4	12
CASSEARTSGARAEYL	V27	J2-5	SD594#4	1
CASSEARTSGARPQYF	V27	J2-5	SD594#4	1
CASSFGAAYNSPLHF	V27	J1-6	SD594#4	7
CASSFRTSGANEQFF	V27	J2-1	SD594#4	1
CASSFWAAYNSPLHV	V27	J1-6	SD594#4	1
CASSGTRPELFF	V27	J2-2	SD594#4	1
CASSGYGFWTGELFF	V27	J2-2	SD594#4	3
CASSGYGVWSGDLFF	V27	J2-2	SD594#4	1
CASSGYVVWTGELFF	V27	J2-2	SD594#4	1
CASSLCGVWTGVLFC	V27	J2-2	SD594#4	1
CASSLGQVMNTEAFF	V27	J1-1	SD594#4	2
CASSLITGNEKLFF	V27	J1-4	SD594#4	1
CASSLLETGYTF	V27	J1-2	SD594#4	9
CASSLSRTSGGFTDTQYF	V27	J2-3	SD594#4	3
CASSLVLGDYGYTF	V27	J1-2	SD594#4	2
CASSLVLGGLWLHF	V27	J1-6	SD594#4	1
CASSLVLGGLWLHL	V27	J1-6	SD594#4	29
CASSLYAAWTGELFF	V27	J2-2	SD594#4	1
CASSLYGVCTGELFF	V27	J2-2	SD594#4	1
CASSLYGVWTGELFF	V27	J2-2	SD594#4	7959
CASSLYGVWTRELFF	V27	J2-2	SD594#4	3
CASSLYGVWTVNLFC	V27	J2-2	SD594#4	1
CASSLYNVWTGELFF	V27	J2-2	SD594#4	2
CASSLYVVWAGEIFF	V27	J2-2	SD594#4	1
CASSPGTGQTTNEKLFF	V27	J1-4	SD594#4	1
CASSQSPSEAFF	V27	J1-1	SD594#4	1
CASSRPSGTGEYGYTF	V27	J1-2	SD594#4	21
CASSSPAGGTEAFF	V27	J1-1	SD594#4	2
CASSSRPDHRKHHICF	V27	J1-3	SD594#4	1
CASSSRPDHRKHHIF	V27	J1-3	SD594#4	1
CASSSRPDHRNTIYF	V27	J1-3	SD594#4	1
CASSVVPDSNTGELFF	V27	J2-2	SD594#4	2
CASSYSAGTLNTEAFF	V27	J1-1	SD594#4	1
CASSYSIPTASREKLFF	V27	J1-4	SD594#4	1
CASTADANVLTF	V27	J2-6	SD594#4	5
CATANTGELFF	V27	J2-2	SD594#4	17
CATANTGKPFV	V27	J2-2	SD594#4	1
CATSAPTGSNTEAFF	V27	J1-1	SD594#4	2
CATSDGANTGELFF	V27	J2-2	SD594#4	29
CATSDGANTGKLFF	V27	J2-2	SD594#4	1
CDSRQQGAAYEQYF	V27	J2-1	SD594#4	1
CVSRHQGAAYEQYF	V27	J2-7	SD594#4	6
CVSSLYGVWTGELFF	V27	J2-2	SD594#4	2
RASSLYGVWTGELFF	V27	J2-2	SD594#4	3
CAGSLLETGYSF	V28	J2-7	SD594#4	1
CAGSLSRTSGGFTDTQYF	V28	J2-3	SD594#4	3
CAISRTGASDTGELFF	V28	J2-2	SD594#4	6
CANSLLETGYTF	V28	J1-2	SD594#4	3
CANSRPSGTGEYGYTF	V28	J1-2	SD594#4	1
CANTADANVLTF	V28	J2-6	SD594#4	2
CASAADANVLTF	V28	J2-6	SD594#4	3
CASGGGGHPQHF	V28	J1-5	SD594#4	1
CASGGGGQLQHF	V28	J1-5	SD594#4	1
CASGGGGQPQHF	V28	J1-5	SD594#4	4741
CASGGGGQPQPF	V28	J1-5	SD594#4	1
CASGGGGQPRHF	V28	J1-5	SD594#4	1
CASGGWGETQGC	V28	J1-5	SD594#4	1
CASGGWGQPQHF	V28	J1-5	SD594#4	1
CASGGWGQTQHF	V28	J1-5	SD594#4	1
CASGLSRTSGGFTDTQYF	V28	J2-3	SD594#4	3
CASGRGGQPQHF	V28	J1-5	SD594#4	2
CASIRPSGTGEYGYTF	V28	J1-2	SD594#4	1
CASRHQGAAYEQYF	V28	J2-1	SD594#4	2
CASRHQGAAYEQYF	V28	J2-7	SD594#4	16
CASRIEQGAYTGELFC	V28	J2-2	SD594#4	1
CASRIGQGAGAGALFF	V28	J2-2	SD594#4	1
CASRIGQGAHTGELFF	V28	J2-2	SD594#4	1
CASRIGQGANTGELFF	V28	J2-2	SD594#4	2
CASRIGQGAYTGELFF	V28	J2-2	SD594#4	2109
CASRIGQGAYTGELFS	V28	J2-2	SD594#4	1
CASRIGQGAYTGEPFF	V28	J2-2	SD594#4	2
CASRIGQGAYTRELFF	V28	J2-2	SD594#4	1
CASRIGQGEYTGELFF	V28	J2-2	SD594#4	1
CASRIGQGGYTGELFF	V28	J2-2	SD594#4	1
CASRIGRGAYTGELVF	V28	J2-2	SD594#4	1
CASRLLETGYTF	V28	J1-2	SD594#4	1
CASRMGQGSYTGEMFF	V28	J2-2	SD594#4	1
CASRQSELNTDTQYF	V28	J2-3	SD594#4	3
CASRRPSETGEYGNTF	V28	J1-2	SD594#4	1
CASRRPSGTGEYGYTF	V28	J1-2	SD594#4	1
CASSDQGVYSNQPQHF	V28	J1-5	SD594#4	9
CASSFGAAYNSPLHF	V28	J1-6	SD594#4	4
CASSGAGLGYGYTF	V28	J1-2	SD594#4	3
CASSHPSGTGEYGYTF	V28	J1-2	SD594#4	10
CASSLAQGAGEKLFF	V28	J1-4	SD594#4	3
CASSLFETGYTF	V28	J1-2	SD594#4	1
CASSLIETGYTF	V28	J1-2	SD594#4	1
CASSLLEPGYTF	V28	J1-2	SD594#4	2
CASSLLESGYTF	V28	J1-2	SD594#4	1
CASSLLETGDSG	V28	J2-7	SD594#4	1
CASSLLETGYSF	V28	J1-2	SD594#4	1
CASSLLETGYTF	V28	J1-2	SD594#4	8470
CASSLLETGYTF	V28	J1-6	SD594#4	10
CASSLLETGYTF	V28	J2-1	SD594#4	5
CASSLLETGYTF	V28	J2-7	SD594#4	2
CASSLLETGYTFC	V28	J2-1	SD594#4	1
CASSLLKTGYTF	V28	J1-2	SD594#4	2
CASSLLQTGYTF	V28	J1-2	SD594#4	2
CASSLLVTGYTF	V28	J1-2	SD594#4	1
CASSLSRTRGGFTDTQYF	V28	J2-3	SD594#4	1
CASSLSRTSGGFIDTQYF	V28	J2-3	SD594#4	7
CASSLSRTSGGFTDTQYF	V28	J2-1	SD594#4	1
CASSLSRTSGGFTDTQYF	V28	J2-3	SD594#4	1719
CASSLSRTSGGFTDTQYF	V28	J2-4	SD594#4	9
CASSLSRTSGGFTDTQYL	V28	J2-3	SD594#4	3
CASSLSRTSGGVTGPQYC	V28	J2-3	SD594#4	1
CASSLSWTSGGFTDTQYF	V28	J2-3	SD594#4	1
CASSLYGVWTGELFF	V28	J2-2	SD594#4	25
CASSMEGQGYRNQPQHF	V28	J1-5	SD594#4	4
CASSPFPRQADNSPLHF	V28	J1-6	SD594#4	1
CASSPGTGQTTNEKLFF	V28	J1-4	SD594#4	1
CASSPLETGYTF	V28	J1-6	SD594#4	1
CASSPPSGTGEYGYTF	V28	J1-2	SD594#4	1
CASSQGPSEAFF	V28	J1-1	SD594#4	1
CASSQSPSEAFF	V28	J1-1	SD594#4	730
CASSQSQSEAFF	V28	J1-1	SD594#4	3
CASSRPAAAGEYGYTF	V28	J1-2	SD594#4	4
CASSRPAGTGEDGYTF	V28	J1-2	SD594#4	1
CASSRPAGTGEYGYSF	V28	J2-7	SD594#4	1
CASSRPCVTGEHGYTF	V28	J1-6	SD594#4	1
CASSRPFGTGEYGYTF	V28	J1-2	SD594#4	2
CASSRPLGTGEYVYTF	V28	J1-2	SD594#4	1
CASSRPSGTGEEGYTFC	V28	J2-1	SD594#4	1
CASSRPSGTGEYGYDF	V28	J1-2	SD594#4	1
CASSRPSGTGEYGYSF	V28	J1-2	SD594#4	1
CASSRPSGTGEYGYTF	V28	J1-2	SD594#4	9967
CASSRPSGTGEYGYTF	V28	J1-6	SD594#4	10
CASSRPSGTGEYGYTF	V28	J2-1	SD594#4	8
CASSRPSGTGEYGYTL	V28	J1-2	SD594#4	2
CASSRPSGTGEYGYTS	V28	J1-2	SD594#4	1
CASSRPSGTGEYRSTL	V28	J1-2	SD594#4	1
CASSRPSGTGQYGYTF	V28	J1-2	SD594#4	1
CASSRPVGTGEDRYTL	V28	J1-2	SD594#4	1
CASSRPVGTGEGGYTC	V28	J1-2	SD594#4	1
CASSRTGASDTGELFF	V28	J2-2	SD594#4	1
CASSSPAGGTEAFF	V28	J1-1	SD594#4	1
CASTADANVLTF	V28	J2-6	SD594#4	5365
CASTADANVLTF	V28	J2-7	SD594#4	1
CASTADTNVLTF	V28	J2-6	SD594#4	3
CASTAEANVLTF	V28	J2-6	SD594#4	1
CASTRPSGTGEYGYTF	V28	J1-2	SD594#4	1
CASTTDANVLTF	V28	J2-6	SD594#4	2
CATANTGELFF	V28	J2-2	SD594#4	4
CATSDGANTGELFF	V28	J2-2	SD594#4	3
CGSGGGGQPQHF	V28	J1-5	SD594#4	1
CGSRIGQGAYTGELFF	V28	J2-2	SD594#4	1
CGSRPSGTGEYGYTF	V28	J1-2	SD594#4	1
CGSSLLETGYTF	V28	J1-2	SD594#4	1
CTSSLLETGYTF	V28	J1-2	SD594#4	2
CTSSLRRTSGGFTDTQYF	V28	J2-3	SD594#4	2
FASSRPSGTGEYVYTF	V28	J1-2	SD594#4	1
RASSLSRTSGGFTDTQYF	V28	J2-3	SD594#4	1
RASTADANVLTF	V28	J2-6	SD594#4	1
SASSLLETGYTF	V28	J1-2	SD594#4	1
SASSRPSGTGEYGYTF	V28	J1-2	SD594#4	1
YASSRPSGTGEYGYTF	V28	J1-2	SD594#4	4
YASTADANVLTF	V28	J2-6	SD594#4	1
CGVHRTASEAFF	V29-1	J1-1	SD594#4	2
CSAGRPGDYGYTF	V29-1	J1-2	SD594#4	1
CSAHRTASEAFF	V29-1	J1-1	SD594#4	1
CSIHRTASEAFF	V29-1	J1-1	SD594#4	5
CSIQTGTSGKLEFV	V29-1	J2-1	SD594#4	1
CSVAATASEAFF	V29-1	J1-1	SD594#4	1
CSVHRSASEAFF	V29-1	J1-1	SD594#4	1
CSVHRTASDAFF	V29-1	J1-1	SD594#4	1
CSVHRTASEAFF	V29-1	J1-1	SD594#4	3135
CSVHRTASEAFI	V29-1	J1-1	SD594#4	1
CSVHRTASEALF	V29-1	J1-1	SD594#4	1
CSVHRTASEAYF	V29-1	J1-1	SD594#4	4
CSVHRTESEAFF	V29-1	J1-1	SD594#4	1
CSVLRTASEAFF	V29-1	J1-1	SD594#4	1
CSVQAATSGKLEFF	V29-1	J2-1	SD594#4	1
CSVQTGSSGKLEFF	V29-1	J2-1	SD594#4	3
CSVQTGTSGANEQFF	V29-1	J2-1	SD594#4	1
CSVQTGTSGANNEQFF	V29-1	J2-1	SD594#4	1
CSVQTGTSGKFEFF	V29-1	J2-7	SD594#4	1
CSVQTGTSGKLEFF	V29-1	J2-1	SD594#4	35842
CSVQTGTSGKLEFF	V29-1	J2-4	SD594#4	7
CSVQTGTSGKLEFF	V29-1	J2-5	SD594#4	1
CSVQTGTSGKLEFF	V29-1	J2-7	SD594#4	458
CSVQTGTSGKLEFFGPGTGQTTNEKLFF	V29-1	J1-4	SD594#4	1
CSWHRTASEAFF	V29-1	J1-1	SD594#4	1
SVHRTASEAFF	V29-1	J1-1	SD594#4	1
YSVQTGTSGKLKFF	V29-1	J2-1	SD594#4	1
CSVHRTASEAFF	V29/OR9-2	J1-1	SD594#4	1
CSVQTGTSGKLEFF	V29/OR9-2	J2-1	SD594#4	6
CAAEGGGVSPLHF	V2	J1-6	SD594#4	2
CASIPDGNQPQHL	V2	J1-5	SD594#4	2
CASKASQSSYNSPLHF	V2	J1-6	SD594#4	1
CASMASESSYTSPLGF	V2	J1-6	SD594#4	1
CASMASQGSYNSPLHF	V2	J1-6	SD594#4	1
CASMASQSSYISPLHF	V2	J1-6	SD594#4	1
CASMASQSSYNSPLHF	V2	J1-6	SD594#4	706
CASMASQSYYNSPLHF	V2	J1-6	SD594#4	1
CASMVSQSSYNSPLHF	V2	J1-6	SD594#4	1
CASNKSPLHF	V2	J1-6	SD594#4	1
CASSDQGVYSNQPQHF	V2	J1-5	SD594#4	2
CASSFGAAYNSPLHF	V2	J1-6	SD594#4	3
CASSGTRPELFF	V2	J2-2	SD594#4	12
CASSLYGVWTGELFF	V2	J2-2	SD594#4	1
CASSPDANQPQHF	V2	J1-5	SD594#4	1
CASSPDGNQHQHF	V2	J1-5	SD594#4	1
CASSPDGNQPQHF	V2	J1-5	SD594#4	1330
CASSPDGNQPQHF	V2	J2-3	SD594#4	1
CASSPDGNQPRHF	V2	J1-5	SD594#4	1
CASSPDRNQPQHF	V2	J1-5	SD594#4	1
CASSPGGNRPQHF	V2	J1-5	SD594#4	2
CASSRGTGNSGNTITF	V2	J1-3	SD594#4	1
CASSRGTGNSGNTIYF	V2	J1-3	SD594#4	41
CATEGGGVSPLHF	V2	J1-6	SD594#4	141
CATEGSGVSPLHF	V2	J1-6	SD594#4	1
CDSSPDGNQPQHF	V2	J1-5	SD594#4	5
CVSMASQSSYNSPLHF	V2	J1-6	SD594#4	1
CVSSPDGNQPQHF	V2	J1-5	SD594#4	1
CARSAGQGSYNEQFF	V30	J2-1	SD594#4	2
CASILPGDTEAFF	V30	J1-1	SD594#4	1
CASSEGQLAKNIQYF	V30	J2-1	SD594#4	1
CASSSLTSYNEQFF	V30	J2-1	SD594#4	11
CASSTGGGNGETQYF	V30	J2-5	SD594#4	1
CAWAAADNTEAFF	V30	J1-1	SD594#4	1
CAWARGDDTAAFL	V30	J1-1	SD594#4	2
CAWARGDNIEAFF	V30	J1-1	SD594#4	1
CAWARGDNSEAFF	V30	J1-1	SD594#4	1
CAWARGDNSQALF	V30	J1-1	SD594#4	1
CAWARGDNTAALF	V30	J1-1	SD594#4	1
CAWARGDNTEAFF	V30	J1-1	SD594#4	1413
CAWNAGQGSYNEQFF	V30	J2-1	SD594#4	1
CAWSAGQCSYNEQFF	V30	J2-1	SD594#4	1
CAWSAGQDSYNEQFF	V30	J2-7	SD594#4	1
CAWSAGQGFYNEQFF	V30	J2-1	SD594#4	2
CAWSAGQGSYNEQFF	V30	J2-1	SD594#4	4771
CAWSAGQGSYNEQFF	V30	J2-7	SD594#4	61
CAWSAGQGSYNEQFI	V30	J2-1	SD594#4	1
CAWSAGQGSYNEQFL	V30	J2-1	SD594#4	2
CAWSAGQGSYNEQFS	V30	J2-1	SD594#4	1
CAWSAVQGSYNEQFF	V30	J2-1	SD594#4	1
CAWSAVQGSYNEQFF	V30	J2-7	SD594#4	1
CAWSEGQGSYNEQFF	V30	J2-1	SD594#4	1
CAWSVFSSGTGELFF	V30	J2-2	SD594#4	47
CAWTRGDNTEAFF	V30	J1-1	SD594#4	1
CPWSAGQGSYNEQFF	V30	J2-1	SD594#4	1
SAWARGDNTEAFF	V30	J1-1	SD594#4	1
YAWSAGQGSYNEQFF	V30	J2-1	SD594#4	2
ASSYSDRVDYGYTF	V4-1	J1-2	SD594#4	1
CASSQSRGGGAVETQYF	V4-1	J2-5	SD594#4	14
CASSQSRGGGAVETQYF	V4-1	J2-7	SD594#4	1
CASSSADRVDYGYTF	V4-1	J1-2	SD594#4	3
CASSYLDRVDYGYTF	V4-1	J1-2	SD594#4	1
CASSYSDRVDYGYAF	V4-1	J1-2	SD594#4	1
CASSYSDRVDYGYTF	V4-1	J1-2	SD594#4	1359
CASSYSDRVDYGYTF	V4-1	J1-5	SD594#4	1
CASSYSDRVDYGYTF	V4-1	J1-6	SD594#4	1
CASSYSDRVDYGYTF	V4-1	J2-1	SD594#4	2
CASSYSDRVDYGYTI	V4-1	J1-2	SD594#4	1
CAAAAAQGAGEKLFF	V5-4	J1-4	SD594#4	1
CACSLAQGAGEKLFF	V5-4	J1-4	SD594#4	1
CANSLAQGAGEKLFF	V5-4	J1-4	SD594#4	7
CASIVAHGAREKLFF	V5-4	J1-4	SD594#4	1
CASRHQGAAYEQYF	V5-4	J2-7	SD594#4	2
CASRQSELNTDTQYF	V5-4	J2-3	SD594#4	3
CASSAAQGAGEKLFF	V5-4	J1-4	SD594#4	1
CASSEGQLAKNIQYF	V5-4	J2-4	SD594#4	1
CASSFRTSGANEQFF	V5-4	J2-1	SD594#4	3
CASSLAPGAGEKLFF	V5-4	J1-4	SD594#4	4
CASSLAQGAGEILFF	V5-4	J1-4	SD594#4	1
CASSLAQGAGEKLFF	V5-4	J1-4	SD594#4	12434
CASSLAQGAGEKLLL	V5-4	J1-4	SD594#4	1
CASSLAQGAGEKQFF	V5-4	J1-4	SD594#4	2
CASSLAQGAGEKRVFGSGTQLRS	V5-4	J1-6	SD594#4	1
CASSLAQGAWEKLFF	V5-4	J1-4	SD594#4	3
CASSLAQGEGEKLFV	V5-4	J1-4	SD594#4	1
CASSLAQGTGEKLFF	V5-4	J1-4	SD594#4	1
CASSLAQRAGEKLFF	V5-4	J1-4	SD594#4	1
CASSLSQGAGEQLFF	V5-4	J1-4	SD594#4	1
CASSLVDSPTYEQYF	V5-4	J2-7	SD594#4	6
CASSLVGSAAYEHYF	V5-4	J2-7	SD594#4	1
CASSLVGSPNYEQYF	V5-4	J2-7	SD594#4	1
CASSLVGSPTYEQYF	V5-4	J2-1	SD594#4	73
CASSLVGSPTYEQYF	V5-4	J2-4	SD594#4	8
CASSLVGSPTYEQYF	V5-4	J2-5	SD594#4	1
CASSLVGSPTYEQYF	V5-4	J2-7	SD594#4	958
CASSLYGVWTGELFF	V5-4	J2-2	SD594#4	1
CASSPGTGQTTNEKLFF	V5-4	J1-4	SD594#4	26
CASSRPSGTGEYGYTF	V5-4	J1-2	SD594#4	1
CASSSAQGAGEKLFF	V5-4	J1-4	SD594#4	1
CASSSTGNGKLFF	V5-4	J1-4	SD594#4	1
CASSVAQGARENLFF	V5-4	J1-4	SD594#4	1
CASSVVPDSNTGELFF	V5-4	J2-2	SD594#4	2
CDSSLDQGAAEKVFF	V5-4	J1-4	SD594#4	1
CGSLGQVMNTEAFF	V5-4	J1-1	SD594#4	1
CVSSLAQGAGEKLFF	V5-4	J1-4	SD594#4	2
CVSSLVGSPTYEQYF	V5-4	J2-7	SD594#4	1
SASSLVGSPTYEHYF	V5-4	J2-7	SD594#4	1
SASSYSDRVDYGYTF	V5-4	J1-2	SD594#4	1
CASSLAQGAGEKLFF	V5-6	J1-4	SD594#4	1
CASSLAVRQGNEQFF	V5-6	J2-1	SD594#4	18
CAISEARTSGARPQYF	V6-1	J2-5	SD594#4	1
CASNKSPLHF	V6-1	J1-6	SD594#4	10
CASREARTSGARPQYF	V6-1	J2-5	SD594#4	1
CASSDQGVYSNQPQHF	V6-1	J1-5	SD594#4	15
CASSEAGTSAARTQSF	V6-1	J2-1J2-7	SD594#4	1
CASSEARTSGARPQYF	V6-1	J2-1	SD594#4	20
CASSEARTSGARPQYF	V6-1	J2-5	SD594#4	752
CASSEARTSGARPQYF	V6-1	J2-7	SD594#4	74
CASSEARTSGARPRYF	V6-1	J2-7	SD594#4	1
CASSEARTSGARTQYF	V6-1	J2-1	SD594#4	1
CASSEARTTGARPQYF	V6-1	J2-5	SD594#4	1
CASSLSRTSGGFTDTQYF	V6-1	J2-3	SD594#4	1
CASSLYGVWTGELFF	V6-1	J2-2	SD594#4	1
CASSRPSGTGEYGYTF	V6-1	J1-2	SD594#4	2
CASSSPAGGTEAFF	V6-1	J1-1	SD594#4	3
CASSYAPVQPQHF	V6-1	J1-5	SD594#4	1
CASSYSAGTLNTEAFF	V6-1	J1-1	SD594#4	4
CASSYSIPTASREKLFF	V6-1	J1-4	SD594#4	1
CAGSYSAGTLNTEAFF	V6-2V6-3	J1-1	SD594#4	1
CAISESGGRRTEAFF	V6-2V6-3	J1-1	SD594#4	1
CAISEYRPRGRKNTEAFF	V6-2V6-3	J1-1	SD594#4	3
CAISRTGASDTGELFF	V6-2V6-3	J2-2	SD594#4	2
CASNKSPLHF	V6-2V6-3	J1-6	SD594#4	23
CASSCSAGTLNTEAFF	V6-2V6-3	J1-1	SD594#4	1
CASSDQGIYSNQPQHF	V6-2V6-3	J1-5	SD594#4	1
CASSDQGVYGNQPQHF	V6-2V6-3	J1-5	SD594#4	2
CASSDQGVYSNQPQHF	V6-2V6-3	J1-5	SD594#4	56
CASSEARTSGARPQYF	V6-2V6-3	J2-5	SD594#4	2
CASSFGAAYNSPLHF	V6-2V6-3	J1-6	SD594#4	3
CASSLGESYEQYF	V6-2V6-3	J2-7	SD594#4	1
CASSLGQVMNTEAFF	V6-2V6-3	J1-1	SD594#4	1
CASSLITGNEKLFF	V6-2V6-3	J1-4	SD594#4	1
CASSLLETGYTF	V6-2V6-3	J2-1	SD594#4	1
CASSLYGVWTGELFF	V6-2V6-3	J2-2	SD594#4	1
CASSSPAGGTEAFF	V6-2V6-3	J1-1	SD594#4	4
CASSYAPVQPQHF	V6-2V6-3	J1-5	SD594#4	3
CASSYSAGTLITEAFF	V6-2V6-3	J1-1	SD594#4	1
CASSYSAGTLNTEAFF	V6-2V6-3	J1-1	SD594#4	3844
CASSYSAGTLNTEAFI	V6-2V6-3	J1-1	SD594#4	1
CASSYSAGTPNTEAFF	V6-2V6-3	J1-1	SD594#4	1
CASSYSAGTVDSAAFF	V6-2V6-3	J1-1	SD594#4	1
CASSYSAVTLNTEAFF	V6-2V6-3	J1-1	SD594#4	1
CASTHGRVETQYF	V6-2V6-3	J2-5	SD594#4	1
CASTYSAGTLNTEAFF	V6-2V6-3	J1-1	SD594#4	1
CATSAPTGSNTEAFF	V6-2V6-3	J1-1	SD594#4	1
YASSYSAGTLNTEAFF	V6-2V6-3	J1-1	SD594#4	3
CACSDQGVYSNQPQHF	V6-5	J1-5	SD594#4	2
CAGSYSIPTASREKLFF	V6-5	J1-4	SD594#4	2
CAISESGGRRTEAFF	V6-5	J1-1	SD594#4	4
CAISEYRPRGRKNTEAFF	V6-5	J1-1	SD594#4	5
CAISRTGASDTGELFF	V6-5	J2-2	SD594#4	15
CARSAPAGGTEALF	V6-5	J1-1	SD594#4	1
CASDKSPLHF	V6-5	J1-6	SD594#4	1
CASGGGGQPQHF	V6-5	J1-5	SD594#4	5
CASNKSPIHF	V6-5	J1-6	SD594#4	1
CASNKSPLHC	V6-5	J1-6	SD594#4	4
CASNKSPLHF	V6-5	J1-6	SD594#4	354
CASNKSPPHF	V6-5	J1-6	SD594#4	1
CASRHQGAAYEQYF	V6-5	J2-7	SD594#4	2
CASRIGQGAYTGELFF	V6-5	J2-2	SD594#4	1
CASSDQGAAYEQYF	V6-5	J2-7	SD594#4	1
CASSDQGVCSNQPQQF	V6-5	J1-5	SD594#4	1
CASSDQGVWRNDPPHW	V6-5	J1-5	SD594#4	1
CASSDQGVYGNQPQHF	V6-5	J1-5	SD594#4	5
CASSDQGVYRNQPQHF	V6-5	J1-5	SD594#4	1
CASSDQGVYSIQPQHF	V6-5	J1-5	SD594#4	3
CASSDQGVYSNQPQHF	V6-5	J1-5	SD594#4	17060
CASSDQLVYGNEPQDC	V6-5	J1-5	SD594#4	1
CASSDQLVYGNRPQDF	V6-5	J1-5	SD594#4	1
CASSEARTSGARPQYF	V6-5	J2-5	SD594#4	17
CASSEARTSGARPQYF	V6-5	J2-7	SD594#4	2
CASSEQGVYSNQPQHF	V6-5	J1-5	SD594#4	1
CASSESGGRRTEAFF	V6-5	J1-1	SD594#4	1
CASSEYRPRGRKNTEAFF	V6-5	J1-1	SD594#4	2
CASSFGAAYNSPLHF	V6-5	J1-6	SD594#4	1
CASSLITGNEKLFF	V6-5	J1-4	SD594#4	1
CASSLLETGYTF	V6-5	J1-2	SD594#4	2
CASSLNTNGNTEAFF	V6-5	J1-1	SD594#4	3
CASSLYGVWTGELFF	V6-5	J2-2	SD594#4	1
CASSMEGQGYRNQPQHF	V6-5	J1-5	SD594#4	6
CASSPDGNQPQHF	V6-5	J1-5	SD594#4	2
CASSPFPRQADNSPLHF	V6-5	J1-6	SD594#4	1
CASSRPSGTGEYGYTF	V6-5	J1-2	SD594#4	1
CASSRTGASDTGELFF	V6-5	J2-2	SD594#4	1
CASSSAAGGTEAFF	V6-5	J1-1	SD594#4	1
CASSSPAGGTEAFF	V6-5	J1-1	SD594#4	1716
CASSSPAGVTEAFF	V6-5	J1-1	SD594#4	1
CASSSPARGTEAFF	V6-5	J1-1	SD594#4	1
CASSSPTGGTEAFF	V6-5	J1-1	SD594#4	3
CASSSPVGGTEAFF	V6-5	J1-1	SD594#4	1
CASSVQGVYSNQPQHF	V6-5	J1-5	SD594#4	1
CASSYAPVQPKHF	V6-5	J1-5	SD594#4	1
CASSYAPVQPQHF	V6-5	J1-5	SD594#4	54
CASSYSAGTLNTEAFF	V6-5	J1-1	SD594#4	35
CASSYSAGTLNTEAFL	V6-5	J1-1	SD594#4	1
CASSYSFPTASREKLCF	V6-5	J1-4	SD594#4	3
CASSYSIPTASREKLFF	V6-5	J1-4	SD594#4	855
CASSYSIPTASREKLFV	V6-5	J1-4	SD594#4	5
CASSYSIPTASREKRFF	V6-5	J1-4	SD594#4	1
CASTADANVLTF	V6-5	J2-6	SD594#4	2
CASTHGRVETQYF	V6-5	J2-4J2-5	SD594#4	1
CATSAPTGSNTEAFF	V6-5	J1-1	SD594#4	1
CATSDGANTGELFF	V6-5	J2-2	SD594#4	1
CVSSDQGVYSNQPQHF	V6-5	J1-5	SD594#4	7
FASSDQGVYSNQPQHF	V6-5	J1-5	SD594#4	1
RASSDQGVYNNQPQHF	V6-5	J1-5	SD594#4	1
RASSDQGVYSNQPQQF	V6-5	J1-5	SD594#4	1
SASSDQGVYSNQPQHF	V6-5	J1-5	SD594#4	1
SASSSPAGGTEAFF	V6-5	J1-1	SD594#4	1
AAASNKSPLHF	V6-6	J1-6	SD594#4	1
CAISESGGRRTEAFF	V6-6	J1-1	SD594#4	1
CAISEYRPRGRKNTEAFF	V6-6	J1-1	SD594#4	5
CAISRTGASDTGELFF	V6-6	J2-2	SD594#4	21
CARSYAPVQPQHF	V6-6	J1-5	SD594#4	1
CASGGGGQPQHF	V6-6	J1-5	SD594#4	3
CASKNSTLRF	V6-6	J1-6	SD594#4	1
CASNESPLHF	V6-6	J1-6	SD594#4	1
CASNKSPFHF	V6-6	J1-6	SD594#4	2
CASNKSPLHF	V6-6	J1-2	SD594#4	2
CASNKSPLHF	V6-6	J1-5	SD594#4	1
CASNKSPLHF	V6-6	J1-6	SD594#4	13980
CASNKSRLHF	V6-6	J1-5	SD594#4	2
CASRHQGAAYEQYF	V6-6	J2-7	SD594#4	4
CASRQSELNTDTQYF	V6-6	J2-3	SD594#4	1
CASSDQGVYGNQTQRF	V6-6	J1-5	SD594#4	1
CASSDQGVYSNQPQHF	V6-6	J1-5	SD594#4	409
CASSDQGVYSNQPQQF	V6-6	J1-5	SD594#4	1
CASSEARTSGARPQYF	V6-6	J2-1	SD594#4	1
CASSEARTSGARPQYF	V6-6	J2-5	SD594#4	8
CASSFGAAYNSPLHF	V6-6	J1-6	SD594#4	13
CASSLNTNGNTEAFF	V6-6	J1-1	SD594#4	3
CASSLYGVWTGELFF	V6-6	J2-2	SD594#4	3
CASSPDGNQPQHF	V6-6	J1-5	SD594#4	1
CASSPFPRQADNSPLHF	V6-6	J1-6	SD594#4	7
CASSRPSGTGEYGYTF	V6-6	J1-2	SD594#4	1
CASSSPAGGTEAFF	V6-6	J1-1	SD594#4	45
CASSYALVQPQHF	V6-6	J1-5	SD594#4	1
CASSYAPVEPQHF	V6-6	J1-5	SD594#4	1
CASSYAPVQPQHF	V6-6	J1-5	SD594#4	1045
CASSYAPVQPQHL	V6-6	J1-5	SD594#4	1
CASSYAQVQPQHF	V6-6	J1-5	SD594#4	1
CASSYSAGTLNTEAFF	V6-6	J1-1	SD594#4	16
CASSYSIPTASREKLFF	V6-6	J1-4	SD594#4	28
CASTADANVLTF	V6-6	J2-6	SD594#4	3
CASTHGRVETQYF	V6-6	J2-5	SD594#4	1
CASTKSPLRF	V6-6	J1-6	SD594#4	1
CASTTGGHTEAFF	V6-6	J1-1	SD594#4	1
CASYKSHLPF	V6-6	J1-6	SD594#4	1
CATSDGANTGELFF	V6-6	J2-2	SD594#4	2
CDSSYAPVQPQHF	V6-6	J1-5	SD594#4	1
SASNKSPLHF	V6-6	J1-6	SD594#4	1
YASNKSPLHF	V6-6	J1-6	SD594#4	1
CANSPGTGQTTNEKLFF	V7-2	J1-4	SD594#4	3
CARRQSELNTDTQYF	V7-2	J2-3	SD594#4	1
CASILPGDTEAFF	V7-2	J1-1	SD594#4	1
CASNPGTGQTTNEKLFF	V7-2	J1-4	SD594#4	2
CASRHAERNTCTQYF	V7-2	J2-4	SD594#4	1
CASRHQGAAYEQYF	V7-2	J2-7	SD594#4	2
CASRKSELNTDTQYF	V7-2	J2-3	SD594#4	1
CASRPDTGQTTDEKMFF	V7-2	J1-4	SD594#4	1
CASRPVTGQTTNEKLFF	V7-2	J1-4	SD594#4	1
CASRQAALNTDTQYF	V7-2	J2-3	SD594#4	4
CASRQCELNTDTQYF	V7-2	J2-3	SD594#4	1
CASRQSELNDDTQYF	V7-2	J2-3	SD594#4	6
CASRQSELNIDTQYF	V7-2	J2-3	SD594#4	1
CASRQSELNTDMQYF	V7-2	J2-3	SD594#4	4
CASRQSELNTDTQDF	V7-2	J2-4	SD594#4	1
CASRQSELNTDTQYF	V7-2	J1-4	SD594#4	2
CASRQSELNTDTQYF	V7-2	J2-1	SD594#4	1
CASRQSELNTDTQYF	V7-2	J2-2	SD594#4	2
CASRQSELNTDTQYF	V7-2	J2-3	SD594#4	10362
CASRQSELNTDTQYF	V7-2	J2-4	SD594#4	54
CASRQSELNTDTQYF	V7-2	J2-5	SD594#4	1
CASRQSELNTDTQYF	V7-2	J2-7	SD594#4	5
CASRQSELNTDTQYS	V7-2	J2-3	SD594#4	1
CASRQSELNTVTQYF	V7-2	J2-3	SD594#4	1
CASRQSELYTDTQYF	V7-2	J2-3	SD594#4	3
CASRRSELNTDTQYF	V7-2	J2-3	SD594#4	3
CASSEGQLAKNIQYF	V7-2	J2-1	SD594#4	1
CASSEGQLAKNIQYF	V7-2	J2-7	SD594#4	1
CASSFGAAYNSPLHF	V7-2	J1-6	SD594#4	9
CASSFRTSGANEQFF	V7-2	J2-1	SD594#4	1
CASSGTGQTTNEKLFF	V7-2	J1-4	SD594#4	1
CASSHGQSYEQYV	V7-2	J2-7	SD594#4	1
CASSLAAAWGCEQYV	V7-2	J2-7	SD594#4	1
CASSLAAGWGCEQYV	V7-2	J2-7	SD594#4	1
CASSLAQEAGEKLFF	V7-2	J1-4	SD594#4	1
CASSLAQGAGEKLFF	V7-2	J1-4	SD594#4	38
CASSLARGGLETQYF	V7-2	J2-5	SD594#4	1
CASSLERGWGCEQCL	V7-2	J2-7	SD594#4	1
CASSLERGWGCEQYV	V7-2	J2-7	SD594#4	22
CASSLERVWGGEQCI	V7-2	J2-7	SD594#4	1
CASSLGESYEQYF	V7-2	J2-7	SD594#4	1
CASSLGTGQTTNEKLFF	V7-2	J1-4	SD594#4	2
CASSLITGNEKLFF	V7-2	J1-4	SD594#4	2
CASSLLETGYTF	V7-2	J1-2	SD594#4	1
CASSLVGSPTYEQYF	V7-2	J2-1	SD594#4	1
CASSLVGSPTYEQYF	V7-2	J2-7	SD594#4	5
CASSLWRGWGCEQYV	V7-2	J2-7	SD594#4	4
CASSMEGQGYRNQPQHF	V7-2	J1-5	SD594#4	2
CASSPDGNQPQHF	V7-2	J1-5	SD594#4	2
CASSPESGQTTDEKMFF	V7-2	J1-4	SD594#4	1
CASSPGAAQTTNEKLFF	V7-2	J1-4	SD594#4	2
CASSPGSGQTTNEKLFF	V7-2	J1-4	SD594#4	1
CASSPGTGEASTDKLFF	V7-2	J1-4	SD594#4	1
CASSPGTGETTNEKMFS	V7-2	J1-4	SD594#4	1
CASSPGTGEYGYTF	V7-2	J1-2	SD594#4	1
CASSPGTGQITNEKLFF	V7-2	J1-4	SD594#4	1
CASSPGTGQPTNEKLFF	V7-2	J1-4	SD594#4	2
CASSPGTGQTINEKLFF	V7-2	J1-4	SD594#4	3
CASSPGTGQTTHEKLFL	V7-2	J1-4	SD594#4	1
CASSPGTGQTTNEKLFF	V7-2	J1-4	SD594#4	18582
CASSPGTGQTTNEKLLF	V7-2	J1-4	SD594#4	2
CASSPGTVQTTNEKLFF	V7-2	J1-4	SD594#4	4
CASSPRTGQTTNEKLFF	V7-2	J1-4	SD594#4	3
CASSPVTGQTTNEKLCF	V7-2	J1-4	SD594#4	1
CASSPYSSYNDQFF	V7-2	J2-7	SD594#4	1
CASSPYSSYNEQFF	V7-2	J2-1	SD594#4	3
CASSRQGPETQYF	V7-2	J2-5	SD594#4	3
CASSSPAGGTEAFF	V7-2	J1-1	SD594#4	1
CASSSTGNGKLFF	V7-2	J1-4	SD594#4	1
CASSVVPDSNTGELFF	V7-2	J2-2	SD594#4	1
CASSYSIPTASREKLFF	V7-2	J1-4	SD594#4	1
CASTHGRVETQYF	V7-2	J2-5	SD594#4	5
CATEGGGVSPLHF	V7-2	J1-6	SD594#4	1
CAWSAGQGSYNEQFF	V7-2	J2-1	SD594#4	1
CPSSPGTGQTTNEKLFF	V7-2	J1-4	SD594#4	2
CSSRQSELNTDTQYF	V7-2	J2-3	SD594#4	1
CSSSPGTGQTTNEKLFF	V7-2	J1-4	SD594#4	1
CVSRQSELNTDTQYF	V7-2	J2-3	SD594#4	15
CVSRQSELNTDTQYF	V7-2	J2-4	SD594#4	2
CASRQSELNTDTQYF	V7-3	J2-3	SD594#4	1
CASSFRTSGANEQFF	V7-3	J2-1	SD594#4	1
CASSMEGQGYRNQPQHF	V7-3	J1-5	SD594#4	1
CASSPGTGQTTNEKLFF	V7-3	J1-4	SD594#4	4
CASSPHSSYNEQFF	V7-3	J2-1	SD594#4	7
CASSPYSSYNEQFF	V7-3	J2-1	SD594#4	169
CASSPYSSYNEQFF	V7-3	J2-7	SD594#4	6
CASSPYSSYNEQFV	V7-3	J2-1	SD594#4	2
CASSPGTGQTTNEKLFF	V7-9	J1-4	SD594#4	2
CASSRQGPESQYF	V7-9	J2-7	SD594#4	1
CASSRQGPETKYF	V7-9	J2-5	SD594#4	1
CASSRQGPETQYF	V7-9	J2-5	SD594#4	97
CASSRQGPETQYF	V7-9	J2-7	SD594#4	14
CASSRQGPETQYV	V7-9	J2-7	SD594#4	2
CACSFRTSGANEQFF	V9	J2-1	SD594#4	36
CACSVRTSGANEQFF	V9	J2-1	SD594#4	1
CARSFRTSGANEQFF	V9	J2-1	SD594#4	1
CARSVVAASTDTQYF	V9	J2-3	SD594#4	1
CASGVVPDSNTGELFF	V9	J2-2	SD594#4	1
CASNKSPLHF	V9	J1-6	SD594#4	1
CASRHQGAAYEQYF	V9	J2-7	SD594#4	2
CASRQSELNTDTQYF	V9	J2-3	SD594#4	2
CASRVVAASTDTQYF	V9	J2-3	SD594#4	1
CASSAQWGAQETQYF	V9	J2-5	SD594#4	11
CASSAQWGAQETQYF	V9	J2-7	SD594#4	6
CASSFAAAGANEQFF	V9	J2-1	SD594#4	1
CASSFGAAYNSPLHF	V9	J1-6	SD594#4	3
CASSFGAAYNSPLHV	V9	J1-6	SD594#4	1
CASSFRAIGENEQCF	V9	J2-1	SD594#4	1
CASSFRNSGANEQFF	V9	J2-1	SD594#4	1
CASSFRTSEANEQFF	V9	J2-1	SD594#4	1
CASSFRTSGANAQLF	V9	J2-1	SD594#4	1
CASSFRTSGANEPFF	V9	J2-7	SD594#4	1
CASSFRTSGANEQCF	V9	J2-1	SD594#4	2
CASSFRTSGANEQFF	V9	J2-1	SD594#4	4561
CASSFRTSGANEQFF	V9	J2-5	SD594#4	2
CASSFRTSGANEQFF	V9	J2-7	SD594#4	96
CASSFRTSGANEQFL	V9	J2-1	SD594#4	1
CASSFRTSGANEQFS	V9	J2-1	SD594#4	5
CASSFRTSGANEQYF	V9	J2-4J2-5	SD594#4	1
CASSFRTSGANKQFF	V9	J2-1	SD594#4	2
CASSFRTSGANVQFF	V9	J2-1	SD594#4	1
CASSFRTSGKLEFF	V9	J2-1	SD594#4	1
CASSFRTSGPNEQFF	V9	J2-1	SD594#4	1
CASSFRTTGANEQFF	V9	J2-1	SD594#4	1
CASSFWTSGANEQFF	V9	J2-1	SD594#4	3
CASSGADLGYGYTF	V9	J1-2	SD594#4	1
CASSGAGLGYGYTF	V9	J1-2	SD594#4	1420
CASSGAGLGYGYTF	V9	J1-6	SD594#4	6
CASSGAGLGYGYTF	V9	J2-1	SD594#4	1
CASSGAGLVYGYTF	V9	J1-2	SD594#4	1
CASSLGQVMNTEAFF	V9	J1-1	SD594#4	5
CASSLLETGYTF	V9	J1-2	SD594#4	1
CASSLRTSGANEQFF	V9	J2-1	SD594#4	3
CASSLSRTSGGFTDTQYF	V9	J2-3	SD594#4	2
CASSLVGSPTYEQYF	V9	J2-7	SD594#4	1
CASSLYGVWTGELFF	V9	J2-2	SD594#4	1
CASSPGTGQTTNEKLFF	V9	J1-4	SD594#4	1
CASSSLTSYNEQFF	V9	J2-1	SD594#4	1
CASSVAAASNTGELFF	V9	J2-2	SD594#4	2
CASSVAGLGYGYTC	V9	J1-2	SD594#4	10
CASSVRTSGSNEQFL	V9	J2-1	SD594#4	1
CASSVRTSGTNEQCL	V9	J2-1	SD594#4	1
CASSVVAAANTGELFF	V9	J2-2	SD594#4	1
CASSVVAACTDTQYF	V9	J2-3	SD594#4	1
CASSVVAASSDTQYF	V9	J2-3	SD594#4	1
CASSVVAASTDTKYF	V9	J2-3	SD594#4	1
CASSVVAASTDTQYF	V9	J2-3	SD594#4	619
CASSVVAASTDTQYF	V9	J2-4	SD594#4	1
CASSVVAASTDTQYS	V9	J2-3	SD594#4	1
CASSVVAASTGTQYF	V9	J2-3	SD594#4	1
CASSVVASGGRETQYF	V9	J2-5	SD594#4	64
CASSVVASGGRETQYF	V9	J2-7	SD594#4	7
CASSVVGASTDTQYF	V9	J2-4	SD594#4	1
CASSVVPDPNTGELFF	V9	J2-2	SD594#4	2
CASSVVPDSNTGELFF	V9	J2-2	SD594#4	2974
CASSVVPDSNTGELFL	V9	J2-2	SD594#4	1
CASSVVPDSNTGEPFF	V9	J2-2	SD594#4	2
CASSVVSASTDTQYF	V9	J2-3	SD594#4	1
CASSYRTSGANEQFF	V9	J2-1	SD594#4	1
CASTHGRVETQYF	V9	J2-5	SD594#4	2
CATANTGELFF	V9	J2-2	SD594#4	1
CTSSFRTSGANEQFF	V9	J2-1	SD594#4	1
CVSSGAGLGYGYTF	V9	J1-2	SD594#4	1
YASSFRTSGANEQFF	V9	J2-1	SD594#4	1
