## Supplementary material for "Rapid T cell receptor interaction grouping with ting": R205-L01-D716D516.tsv

CDR3b	TRBV	TRBJ	PatientID	Frequency
CACSPLWGLLSSYNSPLHF	V10-1	J1-6	SD596#4	1
CAITLRDRDGYTF	V10-1	J1-2	SD596#4	2
CASSDLRGGTGELFF	V10-1	J2-2	SD596#4	1
CASSPLWGLLSSYNSPLHC	V10-1	J1-6	SD596#4	2
CASSPLWGLLSSYNSPLHF	V10-1	J1-6	SD596#4	154
CASSPLWGLRRSYDSPLQF	V10-1	J1-6	SD596#4	1
CASSRAGSSYNEQFF	V10-1	J2-1	SD596#4	1
CASSSAATGRGEKLFF	V10-1	J1-4	SD596#4	1
CASTSLGGRDGYTF	V10-1	J1-2	SD596#4	1
YASSPLWGLLSSYNSPLHF	V10-1	J1-6	SD596#4	1
CASRGQGAKGYGYTF	V10-2	J1-2	SD596#4	8
CAFTLRDRDGYTF	V10-3	J1-2	SD596#4	1
CAITHRDRDGYTF	V10-3	J1-2	SD596#4	2
CAITLLDRDGYTF	V10-3	J1-2	SD596#4	3
CAITLRDGDGYTF	V10-3	J1-2	SD596#4	2
CAITLRDRDGYSF	V10-3	J2-7	SD596#4	1
CAITLRDRDGYSG	V10-3	J2-7	SD596#4	1
CAITLRDRDGYTF	V10-3	J1-2	SD596#4	11874
CAITLRDRDGYTF	V10-3	J1-6	SD596#4	1
CAITLRDRDGYTF	V10-3	J2-1	SD596#4	6
CAITLRDRDGYTS	V10-3	J1-2	SD596#4	1
CAITLRDRVGYTF	V10-3	J1-2	SD596#4	1
CASGKGTPNSPLHF	V10-3	J1-6	SD596#4	20
CASRDSNYGYTF	V10-3	J1-2	SD596#4	1
CASRSGTSPLHF	V10-3	J1-6	SD596#4	24
CASSAAASSYNEQFF	V10-3	J2-1	SD596#4	1
CASSDLRGGTGELFF	V10-3	J2-2	SD596#4	23
CASSGTGSATQYF	V10-3	J2-3	SD596#4	10
CASSLSRQNNEQFF	V10-3	J2-1	SD596#4	2
CASSRAGSSYNEQFF	V10-3	J2-1	SD596#4	21
CASSRIVGQGNTEAFF	V10-3	J1-1	SD596#4	1
CASSSAATGRGEKLFF	V10-3	J1-4	SD596#4	28
CASSYSLGTGDVGLHL	V10-3	J1-6	SD596#4	2
CASTDDPTGVSYTF	V10-3	J1-2	SD596#4	2
CASTLNNMNTEAFF	V10-3	J1-1	SD596#4	2
CASTSLGGRDGYTF	V10-3	J1-2	SD596#4	6
CASWEGASTNEKLFF	V10-3	J1-4	SD596#4	6
CPITLRDRDGYNF	V10-3	J1-2	SD596#4	1
CSITLRDRDGYTF	V10-3	J1-2	SD596#4	1
CVITLRDRDGYTF	V10-3	J1-2	SD596#4	1
SAITLRDRDGYTF	V10-3	J1-2	SD596#4	2
YAITLRDRDGYTF	V10-3	J1-2	SD596#4	1
CASSLARGAYEQYF	V11-2	J2-7	SD596#4	31
CASSPRPTEAGGRSYEQYF	V11-2	J2-7	SD596#4	1
CASSFNSGGAAGELFF	V11-3	J2-2	SD596#4	3
CASSLGGGQTYEQYF	V11-3	J2-7	SD596#4	7
CASSLIGAYGYTF	V11-3	J1-2	SD596#4	1
CASSLNSRTDTQYF	V11-3	J2-3	SD596#4	2
CASSLQKGSNQPQHF	V11-3	J1-5	SD596#4	4
CASSLSPQETQYF	V11-3	J2-5	SD596#4	1
CASSLTPQETQYF	V11-3	J2-5	SD596#4	2
CASSPAIGGTDTQYF	V11-3	J2-3	SD596#4	2
CASTDDPTGVSYTF	V11-3	J1-2	SD596#4	2
CARSQGHANQTQHF	V12-3V12-4	J1-5	SD596#4	1
CASGKGTPNAPLQF	V12-3V12-4	J1-6	SD596#4	1
CASGKGTPNSPLHF	V12-3V12-4	J1-6	SD596#4	1
CASGQGQANQPQHF	V12-3V12-4	J1-5	SD596#4	1
CASNQGQANQPQHF	V12-3V12-4	J1-5	SD596#4	1
CASRQGEANQPQHF	V12-3V12-4	J1-5	SD596#4	1
CASRSGTGGEIF	V12-3V12-4	J2-1	SD596#4	106
CASRSGTSPLHF	V12-3V12-4	J1-6	SD596#4	3
CASSDLRGGTGELFF	V12-3V12-4	J2-2	SD596#4	1
CASSLQKGSNQPQHF	V12-3V12-4	J1-5	SD596#4	12
CASSLSGRGPQHF	V12-3V12-4	J1-5	SD596#4	1
CASSLSPQETQYF	V12-3V12-4	J2-4J2-5	SD596#4	1
CASSPAIGGTDTQYF	V12-3V12-4	J2-3	SD596#4	1
CASSPRPTEAGGRSYEQYF	V12-3V12-4	J2-7	SD596#4	1
CASSQGQADQPQHF	V12-3V12-4	J1-5	SD596#4	1
CASSQGQANQPQHF	V12-3V12-4	J1-5	SD596#4	2258
CASSQGQTNQPQHF	V12-3V12-4	J1-5	SD596#4	1
CASSQRQANKPQHF	V12-3V12-4	J1-5	SD596#4	1
CASSSAATGRGEKLFF	V12-3V12-4	J1-4	SD596#4	1
CASTLNNMNTEAFF	V12-3V12-4	J1-1	SD596#4	1
YASSQGQANQPQHF	V12-3V12-4	J1-5	SD596#4	1
CASSGTGSATQYF	V12-4	J2-3	SD596#4	2
CANSQFRDRNEKLFF	V14	J1-4	SD596#4	1
CASNQFRDRNEKLFF	V14	J1-4	SD596#4	1
CASQFRDRNEKLFF	V14	J1-4	SD596#4	1
CASSLQKGSNQPQHF	V14	J1-5	SD596#4	3
CASSQFRDRNEKLFF	V14	J1-4	SD596#4	1209
CASSQGQANQPQHF	V14	J1-5	SD596#4	1
CASSQLRDRNEKLFF	V14	J1-4	SD596#4	1
CASWEGASTNEKLFF	V14	J1-4	SD596#4	1
CVSSQFRDRNEKLFF	V14	J1-4	SD596#4	1
CACSLRTGRNQPQHF	V18	J1-5	SD596#4	1
CANSLRTGRNQPQHF	V18	J1-5	SD596#4	12
CANSPGEKLFV	V18	J1-4	SD596#4	1
CANSPRDRGVRTEAFF	V18	J1-1	SD596#4	5
CARSLRTGRNQPQHF	V18	J1-5	SD596#4	2
CARSPGEKLFF	V18	J1-4	SD596#4	2
CASLLRTGRNQPQHF	V18	J1-5	SD596#4	3
CASLPGEKLFF	V18	J1-4	SD596#4	1
CASSGTGSATQYF	V18	J2-3	SD596#4	1
CASSLAAARNQPQHF	V18	J1-5	SD596#4	1
CASSLLTGRNQPQHF	V18	J1-5	SD596#4	2
CASSLQKGSNQPQHF	V18	J1-5	SD596#4	7
CASSLQRGGNQPQHF	V18	J1-5	SD596#4	1
CASSLQTGRNQPQHF	V18	J1-5	SD596#4	3
CASSLQTGSNQPQHF	V18	J1-5	SD596#4	1
CASSLRGGDATQYF	V18	J2-3	SD596#4	4
CASSLRGGEATQYF	V18	J2-1	SD596#4	1
CASSLRGGEATQYF	V18	J2-3	SD596#4	413
CASSLRGGEATQYF	V18	J2-4	SD596#4	5
CASSLRRGEATQYF	V18	J2-3	SD596#4	1
CASSLRRGRNQRQHF	V18	J1-5	SD596#4	1
CASSLRSGRNQPQHF	V18	J1-5	SD596#4	2
CASSLRTGHNQPQHF	V18	J1-5	SD596#4	12
CASSLRTGRNKPQHF	V18	J1-5	SD596#4	1
CASSLRTGRNQPEHF	V18	J2-3	SD596#4	1
CASSLRTGRNQPKHF	V18	J1-5	SD596#4	1
CASSLRTGRNQPLHF	V18	J1-5	SD596#4	1
CASSLRTGRNQPQHF	V18	J1-5	SD596#4	6511
CASSLRTGRNQSQHF	V18	J1-5	SD596#4	6
CASSLRTGRNRPQHF	V18	J1-5	SD596#4	1
CASSLRTGRSQRQHF	V18	J1-5	SD596#4	1
CASSLRTGRYQPQHF	V18	J1-5	SD596#4	1
CASSLRTGSNQPQHF	V18	J1-5	SD596#4	2
CASSLRTRRNQPQHF	V18	J1-5	SD596#4	1
CASSLSGRGPQHF	V18	J1-5	SD596#4	1
CASSLWTGHNQPQHF	V18	J1-5	SD596#4	2
CASSPAIGGTDTQYF	V18	J2-3	SD596#4	1
CASSPGEILFF	V18	J1-4	SD596#4	1
CASSPGEKLFF	V18	J1-4	SD596#4	6446
CASSPGEKLFL	V18	J1-4	SD596#4	2
CASSPGEKLFV	V18	J1-4	SD596#4	1
CASSPGEKLSF	V18	J1-4	SD596#4	1
CASSPGEKLYF	V18	J1-4	SD596#4	1
CASSPGERLLF	V18	J1-4	SD596#4	1
CASSPRDRGIRTEAFF	V18	J1-1	SD596#4	1
CASSPRDRGVRTEAFF	V18	J1-1	SD596#4	2027
CASSPRDRGVRTEAIF	V18	J1-1	SD596#4	1
CASSPRDRRVRTEAFF	V18	J1-1	SD596#4	1
CASSPSEKLFF	V18	J1-4	SD596#4	17
CASSPWDRGVRTEAFF	V18	J1-1	SD596#4	11
CASSRAGSSYNEQFF	V18	J2-1	SD596#4	1
CASSRIVGQGNTEAFF	V18	J1-1	SD596#4	1
CASSSAATGRGEKLFF	V18	J1-4	SD596#4	2
CASTLRTGRNQPQHF	V18	J1-5	SD596#4	1
CASWEGASTNEKLFF	V18	J1-4	SD596#4	1
CTSSLRGGEATQYF	V18	J2-3	SD596#4	1
CTSSLRTRRNQPQHF	V18	J1-5	SD596#4	1
CVSSPRDKGVRTEAFF	V18	J1-1	SD596#4	3
FASSLRTGRNQPQHF	V18	J1-5	SD596#4	1
CAAATGTGGVQYF	V19	J2-1	SD596#4	1
CACKGTAKNIQYF	V19	J2-1	SD596#4	3
CACSTGTGGVQYF	V19	J2-7	SD596#4	1
CAGKGTAKNIQYF	V19	J2-1	SD596#4	3
CAIKGTAKNIQYF	V19	J2-4	SD596#4	2
CARSTGTGGVQYF	V19	J2-1	SD596#4	1
CASAAAAKNIQYF	V19	J2-4	SD596#4	5
CASAAATGGVQYF	V19	J2-7	SD596#4	1
CASIILGQGVRGNAL	V19	J1-2	SD596#4	1
CASKGAAKNIQYF	V19	J2-1	SD596#4	1
CASKGRAKKIQWV	V19	J2-4	SD596#4	1
CASKGSAKMIQYF	V19	J2-4	SD596#4	8
CASKGSAKNIQYF	V19	J2-7	SD596#4	1
CASKGTAENIQYF	V19	J2-1	SD596#4	2
CASKGTAKIIQYF	V19	J2-7	SD596#4	1
CASKGTAKNIHYF	V19	J2-1	SD596#4	1
CASKGTAKNILYF	V19	J2-4	SD596#4	1
CASKGTAKNIQFF	V19	J2-1	SD596#4	1
CASKGTAKNIQFF	V19	J2-4	SD596#4	2
CASKGTAKNIQYF	V19	J1-2	SD596#4	4
CASKGTAKNIQYF	V19	J1-5	SD596#4	5
CASKGTAKNIQYF	V19	J2-1	SD596#4	9947
CASKGTAKNIQYF	V19	J2-4	SD596#4	16415
CASKGTAKNIQYF	V19	J2-5	SD596#4	1
CASKGTAKNIQYF	V19	J2-7	SD596#4	6283
CASKGTAKNIQYL	V19	J2-1	SD596#4	1
CASKGTAKNIQYS	V19	J2-1	SD596#4	1
CASKGTAKNIRYF	V19	J1-2	SD596#4	1
CASKGTAKNTQYF	V19	J2-4	SD596#4	4
CASKGTAKSNQYF	V19	J2-7	SD596#4	1
CASKGTAKTIQYF	V19	J2-4	SD596#4	3
CASKGTAKYIQYF	V19	J2-4	SD596#4	1
CASKGTANIQYF	V19	J2-1	SD596#4	1
CASKGTAQNIQYF	V19	J2-7	SD596#4	2
CASKGTARNIQYF	V19	J2-7	SD596#4	1
CASKGTDKNIQCV	V19	J2-4	SD596#4	1
CASKGTGGVQYF	V19	J2-7	SD596#4	1
CASKGTGKNIQYF	V19	J2-4	SD596#4	1
CASKGTTKNIQYF	V19	J2-1	SD596#4	2
CASKGTTKNIQYF	V19	J2-4	SD596#4	11
CASKGTTKNIQYF	V19	J2-7	SD596#4	2
CASKGTVKNIQYF	V19	J2-3	SD596#4	1
CASKGTVKNIQYF	V19	J2-7	SD596#4	1
CASKRTAKNIQYF	V19	J2-7	SD596#4	1
CASKVTAKNIKYL	V19	J2-4	SD596#4	1
CASKWTAKNIQYF	V19	J2-7	SD596#4	1
CASMGTAKNIQYF	V19	J2-7	SD596#4	1
CASRGIAKNIQYF	V19	J2-1	SD596#4	1
CASRGTAKSIQYF	V19	J2-4	SD596#4	7
CASRIRGQGVRRYAL	V19	J1-2	SD596#4	1
CASSIAAAGVRGYTF	V19	J1-2	SD596#4	1
CASSILGQAVRGYTF	V19	J1-2	SD596#4	1
CASSILGQETWGYTF	V19	J1-2	SD596#4	3
CASSILGQGFRGYTF	V19	J1-2	SD596#4	1
CASSILGQGIRGYTF	V19	J1-2	SD596#4	1
CASSILGQGVRGETC	V19	J1-2	SD596#4	2
CASSILGQGVRGFTF	V19	J1-2	SD596#4	3
CASSILGQGVRGYTF	V19	J1-2	SD596#4	8029
CASSILGQGVRGYTF	V19	J1-6	SD596#4	6
CASSILGQGVRGYTF	V19	J2-1	SD596#4	4
CASSILGQRVRGYTF	V19	J1-2	SD596#4	1
CASSILRQGVSGYTF	V19	J1-2	SD596#4	1
CASSIRGQWVRGYTF	V19	J1-2	SD596#4	1
CASSLIGAYGYTF	V19	J1-2	SD596#4	1
CASSLLGQGVRGYTF	V19	J1-2	SD596#4	2
CASSLQKGSNQPQHF	V19	J1-5	SD596#4	2
CASSLSPQETQYF	V19	J2-5	SD596#4	6
CASSLSPQETQYF	V19	J2-7	SD596#4	1
CASSLTPQETQYF	V19	J2-4J2-5	SD596#4	1
CASSMWGQGVTGYTC	V19	J1-2	SD596#4	1
CASSPAIGGTDTQSF	V19	J2-3	SD596#4	2
CASSPRPTEAGGRSYEQYF	V19	J2-1	SD596#4	1
CASSPRPTEAGGRSYEQYF	V19	J2-7	SD596#4	5
CASSSGTGGVQYF	V19	J2-7	SD596#4	1
CASSTGAGGVQYF	V19	J2-7	SD596#4	1
CASSTGTGGGQYV	V19	J2-1J2-7	SD596#4	2
CASSTGTGGVEDF	V19	J2-1	SD596#4	1
CASSTGTGGVHCF	V19	J2-1J2-6	SD596#4	1
CASSTGTGGVQYF	V19	J2-1	SD596#4	564
CASSTGTGGVQYF	V19	J2-4	SD596#4	66
CASSTGTGGVQYF	V19	J2-5	SD596#4	7
CASSTGTGGVQYF	V19	J2-7	SD596#4	4351
CASSTGTGGVQYI	V19	J2-7	SD596#4	1
CASSTGTGGVQYS	V19	J2-7	SD596#4	4
CASSTGTWGVQYL	V19	J2-7	SD596#4	1
CASSTRTGGVQYF	V19	J2-7	SD596#4	1
CASTDDPTGVSYTF	V19	J1-2	SD596#4	3
CASTDQLGSPLHF	V19	J1-6	SD596#4	2
CASTGTAKNIQYL	V19	J2-1	SD596#4	1
CPSKGTAKNIQYF	V19	J2-1	SD596#4	1
CSSKGTAKNIQYF	V19	J2-1	SD596#4	1
CTSKGTAKNIQYF	V19	J2-1	SD596#4	2
CTSKGTAKNIQYF	V19	J2-4	SD596#4	3
CTSKGTAKNIQYF	V19	J2-7	SD596#4	1
CVSKGTAKNIQYF	V19	J2-1	SD596#4	8
CVSSTGTGGVQYF	V19	J2-7	SD596#4	1
FASKGTAKNIQYF	V19	J2-1	SD596#4	1
YASSTGTGGVQYF	V19	J2-7	SD596#4	2
ARAGGGGRANYGYTF	V20-1	J1-2	SD596#4	1
ARARSGSSGNTIYF	V20-1	J1-3	SD596#4	2
CGARDQAYQPQHF	V20-1	J1-5	SD596#4	1
CIATSGVSRTDTQYF	V20-1	J2-3	SD596#4	2
CNARGSRPEYGYTF	V20-1	J1-2	SD596#4	1
CRARDRRGGPNKQFF	V20-1	J2-1	SD596#4	1
CSAGQKPYEQYF	V20-1	J2-7	SD596#4	66
CSAGVSSQTGQFV	V20-1	J2-1	SD596#4	1
CSAITGRRREAFF	V20-1	J1-1	SD596#4	87
CSAKDRRGGPNKQFF	V20-1	J2-1	SD596#4	1
CSAKGSRPEYGYTF	V20-1	J1-2	SD596#4	1
CSARAAAGGANKQFF	V20-1	J2-1	SD596#4	1
CSARDAAGGPNKQFF	V20-1	J2-1	SD596#4	1
CSARDQAYQPQHF	V20-1	J1-5	SD596#4	330
CSARDQAYQPQYF	V20-1	J1-5	SD596#4	1
CSARDQAYRPQHF	V20-1	J1-5	SD596#4	2
CSARDRLGGPNKQFF	V20-1	J2-7	SD596#4	1
CSARDRQGGPNKQVF	V20-1	J2-1J2-7	SD596#4	1
CSARDRRGCPNKQFF	V20-1	J2-1	SD596#4	1
CSARDRRGDPNKQFF	V20-1	J2-1	SD596#4	1
CSARDRRGGPDQPLL	V20-1	J2-1	SD596#4	1
CSARDRRGGPNKHF	V20-1	J1-5	SD596#4	1
CSARDRRGGPNKQFF	V20-1	J2-1	SD596#4	3645
CSARDRRGGPNKQFF	V20-1	J2-4	SD596#4	2
CSARDRRGGPNKQFF	V20-1	J2-5	SD596#4	3
CSARDRRGGPNKQFF	V20-1	J2-7	SD596#4	80
CSARDRRGGPNKQFL	V20-1	J2-1	SD596#4	2
CSARDRRGGPNKQFS	V20-1	J2-1	SD596#4	1
CSARDSRPEYGYTF	V20-1	J1-2	SD596#4	1
CSARGSRPEYGYTF	V20-1	J1-2	SD596#4	297
CSARGSRPEYGYTF	V20-1	J2-7	SD596#4	1
CSARVNSQTGQFF	V20-1	J2-1	SD596#4	1
CSARVSSQTGQFF	V20-1	J2-1	SD596#4	125
CSASGGGRANYGYTF	V20-1	J1-2	SD596#4	94
CSASGGGRANYGYTF	V20-1	J1-6	SD596#4	1
CSASQTGNPQYYGYTF	V20-1	J1-2	SD596#4	30
CSATNARPEQYF	V20-1	J2-7	SD596#4	33
CSATSAASRTDTQYF	V20-1	J2-3	SD596#4	3
CSATSGASRTDTQYF	V20-1	J2-3	SD596#4	1
CSATSGFSRKDTHYF	V20-1	J2-3	SD596#4	1
CSATSGISRTDTQYF	V20-1	J2-3	SD596#4	1
CSATSGVSHTDTQYF	V20-1	J2-3	SD596#4	1
CSATSGVSRTDMQYF	V20-1	J2-3	SD596#4	2
CSATSGVSRTDSQYF	V20-1	J2-3	SD596#4	1
CSATSGVSRTDTKYF	V20-1	J2-3	SD596#4	1
CSATSGVSRTDTQCF	V20-1	J2-4	SD596#4	1
CSATSGVSRTDTQYF	V20-1	J2-3	SD596#4	4461
CSATSGVSRTDTQYF	V20-1	J2-4	SD596#4	20
CSATSGVSRTDTQYL	V20-1	J2-3	SD596#4	1
CSATSGVSRTYTQYF	V20-1	J2-3	SD596#4	1
CSATSSVSRTDTQYF	V20-1	J2-3	SD596#4	3
CSTRDRRGGPNKQFF	V20-1	J2-1	SD596#4	2
GVSRTDTQYF	V20-1	J2-3	SD596#4	4
YSARDRRGGPNKQFF	V20-1	J2-1	SD596#4	1
CAITLRDRDGYTF	V24-1	J1-2	SD596#4	1
CASSGTGSATQYF	V24-1	J2-3	SD596#4	1
CASGKGTPNSPLHF	V24/OR9-2	J1-6	SD596#4	21
CASRSGTSPLHF	V24/OR9-2	J1-6	SD596#4	6
CASSDLRGGTGELFF	V24/OR9-2	J2-2	SD596#4	1
CASSLSRQNNEQFF	V24/OR9-2	J2-1	SD596#4	2
CASTDQLGSPLHF	V24/OR9-2	J1-6	SD596#4	1
CASWEGASTNEKLFF	V24/OR9-2	J1-4	SD596#4	1
CATSDLRGGTGELFF	V24/OR9-2	J2-2	SD596#4	1
CATSDSRGRLEQYF	V24/OR9-2	J2-7	SD596#4	1
CATVISRGRLEQYF	V24/OR9-2	J2-7	SD596#4	1
CANSLSRQKNEKFL	V27	J2-1	SD596#4	1
CARSTGTGGVQYF	V27	J2-7	SD596#4	2
CASGKGTPNSPLHF	V27	J1-6	SD596#4	8
CASRDSNYGYTF	V27	J1-2	SD596#4	1
CASRGSGYSAFF	V27	J1-1	SD596#4	2
CASRSGTSPLHF	V27	J1-6	SD596#4	6
CASSDLRGGTGELFF	V27	J2-2	SD596#4	3
CASSFNSGGAAGELFF	V27	J2-2	SD596#4	1
CASSGSRQNNEQFF	V27	J2-4	SD596#4	1
CASSGTGSATQYF	V27	J2-3	SD596#4	1
CASSLNSRTDTQYF	V27	J2-3	SD596#4	1
CASSLQKGSNQPQHF	V27	J1-5	SD596#4	1
CASSLSPQETQYF	V27	J2-5	SD596#4	5
CASSLSRENNEQFF	V27	J2-1	SD596#4	1
CASSLSRQNNEQFC	V27	J2-7	SD596#4	1
CASSLSRQNNEQFF	V27	J2-1	SD596#4	8559
CASSLSRQNNEQFF	V27	J2-5	SD596#4	2
CASSLSRQNNEQFF	V27	J2-7	SD596#4	74
CASSLSRQNNEQFL	V27	J2-1	SD596#4	1
CASSLSRQNNEQFS	V27	J2-1	SD596#4	1
CASSLSRQNNEQLF	V27	J2-4	SD596#4	1
CASSLSRQNNEQYF	V27	J2-4J2-5	SD596#4	1
CASSLSRQNYEQFF	V27	J2-1	SD596#4	1
CASSLSRQYNEQFF	V27	J2-1	SD596#4	1
CASSLTPQETQYF	V27	J2-5	SD596#4	3
CASSLVGSPHEQYF	V27	J2-7	SD596#4	1
CASSPAIGGTDTQYF	V27	J2-3	SD596#4	4
CASSRAGSSYNEQFF	V27	J2-1	SD596#4	5
CASSSAATGRGEKLFF	V27	J1-4	SD596#4	2
CASSSDRETGNTIYF	V27	J1-3	SD596#4	1
CASTDQLGSPLHF	V27	J1-6	SD596#4	4
CASWEGASTNEKLFF	V27	J1-4	SD596#4	3
CVSSLSRQNNEQFF	V27	J2-7	SD596#4	1
FASSLSRQNNEQFF	V27	J2-1	SD596#4	1
CAITLRDRDGYTF	V28	J1-2	SD596#4	2
CASRCSGYSAFF	V28	J1-1	SD596#4	1
CASRDSIYGYTF	V28	J1-2	SD596#4	1
CASRDSKYGYTF	V28	J1-2	SD596#4	1
CASRDSNYGHTF	V28	J1-2	SD596#4	5
CASRDSNYGYSF	V28	J2-7	SD596#4	1
CASRDSNYGYTF	V28	J1-2	SD596#4	1663
CASRDSNYGYTF	V28	J1-6	SD596#4	3
CASRDSNYGYTF	V28	J2-1	SD596#4	2
CASRDSNYGYTL	V28	J1-2	SD596#4	2
CASRDSNYGYTV	V28	J2-7	SD596#4	2
CASRDSSYGYTF	V28	J1-2	SD596#4	1
CASRGSGYSAFF	V28	J1-1	SD596#4	283
CASRGSGYSALF	V28	J1-1	SD596#4	2
CASRGSGYSTFF	V28	J1-1	SD596#4	1
CASRSGTSPLHF	V28	J1-6	SD596#4	1
CASSFNSGGAAGELFF	V28	J2-2	SD596#4	1
CASSLGGSPHAQYF	V28	J2-7	SD596#4	4
CASSLGGSPHEQYF	V28	J2-1	SD596#4	47
CASSLGGSPHEQYF	V28	J2-4	SD596#4	2
CASSLGGSPHEQYF	V28	J2-5	SD596#4	1
CASSLGGSPHEQYF	V28	J2-7	SD596#4	523
CASSLSRQNNEQFF	V28	J2-1	SD596#4	2
CASTDQLGSPLHF	V28	J1-6	SD596#4	1
CASTSLGGRDGYTF	V28	J1-2	SD596#4	1
CASWEGASTNEKLFF	V28	J1-4	SD596#4	1
CTSRDSNYGYTF	V28	J1-2	SD596#4	1
CVSSLGGSPHEQYF	V28	J2-1J2-7	SD596#4	1
RASSLGGSPHEQYF	V28	J2-1J2-7	SD596#4	1
CGVDQSGQGSYEQYF	V29-1	J2-7	SD596#4	2
CNVDQSGQGSYEQYF	V29-1	J2-7	SD596#4	4
CSIDQSGQGSYEQYF	V29-1	J2-7	SD596#4	2
CSVDQSGQGSCEQYG	V29-1	J2-7	SD596#4	3
CSVDQSGQGSSEQYF	V29-1	J2-7	SD596#4	1
CSVDQSGQGSYEQYF	V29-1	J2-1	SD596#4	85
CSVDQSGQGSYEQYF	V29-1	J2-4	SD596#4	3
CSVDQSGQGSYEQYF	V29-1	J2-5	SD596#4	2
CSVDQSGQGSYEQYF	V29-1	J2-7	SD596#4	1085
CSVDQSGQGSYEQYS	V29-1	J2-7	SD596#4	1
CSVDQSVQGSHEQCF	V29-1	J2-7	SD596#4	1
CSVGQSGQGSYEQYF	V29-1	J2-7	SD596#4	3
CASGRQHQHF	V2	J1-5	SD596#4	2
CASGRQPQHF	V2	J1-5	SD596#4	56
CACSPGGGGSTEAFF	V30	J1-1	SD596#4	1
CALNWGAYNEQFF	V30	J2-1	SD596#4	2
CALRLAGALRGELFF	V30	J2-2	SD596#4	1
CASSDLRGGTGELFF	V30	J2-2	SD596#4	1
CASSEGGSLYNEQFV	V30	J2-1	SD596#4	1
CASSFNSGGAAGELFF	V30	J2-2	SD596#4	1
CASSLSPQETQYF	V30	J2-5	SD596#4	1
CAWKLAGALRGELFF	V30	J2-2	SD596#4	1
CAWNLGAYNEQLF	V30	J2-1	SD596#4	1
CAWNWGAYNDQFS	V30	J2-1	SD596#4	1
CAWNWGAYNEQFF	V30	J2-1	SD596#4	4359
CAWNWGAYNEQFF	V30	J2-4	SD596#4	3
CAWNWGAYNEQFF	V30	J2-5	SD596#4	2
CAWNWGAYNEQFF	V30	J2-7	SD596#4	72
CAWNWGAYNEQFL	V30	J2-1	SD596#4	1
CAWNWGAYNGQFF	V30	J2-1	SD596#4	1
CAWNWGGYNEQFF	V30	J2-1	SD596#4	1
CAWNWGVYNEQFF	V30	J2-1	SD596#4	1
CAWRLAGALCGELFF	V30	J2-2	SD596#4	1
CAWRLAGALREELFF	V30	J2-2	SD596#4	1
CAWRLAGALRGELFF	V30	J2-2	SD596#4	2258
CAWRLAGALRGELFL	V30	J2-2	SD596#4	1
CAWRLAGALRRELFF	V30	J2-2	SD596#4	1
CAWSEGACLSNEQCF	V30	J2-1	SD596#4	1
CAWSEGGFLYNEQFF	V30	J2-1	SD596#4	1
CAWSEGGGGSTEAFF	V30	J1-1	SD596#4	1
CAWSEGGSLCNEQFF	V30	J2-1	SD596#4	1
CAWSEGGSLYHAHLF	V30	J2-1	SD596#4	1
CAWSEGGSLYNEQFF	V30	J2-1	SD596#4	4507
CAWSEGGSLYNEQFF	V30	J2-5	SD596#4	2
CAWSEGGSLYNEQFF	V30	J2-7	SD596#4	48
CAWSEGGSLYNEQFL	V30	J2-1	SD596#4	1
CAWSEGGSLYNEQLF	V30	J2-1	SD596#4	3
CAWSEGGSLYNEQLF	V30	J2-1J2-4	SD596#4	6
CAWSEGGSLYNVQFF	V30	J2-1	SD596#4	1
CAWSEGGSLYSEQFF	V30	J2-1	SD596#4	3
CAWSEGGSVYNEQFF	V30	J2-1	SD596#4	3
CAWSEGGYLYNEQFF	V30	J2-1	SD596#4	2
CAWSEGRSLYNGQFF	V30	J2-1	SD596#4	1
CAWSEGVCLYNQQVC	V30	J2-1	SD596#4	1
CAWSGGGSLYNEQFF	V30	J2-1	SD596#4	2
CAWSPGAAGSTEAFF	V30	J1-1	SD596#4	2
CAWSPGGGGSTEAFC	V30	J1-1	SD596#4	2
CAWSPGGGGSTEAFF	V30	J1-1	SD596#4	681
CAWSPGGGKSTEAFF	V30	J1-1	SD596#4	1
CAWSPRGGGSTEAFF	V30	J1-1	SD596#4	1
CAWSRAGSLVGELFF	V30	J2-2	SD596#4	1
CAWYWGAYNEQFF	V30	J2-1	SD596#4	1
CDWRLAGALRGELFF	V30	J2-2	SD596#4	1
CDWSEGGSLYNEQFF	V30	J2-1	SD596#4	2
CTWSEGGSLYNEQFF	V30	J2-1	SD596#4	4
CVWRLAGALRGELFF	V30	J2-2	SD596#4	3
CVWSEGGSLYNEQFF	V30	J2-1	SD596#4	1
RGLKLGAYNEQFF	V30	J2-1	SD596#4	1
SAWNWGAYNEQFF	V30	J2-1	SD596#4	3
YAWSEGGSLYNEQFF	V30	J2-1	SD596#4	1
CAISPERNREKLFF	V4-2	J1-4	SD596#4	1
CASSQERKREKLFF	V4-2	J1-4	SD596#4	34
CASSLNSRTDTQYF	V4-3	J2-3	SD596#4	1
CASSQAGGTGYEQYF	V4-3	J2-1	SD596#4	9
CASSQAGGTGYEQYF	V4-3	J2-4	SD596#4	1
CASSQAGGTGYEQYF	V4-3	J2-5	SD596#4	1
CASSQAGGTGYEQYF	V4-3	J2-7	SD596#4	52
CASSLSVYNEQFF	V5-4	J2-1	SD596#4	1
CAGSFLGYGYTF	V5-5	J1-2	SD596#4	1
CARSFLGYGYTF	V5-5	J1-2	SD596#4	1
CASIFLGYGYTF	V5-5	J1-2	SD596#4	1
CASRDSNYGYTF	V5-5	J1-2	SD596#4	1
CASRGSGYSAFF	V5-5	J1-1	SD596#4	1
CASSFLGYGHTF	V5-5	J1-2	SD596#4	1
CASSFLGYGYSF	V5-5	J2-7	SD596#4	1
CASSFLGYGYTF	V5-5	J1-2	SD596#4	1978
CASSFLGYGYTF	V5-5	J1-6	SD596#4	3
CASSFLGYGYTF	V5-5	J2-1	SD596#4	1
CASSFNSGGAAGELFF	V5-5	J2-2	SD596#4	1
CASSGTGSATQYF	V5-5	J2-3	SD596#4	2
CASSLIGAYGYTF	V5-5	J1-2	SD596#4	3
CASSLNSRTDTQYF	V5-5	J2-3	SD596#4	4
CASSLQKGSNQPQHF	V5-5	J1-5	SD596#4	3
CASSLSGRGPQHF	V5-5	J1-5	SD596#4	2
CASSLSPQETQYF	V5-5	J2-5	SD596#4	1
CASSLTPQETQYF	V5-5	J2-5	SD596#4	3
CASSPAIGGTDTQYF	V5-5	J2-3	SD596#4	2
CASSSDRETGNTIYF	V5-5	J1-3	SD596#4	2
CASSWGFGEKMFF	V5-5	J1-4	SD596#4	13
CASTDQLGSPLHF	V5-5	J1-6	SD596#4	2
CASTSLGGRDGYTF	V5-5	J1-2	SD596#4	1
CTSSFLGYGYTF	V5-5	J1-2	SD596#4	1
SASSFLGYGYTF	V5-5	J1-2	SD596#4	1
CASSFLGYGYTF	V5-6	J1-2	SD596#4	7
CASSFNSGGAAGELFF	V5-6	J2-2	SD596#4	1
CASSGGFAEKRFS	V5-6	J1-4	SD596#4	1
CASSILGQGVRGYTF	V5-6	J1-2	SD596#4	1
CASSLNSRTDTQYF	V5-6	J2-3	SD596#4	3
CASSLQKGSNQPQHF	V5-6	J1-5	SD596#4	3
CASSLSGRGPQHF	V5-6	J1-5	SD596#4	2
CASSLSPQETQYF	V5-6	J2-5	SD596#4	2
CASSLTPQETQYF	V5-6	J2-5	SD596#4	1
CASSPAIGGTDTQYF	V5-6	J2-3	SD596#4	3
CASSPAIGGTDTQYF	V5-6	J2-4	SD596#4	1
CASSPGEKLFF	V5-6	J1-4	SD596#4	1
CASSPRPTEAGGRSYEQYF	V5-6	J2-7	SD596#4	3
CASSSAATGRGEKLFF	V5-6	J1-4	SD596#4	2
CASSSDRETGNTIYF	V5-6	J1-3	SD596#4	2
CASSWGFGEKMFF	V5-6	J1-4	SD596#4	1439
CASTDDPTGVSYTF	V5-6	J1-2	SD596#4	1
CASTDQLGSPLHF	V5-6	J1-6	SD596#4	2
CASWEGASTNEKLFF	V5-6	J1-4	SD596#4	1
CVSSWGFGEKMFF	V5-6	J1-4	SD596#4	15
FASSWGFGEKMFF	V5-6	J1-4	SD596#4	1
CAAASGTSPLHF	V6-1	J1-6	SD596#4	1
CAGKSGTSPLRF	V6-1	J1-6	SD596#4	1
CAGRSGTSTRRF	V6-1	J1-6	SD596#4	1
CAIRSGTSHLHF	V6-1	J1-6	SD596#4	2
CAITLRDRDGYTC	V6-1	J1-2	SD596#4	1
CAITLRDRDGYTF	V6-1	J1-2	SD596#4	92
CAIWEGASTNEKLLF	V6-1	J1-4	SD596#4	1
CAIWEGSSHLHF	V6-1	J1-6	SD596#4	1
CANRSGTSPLHF	V6-1	J1-6	SD596#4	6
CANSIAATGRGEKLFF	V6-1	J1-4	SD596#4	1
CANSSGTSHLHF	V6-1	J1-6	SD596#4	1
CARGKGTANGTLDC	V6-1	J1-6	SD596#4	1
CARGKGTPNSPLHF	V6-1	J1-6	SD596#4	7
CARSLNSGGAAGDLFF	V6-1	J2-2	SD596#4	1
CASAAAGSATQYF	V6-1	J2-3	SD596#4	1
CASAATGSATQYF	V6-1	J2-3	SD596#4	1
CASCEGASTDEKMVF	V6-1	J1-4	SD596#4	1
CASGEGASTNEKLFF	V6-1	J1-4	SD596#4	1
CASGERTPNSPLHF	V6-1	J1-6	SD596#4	1
CASGGAGSATQYF	V6-1	J2-3	SD596#4	5
CASGIGTPNSPLHF	V6-1	J1-6	SD596#4	2
CASGKGTHNSPLRF	V6-1	J2-1	SD596#4	3
CASGKGTPNSPFHF	V6-1	J1-6	SD596#4	5
CASGKGTPNSPLHF	V6-1	J1-2	SD596#4	7
CASGKGTPNSPLHF	V6-1	J1-5	SD596#4	7
CASGKGTPNSPLHF	V6-1	J1-6	SD596#4	45968
CASGKGTPNSPLHF	V6-1	J2-4	SD596#4	1
CASGKGTPNSPLHF	V6-1	J2-7	SD596#4	1
CASGKGTPNSPLHW	V6-1	J1-6	SD596#4	1
CASGKGTPTSPVDL	V6-1	J1-6	SD596#4	1
CASGKVTPNAPPHF	V6-1	J1-6	SD596#4	1
CASGNGAPNSPLRF	V6-1	J1-6	SD596#4	1
CASGNGTPNSPLHC	V6-1	J1-6	SD596#4	1
CASGSAATGRGEKLFF	V6-1	J1-4	SD596#4	1
CASGTGSATQYF	V6-1	J2-3	SD596#4	1
CASIDLRGGTGELFF	V6-1	J2-2	SD596#4	1
CASLKGTPNSPLHF	V6-1	J1-6	SD596#4	1
CASNDLRGGTGELVF	V6-1	J2-2	SD596#4	1
CASNRIVGQGNTEAFF	V6-1	J1-1	SD596#4	1
CASRDCRGVTGALFF	V6-1	J2-2	SD596#4	1
CASRDGRGCTVELFF	V6-1	J2-2	SD596#4	1
CASRDLRGGTGELFF	V6-1	J2-2	SD596#4	1
CASRDSNYGYTF	V6-1	J1-2	SD596#4	4
CASRGAWSDTQYF	V6-1	J2-3	SD596#4	1
CASRLTNMNTEAFF	V6-1	J1-1	SD596#4	59
CASRRAGSSYNEQFF	V6-1	J2-1	SD596#4	1
CASRRAGSSYNEQYF	V6-1	J2-1	SD596#4	1
CASRRIVGQGNTEAFF	V6-1	J1-1	SD596#4	1
CASRSGTSPFHC	V6-1	J1-6	SD596#4	1
CASRSGTSPLDF	V6-1	J2-1	SD596#4	2
CASRSGTSPLHF	V6-1	J1-2	SD596#4	5
CASRSGTSPLHF	V6-1	J1-5	SD596#4	8
CASRSGTSPLHF	V6-1	J1-6	SD596#4	40738
CASRSGTSPLHF	V6-1	J2-1	SD596#4	5
CASRSGTSPLHF	V6-1	J2-7	SD596#4	1
CASRSGTSTLHF	V6-1	J1-6	SD596#4	1
CASRSGTSTNEKLFF	V6-1	J1-4	SD596#4	1
CASRSWTSPLHF	V6-1	J1-6	SD596#4	3
CASSAAAGGTGELFF	V6-1	J2-2	SD596#4	6
CASSDAAAGTGELFF	V6-1	J2-2	SD596#4	1
CASSDAAGGTGELFF	V6-1	J2-2	SD596#4	2
CASSDLAAGTGELFF	V6-1	J2-2	SD596#4	3
CASSDLLWGTGEHFF	V6-1	J2-2	SD596#4	3
CASSDLRGATGELFF	V6-1	J2-2	SD596#4	1
CASSDLRGCTGELFC	V6-1	J2-2	SD596#4	2
CASSDLRGDTGELFF	V6-1	J2-2	SD596#4	21
CASSDLRGGGGEVFF	V6-1	J2-2	SD596#4	1
CASSDLRGGQETQYF	V6-1	J2-5	SD596#4	87
CASSDLRGGQETQYF	V6-1	J2-7	SD596#4	20
CASSDLRGGSSYNEQFF	V6-1	J2-1	SD596#4	1
CASSDLRGGTGELFC	V6-1	J2-2	SD596#4	3
CASSDLRGGTGELFF	V6-1	J1-4	SD596#4	22
CASSDLRGGTGELFF	V6-1	J2-2	SD596#4	40461
CASSDLRGGTGELFI	V6-1	J2-2	SD596#4	1
CASSDLRGGTGERFL	V6-1	J2-2	SD596#4	1
CASSDLRGGTGGLFF	V6-1	J2-2	SD596#4	1
CASSDLRGGTRELFF	V6-1	J2-2	SD596#4	2
CASSDLRGSTRELFF	V6-1	J2-2	SD596#4	1
CASSDLRGVPGLCSGANVLTF	V6-1	J2-6	SD596#4	1
CASSDVRGGTGALFF	V6-1	J2-2	SD596#4	1
CASSDVRGGTGQLFF	V6-1	J2-2	SD596#4	1
CASSDWRGGTGGLFF	V6-1	J2-2	SD596#4	1
CASSELRGGSGELCF	V6-1	J2-2	SD596#4	1
CASSFLGYGYTF	V6-1	J1-2	SD596#4	1
CASSFNSGGAAGELFF	V6-1	J2-2	SD596#4	70
CASSFNSGGAAGGLFF	V6-1	J2-2	SD596#4	1
CASSFNSGGATGEMFF	V6-1	J2-2	SD596#4	1
CASSGTDTQYF	V6-1	J2-3	SD596#4	1
CASSGTESATQYF	V6-1	J2-3	SD596#4	1
CASSGTGPATQYF	V6-1	J2-3	SD596#4	1
CASSGTGSATEYC	V6-1	J2-3	SD596#4	1
CASSGTGSATQYF	V6-1	J1-4	SD596#4	2
CASSGTGSATQYF	V6-1	J2-1	SD596#4	2
CASSGTGSATQYF	V6-1	J2-2	SD596#4	5
CASSGTGSATQYF	V6-1	J2-3	SD596#4	11233
CASSGTGSATQYF	V6-1	J2-4	SD596#4	42
CASSGTGSATQYF	V6-1	J2-5	SD596#4	1
CASSGTRSATQYF	V6-1	J2-3	SD596#4	1
CASSGTSPLHF	V6-1	J1-6	SD596#4	1
CASSHIVGQGNTEAFF	V6-1	J1-1	SD596#4	4
CASSLARQNNEQFF	V6-1	J2-1	SD596#4	1
CASSLGGSPHEQYF	V6-1	J2-7	SD596#4	3
CASSLIGAYGYTF	V6-1	J1-2	SD596#4	1
CASSLNSRTDTQYF	V6-1	J2-3	SD596#4	23
CASSLQKGSNQPQHF	V6-1	J1-5	SD596#4	6
CASSLRTGRNQPQHF	V6-1	J1-5	SD596#4	3
CASSLSPQETQYF	V6-1	J2-1	SD596#4	2
CASSLSPQETQYF	V6-1	J2-5	SD596#4	13
CASSLSPQETQYF	V6-1	J2-7	SD596#4	3
CASSLSRQNNEQFF	V6-1	J2-1	SD596#4	34
CASSLSRQNNEQFF	V6-1	J2-7	SD596#4	1
CASSLTPQETQYF	V6-1	J2-5	SD596#4	5
CASSPAIGGTDTQYF	V6-1	J2-3	SD596#4	45
CASSPGEKLFF	V6-1	J1-4	SD596#4	6
CASSPLWGLLSSYNSPLHF	V6-1	J1-6	SD596#4	1
CASSPRPTEAGGRSYEQYF	V6-1	J2-7	SD596#4	9
CASSQFRDRNEKLFF	V6-1	J1-4	SD596#4	4
CASSQGQANQPQHF	V6-1	J1-5	SD596#4	5
CASSRAATGRGEKLFF	V6-1	J1-4	SD596#4	1
CASSRAGSSYDEQLV	V6-1	J2-1	SD596#4	1
CASSRAGSSYNEQFF	V6-1	J2-1	SD596#4	1579
CASSRAGSSYNEQFF	V6-1	J2-5	SD596#4	3
CASSRAGSSYNEQFF	V6-1	J2-7	SD596#4	32
CASSRAGSSYNEQYF	V6-1	J2-1	SD596#4	1
CASSRIAGQGNTEAFF	V6-1	J1-1	SD596#4	1
CASSRIFGQGNSEALF	V6-1	J1-1	SD596#4	1
CASSRIVGQENTEAFF	V6-1	J1-1	SD596#4	4
CASSRIVGQGDSAAFF	V6-1	J1-1	SD596#4	2
CASSRIVGQGKTEAFF	V6-1	J1-1	SD596#4	1
CASSRIVGQGNTEAFF	V6-1	J1-1	SD596#4	2069
CASSRIVGQGNTEAFI	V6-1	J1-1	SD596#4	1
CASSRIVGQGNTESFF	V6-1	J1-1	SD596#4	1
CASSRIVGQVNTEAFF	V6-1	J1-1	SD596#4	1
CASSRIVVQGNTEAFF	V6-1	J1-1	SD596#4	1
CASSRNVGQGNTEAFF	V6-1	J1-1	SD596#4	2
CASSSAARGRGEKIFF	V6-1	J1-4	SD596#4	1
CASSSAATGPGEELFF	V6-1	J1-4	SD596#4	1
CASSSAATGRGEKLFF	V6-1	J1-4	SD596#4	2248
CASSSAATGRGVKLVF	V6-1	J1-4	SD596#4	1
CASSSAATGRREKLFF	V6-1	J1-4	SD596#4	3
CASSSAATRRGEKLFF	V6-1	J1-4	SD596#4	1
CASSSDRETGNTIYF	V6-1	J1-3	SD596#4	2
CASSSIVGQENTEAFF	V6-1	J1-1	SD596#4	1
CASSVTGSATQYF	V6-1	J2-4	SD596#4	1
CASSYLRGGTGEVFF	V6-1	J2-2	SD596#4	1
CASSYQRGGQETQYF	V6-1	J2-5	SD596#4	1
CASSYSLGQETWGYTF	V6-1	J1-2	SD596#4	1
CASSYSLGTGDVGLHL	V6-1	J1-6	SD596#4	14
CASSYSLGTGRGEKLFF	V6-1	J1-4	SD596#4	1
CASSYWRGGQETQYF	V6-1	J2-5	SD596#4	1
CASSYYRGGQEPQYF	V6-1	J2-7	SD596#4	1
CASSYYRGGQETQYF	V6-1	J2-5	SD596#4	1
CASTALGGRDGYTF	V6-1	J1-2	SD596#4	1
CASTCLGGRDGYTF	V6-1	J1-6	SD596#4	1
CASTDDPTGVSYTF	V6-1	J1-2	SD596#4	2
CASTDQLGSPLHF	V6-1	J1-6	SD596#4	81
CASTLAAMNTEAFF	V6-1	J1-1	SD596#4	1
CASTLNKMNTEAVF	V6-1	J1-1	SD596#4	1
CASTLNNINTEAVF	V6-1	J1-1	SD596#4	1
CASTLNNMNTEAFF	V6-1	J1-1	SD596#4	182
CASTSLGGRDGYTF	V6-1	J1-2	SD596#4	253
CASTSLGGRDNYTF	V6-1	J1-2	SD596#4	1
CASWEGASPLHF	V6-1	J1-6	SD596#4	69
CASWEGASTNEKLFF	V6-1	J1-4	SD596#4	20892
CASWEGASTNEKLFV	V6-1	J1-4	SD596#4	1
CASWEGASTNEKQFF	V6-1	J1-4	SD596#4	1
CASWEGASTNEQLFF	V6-1	J1-4	SD596#4	1
CASWEGASTNERLLV	V6-1	J1-4	SD596#4	1
CASWEGASTTEKLFF	V6-1	J1-4	SD596#4	3
CASWEGDSTNETVVV	V6-1	J1-4	SD596#4	1
CASWEGTPNSPLHF	V6-1	J1-6	SD596#4	2
CASWEGTSTTEKLFF	V6-1	J1-4	SD596#4	1
CASWEWASTNEKLFV	V6-1	J1-4	SD596#4	1
CASWEWSSTNEQLFF	V6-1	J1-4	SD596#4	1
CASWGASTNEKLFF	V6-1	J1-4	SD596#4	1
CASWVGASTNEKLFF	V6-1	J1-4	SD596#4	3
CATTLNKMNTEALF	V6-1	J1-1	SD596#4	1
CDSSLNSRTDTQYF	V6-1	J2-3	SD596#4	1
CDSSRAGSSYNEQFC	V6-1	J2-1	SD596#4	1
CPSGNGTPDSPLHF	V6-1	J1-6	SD596#4	1
CSSSRAGSSYNEQFF	V6-1	J2-1	SD596#4	1
CTSSGTGSATQYF	V6-1	J2-3	SD596#4	1
CTSSRAGSSYNEQFF	V6-1	J2-1	SD596#4	4
CVSGKGAPNSPLHF	V6-1	J1-6	SD596#4	1
CVSRSGTSPLHF	V6-1	J1-6	SD596#4	79
CVSSDLRGGTGELGC	V6-1	J2-2	SD596#4	1
LGRRKGTPNSPLHF	V6-1	J1-6	SD596#4	1
WASRSGTSPLHF	V6-1	J2-1	SD596#4	1
YASSSAATGRGEKLFF	V6-1	J1-4	SD596#4	1
CAAVTVSGQETWGYTF	V6-2V6-3	J1-2	SD596#4	7
CAGSDLRGGTGEVFF	V6-2V6-3	J2-2	SD596#4	1
CAGSYSLGTGDVGLHL	V6-2V6-3	J1-6	SD596#4	1
CAIGTGTPNSPLRF	V6-2V6-3	J1-6	SD596#4	1
CAITLNNMNTEAFF	V6-2V6-3	J1-1	SD596#4	1
CAITLRDRDGYTF	V6-2V6-3	J1-2	SD596#4	59
CARTLNNMNTEAFF	V6-2V6-3	J1-1	SD596#4	1
CARTSLGGRDGYTF	V6-2V6-3	J1-2	SD596#4	1
CARTVNHMNTAAFF	V6-2V6-3	J1-1	SD596#4	1
CASGEATPNSTLHF	V6-2V6-3	J1-6	SD596#4	2
CASGKGKPNSPLHF	V6-2V6-3	J1-6	SD596#4	1
CASGKGTPNSPLHF	V6-2V6-3	J1-6	SD596#4	1333
CASLEGASTNEKLFF	V6-2V6-3	J1-4	SD596#4	1
CASRCTNMNTAALF	V6-2V6-3	J1-1	SD596#4	1
CASRDSNYGYTF	V6-2V6-3	J1-2	SD596#4	5
CASREGASTNEKLFF	V6-2V6-3	J1-4	SD596#4	1
CASRLAAMNTEAFF	V6-2V6-3	J1-1	SD596#4	1
CASRLANMNTEAFF	V6-2V6-3	J1-1	SD596#4	1
CASRLTNMNTEAFF	V6-2V6-3	J1-1	SD596#4	1678
CASRSAATGRGEKLFF	V6-2V6-3	J1-4	SD596#4	4
CASRSGTSPFHF	V6-2V6-3	J1-6	SD596#4	1
CASRSGTSPLHF	V6-2V6-3	J1-6	SD596#4	1310
CASRSGTSTLHF	V6-2V6-3	J1-6	SD596#4	1
CASRVTNRNTAALL	V6-2V6-3	J1-1	SD596#4	1
CASRWTHRNTEAFL	V6-2V6-3	J1-1	SD596#4	1
CASSCERGGQETQYC	V6-2V6-3	J2-5	SD596#4	3
CASSDLRGGIGELFF	V6-2V6-3	J2-2	SD596#4	1
CASSDLRGGQATQYF	V6-2V6-3	J2-5	SD596#4	1
CASSDLRGGQETQYF	V6-2V6-3	J2-5	SD596#4	5
CASSDLRGGQETQYF	V6-2V6-3	J2-7	SD596#4	1
CASSDLRGGTGELFF	V6-2V6-3	J2-2	SD596#4	1076
CASSFLGYGYTF	V6-2V6-3	J1-2	SD596#4	1
CASSFNSGGAAGELFF	V6-2V6-3	J2-2	SD596#4	15
CASSFNSRGAAGELFF	V6-2V6-3	J2-2	SD596#4	1
CASSGTGSATQYF	V6-2V6-3	J2-3	SD596#4	370
CASSGTRSATQYF	V6-2V6-3	J2-3	SD596#4	1
CASSHIVGQGNTEAFF	V6-2V6-3	J1-1	SD596#4	2
CASSILGQGVRGYTF	V6-2V6-3	J1-2	SD596#4	1
CASSLIGAHGYTF	V6-2V6-3	J1-2	SD596#4	1
CASSLIGAYGYTF	V6-2V6-3	J1-2	SD596#4	1
CASSLNSRTDTQYF	V6-2V6-3	J2-3	SD596#4	9
CASSLQKGSNQPQHF	V6-2V6-3	J1-5	SD596#4	4
CASSLSPQETQDF	V6-2V6-3	J2-4J2-5	SD596#4	2
CASSLSPQETQYF	V6-2V6-3	J2-5	SD596#4	11
CASSLSPQETQYF	V6-2V6-3	J2-7	SD596#4	3
CASSLSRQNNEQFF	V6-2V6-3	J2-1	SD596#4	15
CASSLTPQETQYF	V6-2V6-3	J2-5	SD596#4	9
CASSLTPQETQYF	V6-2V6-3	J2-7	SD596#4	1
CASSPAIGGTDTQYF	V6-2V6-3	J2-3	SD596#4	17
CASSPRPTEAGGRSYEQYF	V6-2V6-3	J2-7	SD596#4	7
CASSQGQANQPQHF	V6-2V6-3	J1-5	SD596#4	2
CASSRAGSSYNEQFF	V6-2V6-3	J2-1	SD596#4	549
CASSRAGSSYNEQFF	V6-2V6-3	J2-7	SD596#4	7
CASSRAVMSYDQQFV	V6-2V6-3	J2-1	SD596#4	1
CASSRIVGQGNTEAFF	V6-2V6-3	J1-1	SD596#4	61
CASSSAATGRGEKLFF	V6-2V6-3	J1-4	SD596#4	667
CASSSAATGRGEKLFV	V6-2V6-3	J1-4	SD596#4	1
CASSSAATGRGERLFV	V6-2V6-3	J1-4	SD596#4	2
CASSSAATVRGEKLFF	V6-2V6-3	J1-4	SD596#4	1
CASSSDRETGNTIYF	V6-2V6-3	J1-3	SD596#4	3
CASSSVSGQETWGYTF	V6-2V6-3	J1-2	SD596#4	2
CASSTVSGQETWGYTF	V6-2V6-3	J1-2	SD596#4	7
CASSWGFGEKMFF	V6-2V6-3	J1-4	SD596#4	1
CASSYERGGQETQYF	V6-2V6-3	J2-1	SD596#4	1
CASSYERGGQETQYF	V6-2V6-3	J2-5	SD596#4	44
CASSYERGGQETQYF	V6-2V6-3	J2-7	SD596#4	14
CASSYRLGRGGVGLHL	V6-2V6-3	J1-6	SD596#4	1
CASSYRLGTGGVGLHL	V6-2V6-3	J1-6	SD596#4	1
CASSYSLGQETWGYTF	V6-2V6-3	J1-2	SD596#4	9
CASSYSLGTETWGYTF	V6-2V6-3	J1-2	SD596#4	3
CASSYSLGTGDVGHTF	V6-2V6-3	J1-2	SD596#4	2
CASSYSLGTGDVGLHL	V6-2V6-3	J1-6	SD596#4	356
CASSYSLGTGDVGLRV	V6-2V6-3	J2-7	SD596#4	1
CASSYSLGTGDVGLRVPFRDQAHF	V6-2V6-3	J1-6	SD596#4	3
CASSYSLGTGDVGYTF	V6-2V6-3	J1-2	SD596#4	16
CASSYSLGTGRGEKLFF	V6-2V6-3	J1-4	SD596#4	10
CASSYSLGTGRSEKLFF	V6-2V6-3	J1-4	SD596#4	1
CASSYWQGGQETQYF	V6-2V6-3	J2-5	SD596#4	1
CASSYWRGGQETQSV	V6-2V6-3	J2-7	SD596#4	1
CASSYWRGGQETQYF	V6-2V6-3	J2-5	SD596#4	12
CASTDDPTGVSYTF	V6-2V6-3	J1-2	SD596#4	14
CASTDQLGSPLHF	V6-2V6-3	J1-6	SD596#4	9
CASTLAAMNTEAFF	V6-2V6-3	J1-1	SD596#4	1
CASTLNNMDSEAFF	V6-2V6-3	J1-1	SD596#4	3
CASTLNNMDTEAFF	V6-2V6-3	J1-1	SD596#4	1
CASTLNNMKTEAFF	V6-2V6-3	J1-1	SD596#4	1
CASTLNNMNIEAFF	V6-2V6-3	J1-1	SD596#4	1
CASTLNNMNSEAFF	V6-2V6-3	J1-1	SD596#4	2
CASTLNNMNTEAFF	V6-2V6-3	J1-1	SD596#4	6133
CASTLNNMNTEAFS	V6-2V6-3	J1-1	SD596#4	1
CASTLNNMNTEALF	V6-2V6-3	J1-1	SD596#4	1
CASTLNNTNTEAFF	V6-2V6-3	J1-1	SD596#4	2
CASTLNTMNTEAFF	V6-2V6-3	J1-1	SD596#4	1
CASTLRDRDGYTF	V6-2V6-3	J1-2	SD596#4	1
CASTSLGGRDGYTF	V6-2V6-3	J1-2	SD596#4	85
CASTSNNMNTEAFF	V6-2V6-3	J1-1	SD596#4	5
CASTVNNRNTAALL	V6-2V6-3	J1-1	SD596#4	1
CASTYSLRAGDVGLRLRF	V6-2V6-3	J1-6	SD596#4	1
CASWEGASPLHF	V6-2V6-3	J1-6	SD596#4	3
CASWEGASSNEKLFF	V6-2V6-3	J1-4	SD596#4	3
CASWEGASTNEKLFF	V6-2V6-3	J1-4	SD596#4	586
CASWEGASTNEKLFV	V6-2V6-3	J1-4	SD596#4	2
CASWEGASTNEKLLL	V6-2V6-3	J1-4	SD596#4	2
CASWEGGSTNEKLFF	V6-2V6-3	J1-4	SD596#4	1
CASWEGTSTNEKLFF	V6-2V6-3	J1-4	SD596#4	1
CASWEVASTNEKLFF	V6-2V6-3	J1-4	SD596#4	1
CASWEWASTNEKLFV	V6-2V6-3	J1-4	SD596#4	1
CASWLTNMNTEAFF	V6-2V6-3	J1-1	SD596#4	1
CDSGKGTPNSPLHF	V6-2V6-3	J1-6	SD596#4	1
CDSSRAGSSYNEQFF	V6-2V6-3	J2-1	SD596#4	1
CGPAVTVSGQETWGYTF	V6-2V6-3	J1-2	SD596#4	1
CSSRSGTSPIRF	V6-2V6-3	J1-6	SD596#4	1
CSSTLNNMNTEAFF	V6-2V6-3	J1-1	SD596#4	2
CVSRSGTSPLHF	V6-2V6-3	J1-6	SD596#4	1
RASTLNNMNTEAFF	V6-2V6-3	J1-1	SD596#4	1
SASTLNNMNTEDFV	V6-2V6-3	J1-1	SD596#4	1
CACSRAGSSYNEQFF	V6-5	J2-1	SD596#4	4
CACSSAATGRGEKLFF	V6-5	J1-4	SD596#4	1
CAIRSGTSPLHF	V6-5	J1-6	SD596#4	1
CAISSAATGRGEKLFF	V6-5	J1-4	SD596#4	2
CAITLRDRDGYTF	V6-5	J1-2	SD596#4	22
CANSRAGSSYNEQFF	V6-5	J2-1	SD596#4	4
CANTSLGGRDGYTF	V6-5	J1-2	SD596#4	1
CARSSAATGRGEKLCF	V6-5	J1-4	SD596#4	1
CASAAGTPNSPLHF	V6-5	J1-6	SD596#4	1
CASCSAATGRGEKLFF	V6-5	J1-4	SD596#4	1
CASGKGAPNSPLHF	V6-5	J1-6	SD596#4	1
CASGKGTANSPLRL	V6-5	J1-6	SD596#4	1
CASGKGTPDPHLQF	V6-5	J1-6	SD596#4	1
CASGKGTPNSPLHF	V6-5	J1-6	SD596#4	962
CASGKGTPSSPLHF	V6-5	J1-6	SD596#4	1
CASMRAGSSYNDKFL	V6-5	J2-1	SD596#4	1
CASNSAATGRGEKLFF	V6-5	J1-4	SD596#4	3
CASRDSNYGYTF	V6-5	J1-2	SD596#4	1
CASRGTGSATQYV	V6-5	J2-3	SD596#4	1
CASRLTNMNTEAFF	V6-5	J1-1	SD596#4	17
CASRSAATGRGEKLFF	V6-5	J1-4	SD596#4	4
CASRSGTSPLHF	V6-5	J1-6	SD596#4	830
CASRSGTSPLHL	V6-5	J1-6	SD596#4	1
CASRSGTSPPHF	V6-5	J1-6	SD596#4	2
CASRSGTSRLHF	V6-5	J1-5	SD596#4	1
CASRSGTTPLHF	V6-5	J1-6	SD596#4	1
CASRSVTSPLHF	V6-5	J1-6	SD596#4	1
CASSAAIGGTDTQYF	V6-5	J2-3	SD596#4	1
CASSAATGRGEKLFF	V6-5	J1-4	SD596#4	1
CASSATGLGGSNQPQHF	V6-5	J1-5	SD596#4	1
CASSDGRGCTGELFF	V6-5	J2-2	SD596#4	1
CASSDLRGGQETQYF	V6-5	J2-5	SD596#4	2
CASSDLRGGTGELFF	V6-5	J1-4	SD596#4	1
CASSDLRGGTGELFF	V6-5	J2-2	SD596#4	674
CASSDLRGGTGGLFF	V6-5	J2-2	SD596#4	1
CASSFNSGGAAGELFF	V6-5	J2-2	SD596#4	3
CASSGTGSATQYF	V6-5	J2-3	SD596#4	238
CASSGTGSATQYF	V6-5	J2-4	SD596#4	2
CASSLGGSPHEQYF	V6-5	J2-7	SD596#4	1
CASSLIGAYGYTF	V6-5	J1-2	SD596#4	1
CASSLNSRTDTQYF	V6-5	J2-3	SD596#4	5
CASSLQKGSNQPQHF	V6-5	J1-5	SD596#4	9
CASSLRGGEATQYF	V6-5	J2-3	SD596#4	1
CASSLSPQETQYF	V6-5	J2-5	SD596#4	6
CASSLSRQNNEQFF	V6-5	J2-1	SD596#4	6
CASSLTPQETQYF	V6-5	J2-5	SD596#4	10
CASSPAIGGTDTQYF	V6-5	J2-3	SD596#4	12
CASSPGEKLFF	V6-5	J1-4	SD596#4	7
CASSPRPTEAGGRSYEQYF	V6-5	J2-7	SD596#4	2
CASSQFRDRNEKLFF	V6-5	J1-4	SD596#4	5
CASSRAATGRGEKLFF	V6-5	J1-4	SD596#4	11
CASSRADSSYSEQFF	V6-5	J2-7	SD596#4	1
CASSRAGSSCNEQFC	V6-5	J2-7	SD596#4	1
CASSRAGSSFNEQFF	V6-5	J2-1	SD596#4	3
CASSRAGSSHNEQFF	V6-5	J2-1	SD596#4	5
CASSRAGSSYNELFF	V6-5	J2-1	SD596#4	3
CASSRAGSSYNEQFF	V6-5	J2-1	SD596#4	18402
CASSRAGSSYNEQFF	V6-5	J2-3	SD596#4	1
CASSRAGSSYNEQFF	V6-5	J2-4	SD596#4	6
CASSRAGSSYNEQFF	V6-5	J2-5	SD596#4	14
CASSRAGSSYNEQFF	V6-5	J2-7	SD596#4	269
CASSRAGSSYNEQFI	V6-5	J2-1	SD596#4	1
CASSRAGSSYNEQFS	V6-5	J2-1	SD596#4	2
CASSRAGSSYNEQV	V6-5	J2-7	SD596#4	1
CASSRAGSSYNEQYF	V6-5	J2-1	SD596#4	2
CASSRAGSSYNEQYF	V6-5	J2-4	SD596#4	1
CASSRAGSSYNEQYF	V6-5	J2-5	SD596#4	2
CASSRAGSSYNGQVF	V6-5	J2-1	SD596#4	1
CASSRAGSSYNGQVV	V6-5	J2-1	SD596#4	1
CASSRGGRSDHAQLF	V6-5	J2-1	SD596#4	1
CASSRIVGQGNTEAFF	V6-5	J1-1	SD596#4	44
CASSRVGSSYNEQFF	V6-5	J2-1	SD596#4	3
CASSSAARGRGEQLCF	V6-5	J1-4	SD596#4	2
CASSSAATGLGEKLFF	V6-5	J1-4	SD596#4	2
CASSSAATGPGEKLFF	V6-5	J1-4	SD596#4	1
CASSSAATGRDEKLFF	V6-5	J1-4	SD596#4	6
CASSSAATGRGEKLFF	V6-5	J1-4	SD596#4	24904
CASSSAATGRGEKLFF	V6-5	J2-2	SD596#4	1
CASSSAATGRGEKLFG	V6-5	J1-4	SD596#4	5
CASSSAATGRGEKLSF	V6-5	J1-4	SD596#4	2
CASSSAATGRGEKQFF	V6-5	J1-4	SD596#4	1
CASSSAATGRGGKLFV	V6-5	J1-4	SD596#4	1
CASSSAATGRVEKLFF	V6-5	J1-4	SD596#4	1
CASSSAETGRGRTLFF	V6-5	J1-4	SD596#4	1
CASSSGTSPLHF	V6-5	J1-6	SD596#4	9
CASSSSATGRGEKMFF	V6-5	J1-4	SD596#4	1
CASSVAATGRGERLFF	V6-5	J1-4	SD596#4	1
CASSWAGSSYNEQFF	V6-5	J2-1	SD596#4	7
CASSWGFGEKMFF	V6-5	J1-4	SD596#4	1
CASSYSLGTGDVGLHL	V6-5	J1-6	SD596#4	4
CASSYYRGGQETQYF	V6-5	J2-5	SD596#4	1
CASTDDPTGVSYTF	V6-5	J1-2	SD596#4	3
CASTDQLGSPLHF	V6-5	J1-6	SD596#4	5
CASTLNNINTEAFF	V6-5	J1-1	SD596#4	1
CASTLNNMNTEAFF	V6-5	J1-1	SD596#4	40
CASTSLGGRDGYTF	V6-5	J1-2	SD596#4	139
CASTSLGGRDGYTF	V6-5	J2-1	SD596#4	1
CASVKGTPNSPLHF	V6-5	J1-6	SD596#4	1
CASWEGASPLHF	V6-5	J1-6	SD596#4	1
CASWEGASTNEKLFF	V6-5	J1-4	SD596#4	522
CASWGGASTNEKLFF	V6-5	J1-4	SD596#4	1
CGSSAATGRGEKLFF	V6-5	J1-4	SD596#4	1
CGSSRAGSSYNEQFF	V6-5	J2-1	SD596#4	1
CGSSSAATGRGEKLFF	V6-5	J1-4	SD596#4	1
CVSSRAGSSYNEQFF	V6-5	J2-1	SD596#4	5
CVSSSAATGRGEKLFF	V6-5	J1-4	SD596#4	35
FFKQKTAYEIPKRDWSSDV	V6-5	J2-7	SD596#4	1
RASRSGTSPLHF	V6-5	J1-6	SD596#4	1
RASSSAATGRGEKLFF	V6-5	J1-4	SD596#4	2
YASRSGTSPLHF	V6-5	J1-6	SD596#4	1
CAITLRDRDGYTF	V6-6	J1-2	SD596#4	8
CASGKGTPNSPLHF	V6-6	J1-6	SD596#4	49
CASRLTNMNTEAFF	V6-6	J1-1	SD596#4	1
CASRSGTSPLHF	V6-6	J1-6	SD596#4	55
CASRSGTSPLHV	V6-6	J1-6	SD596#4	1
CASRSGTSTLHF	V6-6	J1-6	SD596#4	1
CASSDLRGGTGELFF	V6-6	J2-2	SD596#4	31
CASSFLGYGYTF	V6-6	J1-2	SD596#4	1
CASSGTGSATQYF	V6-6	J2-3	SD596#4	19
CASSRAGSSYNEQFF	V6-6	J2-1	SD596#4	73
CASSRAGSSYNEQFF	V6-6	J2-7	SD596#4	3
CASSSAATGRGEKLFF	V6-6	J1-4	SD596#4	75
CASSSAGSYDNEQFF	V6-6	J2-1	SD596#4	1
CASTLNNMNTEAFF	V6-6	J1-1	SD596#4	4
CASTSLGARDGYTF	V6-6	J1-2	SD596#4	1
CASTSLGGRDGFTF	V6-6	J1-2	SD596#4	1
CASTSLGGRDGYSF	V6-6	J1-2	SD596#4	1
CASTSLGGRDGYTF	V6-6	J1-2	SD596#4	3073
CASTSLGGRDGYTF	V6-6	J2-1	SD596#4	3
CASTSLGGRDGYTF	V6-6	J2-7	SD596#4	1
CASTSLGGRDRYTF	V6-6	J1-2	SD596#4	1
CASTSLGGRDSYTF	V6-6	J1-2	SD596#4	1
CASTSLGGRYGYPF	V6-6	J1-2	SD596#4	1
CASTSLGGRYGYSV	V6-6	J1-2	SD596#4	1
CASTSLGRRDGYTF	V6-6	J1-2	SD596#4	1
CASWEGASTNEKLFF	V6-6	J1-4	SD596#4	28
CDSSSAATGRGEKLFF	V6-6	J1-4	SD596#4	1
CTSTSLGGRDGYTF	V6-6	J1-2	SD596#4	1
FASTSLGGRDGYTF	V6-6	J1-2	SD596#4	1
CASGKGTPNSPLHF	V6-7	J1-6	SD596#4	1
CASSSAATGRGEKLFF	V6-9	J1-4	SD596#4	1
AASSLTPQETQYF	V7-2	J2-7	SD596#4	1
CACSLNSRTDTQYF	V7-2	J2-3	SD596#4	2
CACSLQKGSNQPQHF	V7-2	J1-5	SD596#4	1
CACSLTPQETQYF	V7-2	J2-7	SD596#4	1
CACTDQLGSPLHF	V7-2	J1-6	SD596#4	2
CAGSLQKGSNQPQHF	V7-2	J1-5	SD596#4	3
CAGSLTPQETQYF	V7-2	J2-5	SD596#4	4
CAGTDDPTGVSYTF	V7-2	J1-2	SD596#4	2
CAISFNSGGAAGELFF	V7-2	J2-2	SD596#4	4
CAISLQKGSNQPQHL	V7-2	J1-5	SD596#4	3
CAISLSPQYTQYF	V7-2	J2-5	SD596#4	1
CAISPRPTEAGGRSYEQYF	V7-2	J2-7	SD596#4	1
CAITLRDRDGYTF	V7-2	J1-2	SD596#4	1
CANSFNSGGAAGELFC	V7-2	J2-2	SD596#4	2
CANSFNSGGAAGELFF	V7-2	J2-2	SD596#4	8
CANSLIGAYGYTF	V7-2	J1-2	SD596#4	1
CANSLQKGSNQPQHF	V7-2	J1-5	SD596#4	21
CANSLSPQETQYF	V7-2	J2-5	SD596#4	5
CANSPAIGGTDTQYF	V7-2	J2-3	SD596#4	5
CANSPRPTEAGGRSYEQYF	V7-2	J2-7	SD596#4	1
CARRFNRGGAAGEQFF	V7-2	J2-2	SD596#4	1
CARRLQKGSNHPQRV	V7-2	J1-5	SD596#4	1
CARSLNSRTDTQYF	V7-2	J2-3	SD596#4	1
CARSLQKGSNEPQNF	V7-2	J1-5	SD596#4	1
CARSLQKGSNQPQHF	V7-2	J1-5	SD596#4	2
CARSLSPQETQYF	V7-2	J2-5	SD596#4	1
CARSPAIGGTDTQYF	V7-2	J2-3	SD596#4	2
CARSPRPTEAGGRSYEQYF	V7-2	J2-7	SD596#4	2
CASAATPQETQYF	V7-2	J2-5	SD596#4	2
CASCFNSGGAAGELFC	V7-2	J2-2	SD596#4	1
CASCLNSRTDTQYF	V7-2	J2-3	SD596#4	1
CASFNSGGAAGELFF	V7-2	J2-2	SD596#4	1
CASGKGTPNSPLHF	V7-2	J1-6	SD596#4	10
CASGLQKGSNQPEHF	V7-2	J1-5	SD596#4	1
CASIDQLGSPLHF	V7-2	J1-6	SD596#4	2
CASIFLGYGSTL	V7-2	J1-2	SD596#4	1
CASILSPQETQYF	V7-2	J2-5	SD596#4	2
CASKGTAKNIQYF	V7-2	J2-1	SD596#4	1
CASKGTAKNIQYF	V7-2	J2-4	SD596#4	6
CASKGTAKNIQYF	V7-2	J2-7	SD596#4	2
CASNFNSGGAAGELFF	V7-2	J2-2	SD596#4	1
CASNLSPQETQYF	V7-2	J2-4J2-5	SD596#4	1
CASNLTPQETQYF	V7-2	J2-5	SD596#4	1
CASPRPTEAGGRSYEQYF	V7-2	J2-7	SD596#4	1
CASRDSNYGYTF	V7-2	J1-2	SD596#4	6
CASRFNSGGAAGELFF	V7-2	J2-2	SD596#4	1
CASRPVIGGTDPQYF	V7-2	J2-3	SD596#4	1
CASRSGTSPLHF	V7-2	J1-6	SD596#4	13
CASSAAIGGTDTQYF	V7-2	J2-3	SD596#4	1
CASSAASRTDTQYF	V7-2	J2-3	SD596#4	3
CASSALAGAEETQYF	V7-2	J2-5	SD596#4	14
CASSALAGAEETQYF	V7-2	J2-7	SD596#4	3
CASSALAGAEETQYV	V7-2	J2-5	SD596#4	1
CASSALAGGEETQYF	V7-2	J2-5	SD596#4	1
CASSALAGGGRDPVF	V7-2	J2-7	SD596#4	1
CASSALAGGGRDPVL	V7-2	J2-3	SD596#4	1
CASSALAGGGRDPVR	V7-2	J2-7	SD596#4	3
CASSALAGGGRDQYF	V7-2	J2-4	SD596#4	1
CASSALAGGGRDQYF	V7-2	J2-5	SD596#4	3
CASSALAGGRSYEQYF	V7-2	J2-7	SD596#4	1
CASSALAGSEETQYF	V7-2	J2-5	SD596#4	2
CASSATGLGGSNQPQHF	V7-2	J1-5	SD596#4	20
CASSDDPTGVSYTF	V7-2	J1-2	SD596#4	15
CASSDLRGGTGELFF	V7-2	J2-2	SD596#4	93
CASSFISVGAGGEIFF	V7-2	J2-2	SD596#4	1
CASSFLGYGYTF	V7-2	J1-2	SD596#4	13
CASSFNIVGASGELFF	V7-2	J2-2	SD596#4	1
CASSFNSAAAAGELFF	V7-2	J2-2	SD596#4	2
CASSFNSGGAAGELFF	V7-2	J2-2	SD596#4	26325
CASSFNSGGAAGELFI	V7-2	J2-2	SD596#4	1
CASSFNSGGAAGELIF	V7-2	J2-2	SD596#4	5
CASSFNSGGAAGELLF	V7-2	J2-2	SD596#4	1
CASSFNSGGAAGVLFF	V7-2	J2-2	SD596#4	3
CASSFNSGGAAVDLFC	V7-2	J2-2	SD596#4	1
CASSFNSGGAAWELFF	V7-2	J2-2	SD596#4	1
CASSFNSGGAEETQYF	V7-2	J2-5	SD596#4	4
CASSFNSGGAGELFF	V7-2	J2-2	SD596#4	2
CASSFNSGGVAGEIFF	V7-2	J2-2	SD596#4	1
CASSFNSWGAAGELFF	V7-2	J2-2	SD596#4	5
CASSFNTGGAAGELFF	V7-2	J2-2	SD596#4	3
CASSGKSRTDTQYF	V7-2	J2-3	SD596#4	1
CASSGNCRTYTQYF	V7-2	J2-3	SD596#4	3
CASSGTGSATQYF	V7-2	J2-3	SD596#4	34
CASSGTGSATQYF	V7-2	J2-4	SD596#4	1
CASSILGQGVRGYTF	V7-2	J1-2	SD596#4	1
CASSITPQESQYF	V7-2	J2-5	SD596#4	1
CASSLARGAYEQYF	V7-2	J2-7	SD596#4	1
CASSLGGGQTYEQYF	V7-2	J2-7	SD596#4	1
CASSLGGSPHEQYF	V7-2	J2-7	SD596#4	2
CASSLGPGGQGDTQYF	V7-2	J2-3	SD596#4	6
CASSLHGPAGELFF	V7-2	J2-2	SD596#4	124
CASSLIGAYGYTF	V7-2	J1-2	SD596#4	145
CASSLNPQETEYF	V7-2	J2-5	SD596#4	1
CASSLNPQETQYF	V7-2	J2-5	SD596#4	2
CASSLNSCTDTQYF	V7-2	J2-3	SD596#4	1
CASSLNSGGAAGELFF	V7-2	J2-2	SD596#4	2
CASSLNSGTATQYF	V7-2	J2-3	SD596#4	1
CASSLNSHTDTQYF	V7-2	J2-3	SD596#4	7
CASSLNSRIDTQYF	V7-2	J2-3	SD596#4	2
CASSLNSRTDMQYF	V7-2	J2-3	SD596#4	3
CASSLNSRTDRQDV	V7-2	J2-3	SD596#4	1
CASSLNSRTDTQYF	V7-2	J2-1	SD596#4	6
CASSLNSRTDTQYF	V7-2	J2-2	SD596#4	6
CASSLNSRTDTQYF	V7-2	J2-3	SD596#4	18641
CASSLNSRTDTQYF	V7-2	J2-4	SD596#4	64
CASSLNSRTDTQYF	V7-2	J2-5	SD596#4	7
CASSLNSRTDTQYF	V7-2	J2-7	SD596#4	1
CASSLNSRTETQYF	V7-2	J2-3	SD596#4	3
CASSLNSRTVTQYF	V7-2	J2-3	SD596#4	1
CASSLQKGGNQPQRF	V7-2	J1-5	SD596#4	1
CASSLQKGSNLRQHF	V7-2	J1-5	SD596#4	1
CASSLQKGSNQPKHL	V7-2	J1-5	SD596#4	1
CASSLQKGSNQPQHF	V7-2	J1-5	SD596#4	41440
CASSLQKGSNQPQQF	V7-2	J1-5	SD596#4	3
CASSLQNGSNQPQHF	V7-2	J1-5	SD596#4	1
CASSLRTGRNQPQHF	V7-2	J1-5	SD596#4	9
CASSLSGHGPQHF	V7-2	J1-5	SD596#4	1
CASSLSGRGPQHF	V7-2	J1-5	SD596#4	409
CASSLSPQEAQYV	V7-2	J2-7	SD596#4	3
CASSLSPQETEYC	V7-2	J2-5	SD596#4	1
CASSLSPQETQDV	V7-2	J2-7	SD596#4	1
CASSLSPQETQYF	V7-2	J2-1	SD596#4	281
CASSLSPQETQYF	V7-2	J2-3	SD596#4	26
CASSLSPQETQYF	V7-2	J2-5	SD596#4	9571
CASSLSPQETQYF	V7-2	J2-7	SD596#4	1503
CASSLSPQVTQYF	V7-2	J2-4J2-5	SD596#4	1
CASSLSPQWTQSF	V7-2	J2-4J2-5	SD596#4	1
CASSLSRQNNEQFF	V7-2	J2-1	SD596#4	2
CASSLSSCTDTQYF	V7-2	J2-3	SD596#4	1
CASSLSSQETQYF	V7-2	J2-1	SD596#4	1
CASSLSSRTDPPYL	V7-2	J2-4	SD596#4	1
CASSLTPLETQYF	V7-2	J2-5	SD596#4	3
CASSLTPQETQDF	V7-2	J2-1	SD596#4	1
CASSLTPQETQDF	V7-2	J2-7	SD596#4	2
CASSLTPQETQDV	V7-2	J2-7	SD596#4	2
CASSLTPQETQYF	V7-2	J2-1	SD596#4	181
CASSLTPQETQYF	V7-2	J2-3	SD596#4	27
CASSLTPQETQYF	V7-2	J2-5	SD596#4	10783
CASSLTPQETQYF	V7-2	J2-7	SD596#4	1075
CASSLTPQETQYL	V7-2	J2-5	SD596#4	1
CASSLTPQVTQYF	V7-2	J2-5	SD596#4	1
CASSPAAAGTDTQYF	V7-2	J2-3	SD596#4	2
CASSPAAGGTDTQYF	V7-2	J2-3	SD596#4	7
CASSPAIGGRATQDF	V7-2	J2-3	SD596#4	1
CASSPAIGGSDTQYF	V7-2	J2-3	SD596#4	3
CASSPAIGGTDSQYF	V7-2	J2-3	SD596#4	2
CASSPAIGGTDTKYF	V7-2	J2-4	SD596#4	1
CASSPAIGGTDTQHL	V7-2	J2-3	SD596#4	4
CASSPAIGGTDTQYF	V7-2	J1-4	SD596#4	6
CASSPAIGGTDTQYF	V7-2	J2-1	SD596#4	6
CASSPAIGGTDTQYF	V7-2	J2-2	SD596#4	7
CASSPAIGGTDTQYF	V7-2	J2-3	SD596#4	28327
CASSPAIGGTDTQYF	V7-2	J2-4	SD596#4	98
CASSPAIGGTDTQYF	V7-2	J2-5	SD596#4	4
CASSPAIGGTDTQYF	V7-2	J2-7	SD596#4	1
CASSPAIGGTDTQYL	V7-2	J2-3	SD596#4	1
CASSPAIRGTDTQYF	V7-2	J2-3	SD596#4	1
CASSPANGGTDTQYF	V7-2	J2-3	SD596#4	1
CASSPCPTEAGGRSYEQYF	V7-2	J2-1	SD596#4	1
CASSPCPTEAGGRSYEQYF	V7-2	J2-7	SD596#4	4
CASSPEIGGTDTQYF	V7-2	J2-3	SD596#4	20
CASSPGEKLFF	V7-2	J1-4	SD596#4	2
CASSPLIGGTDPQNC	V7-2	J2-3	SD596#4	1
CASSPQKRSNQPQHF	V7-2	J1-5	SD596#4	2
CASSPQWRGAGDTQYF	V7-2	J2-3	SD596#4	70
CASSPRLTEAGGRSYEEYF	V7-2	J2-1	SD596#4	1
CASSPRPMEAGGRSYEQYF	V7-2	J2-7	SD596#4	2
CASSPRPTDAGGRSYEQYF	V7-2	J2-7	SD596#4	1
CASSPRPTEAAARSYEQYF	V7-2	J2-7	SD596#4	1
CASSPRPTEAGGQSYEQYF	V7-2	J2-7	SD596#4	1
CASSPRPTEAGGRSHEQYF	V7-2	J2-7	SD596#4	2
CASSPRPTEAGGRSWEQCF	V7-2	J2-7	SD596#4	3
CASSPRPTEAGGRSYEQFF	V7-2	J2-1	SD596#4	6
CASSPRPTEAGGRSYEQNF	V7-2	J2-7	SD596#4	1
CASSPRPTEAGGRSYEQYF	V7-2	J2-1	SD596#4	522
CASSPRPTEAGGRSYEQYF	V7-2	J2-4	SD596#4	48
CASSPRPTEAGGRSYEQYF	V7-2	J2-5	SD596#4	59
CASSPRPTEAGGRSYEQYF	V7-2	J2-7	SD596#4	6441
CASSPRPTEAGGRSYEQYV	V7-2	J2-5	SD596#4	1
CASSPRPTEAVGRSYKQYF	V7-2	J2-1	SD596#4	1
CASSPRPTEVGGRSYEQYF	V7-2	J2-7	SD596#4	6
CASSPRPTVAGGRSYEQYF	V7-2	J2-7	SD596#4	2
CASSPVIGGTDTQYF	V7-2	J2-3	SD596#4	4
CASSQERKREKLFF	V7-2	J1-4	SD596#4	1
CASSQFRDRNEKLFF	V7-2	J1-4	SD596#4	3
CASSQGQANQPQHF	V7-2	J1-5	SD596#4	24
CASSQQKGSNQPQHF	V7-2	J1-5	SD596#4	4
CASSRAGSSYNEQFF	V7-2	J2-1	SD596#4	12
CASSRIVGQGNTEAFF	V7-2	J1-1	SD596#4	2
CASSSAATGRGEKLFF	V7-2	J1-4	SD596#4	11
CASSSDRETGNTIYF	V7-2	J1-3	SD596#4	455
CASSSTPQETQYF	V7-2	J2-5	SD596#4	4
CASSTGTGGVQYF	V7-2	J2-4	SD596#4	1
CASSTGTGGVQYF	V7-2	J2-7	SD596#4	4
CASSTRPAEAVGRYYEQYF	V7-2	J2-1	SD596#4	1
CASSVWLEQYF	V7-2	J2-7	SD596#4	1
CASSWGFGEKMFF	V7-2	J1-4	SD596#4	9
CASSYDRETGNTIYF	V7-2	J1-3	SD596#4	3
CASTDDPSGVSYTF	V7-2	J1-2	SD596#4	1
CASTDDPTGESYTF	V7-2	J1-2	SD596#4	4
CASTDDPTGVIYTF	V7-2	J1-2	SD596#4	1
CASTDDPTGVSYSF	V7-2	J2-7	SD596#4	2
CASTDDPTGVSYTF	V7-2	J1-2	SD596#4	8095
CASTDDPTGVSYTF	V7-2	J1-6	SD596#4	11
CASTDDPTGVSYTF	V7-2	J2-1	SD596#4	3
CASTDDPTGVSYTL	V7-2	J1-2	SD596#4	1
CASTDDRTGVSYTV	V7-2	J1-2	SD596#4	1
CASTDDSTGVSYTF	V7-2	J1-2	SD596#4	2
CASTDEPTGVSYTF	V7-2	J1-2	SD596#4	1
CASTDKLGSPLHF	V7-2	J1-6	SD596#4	1
CASTDNPTGVSYTF	V7-2	J1-2	SD596#4	2
CASTDQLGSLLHF	V7-2	J1-6	SD596#4	1
CASTDQLGSPHHF	V7-2	J1-5	SD596#4	1
CASTDQLGSPLHF	V7-2	J1-5	SD596#4	2
CASTDQLGSPLHF	V7-2	J1-6	SD596#4	19973
CASTDQLGSPLHF	V7-2	J2-1	SD596#4	5
CASTDQLGSPLHV	V7-2	J1-6	SD596#4	1
CASTDQLGSPLPF	V7-2	J1-2	SD596#4	5
CASTLNNMNTEAFF	V7-2	J1-1	SD596#4	1
CASTNDPTGVSYTF	V7-2	J1-2	SD596#4	9
CASTSLGGRDGYTF	V7-2	J1-2	SD596#4	3
CASTVDPTGVSYTF	V7-2	J1-2	SD596#4	1
CASWEGASTNEKLFF	V7-2	J1-4	SD596#4	1
CATDQLGSPLHF	V7-2	J1-6	SD596#4	1
CATRGRLAGNTGELFF	V7-2	J2-2	SD596#4	337
CATRGSLAGNTGELFF	V7-2	J2-2	SD596#4	2
CATSFNSGGAAGELFF	V7-2	J2-2	SD596#4	2
CATSPRPTEAGGRSYEQYF	V7-2	J2-1	SD596#4	1
CAWNWGAYNEQFF	V7-2	J2-1	SD596#4	1
CAWRLAGALRGELFF	V7-2	J2-2	SD596#4	1
CAWSEGGSLYNEQFF	V7-2	J2-1	SD596#4	1
CCSSLNSLTDTQYF	V7-2	J2-3	SD596#4	1
CDSRLNARTHTRYF	V7-2	J2-3	SD596#4	1
CDSSLQKGSNQPQHF	V7-2	J1-5	SD596#4	9
CGSSLTPQETQYL	V7-2	J2-5	SD596#4	1
CPSSFNSVGAAGELFF	V7-2	J2-2	SD596#4	2
CSMDDDPTGVSYTF	V7-2	J1-2	SD596#4	1
CSSTDQLGSPLHF	V7-2	J1-6	SD596#4	5
CTSSLNARTDTRYF	V7-2	J2-3	SD596#4	1
CTSSPAIGGTDTQYF	V7-2	J2-3	SD596#4	1
CTSSPAIGGTDTQYL	V7-2	J2-3	SD596#4	1
CTSTDQLGSPLHF	V7-2	J1-6	SD596#4	5
CVSSLSPQETQYF	V7-2	J2-5	SD596#4	3
CVSSLSPQETQYF	V7-2	J2-7	SD596#4	1
CVSSLTPQETQYF	V7-2	J2-5	SD596#4	2
CVSSLTPQETQYF	V7-2	J2-7	SD596#4	1
CVSSPAIGGTDTQYF	V7-2	J2-4	SD596#4	1
CVSSPRPTEAGGRSYEQYF	V7-2	J2-1	SD596#4	2
CVSSPRPTEAGGRSYEQYF	V7-2	J2-7	SD596#4	4
CVSTDQLGSPLHF	V7-2	J1-6	SD596#4	31
FASSPAIGGTDTHYF	V7-2	J2-3	SD596#4	1
GARSVTPQETQYF	V7-2	J2-7	SD596#4	1
RASNLSPQETQYF	V7-2	J2-5	SD596#4	1
RASSFNSGGAAGELFF	V7-2	J2-2	SD596#4	1
RASSLSPQETQYF	V7-2	J2-5	SD596#4	1
RASSLTPQETQYF	V7-2	J2-5	SD596#4	4
RASSPRPTEAGGRSYEQYF	V7-2	J2-7	SD596#4	4
RASTDDPTGVSYTF	V7-2	J1-2	SD596#4	5
SASSLNSRTDTQYF	V7-2	J2-3	SD596#4	2
SASSLQKGSNQRQHF	V7-2	J1-5	SD596#4	2
SASTDQLGSPLHF	V7-2	J1-6	SD596#4	4
WASSLTPQETQYF	V7-2	J2-7	SD596#4	1
YARSLNSRTDTQYF	V7-2	J2-3	SD596#4	1
YASSLNSRTDTQYF	V7-2	J2-3	SD596#4	1
YASSLSPQETQYF	V7-2	J2-5	SD596#4	1
YASSLSPQQTQYF	V7-2	J2-5	SD596#4	1
YASTDQLGSPLHF	V7-2	J1-6	SD596#4	3
CASGKGTPNSPLHF	V7-3	J1-6	SD596#4	1
CASRSDRETGNTIYF	V7-3	J1-3	SD596#4	1
CASRSGTSPLHF	V7-3	J1-6	SD596#4	2
CASSATGLGGSNQPQHF	V7-3	J1-5	SD596#4	256
CASSATGRGGSNQPQTF	V7-3	J1-5	SD596#4	1
CASSFLGYGYTF	V7-3	J1-2	SD596#4	1
CASSFNSGGAAGELFF	V7-3	J2-2	SD596#4	56
CASSGTGSATQYF	V7-3	J2-3	SD596#4	1
CASSLGPGGQGDTQYF	V7-3	J2-3	SD596#4	70
CASSLHGPAGELFF	V7-3	J2-2	SD596#4	1
CASSLIGAHGYTF	V7-3	J1-2	SD596#4	1
CASSLIGASGYTF	V7-3	J1-2	SD596#4	1
CASSLIGAYGFTF	V7-3	J1-2	SD596#4	1
CASSLIGAYGYTF	V7-3	J1-2	SD596#4	2687
CASSLIGAYGYTF	V7-3	J1-6	SD596#4	1
CASSLIGAYGYTF	V7-3	J1-6J2-7	SD596#4	2
CASSLIRAYGYTF	V7-3	J1-2	SD596#4	1
CASSLMGADRSTL	V7-3	J1-2	SD596#4	1
CASSLNSPTDTQYF	V7-3	J2-3	SD596#4	1
CASSLNSRTDTQYF	V7-3	J2-3	SD596#4	30
CASSLQKGSNQPQHF	V7-3	J1-5	SD596#4	81
CASSLSGRGPQHF	V7-3	J1-5	SD596#4	11
CASSLSPQETQYF	V7-3	J2-1	SD596#4	2
CASSLSPQETQYF	V7-3	J2-5	SD596#4	26
CASSLSPQETQYF	V7-3	J2-7	SD596#4	9
CASSLTPQETQYF	V7-3	J2-5	SD596#4	18
CASSLTPQETQYF	V7-3	J2-7	SD596#4	2
CASSPAIGGTDTQYF	V7-3	J2-3	SD596#4	55
CASSPQWRGAGDTQYF	V7-3	J2-3	SD596#4	1
CASSPRPTEAGGRSYEQYF	V7-3	J2-7	SD596#4	13
CASSRAGSSYNEQFF	V7-3	J2-1	SD596#4	1
CASSRIVGQGNTEAFF	V7-3	J1-1	SD596#4	1
CASSSDRETGNTIYF	V7-3	J1-3	SD596#4	11
CASTDDPTGVSYTF	V7-3	J1-2	SD596#4	22
CASTDQLGSPLHF	V7-3	J1-6	SD596#4	55
CASTSLGGRDGYTF	V7-3	J1-2	SD596#4	1
RASSLNSRTDTQYF	V7-3	J2-3	SD596#4	1
CANSLSGRGPQHF	V7-9	J1-5	SD596#4	1
CARMFNSGGAAGELFF	V7-9	J2-2	SD596#4	1
CARSAAIVGTDTQYF	V7-9	J2-3	SD596#4	1
CARSLSGRGPQHF	V7-9	J1-5	SD596#4	2
CARSLSGRGTQAC	V7-9	J1-5	SD596#4	1
CASAAAGRGPQHF	V7-9	J1-5	SD596#4	1
CASGLSGRGPRHF	V7-9	J1-5	SD596#4	1
CASIVNSRTDTQYF	V7-9	J2-3	SD596#4	1
CASRSGTSPLHF	V7-9	J1-6	SD596#4	3
CASSDLRGGTGELFF	V7-9	J2-2	SD596#4	5
CASSFLGYGYTF	V7-9	J1-2	SD596#4	7
CASSFNCGGAAGELFF	V7-9	J2-2	SD596#4	2
CASSFNSGGAAGELFF	V7-9	J2-2	SD596#4	121
CASSFNSGGVAGELFF	V7-9	J2-2	SD596#4	1
CASSGTGSATQYF	V7-9	J2-3	SD596#4	2
CASSLHGPAGALLF	V7-9	J2-2	SD596#4	1
CASSLHGPAGELFF	V7-9	J2-2	SD596#4	1604
CASSLHGPAWELFF	V7-9	J2-2	SD596#4	4
CASSLHVPAGELFF	V7-9	J2-2	SD596#4	1
CASSLHWPAGELFF	V7-9	J2-2	SD596#4	1
CASSLIGAYGYTF	V7-9	J1-2	SD596#4	15
CASSLLGRGPQHF	V7-9	J1-5	SD596#4	10
CASSLNSRTDTQDF	V7-9	J2-3	SD596#4	1
CASSLNSRTDTQYF	V7-9	J2-3	SD596#4	85
CASSLPGPAGELFF	V7-9	J2-2	SD596#4	1
CASSLPGRGPQHF	V7-9	J1-5	SD596#4	1
CASSLQKGSNQPQHF	V7-9	J1-5	SD596#4	225
CASSLRTGRNQPQHF	V7-9	J1-5	SD596#4	1
CASSLSGGPQHF	V7-9	J1-5	SD596#4	1
CASSLSGRGPQHF	V7-9	J1-5	SD596#4	6277
CASSLSGRGPQHL	V7-9	J1-5	SD596#4	1
CASSLSGRGPQHW	V7-9	J1-5	SD596#4	1
CASSLSGRGPQQF	V7-9	J1-5	SD596#4	1
CASSLSGRGPRHF	V7-9	J1-5	SD596#4	1
CASSLSGRWPQQC	V7-9	J1-5	SD596#4	1
CASSLSPQETQYF	V7-9	J2-1	SD596#4	2
CASSLSPQETQYF	V7-9	J2-5	SD596#4	63
CASSLSPQETQYF	V7-9	J2-7	SD596#4	10
CASSLTLQETQYF	V7-9	J2-5	SD596#4	2
CASSLTPQETQYF	V7-9	J2-1	SD596#4	1
CASSLTPQETQYF	V7-9	J2-5	SD596#4	59
CASSLTPQETQYF	V7-9	J2-7	SD596#4	5
CASSPAIGGTDTQYF	V7-9	J2-3	SD596#4	145
CASSPAIGGTDTQYF	V7-9	J2-4	SD596#4	1
CASSPAIGGTDTQYL	V7-9	J2-3	SD596#4	1
CASSPQWRGAGDTQYF	V7-9	J2-3	SD596#4	1
CASSPRDRGVRTEAFF	V7-9	J1-1	SD596#4	1
CASSPRPTEAGGRSYEQYF	V7-9	J2-1	SD596#4	2
CASSPRPTEAGGRSYEQYF	V7-9	J2-7	SD596#4	36
CASSQGQANQPQHF	V7-9	J1-5	SD596#4	1
CASSRAGSSYNEQFF	V7-9	J2-1	SD596#4	1
CASSRHGPSGELGF	V7-9	J2-2	SD596#4	1
CASSSAAATGNTIYF	V7-9	J1-3	SD596#4	5
CASSSAATGRGEKLFF	V7-9	J1-4	SD596#4	4
CASSSDREIGNTIYF	V7-9	J1-3	SD596#4	1
CASSSDRESGNTIYF	V7-9	J1-3	SD596#4	1
CASSSDRETENTIYF	V7-9	J1-3	SD596#4	1
CASSSDRETGNTIYF	V7-9	J1-3	SD596#4	8035
CASSSDRETRNTIYF	V7-9	J1-3	SD596#4	1
CASSSDRGTGNTIWF	V7-9	J1-3	SD596#4	2
CASSSDRKTGNTIYF	V7-9	J1-3	SD596#4	2
CASSSVRETGNTIYF	V7-9	J1-3	SD596#4	1
CASSWGFGEKMFF	V7-9	J1-4	SD596#4	1
CASTDDPTGVSYTF	V7-9	J1-2	SD596#4	59
CASTDQLGSPLHF	V7-9	J1-6	SD596#4	100
CASTSLGGRDGYTF	V7-9	J1-2	SD596#4	1
CATILHGPAGELFF	V7-9	J2-2	SD596#4	1
CATRGRLAGNTGELFF	V7-9	J2-2	SD596#4	1
CTSSLHGPAGELFC	V7-9	J2-2	SD596#4	1
CTSSLSGRGPQHF	V7-9	J1-5	SD596#4	1
CVSSLSGRGPQHF	V7-9	J1-5	SD596#4	3
CVSTDQLGSPLHF	V7-9	J1-6	SD596#4	1
YASSLSGRGPQHF	V7-9	J1-5	SD596#4	1
CASSVWLEQYF	V9	J2-7	SD596#4	18
