## Supplementary material for "Rapid T cell receptor interaction grouping with ting": R205-L01-D727D527.tsv

CDR3b	TRBV	TRBJ	PatientID	Frequency
AAIGKPYEQYF	V10-3	J2-1	SD611#3	1
CAIGKPYEQYF	V10-3	J2-1	SD611#3	31
CAIGKPYEQYF	V10-3	J2-4	SD611#3	1
CAIGKPYEQYF	V10-3	J2-7	SD611#3	770
CAIMGGSGEDTQYF	V10-3	J2-3	SD611#3	4
CAIRAASGEDTQYF	V10-3	J2-3	SD611#3	2
CAIRDLASLTDTQYF	V10-3	J2-3	SD611#3	1
CAIREAAALTDTQYF	V10-3	J2-3	SD611#3	2
CAIREAASLTDTQYF	V10-3	J2-3	SD611#3	2
CAIREGSGEDTQYF	V10-3	J2-3	SD611#3	1
CAIRELASLRDTQYF	V10-3	J2-3	SD611#3	1
CAIRELASLSDTQYF	V10-3	J2-3	SD611#3	1
CAIRELASLTATQYF	V10-3	J2-3	SD611#3	1
CAIRELASLTDAQYF	V10-3	J2-3	SD611#3	1
CAIRELASLTDMQYF	V10-3	J2-3	SD611#3	1
CAIRELASLTDTQYF	V10-3	J2-3	SD611#3	5462
CAIRELASLTDTQYF	V10-3	J2-4	SD611#3	24
CAIRELASLTDTQYL	V10-3	J2-3	SD611#3	1
CAIRELASPTDTQYF	V10-3	J2-3	SD611#3	2
CAIRGGSGEDRKYF	V10-3	J2-3	SD611#3	1
CAIRGGSGEDTQYF	V10-3	J2-3	SD611#3	2798
CAIRGGSGEDTQYF	V10-3	J2-4	SD611#3	11
CAIRGGSGEDTRYF	V10-3	J2-3	SD611#3	1
CAIRVLASLTDTQYF	V10-3	J2-3	SD611#3	5
CASKSSQNSYNEQFF	V10-3	J2-1	SD611#3	1
CASSESPGGPYGYTF	V10-3	J1-2	SD611#3	4
CASSGASGANVLTF	V10-3	J2-6	SD611#3	3
CASSISGATSTDTQYF	V10-3	J2-3	SD611#3	1
CASSLRTGALNSPLHF	V10-3	J1-6	SD611#3	8
CASSLTGPNEQFF	V10-3	J2-1	SD611#3	1
CASSPPGWETDTQYF	V10-3	J2-3	SD611#3	1
CASSVGGGTYEQYF	V10-3	J2-7	SD611#3	2
CASSYDRGGQPQHF	V10-3	J1-5	SD611#3	6
CASSYIRGGSSYNEQFF	V10-3	J2-1	SD611#3	2
CASSYRGAGKQLNEQFF	V10-3	J2-1	SD611#3	3
CASSYSEGVRVTEAFF	V10-3	J1-1	SD611#3	2
CAVSRAETEAFF	V10-3	J1-1	SD611#3	391
CGIRELASLTDTQYF	V10-3	J2-3	SD611#3	1
CTAGKPYEQYF	V10-3	J2-7	SD611#3	1
FAIGKPYEQYF	V10-3	J2-7	SD611#3	2
SAIGKPYEQYF	V10-3	J2-7	SD611#3	1
SAIRELASLTDTQYF	V10-3	J2-3	SD611#3	1
CASSFRTALNTEAFF	V11-2	J1-1	SD611#3	45
CASSFRTALNTEAFS	V11-2	J1-1	SD611#3	1
CASSLAGGQNEQFF	V11-2	J2-1	SD611#3	1
CASSLEAAAGILGYTF	V11-2	J1-2	SD611#3	1
CASSLEDRTWILGYTF	V11-2	J1-2	SD611#3	1
CASSLEYMTGILGYTC	V11-2	J1-2	SD611#3	1
CASSLEYRRGIVRYTF	V11-2	J1-2	SD611#3	1
CASSLEYRTGILGYTF	V11-2	J1-2	SD611#3	558
CASSLEYRTGILGYTS	V11-2	J1-2	SD611#3	1
CASSLFSAVEGEQYF	V11-2	J2-7	SD611#3	8
CASSLQYRTGIRGYTF	V11-2	J1-2	SD611#3	1
CASSQGTHRSQYF	V11-2	J2-3	SD611#3	1
CASSQGTHRTQYF	V11-2	J2-3	SD611#3	23
CASSYVSYNEQFF	V11-2	J2-1	SD611#3	1
CVSSLEYRTGILGYTF	V11-2	J1-6	SD611#3	1
CAIRELASLTDTQYF	V12-3V12-4	J2-3	SD611#3	1
CASKSAQNSYNEQFF	V12-3V12-4	J2-1	SD611#3	2
CASKSSQNSYNEQFF	V12-3V12-4	J2-1	SD611#3	484
CASKSSQNSYNEQFF	V12-3V12-4	J2-7	SD611#3	5
CASKSSQNSYNVQFF	V12-3V12-4	J2-1	SD611#3	2
CASKSSQNSYSEQFG	V12-3V12-4	J2-7	SD611#3	1
CASKSSQNYYNEQFF	V12-3V12-4	J2-1	SD611#3	2
CASRKQDQPQHF	V12-3V12-4	J1-5	SD611#3	1
CASSPRTSCKFF	V12-3V12-4	J2-1	SD611#3	1
CASSPRTSFKFF	V12-3V12-4	J2-1	SD611#3	112
CASSRHLEDTDTQYF	V12-3V12-4	J2-3	SD611#3	38
CASSRHLEDTDTQYF	V12-3V12-4	J2-4	SD611#3	1
CASSSGTLPGEQFF	V12-3V12-4	J2-1	SD611#3	1
CASSSGTVLGEQFF	V12-3V12-4	J2-1	SD611#3	1
CASSSGTVPCEQFV	V12-3V12-4	J2-1	SD611#3	1
CASSSGTVPGEQFF	V12-3V12-4	J2-1	SD611#3	570
CASSSGTVPGEQFF	V12-3V12-4	J2-7	SD611#3	3
CASSSGTVPGEQYF	V12-3V12-4	J2-1	SD611#3	1
CASSTAAANTQPQHF	V12-3V12-4	J1-5	SD611#3	1
CASSTQGLDTQPQHF	V12-3V12-4	J1-5	SD611#3	3
CASSTQGLNTQHQHF	V12-3V12-4	J1-5	SD611#3	1
CASSTQGLNTQPQHF	V12-3V12-4	J1-5	SD611#3	801
CASSTQGLNTQPQHS	V12-3V12-4	J1-5	SD611#3	1
CASSYIRGGSSYNEQFF	V12-3V12-4	J2-1	SD611#3	3
RASSSGTVPGEQFF	V12-3V12-4	J2-1	SD611#3	1
CASGTHDPLERKSYNEQFF	V12-5	J2-1	SD611#3	1
CASGTHDPLERKSYNQQCF	V12-5	J2-1	SD611#3	1
CASRQQRDNSPLHF	V13	J1-6	SD611#3	1
CASSLVHTEAFF	V13	J1-1	SD611#3	316
CASSLVHTEALF	V13	J1-1	SD611#3	1
CASSPHRRRTGVHEQYF	V13	J2-1	SD611#3	8
CASSPHRRRTGVHEQYF	V13	J2-4	SD611#3	2
CASSPHRRRTGVHEQYF	V13	J2-7	SD611#3	223
CASSPHRRRTGVHEQYL	V13	J2-7	SD611#3	1
CASSTDRFENSPLHF	V13	J1-6	SD611#3	1
CDSSLVHTEAFF	V13	J1-1	SD611#3	1
CAARGGPNRSGNTIYF	V15	J1-3	SD611#3	2
CAASRDPPQPQHF	V15	J1-5	SD611#3	1
CAISRDGVEQYF	V15	J2-7	SD611#3	1
CATAAAPPQPQHF	V15	J1-5	SD611#3	1
CATCRDAPRTQDL	V15	J1-5	SD611#3	1
CATCRDPPQPQHF	V15	J1-5	SD611#3	1
CATNRDPPQPKHF	V15	J1-5	SD611#3	1
CATREGPNRSGNTIYF	V15	J1-3	SD611#3	1
CATRGGPNRSGNTIYF	V15	J1-3	SD611#3	392
CATRGGPNRYGNTIYF	V15	J1-3	SD611#3	1
CATRRDPPQPQHS	V15	J1-5	SD611#3	1
CATSGTHNSPLHF	V15	J1-6	SD611#3	1
CATSGTPNSPLHF	V15	J1-6	SD611#3	226
CATSGTPNSPPHF	V15	J1-6	SD611#3	1
CATSRDGVEQYF	V15	J2-7	SD611#3	13
CATSRDPPHPQHF	V15	J1-5	SD611#3	2
CATSRDPPQLQHF	V15	J1-5	SD611#3	2
CATSRDPPQPPHF	V15	J1-5	SD611#3	1
CATSRDPPQPQHF	V15	J1-5	SD611#3	1348
CATSRDPPTAAFF	V15	J1-1	SD611#3	72
CATSRPEGAYEQFF	V15	J2-1	SD611#3	115
CATSRPEGAYEQFF	V15	J2-7	SD611#3	1
CATSRPEGAYQQFF	V15	J2-1	SD611#3	2
CATSRYPPQPQHF	V15	J1-5	SD611#3	1
CDTSRDPPTEAFF	V15	J1-1	SD611#3	1
CSTRGGPNRSGNTIYF	V15	J1-3	SD611#3	1
CVTSRDPPQPQHF	V15	J1-5	SD611#3	4
CASSLYRAQPQHF	V16	J1-5	SD611#3	287
CASSLYRAQPQQF	V16	J1-5	SD611#3	1
AASSPGEVQFF	V18	J2-1	SD611#3	1
CASLPGSEAFF	V18	J1-1	SD611#3	3
CASSKEQGHGNTIYF	V18	J1-3	SD611#3	3
CASSNEQGHGNTIYF	V18	J1-3	SD611#3	284
CASSNEQVHGNTIYF	V18	J1-3	SD611#3	3
CASSPEDRLGYEQYF	V18	J2-1	SD611#3	3
CASSPEDRLGYEQYF	V18	J2-7	SD611#3	60
CASSPEEVQFF	V18	J2-1	SD611#3	1
CASSPGAEAFF	V18	J1-1	SD611#3	450
CASSPGEVQFF	V18	J2-1	SD611#3	715
CASSPGEVQFF	V18	J2-7	SD611#3	7
CASSPGEVQYF	V18	J2-7	SD611#3	1
CASSPGEVRFF	V18	J2-1	SD611#3	1
CASSPLRGHQETQYF	V18	J2-5	SD611#3	1
CASSPLRGPQETQYF	V18	J2-1	SD611#3	3
CASSPLRGPQETQYF	V18	J2-3	SD611#3	1
CASSPLRGPQETQYF	V18	J2-5	SD611#3	121
CASSPLRGPQETQYF	V18	J2-7	SD611#3	14
CASSPRDRLSYEQYF	V18	J2-1	SD611#3	2
CASSPRDRLSYEQYF	V18	J2-7	SD611#3	30
CASSPRDRLSYEQYV	V18	J2-7	SD611#3	1
CASSPYRDLKGSEQYF	V18	J2-7	SD611#3	1
CASSQLDISNYGYTF	V18	J1-2	SD611#3	1
CASSRLDISNFGYTF	V18	J1-2	SD611#3	1
CASSRLDISNYGYTF	V18	J1-2	SD611#3	483
CASSRLDISNYGYTF	V18	J1-6	SD611#3	1
CASSRRDISNCGYKF	V18	J1-2	SD611#3	1
CASSTGAEAFF	V18	J1-1	SD611#3	1
CDSSRLDISNYGYTF	V18	J1-2	SD611#3	2
CGSSPGEVQFF	V18	J2-1	SD611#3	1
CSSSPGEVQFF	V18	J2-1	SD611#3	1
GASSPGEVQFF	V18	J2-1	SD611#3	1
GASSPWEVQFL	V18	J2-1	SD611#3	2
RASSRLDISNYGYTF	V18	J1-2	SD611#3	1
CAIRKQDQPQHF	V19	J1-5	SD611#3	1
CANSRQYNEKLFF	V19	J1-4	SD611#3	1
CARSRQYNEKLFF	V19	J1-4	SD611#3	1
CARSRRGDGELFF	V19	J2-2	SD611#3	2
CASCRRGDGELFF	V19	J2-2	SD611#3	1
CASGKQDQPQHF	V19	J1-5	SD611#3	1
CASIGTSGHPSTDTQYF	V19	J2-3	SD611#3	1
CASKAGAAMNTEAFF	V19	J1-1	SD611#3	1
CASKAGFMVNTAAFF	V19	J1-1	SD611#3	1
CASKAGFRMNTEAFF	V19	J1-1	SD611#3	938
CASKAGFRMNTEAFL	V19	J1-1	SD611#3	1
CASQAWFRMNTEAFF	V19	J1-1	SD611#3	1
CASRKHDQAQYF	V19	J1-5	SD611#3	2
CASRKQDQLQHF	V19	J1-5	SD611#3	2
CASRKQDQPLHF	V19	J1-5	SD611#3	1
CASRKQDQPQHF	V19	J1-5	SD611#3	3175
CASRKQDQPQNF	V19	J1-5	SD611#3	1
CASRKQHQPQHF	V19	J1-5	SD611#3	1
CASRPGLAGGATEKFF	V19	J2-1	SD611#3	1
CASRPGLAGGATEQFC	V19	J2-7	SD611#3	5
CASRPGLAGGATEQFF	V19	J2-1	SD611#3	2535
CASRPGLAGGATEQFF	V19	J2-7	SD611#3	17
CASRPGLAGGATEQFS	V19	J2-1	SD611#3	3
CASRPGLAGGTTEQFF	V19	J2-1	SD611#3	1
CASRPGLAWGATEQFF	V19	J2-1	SD611#3	2
CASRPGLEGGATEQFF	V19	J2-1	SD611#3	1
CASRPGLSGGYTDHFL	V19	J2-1	SD611#3	1
CASRRRGDGELFF	V19	J2-2	SD611#3	1
CASRSGLAGGATEQFF	V19	J2-1	SD611#3	1
CASRTGLAGGATEQFF	V19	J2-4	SD611#3	1
CASSAAGDGELFF	V19	J2-2	SD611#3	1
CASSGLYNEKLFF	V19	J1-4	SD611#3	1
CASSGQYTEKLFF	V19	J1-4	SD611#3	8
CASSGTSAAPSTDTQYF	V19	J2-3	SD611#3	1
CASSGTSGHPGTDTQYF	V19	J2-3	SD611#3	1
CASSGTSGHPNTDTQYF	V19	J2-3	SD611#3	8
CASSGTSGHPSTDTQFF	V19	J2-3	SD611#3	1
CASSGTSGHPSTDTQYF	V19	J1-4	SD611#3	1
CASSGTSGHPSTDTQYF	V19	J2-3	SD611#3	2606
CASSGTSGHPSTDTQYF	V19	J2-4	SD611#3	9
CASSGTSGRPSTHTPYL	V19	J2-4	SD611#3	1
CASSGTSGRRRTDTQYL	V19	J2-4	SD611#3	1
CASSGTSVHPSTDTQYF	V19	J2-3	SD611#3	1
CASSGTSWHPSTDTQYF	V19	J2-3	SD611#3	4
CASSICEVNTEAFF	V19	J1-1	SD611#3	1
CASSIGQTSSSTDTQYF	V19	J2-3	SD611#3	6
CASSIGREGYEQYF	V19	J2-7	SD611#3	1
CASSIGRGGYEKYF	V19	J2-7	SD611#3	1
CASSIGRGGYEQHF	V19	J2-7	SD611#3	2
CASSIGRGGYEQYF	V19	J2-1	SD611#3	9
CASSIGRGGYEQYF	V19	J2-7	SD611#3	186
CASSILEVNTEAFF	V19	J1-1	SD611#3	1
CASSIREVNTEAFF	V19	J1-1	SD611#3	696
CASSIREVNTEDFF	V19	J1-1	SD611#3	1
CASSISGATSTDTQYF	V19	J2-3	SD611#3	1
CASSLRGGTTGELFF	V19	J2-2	SD611#3	1
CASSMGRGGYEQYF	V19	J2-7	SD611#3	3
CASSNREVNTEAFF	V19	J1-1	SD611#3	1
CASSRGRGGYEQYF	V19	J2-7	SD611#3	1
CASSRKGDGELFF	V19	J2-2	SD611#3	2
CASSRQYIEKLFF	V19	J1-4	SD611#3	1
CASSRQYNEKLFF	V19	J1-4	SD611#3	3573
CASSRQYNEKLYF	V19	J1-4	SD611#3	1
CASSRQYNEKQFF	V19	J1-4	SD611#3	2
CASSRQYNERLFF	V19	J1-4	SD611#3	1
CASSRRGDGELFF	V19	J2-2	SD611#3	3929
CASSRRGDRELFF	V19	J2-2	SD611#3	1
CASSRRGGGELFF	V19	J2-2	SD611#3	3
CASSRRGVGELFF	V19	J2-2	SD611#3	1
CASSRRVDGELFF	V19	J2-2	SD611#3	1
CASSRRWDGELFF	V19	J2-2	SD611#3	1
CASSYVSYNEQFF	V19	J2-1	SD611#3	1
CASTLPQTGELFF	V19	J2-2	SD611#3	2
CASTYGGPIGAWYF	V19	J2-5	SD611#3	1
CASTYGGSFGAWYF	V19	J2-4J2-5	SD611#3	1
CASTYGGSIGAWYF	V19	J2-1	SD611#3	4
CASTYGGSIGAWYF	V19	J2-5	SD611#3	260
CASTYGGSIGAWYF	V19	J2-6	SD611#3	2
CASTYGGSIGAWYF	V19	J2-7	SD611#3	9
CASYRQYNEKLFF	V19	J1-4	SD611#3	1
CSSRPGLAGGATEQFF	V19	J2-1	SD611#3	2
CTSSRRGDGELFF	V19	J2-2	SD611#3	2
CVSSPGLAGGATEQFF	V19	J2-1	SD611#3	2
CVSSRRGDGELFF	V19	J2-2	SD611#3	10
SASSRQYNEKLFF	V19	J1-4	SD611#3	1
YASTYGGSIGAWYF	V19	J2-5	SD611#3	1
CIAERASNQPQHF	V20-1	J1-5	SD611#3	1
CNAERASNQPQHF	V20-1	J1-5	SD611#3	1
CNARRGSDPNQPQHF	V20-1	J1-5	SD611#3	1
CRAERASNQPQHF	V20-1	J1-5	SD611#3	2
CSAERASNQPQHF	V20-1	J1-5	SD611#3	687
CSAERASYQPQHF	V20-1	J1-5	SD611#3	1
CSAGGKGYQPQHF	V20-1	J1-5	SD611#3	2
CSAGTSGVYNEQFF	V20-1	J2-1	SD611#3	66
CSAGTSGVYNEQFL	V20-1	J2-1	SD611#3	1
CSALNEQGARSPLHF	V20-1	J1-6	SD611#3	11
CSANHRGMNTEAFF	V20-1	J1-1	SD611#3	14
CSANQGAEGYTF	V20-1	J1-2	SD611#3	100
CSANQGAEGYTF	V20-1	J1-6	SD611#3	2
CSANQGAGGYTC	V20-1	J1-2	SD611#3	1
CSAPTSGGNEQFF	V20-1	J2-1	SD611#3	34
CSARAGTSVLSYEQYF	V20-1	J2-1	SD611#3	1
CSARAGTSVLSYEQYF	V20-1	J2-7	SD611#3	12
CSARDGAKGESGEQYF	V20-1	J2-7	SD611#3	14
CSARDLDSYALDLMASSYEQYF	V20-1	J2-1	SD611#3	1
CSARDLDSYALDLMASSYEQYF	V20-1	J2-7	SD611#3	26
CSARDPRPKQGDTQYF	V20-1	J2-3	SD611#3	135
CSARDPRPKQGDTQYF	V20-1	J2-4	SD611#3	1
CSARGELGNQPQHF	V20-1	J1-5	SD611#3	3
CSARRGSDPNQPQHF	V20-1	J1-5	SD611#3	346
CSARRTRETGELFC	V20-1	J2-2	SD611#3	1
CSARRTRETGELFF	V20-1	J2-2	SD611#3	12
CSARSGTTHSYEQYF	V20-1	J2-7	SD611#3	27
CSARTKWQSYEQYF	V20-1	J2-7	SD611#3	10
CSARVSYGEQYF	V20-1	J2-1	SD611#3	1
CSARVSYGEQYF	V20-1	J2-7	SD611#3	39
CSASTIREGGELFF	V20-1	J2-2	SD611#3	2
CSAVLGGQPQHF	V20-1	J1-5	SD611#3	4
CSGILTAGGQETHYF	V20-1	J2-5	SD611#3	1
CSGILTAGGQETQYF	V20-1	J2-1	SD611#3	2
CSGILTAGGQETQYF	V20-1	J2-5	SD611#3	25
CSGILTAGGQETQYF	V20-1	J2-7	SD611#3	2
CSVGGGRNYGYTF	V20-1	J1-2	SD611#3	1
CAIGSTSGRINEQFF	V24-1	J2-1	SD611#3	1
CANGSTSGRINEQFF	V24-1	J2-1	SD611#3	1
CANSDSLTGTYNEQFF	V24-1	J2-1	SD611#3	1
CASRQQRDNSPLHF	V24-1	J1-6	SD611#3	1
CASSSGTVPGEQFF	V24-1	J2-1	SD611#3	1
CATASTSGRINEQFF	V24-1	J2-1	SD611#3	1
CATCDPGSYNEQFL	V24-1	J2-1	SD611#3	1
CATGATSGRINDQFL	V24-1	J2-1	SD611#3	1
CATGLTSGRINEQFF	V24-1	J2-1	SD611#3	6
CATGSTSGRAKDEQFF	V24-1	J2-1	SD611#3	1
CATGSTSGRINEQFF	V24-1	J2-1	SD611#3	6475
CATGSTSGRINEQFF	V24-1	J2-4	SD611#3	2
CATGSTSGRINEQFF	V24-1	J2-7	SD611#3	45
CATGSTSGRINEQFG	V24-1	J2-7	SD611#3	1
CATGSTSGRINEQFL	V24-1	J2-1	SD611#3	2
CATGSTSGRINEQLF	V24-1	J2-1	SD611#3	3
CATGSTSGRINVQFF	V24-1	J2-1	SD611#3	2
CATGSTSGRIYEQFF	V24-1	J2-1	SD611#3	2
CATGSTSGRKNEQFF	V24-1	J2-1	SD611#3	2
CATGSTSGRLNEQFF	V24-1	J2-1	SD611#3	2
CATGSTSRRINEQFF	V24-1	J2-1	SD611#3	2
CATGWTSGRINEQFF	V24-1	J2-1	SD611#3	1
CATSDPGSHNEQFF	V24-1	J2-1	SD611#3	1
CATSDPGSYNEQFF	V24-1	J2-1	SD611#3	1024
CATSDPGSYNEQFF	V24-1	J2-7	SD611#3	4
CATSDPVSYNEQFF	V24-1	J2-1	SD611#3	1
CATSDSLGGTSNEQVF	V24-1	J2-1	SD611#3	1
CATSDSLTGTHNEQFF	V24-1	J2-1	SD611#3	1
CATSDSLTGTYNELFF	V24-1	J2-1	SD611#3	1
CATSDSLTGTYNEQFC	V24-1	J2-7	SD611#3	1
CATSDSLTGTYNEQFF	V24-1	J2-1	SD611#3	1581
CATSDSLTGTYNEQFF	V24-1	J2-7	SD611#3	14
CATSDSLTGTYNEQFV	V24-1	J2-1	SD611#3	4
CATSDSLTGTYNVQFF	V24-1	J2-1	SD611#3	1
CATSDSVRGTYNEQCF	V24-1	J2-1	SD611#3	1
CATSDSVTGTYNEQFL	V24-1	J2-1	SD611#3	3
CATSEALTGTYNEQVL	V24-1	J2-1	SD611#3	1
CATSEPQGYDQYV	V24-1	J2-7	SD611#3	2
CATSEPQGYEPCF	V24-1	J2-7	SD611#3	1
CATSEPQGYEQYF	V24-1	J2-4	SD611#3	3
CATSEPQGYEQYF	V24-1	J2-7	SD611#3	817
CATSEPQGYEQYV	V24-1	J2-7	SD611#3	3
CATSEPRGYEQYF	V24-1	J2-7	SD611#3	2
CATSKPRGYEQYF	V24-1	J2-1	SD611#3	1
CATSNSLTGTYNEQFF	V24-1	J2-1	SD611#3	1
CATSYPGSYNEQFV	V24-1	J2-1	SD611#3	1
CATTDPGSYNEQFF	V24-1	J2-1	SD611#3	1
CATVSTSGSINEQFL	V24-1	J2-1	SD611#3	5
CSTGSTSGRINEQFF	V24-1	J2-1	SD611#3	2
CTTSDSLTGTYNEQFF	V24-1	J2-1	SD611#3	1
CVTGSTSGRINEQFF	V24-1	J2-1	SD611#3	2
CVTSDPGSYNEQFF	V24-1	J2-1	SD611#3	1
CVTSEPRGYEQYL	V24-1	J2-7	SD611#3	1
SATGSTSGRINEQFF	V24-1	J2-1	SD611#3	1
YATGSTSGRINEQFF	V24-1	J2-1	SD611#3	1
YATSDSLTGTYNEQFF	V24-1	J2-1	SD611#3	1
CASSLGGAKNIQYF	V24-1V24/OR9-2	J2-7	SD611#3	1
CATGATSRRINEPLF	V24-1V24/OR9-2	J2-1	SD611#3	1
CASSETSGTEAFF	V25-1	J1-1	SD611#3	7
CACQNTNQGSYEQYF	V27	J2-7	SD611#3	1
CAGCDGNSYEQYF	V27	J2-7	SD611#3	2
CAGRQQRDNSPLHF	V27	J1-6	SD611#3	1
CAIRELASLTDTQYF	V27	J2-3	SD611#3	1
CAIRGGSGEDTQYF	V27	J2-3	SD611#3	1
CANRPPGPSNQPQHF	V27	J1-5	SD611#3	1
CANSISGATSTDTQYF	V27	J2-3	SD611#3	1
CARQQRDNSPLHF	V27	J1-6	SD611#3	1
CARSPYRDLKGSEQYF	V27	J2-1	SD611#3	1
CASAATGSGEKLFF	V27	J1-4	SD611#3	1
CASCDGNSYEQYF	V27	J2-1	SD611#3	10
CASCDGNSYEQYF	V27	J2-7	SD611#3	360
CASCNGNSYEQYF	V27	J2-7	SD611#3	2
CASGDGNSYEQSF	V27	J2-7	SD611#3	1
CASKPLGAGMNTEAFF	V27	J1-1	SD611#3	71
CASQNTNQGSYEQFF	V27	J2-1	SD611#3	1
CASQNTNQGSYEQYC	V27	J2-7	SD611#3	1
CASQNTNQGSYEQYF	V27	J2-1	SD611#3	32
CASQNTNQGSYEQYF	V27	J2-4	SD611#3	2
CASQNTNQGSYEQYF	V27	J2-7	SD611#3	705
CASQNTNQGSYEQYS	V27	J2-7	SD611#3	3
CASQNTNQSSYEQYF	V27	J2-7	SD611#3	1
CASRAAADNSPLHF	V27	J1-6	SD611#3	2
CASRFSGGTSTDTQYF	V27	J2-3	SD611#3	6
CASRIGGATSTDTRYF	V27	J2-3	SD611#3	1
CASRLQRDNSPLHF	V27	J1-6	SD611#3	1
CASRPPGPSNQPQHF	V27	J1-5	SD611#3	119
CASRQQRDKSPLHF	V27	J1-6	SD611#3	1
CASRQQRDNSPLHF	V27	J1-2	SD611#3	1
CASRQQRDNSPLHF	V27	J1-6	SD611#3	4662
CASRQQRDNSPLNF	V27	J1-6	SD611#3	1
CASRQQRDSSPLHF	V27	J1-6	SD611#3	1
CASSAAAAKNIQYF	V27	J2-4	SD611#3	1
CASSAAGAKNIQYF	V27	J2-4	SD611#3	1
CASSESPGGPYGYTF	V27	J1-2	SD611#3	1
CASSESPGGPYVYTF	V27	J1-2	SD611#3	1
CASSFAGGTSTDTQYF	V27	J2-3	SD611#3	1
CASSFGGAKNIQYF	V27	J2-1	SD611#3	1
CASSFGGAKNIQYF	V27	J2-4	SD611#3	1
CASSFSAATSTDTQYF	V27	J2-3	SD611#3	1
CASSFSEGTSTDTQYF	V27	J2-3	SD611#3	1
CASSFSGGTSADTQYF	V27	J2-3	SD611#3	3
CASSFSGGTSIDTQYF	V27	J2-3	SD611#3	1
CASSFSGGTSTDKQYF	V27	J2-3	SD611#3	1
CASSFSGGTSTDTQYF	V27	J2-1	SD611#3	1
CASSFSGGTSTDTQYF	V27	J2-3	SD611#3	1718
CASSFSGGTSTDTQYF	V27	J2-4	SD611#3	5
CASSFSGGTSTDTQYY	V27	J2-3	SD611#3	1
CASSFSGGTSTQTQYF	V27	J2-3	SD611#3	2
CASSGASGANVLTF	V27	J2-6	SD611#3	1
CASSIGRDEGAAPAF	V27	J1-5	SD611#3	3
CASSIGRDEGAAQHF	V27	J1-5	SD611#3	2
CASSIGRDEGQPQHF	V27	J1-5	SD611#3	1
CASSIIGATSTDTQYF	V27	J2-3	SD611#3	1
CASSISAATSTDTQYF	V27	J2-3	SD611#3	1
CASSISGATNTDTQYF	V27	J2-3	SD611#3	1
CASSISGATSSDTQYF	V27	J2-3	SD611#3	1
CASSISGATSTATQYF	V27	J2-3	SD611#3	1
CASSISGATSTDTQYF	V27	J2-3	SD611#3	1007
CASSISGATSTDTQYF	V27	J2-4	SD611#3	7
CASSISGATSTDTQYL	V27	J2-3	SD611#3	11
CASSISGHPSTDTQYF	V27	J2-3	SD611#3	1
CASSISWATSTDTQYV	V27	J2-3	SD611#3	1
CASSLAGGQNEQLF	V27	J2-1	SD611#3	1
CASSLGGAKDIQYC	V27	J2-4	SD611#3	1
CASSLGGAKNIQYF	V27	J2-1	SD611#3	430
CASSLGGAKNIQYF	V27	J2-4	SD611#3	849
CASSLGGAKNIQYF	V27	J2-7	SD611#3	327
CASSLGGAKNTQYF	V27	J2-1	SD611#3	1
CASSLGGATNIPYF	V27	J2-1	SD611#3	1
CASSLGGQGTEAFF	V27	J1-1	SD611#3	232
CASSLGGQGTEAFW	V27	J1-1	SD611#3	1
CASSLGGTKNIQYF	V27	J2-1	SD611#3	4
CASSLGRGYTGELFF	V27	J2-2	SD611#3	128
CASSLRGAKNIQYF	V27	J2-7	SD611#3	1
CASSLRGGTTGELFF	V27	J2-2	SD611#3	1
CASSLRTGALDSPLRF	V27	J1-6	SD611#3	1
CASSLRTGALNSPLHF	V27	J1-6	SD611#3	1
CASSLTGGNQETQDF	V27	J2-1	SD611#3	1
CASSLTGPNEQFF	V27	J2-1	SD611#3	3
CASSLTSGNEETHDV	V27	J2-7	SD611#3	1
CASSLTSGNHETQYF	V27	J2-5	SD611#3	2
CASSLTSGNQENQYF	V27	J2-5	SD611#3	2
CASSLTSGNQETEYF	V27	J2-4J2-5	SD611#3	1
CASSLTSGNQETQYF	V27	J2-1	SD611#3	31
CASSLTSGNQETQYF	V27	J2-3	SD611#3	1
CASSLTSGNQETQYF	V27	J2-5	SD611#3	1379
CASSLTSGNQETQYF	V27	J2-7	SD611#3	62
CASSLTSGNQGTQYF	V27	J2-5	SD611#3	1
CASSLTSVNQETQYF	V27	J2-7	SD611#3	1
CASSLVHTEAFF	V27	J1-1	SD611#3	1
CASSMAATREQPQHF	V27	J1-5	SD611#3	1
CASSPPGWETDTQYF	V27	J2-3	SD611#3	1
CASSPYQDLKGSEQYF	V27	J2-7	SD611#3	1
CASSPYRDLKGSEQYF	V27	J2-7	SD611#3	842
CASSQQRDNSPLHF	V27	J1-6	SD611#3	1
CASSRQRAKNIQYF	V27	J2-1	SD611#3	2
CASSRQRAKNIQYF	V27	J2-4	SD611#3	1
CASSRQYNEKLFF	V27	J1-4	SD611#3	1
CASSTQGLNTQRQHF	V27	J1-5	SD611#3	1
CASSVGGGTYEQYF	V27	J2-7	SD611#3	1
CASSYDRGGQPQHF	V27	J1-5	SD611#3	6
CASSYIRGGSSYNEQFF	V27	J2-1	SD611#3	2
CASTFGTDHQPQHF	V27	J1-5	SD611#3	1
CASTKAGSGEKLFF	V27	J1-4	SD611#3	1
CASTKKGSGEKLFF	V27	J1-4	SD611#3	1
CASTKTGSDEKLFF	V27	J1-4	SD611#3	2
CASTKTGSGEELVF	V27	J1-4	SD611#3	1
CASTKTGSGEILFF	V27	J1-4	SD611#3	2
CASTKTGSGEKLFF	V27	J1-4	SD611#3	4209
CASTKTGSGEKLSF	V27	J1-4	SD611#3	2
CASTKTGSGENLFF	V27	J1-4	SD611#3	3
CASTKTGSGKKLFF	V27	J1-4	SD611#3	2
CASTMTGSGEKLFF	V27	J1-4	SD611#3	1
CASTTTGSGEKLFF	V27	J1-4	SD611#3	1
CATGSTSGRINEQFF	V27	J2-1	SD611#3	2
CDSTKTGSGEKLFF	V27	J1-4	SD611#3	1
CSSRQQRDNSPLHF	V27	J1-6	SD611#3	1
CTSSLGGAKNIQYF	V27	J2-1	SD611#3	1
CVSSISGATSTDTQYF	V27	J2-3	SD611#3	3
CVSSLGGDKNIQYF	V27	J2-1	SD611#3	2
FASRQQRDNSPLHF	V27	J1-6	SD611#3	2
RASRQQRDNSPLHF	V27	J1-6	SD611#3	1
RASSFSGGTSTDTQYF	V27	J2-3	SD611#3	1
RASSISGATSTDTQYF	V27	J2-3	SD611#3	1
RASTKTGSGEKLFF	V27	J1-4	SD611#3	1
SASSISGATSTDTQYF	V27	J2-3	SD611#3	1
WPAASAATREQPQHF	V27	J1-5	SD611#3	1
YASSPYRDLKGSEQYF	V27	J2-7	SD611#3	2
YASTKTGSGEKLFF	V27	J1-4	SD611#3	1
CAISRHRAKNIQYL	V28	J2-1	SD611#3	1
CASCSLVIYNEQFF	V28	J2-1	SD611#3	1
CASILPQTGELFF	V28	J2-2	SD611#3	1
CASQNTNQGSYEQYF	V28	J2-7	SD611#3	1
CASRQQRDNSPLHF	V28	J1-6	SD611#3	3
CASSFSGGTSTDTQYF	V28	J2-3	SD611#3	3
CASSISGATSTDTQYF	V28	J2-3	SD611#3	2
CASSLDQPVNTEACL	V28	J1-1	SD611#3	1
CASSLGGAKNIQYF	V28	J2-4	SD611#3	1
CASSLGGAKNIQYF	V28	J2-7	SD611#3	1
CASSLHRAKNIQYF	V28	J2-7	SD611#3	1
CASSLNQPVNTEAFF	V28	J1-1	SD611#3	230
CASSLPGSYEQYF	V28	J2-1	SD611#3	1
CASSLPGSYEQYF	V28	J2-7	SD611#3	22
CASSLTSGNQETQYF	V28	J2-5	SD611#3	3
CASSPPRGRRIHPSTF	V28	J1-6	SD611#3	1
CASSPQGHQQFF	V28	J2-1	SD611#3	145
CASSPQGHQQFF	V28	J2-7	SD611#3	2
CASSRERAKNIQYC	V28	J2-5	SD611#3	2
CASSRPRAKNIQYF	V28	J2-1	SD611#3	1
CASSRQRAKEIQYG	V28	J2-4	SD611#3	1
CASSRQRAKKIQYF	V28	J2-7	SD611#3	4
CASSRQRAKNIECV	V28	J2-7	SD611#3	1
CASSRQRAKNIQYF	V28	J2-1	SD611#3	557
CASSRQRAKNIQYF	V28	J2-4	SD611#3	942
CASSRQRAKNIQYF	V28	J2-5	SD611#3	1
CASSRQRAKNIQYF	V28	J2-7	SD611#3	322
CASSRQRAKNLQYF	V28	J2-7	SD611#3	1
CASSRQRTKNIQYF	V28	J2-1	SD611#3	1
CASSRRGDGELFF	V28	J2-2	SD611#3	1
CASSSLVIYNEQFF	V28	J2-1	SD611#3	67
CASSYIRGGSSYNEQFF	V28	J2-1	SD611#3	1
CASTFGKDHQPQHF	V28	J1-5	SD611#3	1
CASTFGTDHQPPHF	V28	J1-5	SD611#3	1
CASTFGTDHQPQHF	V28	J1-5	SD611#3	466
CASTGGTDHQPQHF	V28	J1-5	SD611#3	1
CASTGGTYHQTQRF	V28	J1-5	SD611#3	1
CASTKTGSGEKLFF	V28	J1-4	SD611#3	1
CASTLPHTGELFF	V28	J2-2	SD611#3	1
CASTLPQTGELFF	V28	J2-2	SD611#3	2009
CASTLPQTGELIF	V28	J2-2	SD611#3	1
CASTLPQTGELLL	V28	J2-2	SD611#3	2
CASTLPQTGVLFF	V28	J2-2	SD611#3	1
CASTLPQTWELFF	V28	J2-2	SD611#3	1
CASTLSQTGELFF	V28	J2-2	SD611#3	1
CASTLTQTGELFF	V28	J2-2	SD611#3	1
CASTPPQTGELFF	V28	J2-2	SD611#3	2
CASTVGTDHQPQDC	V28	J1-5	SD611#3	1
CSSSLNQPVNTEAFF	V28	J1-1	SD611#3	4
CTSSPQGHQQFF	V28	J2-1	SD611#3	1
CTSSRQRAKNIQYF	V28	J2-1	SD611#3	1
LGPQFPLGAPDSPLHF	V28	J1-6	SD611#3	1
AVGFGGGRNYGYTF	V29-1	J1-2	SD611#3	1
CNVGGGRNYGYTF	V29-1	J1-2	SD611#3	3
CRVGDTMPTTEKLFF	V29-1	J1-4	SD611#3	1
CRVGGGRNYGYTC	V29-1	J1-2	SD611#3	1
CRVGGGRNYGYTF	V29-1	J1-2	SD611#3	3
CSAVADTEAFF	V29-1	J1-1	SD611#3	1
CSAVGDTEAFF	V29-1	J1-1	SD611#3	719
CSAVGETEAFF	V29-1	J1-1	SD611#3	1
CSVADGTLADTEYL	V29-1	J2-3	SD611#3	1
CSVADGTLADTQYF	V29-1	J2-3	SD611#3	374
CSVAEGTLADTQEF	V29-1	J2-3	SD611#3	1
CSVEQSITDTQYF	V29-1	J2-3	SD611#3	2
CSVEQSSKDTQYF	V29-1	J2-3	SD611#3	1
CSVEQSSTDTQYF	V29-1	J2-3	SD611#3	526
CSVEQSSTDTQYF	V29-1	J2-4	SD611#3	1
CSVGDMMPTNEKLFF	V29-1	J1-4	SD611#3	2
CSVGDTIPTNEKLFF	V29-1	J1-4	SD611#3	2
CSVGDTMPTNDKLFF	V29-1	J1-4	SD611#3	1
CSVGDTMPTNEELFF	V29-1	J1-4	SD611#3	1
CSVGDTMPTNEKLFF	V29-1	J1-4	SD611#3	669
CSVGGGRNYGYSF	V29-1	J1-2	SD611#3	2
CSVGGGRNYGYSF	V29-1	J2-1	SD611#3	1
CSVGGGRNYGYTF	V29-1	J1-2	SD611#3	3498
CSVGGGRNYGYTF	V29-1	J1-6	SD611#3	8
CSVGGGRNYGYTF	V29-1	J2-1	SD611#3	2
CSVGGGRNYGYTL	V29-1	J1-2	SD611#3	1
CSVGGGRNYGYTV	V29-1	J1-2	SD611#3	1
CSVGVGRKYAYTF	V29-1	J1-6	SD611#3	1
CSVRHGDTGAFF	V29-1	J1-1	SD611#3	1
CSVRQEDTEAFF	V29-1	J1-1	SD611#3	1
CSVRQGDSEAFF	V29-1	J1-1	SD611#3	1
CSVRQGDTEAFF	V29-1	J1-1	SD611#3	778
CSVRQGDTKAFF	V29-1	J1-1	SD611#3	1
CSVVGGRDYGYSF	V29-1	J2-7	SD611#3	1
SRLGGGRNYGYTF	V29-1	J1-2	SD611#3	1
SSWEQVSTDTQCF	V29-1	J2-3	SD611#3	1
SVADGTLADTQYF	V29-1	J2-3	SD611#3	1
CAGRPGPPAAQHF	V2	J1-5	SD611#3	3
CASNPTGNAGELFF	V2	J2-2	SD611#3	48
CASRPGPPAAQHF	V2	J1-5	SD611#3	68
CACSVGGRGRRTNEKLFF	V30	J1-4	SD611#3	1
CALDRGSGNTIYF	V30	J1-3	SD611#3	1
CARSAPRGWVGTDTQYF	V30	J2-3	SD611#3	2
CARSRLGASMEKLFF	V30	J1-4	SD611#3	1
CASHRGNSGANVLTF	V30	J2-6	SD611#3	1
CASHRGSSGANVLTF	V30	J2-6	SD611#3	967
CASHRGSSGANVPTF	V30	J2-6	SD611#3	1
CASHRGSSGANVPTF	V30	J2-7	SD611#3	1
CASPRGSSGANLLTL	V30	J2-6	SD611#3	1
CASSGTSGHPSTDTQYF	V30	J2-3	SD611#3	1
CAWCRLGASMEKLFF	V30	J1-4	SD611#3	1
CAWDRGSGITIYF	V30	J1-3	SD611#3	1
CAWDRGSGNTIYF	V30	J1-3	SD611#3	680
CAWDRGSVNTIYF	V30	J1-3	SD611#3	1
CAWDRVSGNTIWF	V30	J1-3	SD611#3	1
CAWGRLGASMEKLFF	V30	J1-4	SD611#3	1
CAWIRLGASGNTIYF	V30	J1-3	SD611#3	2
CAWIRLGASMEKLFF	V30	J1-4	SD611#3	1
CAWKQGGRTETQSF	V30	J2-1	SD611#3	1
CAWKQGGRTETQYF	V30	J2-1	SD611#3	10
CAWKQGGRTETQYF	V30	J2-5	SD611#3	822
CAWKQGGRTETQYF	V30	J2-7	SD611#3	51
CAWKQGGRTETQYV	V30	J2-7	SD611#3	1
CAWKQGGRTETQYY	V30	J2-5	SD611#3	1
CAWKRKANTGELFF	V30	J2-2	SD611#3	1
CAWKRMANTGELFF	V30	J2-2	SD611#3	1025
CAWKVMASTVELFF	V30	J2-2	SD611#3	1
CAWRRLGASMEKMFF	V30	J1-4	SD611#3	1
CAWSAPRAAVGTDTQYF	V30	J2-3	SD611#3	1
CAWSAPRGWLGTDTQYF	V30	J2-3	SD611#3	1
CAWSAPRGWVGADTQYF	V30	J2-3	SD611#3	1
CAWSAPRGWVGTDTKYF	V30	J2-3	SD611#3	5
CAWSAPRGWVGTDTQYF	V30	J2-3	SD611#3	836
CAWSAPRGWVGTDTQYF	V30	J2-4	SD611#3	1
CAWSAPRGWVGTDTQYL	V30	J2-3	SD611#3	1
CAWSAPRGWVGTDTQYS	V30	J2-3	SD611#3	1
CAWSAPSGWVGTDTQYF	V30	J2-3	SD611#3	1
CAWSDVGRNNQPQHF	V30	J1-5	SD611#3	16
CAWSHLGASGNTIYF	V30	J1-3	SD611#3	1
CAWSLVGASGKTMYF	V30	J1-3	SD611#3	1
CAWSRAATTGELFF	V30	J2-2	SD611#3	1
CAWSRLAAEAFF	V30	J1-1	SD611#3	80
CAWSRLEASMEKLFF	V30	J1-4	SD611#3	1
CAWSRLGASGDPIYF	V30	J1-3	SD611#3	1
CAWSRLGASGNTISF	V30	J1-3	SD611#3	1
CAWSRLGASGNTIYF	V30	J1-3	SD611#3	152
CAWSRLGASIEKLFF	V30	J1-4	SD611#3	1
CAWSRLGASMEKLFF	V30	J1-4	SD611#3	1692
CAWSRLLTTEELFF	V30	J2-2	SD611#3	3
CAWSRLLTTGELFC	V30	J2-2	SD611#3	1
CAWSRLLTTGELFF	V30	J2-2	SD611#3	154
CAWSRLLTTGEVFC	V30	J2-2	SD611#3	1
CAWSRLRASMEKLFF	V30	J1-4	SD611#3	1
CAWSRLTAEAFF	V30	J1-1	SD611#3	74
CAWSRMGVSNCGYTF	V30	J1-2	SD611#3	1
CAWSRMGVSNNGYTF	V30	J1-2	SD611#3	1
CAWSRMGVSNYGYGF	V30	J1-2	SD611#3	1
CAWSRMGVSNYGYTF	V30	J1-2	SD611#3	945
CAWSRMGVSNYGYTF	V30	J1-6	SD611#3	1
CAWSVGGRGRRTNEKLFF	V30	J1-4	SD611#3	514
CAWSVGGRGRRTNERLLF	V30	J1-4	SD611#3	1
CAWSVQGARAEQYF	V30	J2-7	SD611#3	36
CTWKRMANTGELFF	V30	J2-2	SD611#3	1
FAWDRGSGNTIYF	V30	J1-3	SD611#3	3
CARSQDPGQGWLEPYF	V4-1	J2-7	SD611#3	1
CASPEEGANQPQHF	V4-1	J1-5	SD611#3	3
CASSQDPGQGWLEQYF	V4-1	J2-1	SD611#3	1
CASSQDPGQGWLEQYF	V4-1	J2-7	SD611#3	18
CASSQELGGLSGNTIYF	V4-1	J1-3	SD611#3	18
CASSQETASSYEQYF	V4-1	J2-7	SD611#3	35
CASSQSGRGSDGELFF	V4-1	J2-2	SD611#3	1
CASSLRGGTTGELFF	V4-2	J2-2	SD611#3	1
CASSPSGSTAGETQYF	V4-2	J2-5	SD611#3	2
CASSQDRSNNEQFF	V4-2	J2-1	SD611#3	124
CASSQDRSNNEQFF	V4-2	J2-7	SD611#3	1
CASSQDSTGLGYSNQPQHF	V4-2	J1-5	SD611#3	2
CASSQERRTTDTQYF	V4-2	J2-3	SD611#3	4
CASSPSSGGGSFDNEQFF	V4-3	J2-1	SD611#3	15
CASSPSSGGGSFYNEQFF	V4-3	J2-1	SD611#3	2
CASSLGGTRSEQYF	V5-1	J2-7	SD611#3	5
CASRRQRESSYNEQFF	V5-3	J2-1	SD611#3	1
CASSPGVAGAIQYF	V5-3	J2-1	SD611#3	1
CASSSRLGRDTF	V5-3	J1-2	SD611#3	1
CASSSVSDIRNSPLHF	V5-3	J1-6	SD611#3	1
CANSLGVLAGDGQFF	V5-4	J2-1	SD611#3	1
CARSYVSYNEQFF	V5-4	J2-1	SD611#3	1
CASIVGVLAGYGKFL	V5-4	J2-1	SD611#3	1
CASRCQRESSYNEQFF	V5-4	J2-1	SD611#3	1
CASRGQGNTGELFF	V5-4	J2-2	SD611#3	1
CASRRQAASSYNEQFF	V5-4	J2-1	SD611#3	1
CASRRQRESSFNEQFF	V5-4	J2-1	SD611#3	1
CASRRQRESSHNEQFF	V5-4	J2-1	SD611#3	1
CASRRQRESSYKEEFF	V5-4	J2-1	SD611#3	1
CASRRQRESSYNEQFF	V5-4	J2-1	SD611#3	2111
CASRRQRESSYNEQFF	V5-4	J2-7	SD611#3	13
CASRRQRESSYNEQFI	V5-4	J2-1	SD611#3	1
CASRRQRVSSYDEQLF	V5-4	J2-1	SD611#3	1
CASRRQWESSYNEQFF	V5-4	J2-1	SD611#3	1
CASSFGANTGELFF	V5-4	J2-2	SD611#3	1
CASSLAGGQNEQFF	V5-4	J2-1	SD611#3	4
CASSLCVLAGDGQFL	V5-4	J2-1	SD611#3	2
CASSLDAGGSYNEQFF	V5-4	J2-1	SD611#3	2089
CASSLDAGGSYNEQFF	V5-4	J2-7	SD611#3	13
CASSLDAGGSYNEQLF	V5-4	J2-1	SD611#3	1
CASSLDAGGSYNEQYF	V5-4	J2-1	SD611#3	3
CASSLDPGGSYNEQFF	V5-4	J2-1	SD611#3	2
CASSLDTGGSYNEQFF	V5-4	J2-1	SD611#3	1
CASSLEGINGYSF	V5-4	J2-7	SD611#3	1
CASSLEGINGYTF	V5-4	J1-2	SD611#3	135
CASSLGVLAGDGQFF	V5-4	J2-1	SD611#3	2017
CASSLGVLAGDGQFF	V5-4	J2-4	SD611#3	2
CASSLGVLAGDGQFF	V5-4	J2-5	SD611#3	2
CASSLGVLAGDGQFF	V5-4	J2-7	SD611#3	15
CASSLGVLAGDGQLF	V5-4	J2-1	SD611#3	1
CASSLGVLAGDGQYF	V5-4	J2-4	SD611#3	1
CASSLGVLAGHGQFF	V5-4	J2-1	SD611#3	1
CASSLQGERNQPQHF	V5-4	J1-5	SD611#3	1
CASSLRGGTTGELFF	V5-4	J2-2	SD611#3	4
CASSLRTGGAEKLFF	V5-4	J1-4	SD611#3	2
CASSLTGPDEQFF	V5-4	J2-1	SD611#3	1
CASSLVVLAGDGQFF	V5-4	J2-1	SD611#3	2
CASSNVSYNEQFF	V5-4	J2-1	SD611#3	1
CASSPGVAGAIQYF	V5-4	J2-1	SD611#3	10
CASSPGVAGAIQYF	V5-4	J2-4	SD611#3	12
CASSPGVAGAIQYF	V5-4	J2-7	SD611#3	5
CASSPNSGTSYEQYF	V5-4	J2-1	SD611#3	1
CASSPRGLDEAFF	V5-4	J1-1	SD611#3	16
CASSRARGTYNEQFF	V5-4	J2-1	SD611#3	3
CASSRGVLAGEGQFF	V5-4	J2-1	SD611#3	2
CASSRPLSTGTYEQYF	V5-4	J2-7	SD611#3	1
CASSRQRAKNIQYF	V5-4	J2-1	SD611#3	1
CASSRQRAKNIQYF	V5-4	J2-4	SD611#3	1
CASSSRLGRDTF	V5-4	J1-2	SD611#3	23
CASSSRQAYEQYF	V5-4	J2-7	SD611#3	1
CASSSVSDIRNSPLHF	V5-4	J1-6	SD611#3	2
CASSYIRGGSSYNEQFF	V5-4	J2-1	SD611#3	1
CASSYRGAGKQLNEQFF	V5-4	J2-1	SD611#3	2
CASSYVSHNEQFF	V5-4	J2-1	SD611#3	1
CASSYVSYNEQFF	V5-4	J2-1	SD611#3	2788
CASSYVSYNEQFF	V5-4	J2-7	SD611#3	29
CASSYVSYNEQFL	V5-4	J2-1	SD611#3	2
CASSYVSYNEQYF	V5-4	J2-1	SD611#3	1
CASYVSYNEQFF	V5-4	J2-1	SD611#3	1
CATSDPGSYNEQLF	V5-4	J2-1	SD611#3	1
CDSSLGVLAGDGQFC	V5-4	J2-1	SD611#3	1
CTSGPRGLDEAFF	V5-4	J1-1	SD611#3	1
CVSRRQRESSYNEQFF	V5-4	J2-1	SD611#3	1
CVSSLDAGGSYNEQFF	V5-4	J2-1	SD611#3	1
SASSYVSYNEQFF	V5-4	J2-1	SD611#3	3
YASSYVSYNEQFF	V5-4	J2-1	SD611#3	1
CASSAMTGLLEKLFF	V5-5	J1-4	SD611#3	2
CASSFFQGENEKLFF	V5-5	J1-4	SD611#3	39
CASSLAGGQNEQFF	V5-5	J2-1	SD611#3	1
CASSLVRTLTVNTEAFF	V5-5	J1-1	SD611#3	12
CASSPGVAGAIQYF	V5-5	J2-1	SD611#3	1
CASSPGVAGAIQYF	V5-5	J2-4	SD611#3	1
CASSRSSAYEQYF	V5-5	J2-7	SD611#3	2
CASSSVSDIRNSPLHF	V5-5	J1-6	SD611#3	129
CASSYVSYNEQFF	V5-5	J2-1	SD611#3	1
CASTLNRGITGELFF	V5-5	J2-2	SD611#3	3
CAGSPGVAGAIQCF	V5-6	J2-7	SD611#3	1
CASGAMTGLLEKLFF	V5-6	J1-4	SD611#3	1
CASRRQRESSYNEQFF	V5-6	J2-1	SD611#3	12
CASSAMTGLLEKLFF	V5-6	J1-4	SD611#3	324
CASSISVGGRSEQFF	V5-6	J2-1	SD611#3	1
CASSLDAGGSYNEQFF	V5-6	J2-1	SD611#3	13
CASSLEGINGYTF	V5-6	J1-2	SD611#3	2
CASSLGVLAGDGQFF	V5-6	J2-1	SD611#3	5
CASSLRTGALNSPLHF	V5-6	J1-6	SD611#3	1
CASSLVGLNTEAFF	V5-6	J1-1	SD611#3	1
CASSLYRAQPQHF	V5-6	J1-5	SD611#3	1
CASSPEVAGAIQYF	V5-6	J2-4	SD611#3	1
CASSPGVAGAIQYF	V5-6	J2-1	SD611#3	591
CASSPGVAGAIQYF	V5-6	J2-4	SD611#3	1058
CASSPGVAGAIQYF	V5-6	J2-7	SD611#3	379
CASSPGVAGAIQYV	V5-6	J2-4	SD611#3	1
CASSPGVAGAIQYY	V5-6	J2-7	SD611#3	1
CASSPRVAGAIQYF	V5-6	J2-7	SD611#3	1
CASSPYRDLKGSEQYF	V5-6	J2-1J2-7	SD611#3	1
CASSSLAGGPGELFF	V5-6	J2-2	SD611#3	4
CASSSMTGLVEKLCF	V5-6	J1-4	SD611#3	1
CASSSRLGRDTF	V5-6	J1-2	SD611#3	2094
CASSSRLGRDTF	V5-6	J2-1	SD611#3	1
CASSTGVAGAIQYF	V5-6	J2-4	SD611#3	1
CASSYIRGGSSYNEQFF	V5-6	J2-1	SD611#3	1
CASSYVSYNEQFF	V5-6	J2-1	SD611#3	15
CASTPGVAGAIQYF	V5-6	J2-4	SD611#3	1
CDSSSRLGRDTF	V5-6	J1-2	SD611#3	4
CGSSSRLGRDTF	V5-6	J1-2	SD611#3	5
CSSSSRLGRDTF	V5-6	J1-2	SD611#3	1
CVSSSRLGRDTF	V5-6	J1-2	SD611#3	1
RASSPGVAGAIQYF	V5-6	J2-7	SD611#3	1
CACSESAGGHYGYTF	V6-1	J1-2	SD611#3	1
CACSESPGGPYGYTF	V6-1	J1-2	SD611#3	1
CAIGKPYEQYF	V6-1	J2-7	SD611#3	2
CAIRELASLTDTQYF	V6-1	J2-3	SD611#3	5
CAIRGGSGEDTQYF	V6-1	J2-3	SD611#3	1
CANSESPGGPYGYTF	V6-1	J1-6	SD611#3	1
CARRESPGCPYGYTV	V6-1	J1-2	SD611#3	1
CARSVGGGTYEQYF	V6-1	J2-7	SD611#3	1
CASAAAGGTYEQYF	V6-1	J2-7	SD611#3	1
CASRESPGGPYSYTF	V6-1	J1-2	SD611#3	1
CASRQQRDNSPLHF	V6-1	J1-6	SD611#3	2
CASSESPGGPCGYAC	V6-1	J1-2	SD611#3	1
CASSESPGGPYGFTF	V6-1	J1-2	SD611#3	1
CASSESPGGPYGYIF	V6-1	J1-2	SD611#3	4
CASSESPGGPYGYSC	V6-1	J2-7	SD611#3	1
CASSESPGGPYGYSF	V6-1	J1-2	SD611#3	1
CASSESPGGPYGYTF	V6-1	J1-2	SD611#3	4724
CASSESPGGPYGYTF	V6-1	J1-6	SD611#3	3
CASSESPGGPYGYTL	V6-1	J1-2	SD611#3	1
CASSESPGGPYGYTY	V6-1	J1-2	SD611#3	2
CASSESPGGPYSYTF	V6-1	J1-2	SD611#3	1
CASSGASGANVLTF	V6-1	J2-6	SD611#3	21
CASSLDAGGSYNEQFF	V6-1	J2-1	SD611#3	1
CASSLRTGALNSPLHF	V6-1	J1-6	SD611#3	31
CASSLTGPNEQFF	V6-1	J2-1	SD611#3	25
CASSPYRDLKGSEQYF	V6-1	J2-7	SD611#3	1
CASSRARGTYNEQFF	V6-1	J2-1	SD611#3	1
CASSRQRAKNIQYF	V6-1	J2-4	SD611#3	1
CASSVGGGSSYNEQFF	V6-1	J2-1	SD611#3	1
CASSVGGGTSEQYF	V6-1	J2-1J2-7	SD611#3	1
CASSVGGGTYEQYF	V6-1	J2-7	SD611#3	1073
CASSYDRGGQPQHF	V6-1	J1-5	SD611#3	20
CASSYIRGGSSYNEQFF	V6-1	J2-1	SD611#3	50
CASSYIRGGSSYNEQFF	V6-1	J2-4	SD611#3	1
CASSYRGAGKQLNEQFF	V6-1	J2-1	SD611#3	23
CASSYRGAGKQLNEQFF	V6-1	J2-7	SD611#3	1
CASSYSEGVRVTEAFF	V6-1	J1-1	SD611#3	2
CASTKTGSGEKLFF	V6-1	J1-4	SD611#3	2
CATSESPGGPYGYTF	V6-1	J1-2	SD611#3	1
CQAGHNEQFF	V6-1	J2-1	SD611#3	9
CAIGKPYEQYF	V6-2V6-3	J2-7	SD611#3	1
CAIRELASLTDTQYF	V6-2V6-3	J2-3	SD611#3	3
CAIRGGSGEDTQYF	V6-2V6-3	J2-3	SD611#3	2
CANSGASGANVLTF	V6-2V6-3	J2-6	SD611#3	4
CARSGASGANVLTF	V6-2V6-3	J2-6	SD611#3	2
CASCGASGANVLTF	V6-2V6-3	J2-6	SD611#3	1
CASKSSQNSYNEQFF	V6-2V6-3	J2-1	SD611#3	2
CASRGASGAKVLSL	V6-2V6-3	J2-6	SD611#3	1
CASRPPGPSNQPQHF	V6-2V6-3	J1-5	SD611#3	1
CASRQQRDNSPLHF	V6-2V6-3	J1-6	SD611#3	1
CASSESPGGPYGYTF	V6-2V6-3	J1-2	SD611#3	108
CASSESPGGPYGYTF	V6-2V6-3	J2-1	SD611#3	1
CASSFSGGTSTDTQYF	V6-2V6-3	J2-3	SD611#3	1
CASSGAAEANVLTF	V6-2V6-3	J2-6	SD611#3	1
CASSGAAGANVLTF	V6-2V6-3	J2-6	SD611#3	2
CASSGAIGANVLTF	V6-2V6-3	J2-6	SD611#3	1
CASSGASEANVLTF	V6-2V6-3	J2-6	SD611#3	4
CASSGASGANFLTF	V6-2V6-3	J2-6	SD611#3	1
CASSGASGANVLIF	V6-2V6-3	J2-6	SD611#3	1
CASSGASGANVLTF	V6-2V6-3	J2-6	SD611#3	6263
CASSGASGANVLTI	V6-2V6-3	J2-6	SD611#3	1
CASSGASGANVPTF	V6-2V6-3	J2-6	SD611#3	2
CASSGASGPNVLTF	V6-2V6-3	J2-6	SD611#3	1
CASSGASGTNVLTF	V6-2V6-3	J2-6	SD611#3	1
CASSGASRANVLTF	V6-2V6-3	J2-6	SD611#3	1
CASSGDSGANVLTF	V6-2V6-3	J2-6	SD611#3	2
CASSGTQLLS	V6-2V6-3	J1-6	SD611#3	1
CASSGTSGANVLTF	V6-2V6-3	J2-6	SD611#3	1
CASSISGATSTDTQYF	V6-2V6-3	J2-3	SD611#3	2
CASSLAGGQNEQFF	V6-2V6-3	J2-1	SD611#3	4
CASSLDGGSTDTQYF	V6-2V6-3	J2-3	SD611#3	1
CASSLGGAKNIQYF	V6-2V6-3	J2-1	SD611#3	1
CASSLGGAKNIQYF	V6-2V6-3	J2-4	SD611#3	1
CASSLGGAKNIQYF	V6-2V6-3	J2-7	SD611#3	1
CASSLGPRVGTDTQYF	V6-2V6-3	J2-3	SD611#3	1
CASSLIGPNEQFF	V6-2V6-3	J2-1	SD611#3	1
CASSLRTGALNSPLHF	V6-2V6-3	J1-6	SD611#3	71
CASSLRTVAFNSPLHF	V6-2V6-3	J1-6	SD611#3	2
CASSLTGPNEQFF	V6-2V6-3	J2-1	SD611#3	70
CASSLTGPNEQFF	V6-2V6-3	J2-7	SD611#3	1
CASSLTSGNQETQYF	V6-2V6-3	J2-5	SD611#3	2
CASSPGEVQFF	V6-2V6-3	J2-1	SD611#3	1
CASSPGVAGAIQYF	V6-2V6-3	J2-7	SD611#3	1
CASSPLRGPQETQYF	V6-2V6-3	J2-5	SD611#3	1
CASSPYRDLKGSEQYF	V6-2V6-3	J2-7	SD611#3	2
CASSRARGTYNEQFF	V6-2V6-3	J2-1	SD611#3	2
CASSRERAKNIQYF	V6-2V6-3	J2-1	SD611#3	1
CASSRPLSTGTYEQYF	V6-2V6-3	J2-7	SD611#3	1
CASSRQRAKNIQYF	V6-2V6-3	J2-1	SD611#3	1
CASSRQRAKNIQYF	V6-2V6-3	J2-4	SD611#3	1
CASSSGTVPGEQFF	V6-2V6-3	J2-1	SD611#3	1
CASSSLGGREGQAKNIQYF	V6-2V6-3	J2-1	SD611#3	1
CASSSLGGREGQAKNIQYF	V6-2V6-3	J2-4	SD611#3	1
CASSSLGGREGQAKNIQYF	V6-2V6-3	J2-7	SD611#3	1
CASSSPGGREGQAKNIQYF	V6-2V6-3	J2-1	SD611#3	1
CASSSPRGGSSYNEQFF	V6-2V6-3	J2-1	SD611#3	11
CASSSPRGREGQAKNIQYF	V6-2V6-3	J2-1	SD611#3	6
CASSSPRGREGQAKNIQYF	V6-2V6-3	J2-4	SD611#3	10
CASSSPRGREGQAKNIQYF	V6-2V6-3	J2-7	SD611#3	3
CASSSPRGTEGQAKNIQYF	V6-2V6-3	J2-1	SD611#3	1
CASSSPRGTEGQAKNIQYF	V6-2V6-3	J2-4	SD611#3	3
CASSSPRGTEGQAKNIQYF	V6-2V6-3	J2-7	SD611#3	1
CASSSPRGTGGPAKNIQYF	V6-2V6-3	J2-4	SD611#3	1
CASSSPRGTGGPGQKHSVL	V6-2V6-3	J1-5	SD611#3	1
CASSSPRGTGGPGQKHSVV	V6-2V6-3	J2-7	SD611#3	1
CASSSPRGTGGPGQNIQYF	V6-2V6-3	J2-1	SD611#3	3
CASSSPRGTGGPGQNIQYF	V6-2V6-3	J2-4	SD611#3	3
CASSSPRGTGGPGQNIQYF	V6-2V6-3	J2-7	SD611#3	3
CASSSPRGTGGQAKNIQYF	V6-2V6-3	J2-4	SD611#3	1
CASSSPRGTGGQAKSIQYF	V6-2V6-3	J2-7	SD611#3	1
CASSVASGAKPLSV	V6-2V6-3	J2-6	SD611#3	1
CASSVASGASALTL	V6-2V6-3	J2-6	SD611#3	1
CASSVGGGTYEQYF	V6-2V6-3	J2-1	SD611#3	5
CASSVGGGTYEQYF	V6-2V6-3	J2-7	SD611#3	24
CASSVRGGTYEQYF	V6-2V6-3	J2-7	SD611#3	1
CASSYDRGGQPQHF	V6-2V6-3	J1-5	SD611#3	44
CASSYGGAGKQLNEQFF	V6-2V6-3	J2-1	SD611#3	3
CASSYIRAAASYNEQFF	V6-2V6-3	J2-1	SD611#3	1
CASSYIRAASSYNEQFF	V6-2V6-3	J2-1	SD611#3	1
CASSYIRGGCSYNEQFF	V6-2V6-3	J2-1	SD611#3	2
CASSYIRGGGSYNEQFF	V6-2V6-3	J2-1	SD611#3	12
CASSYIRGGISYGEQFF	V6-2V6-3	J2-1	SD611#3	1
CASSYIRGGRSYHAQFF	V6-2V6-3	J2-7	SD611#3	2
CASSYIRGGRSYNEQFF	V6-2V6-3	J2-1	SD611#3	1
CASSYIRGGSSCNEQFF	V6-2V6-3	J2-1	SD611#3	1
CASSYIRGGSSFNEQFF	V6-2V6-3	J2-1	SD611#3	3
CASSYIRGGSSYNAQFF	V6-2V6-3	J2-1	SD611#3	3
CASSYIRGGSSYNDQFC	V6-2V6-3	J2-7	SD611#3	1
CASSYIRGGSSYNEHV	V6-2V6-3	J2-7	SD611#3	1
CASSYIRGGSSYNELFF	V6-2V6-3	J2-1	SD611#3	3
CASSYIRGGSSYNEQCV	V6-2V6-3	J2-7	SD611#3	1
CASSYIRGGSSYNEQFF	V6-2V6-3	J2-1	SD611#3	19364
CASSYIRGGSSYNEQFF	V6-2V6-3	J2-3	SD611#3	1
CASSYIRGGSSYNEQFF	V6-2V6-3	J2-4	SD611#3	5
CASSYIRGGSSYNEQFF	V6-2V6-3	J2-5	SD611#3	1
CASSYIRGGSSYNEQFF	V6-2V6-3	J2-7	SD611#3	123
CASSYIRGGSSYNEQFY	V6-2V6-3	J2-1	SD611#3	1
CASSYIRGGSSYNEQLF	V6-2V6-3	J2-1J2-7	SD611#3	2
CASSYIRGGSSYNEQSF	V6-2V6-3	J2-7	SD611#3	1
CASSYIRGGSSYNERCF	V6-2V6-3	J2-1	SD611#3	1
CASSYIRGGSSYSEQFG	V6-2V6-3	J2-7	SD611#3	1
CASSYIRGGSYYNEQCF	V6-2V6-3	J2-1	SD611#3	1
CASSYIRGGTSYNEQFF	V6-2V6-3	J2-1	SD611#3	2
CASSYIRGSSYNEQFF	V6-2V6-3	J2-1	SD611#3	1
CASSYIRVGSSYNEQVF	V6-2V6-3	J2-7	SD611#3	1
CASSYIRWGSSYNEQCL	V6-2V6-3	J2-1	SD611#3	1
CASSYIRWGSYYNEQFV	V6-2V6-3	J2-1	SD611#3	1
CASSYRGAGKQLNEQFF	V6-2V6-3	J2-1	SD611#3	74
CASSYRGAGKQLNQQCF	V6-2V6-3	J2-1	SD611#3	1
CASSYRGAGKQPNEPFF	V6-2V6-3	J2-1	SD611#3	1
CASSYRGARKQLNEQFF	V6-2V6-3	J2-1	SD611#3	1
CASSYSEGVRVTEAFF	V6-2V6-3	J1-1	SD611#3	12
CASSYTRGGSSYSEQFV	V6-2V6-3	J2-7	SD611#3	1
CASSYVSYNEQFF	V6-2V6-3	J2-1	SD611#3	3
CASTKTGSGEKLFF	V6-2V6-3	J1-4	SD611#3	2
CASYIRGGSSYNEQFF	V6-2V6-3	J2-7	SD611#3	1
CATGSTSGRINEQFF	V6-2V6-3	J2-1	SD611#3	5
CATSDPGSYNEQFF	V6-2V6-3	J2-1	SD611#3	1
CATSSPGGREGQAKNIQYF	V6-2V6-3	J2-4	SD611#3	1
CQAGHDEQFF	V6-2V6-3	J2-4	SD611#3	1
CQAGHKEQFF	V6-2V6-3	J2-1	SD611#3	1
CQAGHNEEFV	V6-2V6-3	J2-7	SD611#3	1
CQAGHNEHFV	V6-2V6-3	J2-1	SD611#3	1
CQAGHNEQCF	V6-2V6-3	J2-7	SD611#3	1
CQAGHNEQFC	V6-2V6-3	J2-7	SD611#3	2
CQAGHNEQFF	V6-2V6-3	J2-1	SD611#3	3934
CQAGHNEQFF	V6-2V6-3	J2-7	SD611#3	34
CQAGHNEQLF	V6-2V6-3	J2-7	SD611#3	1
CQAGHSEQFV	V6-2V6-3	J2-7	SD611#3	1
CQAGPNEPFF	V6-2V6-3	J2-1	SD611#3	1
CQAGQNEQFL	V6-2V6-3	J2-1	SD611#3	1
CQAGRNEQFF	V6-2V6-3	J2-1	SD611#3	1
CSSSGASGANVLTF	V6-2V6-3	J2-6	SD611#3	2
CVSSGASGANVLTF	V6-2V6-3	J2-6	SD611#3	2
CVSSLTGPNEQFF	V6-2V6-3	J2-1	SD611#3	1
EAGHNEQFF	V6-2V6-3	J2-1	SD611#3	17
FASSGASGANVLTF	V6-2V6-3	J2-6	SD611#3	1
GAASNFRGGSSYNEQFF	V6-2V6-3	J2-1	SD611#3	1
GPRITFGGGSSYNEQFF	V6-2V6-3	J2-1	SD611#3	1
GQAGHNEQFL	V6-2V6-3	J2-1	SD611#3	3
QAGHNEQFC	V6-2V6-3	J2-7	SD611#3	1
QAGHNEQFF	V6-2V6-3	J2-7	SD611#3	1
QAGQNEQFL	V6-2V6-3	J2-1	SD611#3	1
RAHRLLRGGSSYNEQFF	V6-2V6-3	J2-1	SD611#3	1
WAGSPLGGREGQAKNIQYF	V6-2V6-3	J2-4	SD611#3	1
YASSGASGANVLTF	V6-2V6-3	J2-6	SD611#3	3
CACSLRTGALNSPLHF	V6-5	J1-6	SD611#3	1
CAIRELASLTDTQYF	V6-5	J2-3	SD611#3	4
CAIRGGSGEDTQYF	V6-5	J2-3	SD611#3	3
CASGLRTGALNSPLHF	V6-5	J1-6	SD611#3	3
CASRLRTGDLNSPLHF	V6-5	J1-6	SD611#3	1
CASRQQRDNSPLHF	V6-5	J1-6	SD611#3	1
CASSESPGGPYGYAG	V6-5	J1-2	SD611#3	1
CASSESPGGPYGYTF	V6-5	J1-2	SD611#3	44
CASSFSGGTSTDTQYF	V6-5	J2-3	SD611#3	1
CASSGASGANVLTF	V6-5	J2-6	SD611#3	22
CASSIRTGALNSPLHF	V6-5	J1-6	SD611#3	2
CASSISGATSTDTQYF	V6-5	J2-3	SD611#3	1
CASSLLTGALNSPHRF	V6-5	J1-6	SD611#3	2
CASSLPTGALNSPLHF	V6-5	J1-6	SD611#3	1
CASSLRAGGLNSTRRF	V6-5	J1-6	SD611#3	1
CASSLRTGAFNSPLHF	V6-5	J1-6	SD611#3	1
CASSLRTGALNSALHF	V6-5	J1-6	SD611#3	1
CASSLRTGALNSPFHF	V6-5	J1-6	SD611#3	1
CASSLRTGALNSPIHF	V6-5	J1-6	SD611#3	1
CASSLRTGALNSPLHF	V6-5	J1-6	SD611#3	3650
CASSLRTGALNSPLHL	V6-5	J1-2	SD611#3	1
CASSLRTGALNSPLHL	V6-5	J1-6	SD611#3	9
CASSLRTGALSSPLHF	V6-5	J1-6	SD611#3	1
CASSLRTGALTSPPHF	V6-5	J1-6	SD611#3	4
CASSLRTGPLNSPLHF	V6-5	J1-6	SD611#3	2
CASSLRTRALNSPLHF	V6-5	J1-6	SD611#3	2
CASSLTGHNEQFF	V6-5	J2-1	SD611#3	1
CASSLTGPNEQFF	V6-5	J2-1	SD611#3	69
CASSLWTGALNSPLHF	V6-5	J1-6	SD611#3	2
CASSPHRRRTGVHEQYF	V6-5	J2-7	SD611#3	1
CASSQRTGALNSPLHF	V6-5	J1-6	SD611#3	1
CASSRARGTYNEQFF	V6-5	J2-1	SD611#3	1
CASSVGGGTYEQYF	V6-5	J2-7	SD611#3	14
CASSVRTGALNSPLHF	V6-5	J1-6	SD611#3	1
CASSYDRGGQPQHF	V6-5	J1-5	SD611#3	49
CASSYGGAGKQLNEQFF	V6-5	J2-1	SD611#3	39
CASSYIRGGSSYNEQFF	V6-5	J2-1	SD611#3	58
CASSYIRGGSSYNEQFF	V6-5	J2-7	SD611#3	1
CASSYIRGGSSYNEQFS	V6-5	J2-1	SD611#3	1
CASSYKGAGKQLNEQFF	V6-5	J2-1	SD611#3	1
CASSYLEGVRVTEAFF	V6-5	J1-1	SD611#3	1
CASSYRGAAKQLNDQFL	V6-5	J2-1	SD611#3	1
CASSYRGAGKHLNEQFL	V6-5	J2-1	SD611#3	1
CASSYRGAGKQLNEQFF	V6-5	J2-1	SD611#3	2620
CASSYRGAGKQLNEQFF	V6-5	J2-4	SD611#3	1
CASSYRGAGKQLNEQFF	V6-5	J2-7	SD611#3	12
CASSYRGAGKQLNEQFL	V6-5	J2-1	SD611#3	1
CASSYRGAGKQLNEQLF	V6-5	J2-1	SD611#3	1
CASSYRGAGKQLNEQVF	V6-5	J2-1	SD611#3	1
CASSYRGAGKQLNEQVV	V6-5	J2-1	SD611#3	1
CASSYRGAGNQLNEQFF	V6-5	J2-1	SD611#3	1
CASSYRGAGRQLNEQGF	V6-5	J2-1	SD611#3	1
CASSYRGSGKQLNEQCV	V6-5	J2-1	SD611#3	1
CASSYRGSLKHLNEQFF	V6-5	J2-1	SD611#3	1
CASSYRGVGKQLNEQFF	V6-5	J2-1	SD611#3	1
CASSYSEGVKVTEAFF	V6-5	J1-1	SD611#3	1
CASSYSEGVRVTEAFF	V6-5	J1-1	SD611#3	878
CASSYSGGNQETQYF	V6-5	J2-5	SD611#3	8
CASTKTGSGEKLFF	V6-5	J1-4	SD611#3	1
CATSDPGSYNEQFF	V6-5	J2-1	SD611#3	1
CATSLRTGALNSPLHF	V6-5	J1-6	SD611#3	1
CQAGHNEQFF	V6-5	J2-1	SD611#3	9
FFKQKTAYEISNCDWSSDV	V6-5	J2-7	SD611#3	1
SASSLRTGALNSPLHF	V6-5	J1-6	SD611#3	1
CACSYDRGGQPQHF	V6-6	J1-5	SD611#3	1
CAIGKPYEQYF	V6-6	J2-1	SD611#3	1
CAIRELASLTDTQYF	V6-6	J2-3	SD611#3	2
CAIRGGSGEDTQYF	V6-6	J2-3	SD611#3	2
CAISLTGPNEQFF	V6-6	J2-1	SD611#3	1
CANSLTGPNEQFF	V6-6	J2-1	SD611#3	1
CARSLTGPNEQFF	V6-6	J2-1	SD611#3	1
CASNYDRGGQPQHF	V6-6	J1-5	SD611#3	1
CASRQQRDNSPLHF	V6-6	J1-6	SD611#3	2
CASRYDRGGQPQHF	V6-6	J1-5	SD611#3	2
CASSESPGGPYGYTF	V6-6	J1-2	SD611#3	23
CASSFTGPNDQFF	V6-6	J2-1	SD611#3	1
CASSGASGANVLTF	V6-6	J2-6	SD611#3	11
CASSLAGPHEQFF	V6-6	J2-1	SD611#3	2
CASSLAGPNEQFF	V6-6	J2-1	SD611#3	5
CASSLRTGALNSPLHF	V6-6	J1-6	SD611#3	55
CASSLTGANEQFF	V6-6	J2-1	SD611#3	1
CASSLTGPNEQFF	V6-6	J2-1	SD611#3	5525
CASSLTGPNEQFF	V6-6	J2-7	SD611#3	33
CASSLTGPNEQLF	V6-6	J2-1	SD611#3	2
CASSLTGPNVQFF	V6-6	J2-1	SD611#3	1
CASSLTSGNQETQYF	V6-6	J2-7	SD611#3	1
CASSPGVAGAIQYF	V6-6	J2-7	SD611#3	1
CASSSTGPNEQFF	V6-6	J2-1	SD611#3	2
CASSVGGGTYEQYF	V6-6	J2-7	SD611#3	8
CASSYDRCGQTQPF	V6-6	J1-5	SD611#3	3
CASSYDRGGQPQHF	V6-6	J1-5	SD611#3	2878
CASSYDRGGQPQYF	V6-6	J1-5	SD611#3	1
CASSYDRGGRPQHF	V6-6	J1-5	SD611#3	1
CASSYDWGGQPQHF	V6-6	J1-5	SD611#3	1
CASSYIRGGSSYDEQFF	V6-6	J2-1	SD611#3	3
CASSYIRGGSSYNEQFF	V6-6	J2-1	SD611#3	41
CASSYRGAGKHLNEQFF	V6-6	J2-1	SD611#3	1
CASSYRGAGKQLNEQFF	V6-6	J2-1	SD611#3	44
CASSYRGAGKQLSEQFF	V6-6	J2-1	SD611#3	3
CASSYSEGVRVTEAFF	V6-6	J1-1	SD611#3	8
CASSYSGDGANVLTF	V6-6	J2-6	SD611#3	14
CASTFGTDHQPQHF	V6-6	J1-5	SD611#3	1
CASTKTGSGEKLFF	V6-6	J1-4	SD611#3	1
CATSDPGSYNEQFF	V6-6	J2-1	SD611#3	1
CDSSFTGPNEQFF	V6-6	J2-1	SD611#3	1
CDSSYDRGGQPQHF	V6-6	J1-5	SD611#3	1
CQAGHNEQFF	V6-6	J2-1	SD611#3	3
CTSSYDRGGQPQHF	V6-6	J1-5	SD611#3	1
CVSSYDRGGQPQHF	V6-6	J1-5	SD611#3	16
FFFKQKTAYEVSNCDWSSDV	V6-6	J2-7	SD611#3	1
RASSYDRGGQPQHF	V6-6	J1-5	SD611#3	1
WGSSLTGPNEQFF	V6-6	J2-1	SD611#3	1
CACSSRRAYEQYF	V7-2	J2-7	SD611#3	3
CAISLGHSNSPLHF	V7-2	J1-6	SD611#3	3
CANSLDGGSTDTQYF	V7-2	J2-3	SD611#3	1
CANSLRGGTTGELFF	V7-2	J2-2	SD611#3	2
CARGSRRAYEQYF	V7-2	J2-7	SD611#3	3
CARSVGASTGALFL	V7-2	J2-2	SD611#3	1
CASAAGHSNSPLHF	V7-2	J1-6	SD611#3	1
CASGRGGAYEQCV	V7-2	J2-7	SD611#3	2
CASGRGGAYEQYF	V7-2	J2-1	SD611#3	21
CASGRGGAYEQYF	V7-2	J2-7	SD611#3	705
CASGRGGAYERYS	V7-2	J2-4	SD611#3	1
CASKSSQNSYNEQFF	V7-2	J2-1	SD611#3	1
CASNLDGGSTDTQYF	V7-2	J2-3	SD611#3	4
CASNLRGGTTGELFF	V7-2	J2-2	SD611#3	1
CASPHLLKAGALNEQFF	V7-2	J2-1	SD611#3	8
CASRGEGNTGELFF	V7-2	J2-2	SD611#3	6
CASRGQGDTGELFF	V7-2	J2-2	SD611#3	1
CASRGQGNTGELFF	V7-2	J2-2	SD611#3	973
CASRGQGNTGELYF	V7-2	J2-2	SD611#3	1
CASRGQGNTRELFF	V7-2	J2-2	SD611#3	1
CASRGQRNTGELFF	V7-2	J2-2	SD611#3	1
CASRLELSTGTYEKYF	V7-2	J2-7	SD611#3	1
CASRPGLAGGATEQFF	V7-2	J2-1	SD611#3	1
CASRQQRDNSPLHF	V7-2	J1-6	SD611#3	1
CASRRQRESSYNEQFF	V7-2	J2-1	SD611#3	4
CASSCGANTGALLF	V7-2	J2-2	SD611#3	1
CASSFGANTGELFF	V7-2	J2-2	SD611#3	1274
CASSFGANTGEPFF	V7-2	J2-2	SD611#3	1
CASSFGANTGGLFF	V7-2	J2-2	SD611#3	1
CASSFGTNTGELFF	V7-2	J2-2	SD611#3	1
CASSGTSGHPSTDTQYF	V7-2	J2-3	SD611#3	1
CASSISAGGRSEQFF	V7-2	J2-1	SD611#3	1
CASSISVGGRSEQFF	V7-2	J2-1	SD611#3	530
CASSISVGGRSEQFF	V7-2	J2-7	SD611#3	5
CASSLAGGAEKLFF	V7-2	J1-4	SD611#3	1
CASSLAGGLNEQFF	V7-2	J2-1	SD611#3	1
CASSLAGGPNEPFF	V7-2	J2-1	SD611#3	4
CASSLAGGQNEHFF	V7-2	J2-7	SD611#3	2
CASSLAGGQNEQFF	V7-2	J2-1	SD611#3	6480
CASSLAGGQNEQFF	V7-2	J2-7	SD611#3	78
CASSLAGGQNEQFI	V7-2	J2-1	SD611#3	1
CASSLAGGQNEQFV	V7-2	J2-7	SD611#3	1
CASSLAGGQNEQLF	V7-2	J2-1J2-7	SD611#3	1
CASSLAGGQNEQV	V7-2	J2-7	SD611#3	1
CASSLAGGQNEQYF	V7-2	J2-7	SD611#3	7
CASSLAGGQNKQFF	V7-2	J2-1	SD611#3	3
CASSLAGGRAKDEQFF	V7-2	J2-1	SD611#3	1
CASSLAGGYTGELFF	V7-2	J2-2	SD611#3	173
CASSLAGRQNEQFF	V7-2	J2-1	SD611#3	1
CASSLAPSYEQYF	V7-2	J2-7	SD611#3	3
CASSLARGQNEQFF	V7-2	J2-1	SD611#3	1
CASSLDAGGSYNEQFF	V7-2	J2-1	SD611#3	6
CASSLDGGITDTQYF	V7-2	J2-3	SD611#3	3
CASSLDGGRTDPPYF	V7-2	J2-4	SD611#3	1
CASSLDGGSTDTQYF	V7-2	J2-3	SD611#3	940
CASSLDGGSTDTQYF	V7-2	J2-4	SD611#3	3
CASSLDGGSTETQYF	V7-2	J2-3	SD611#3	1
CASSLEYRTGILGYTF	V7-2	J1-2	SD611#3	3
CASSLGGGSTDTQYF	V7-2	J2-3	SD611#3	7
CASSLGHPNSPLHF	V7-2	J1-6	SD611#3	3
CASSLGHSISPLHF	V7-2	J1-6	SD611#3	2
CASSLGHSNSPLGF	V7-2	J2-1	SD611#3	1
CASSLGHSNSPLHF	V7-2	J1-6	SD611#3	4254
CASSLGHSNSPLHL	V7-2	J1-6	SD611#3	1
CASSLGPAAGTDTQYF	V7-2	J2-3	SD611#3	1
CASSLGPRVGSDTQYF	V7-2	J2-3	SD611#3	1
CASSLGPRVGTDKQYF	V7-2	J2-3	SD611#3	1
CASSLGPRVGTDTEYL	V7-2	J2-3	SD611#3	3
CASSLGPRVGTDTQYF	V7-2	J1-5	SD611#3	1
CASSLGPRVGTDTQYF	V7-2	J2-3	SD611#3	747
CASSLGPRVGTDTQYF	V7-2	J2-4	SD611#3	7
CASSLGQSNSPLHF	V7-2	J1-6	SD611#3	2
CASSLGVLAGDGQFF	V7-2	J2-1	SD611#3	4
CASSLQGERNQPQHF	V7-2	J1-5	SD611#3	3
CASSLRGGGTDTQYF	V7-2	J2-3	SD611#3	2
CASSLRGGTTEELFF	V7-2	J2-2	SD611#3	1
CASSLRGGTTGELFF	V7-2	J2-2	SD611#3	6095
CASSLRTGALNSPLHF	V7-2	J1-6	SD611#3	1
CASSLRTGGAEKLFF	V7-2	J1-4	SD611#3	15
CASSLSGGTTGELFL	V7-2	J2-2	SD611#3	1
CASSLSGGTTGEVFF	V7-2	J2-2	SD611#3	1
CASSLTGPNEQFF	V7-2	J2-1	SD611#3	3
CASSLVGGQNGQFF	V7-2	J2-1	SD611#3	5
CASSLVGLNTEAFF	V7-2	J1-1	SD611#3	8
CASSLVRSNSTLHF	V7-2	J1-6	SD611#3	1
CASSLWGGTTGELFF	V7-2	J2-2	SD611#3	2
CASSPGAEAFF	V7-2	J1-1	SD611#3	1
CASSPGVAGAIQYF	V7-2	J2-7	SD611#3	1
CASSPNSGTSYAQYF	V7-2	J2-7	SD611#3	1
CASSPNSGTSYEQYF	V7-2	J2-1	SD611#3	9
CASSPNSGTSYEQYF	V7-2	J2-7	SD611#3	290
CASSPNSGTSYEQYL	V7-2	J2-7	SD611#3	1
CASSPNSGTSYEQYV	V7-2	J2-7	SD611#3	1
CASSPNSGTSYVQYF	V7-2	J2-7	SD611#3	1
CASSPPGWETDPQYL	V7-2	J2-4	SD611#3	1
CASSPPGWETDTQYF	V7-2	J2-3	SD611#3	32
CASSPQGHQQFF	V7-2	J2-1	SD611#3	1
CASSPRTSFKFF	V7-2	J2-1	SD611#3	1
CASSQPLSTGTYEQYF	V7-2	J2-7	SD611#3	1
CASSRARGTHNEQFF	V7-2	J2-1	SD611#3	1
CASSRARGTYNEQFF	V7-2	J2-1	SD611#3	38
CASSRARGTYNEQFV	V7-2	J2-1	SD611#3	1
CASSRARGTYNEQLF	V7-2	J2-1	SD611#3	1
CASSRPCSTGTCEQSC	V7-2	J2-7	SD611#3	1
CASSRPLSPCTYEQYV	V7-2	J2-7	SD611#3	1
CASSRPLSTGAYEQYF	V7-2	J2-7	SD611#3	3
CASSRPLSTGTYEQFF	V7-2	J2-1	SD611#3	1
CASSRPLSTGTYEQYF	V7-2	J2-1	SD611#3	30
CASSRPLSTGTYEQYF	V7-2	J2-4	SD611#3	1
CASSRPLSTGTYEQYF	V7-2	J2-7	SD611#3	741
CASSRPLWTGTYEQYF	V7-2	J2-7	SD611#3	1
CASSRQRAKNIQYF	V7-2	J2-7	SD611#3	1
CASSRRGDGELFF	V7-2	J2-2	SD611#3	2
CASSRRGRTTGELFF	V7-2	J2-2	SD611#3	1
CASSSGTVPGEQFF	V7-2	J2-1	SD611#3	1
CASSSMGGCTYTQYF	V7-2	J2-3	SD611#3	1
CASSSRGGGTDKQYF	V7-2	J2-3	SD611#3	3
CASSSRGGGTDTKYF	V7-2	J2-3	SD611#3	3
CASSSRGGGTDTQYF	V7-2	J2-2	SD611#3	1
CASSSRGGGTDTQYF	V7-2	J2-3	SD611#3	1278
CASSSRGGGTDTQYF	V7-2	J2-4	SD611#3	7
CASSSRGGGTDTQYL	V7-2	J2-3	SD611#3	7
CASSSRRAYEQNF	V7-2	J2-7	SD611#3	2
CASSSRRAYEQYF	V7-2	J2-1	SD611#3	25
CASSSRRAYEQYF	V7-2	J2-7	SD611#3	1128
CASSTDRFENSPLHF	V7-2	J1-6	SD611#3	7
CASSTDRWNQPQHF	V7-2	J1-5	SD611#3	6
CASSWRRADQPYL	V7-2	J2-7	SD611#3	1
CASSYIRGGSSYNEQFF	V7-2	J2-1	SD611#3	3
CASSYRGAGKQLNEQFF	V7-2	J2-1	SD611#3	1
CASSYVSYNEQFF	V7-2	J2-1	SD611#3	1
CASTFGTDHQPQHF	V7-2	J1-5	SD611#3	1
CASWRVGAYEQCF	V7-2	J2-7	SD611#3	1
CATSLAGGQNEKFF	V7-2	J2-1	SD611#3	1
CTSLDGGSTDTQYF	V7-2	J2-3	SD611#3	1
CTSSLAGGQNEQFF	V7-2	J2-1	SD611#3	7
CVSSFGANTGELFF	V7-2	J2-2	SD611#3	1
CVSSLDGGSTDTQYF	V7-2	J2-3	SD611#3	1
CVSSRPLSTGTYEQYF	V7-2	J2-7	SD611#3	1
FGRQHKGGGGTDTQYF	V7-2	J2-3	SD611#3	1
GPAAEGGGGTDTQYF	V7-2	J2-3	SD611#3	1
SASSLRGGTTGELFF	V7-2	J2-2	SD611#3	1
WASSSRGGGTYTQYF	V7-2	J2-3	SD611#3	1
YASSLGHSNSPLHF	V7-2	J1-6	SD611#3	2
YASSLGHSNSPRHF	V7-2	J1-6	SD611#3	1
CASGRGGAYEQYF	V7-3	J2-7	SD611#3	1
CASRGQGNTGELFF	V7-3	J2-2	SD611#3	1
CASSIDRFENSPLHF	V7-3	J1-6	SD611#3	1
CASSLAGGQNEQFF	V7-3	J2-1	SD611#3	2
CASSLGHSNSPLHF	V7-3	J1-6	SD611#3	3
CASSLRAGGAEKLFF	V7-3	J1-4	SD611#3	1
CASSLRGGTTGELFF	V7-3	J2-2	SD611#3	2
CASSRARGTYNEQFF	V7-3	J2-1	SD611#3	1
CASSSRRAYEQYF	V7-3	J2-7	SD611#3	1
CASSTDRFANSPLRF	V7-3	J2-1	SD611#3	1
CASSTDRFDDSPLRF	V7-3	J1-6	SD611#3	1
CASSTDRFENSPLDF	V7-3	J1-6	SD611#3	1
CASSTDRFENSPLHF	V7-3	J1-6	SD611#3	594
CASSTDRFKNSPLHF	V7-3	J1-6	SD611#3	2
CASSWTGDTEAFF	V7-3	J1-1	SD611#3	11
CVSSTDRFENSPLHF	V7-3	J1-6	SD611#3	1
SASSTDRFENSPLHF	V7-3	J1-6	SD611#3	1
CASGRGGAYEQYF	V7-4	J2-7	SD611#3	2
CASKSSQNSYNEQFF	V7-4	J2-1	SD611#3	1
CASPHLLKAGALNAQFF	V7-4	J2-1	SD611#3	1
CASPHLLKAGALNEQFF	V7-4	J2-1	SD611#3	418
CASPHLLKAGALNEQFF	V7-4	J2-7	SD611#3	6
CASPHLLKAGALNVQFF	V7-4	J2-1	SD611#3	1
CASPHLLKAVALNEQFF	V7-4	J2-1	SD611#3	6
CASPHLLKTGALNEQFF	V7-4	J2-1	SD611#3	1
CASPHVLKAGALNEQFF	V7-4	J2-1	SD611#3	1
CASPRLLKAGALNEQFF	V7-4	J2-1	SD611#3	1
CASRGQGNTGELFF	V7-4	J2-2	SD611#3	2
CASRPGLAGGATEQFF	V7-4	J2-1	SD611#3	2
CASSFGANTGELFF	V7-4	J2-2	SD611#3	3
CASSISVGGRSEQFF	V7-4	J2-1	SD611#3	8
CASSLAGGQNEQFF	V7-4	J2-1	SD611#3	37
CASSLAGGQNEQFS	V7-4	J2-1	SD611#3	1
CASSLAGGYTGELFF	V7-4	J2-2	SD611#3	1
CASSLDAGGSYNEQFF	V7-4	J2-1	SD611#3	2
CASSLDGGSTDTQYF	V7-4	J2-3	SD611#3	5
CASSLGHSNSPLHF	V7-4	J1-6	SD611#3	27
CASSLGPRVGTDTQYF	V7-4	J2-3	SD611#3	4
CASSLGPRVGTDTQYV	V7-4	J2-3	SD611#3	1
CASSLRGGTTGELFF	V7-4	J2-2	SD611#3	28
CASSLRTGALNSPLHF	V7-4	J1-6	SD611#3	1
CASSLRTGGAEKLFF	V7-4	J1-4	SD611#3	16
CASSLVGLNTEAFF	V7-4	J1-1	SD611#3	6
CASSLVHSNSPLHF	V7-4	J1-6	SD611#3	1
CASSPPGWETDTQYF	V7-4	J2-3	SD611#3	11
CASSPQGAASEKLFF	V7-4	J1-4	SD611#3	2
CASSRARGTYNDQFF	V7-4	J2-7	SD611#3	1
CASSRARGTYNEQFF	V7-4	J2-1	SD611#3	10
CASSRPLSTGTYEQYF	V7-4	J2-7	SD611#3	4
CASSSRGGGTDTQYF	V7-4	J2-3	SD611#3	7
CASSSRLGRDTF	V7-4	J1-2	SD611#3	1
CASSSRRAYEQYF	V7-4	J2-7	SD611#3	11
CASSTDRFENSPLHF	V7-4	J1-6	SD611#3	5
CASSTDRWNQPQHF	V7-4	J1-5	SD611#3	5
CASSWTGDTEAFF	V7-4	J1-1	SD611#3	1
CASSYDRGGQPQHF	V7-4	J1-5	SD611#3	1
CASSYIRGGSSYNEQFF	V7-4	J2-1	SD611#3	2
CASSYRGAGKQLNEQFF	V7-4	J2-1	SD611#3	1
CASSYVSYNEQFF	V7-4	J2-1	SD611#3	1
CASTLPQTGELFF	V7-4	J2-2	SD611#3	1
CASPHLLKAGALNEQFF	V7-6	J2-1	SD611#3	1
CASSLAGGQNEQFF	V7-6	J2-1	SD611#3	6
CASSLGHSNSPLHF	V7-6	J1-6	SD611#3	3
CASSLIGLNTEAFF	V7-6	J1-1	SD611#3	1
CASSLRGGTTGELFF	V7-6	J2-2	SD611#3	1
CASSLRTGGAEKLFF	V7-6	J1-4	SD611#3	1
CASSLVGLKTEAFF	V7-6	J1-1	SD611#3	1
CASSLVGLNTEAFF	V7-6	J1-1	SD611#3	551
CASSPPGWETDTQYF	V7-6	J2-3	SD611#3	2
CASSRARGTYNEQFF	V7-6	J2-1	SD611#3	1
CASSRPLSTGTYEQYF	V7-6	J2-7	SD611#3	1
CASSSRGGGTDTQYF	V7-6	J2-3	SD611#3	2
CASSSRRAYEQYF	V7-6	J2-7	SD611#3	1
CASSTDRWNQPQHF	V7-6	J1-5	SD611#3	1
CSSSLVGLNTEAFF	V7-6	J1-1	SD611#3	1
CVSSLVGLNTEAFF	V7-6	J1-1	SD611#3	1
CAHQPRGGGTDTQYF	V7-9	J2-3	SD611#3	1
CANSRARGTYNEQFF	V7-9	J2-1	SD611#3	1
CARSPPGWETDTQYF	V7-9	J2-3	SD611#3	1
CASGPPGWETDTQYF	V7-9	J2-3	SD611#3	1
CASGRGGAYEQYF	V7-9	J2-7	SD611#3	2
CASPHLLKAGALNEQFF	V7-9	J2-1	SD611#3	1
CASRGQGNTGELFF	V7-9	J2-2	SD611#3	4
CASRRQRESSYNEQFF	V7-9	J2-1	SD611#3	1
CASSAGVAGAIQYF	V7-9	J2-4	SD611#3	1
CASSFGANTGELFF	V7-9	J2-2	SD611#3	5
CASSISVGGRSEQFF	V7-9	J2-1	SD611#3	3
CASSLAGGQNEQFF	V7-9	J2-1	SD611#3	24
CASSLAPSYEQYC	V7-9	J2-7	SD611#3	2
CASSLAPSYEQYF	V7-9	J2-4	SD611#3	2
CASSLAPSYEQYF	V7-9	J2-7	SD611#3	183
CASSLAPSYEQYL	V7-9	J2-7	SD611#3	1
CASSLAPSYGQEF	V7-9	J2-7	SD611#3	1
CASSLDAGGSYNEQFF	V7-9	J2-1	SD611#3	1
CASSLDGGSTDTQYF	V7-9	J2-3	SD611#3	6
CASSLGHSNSPLHF	V7-9	J1-6	SD611#3	9
CASSLGPRVGTDTQYF	V7-9	J2-3	SD611#3	6
CASSLPTGGAEKLFF	V7-9	J1-4	SD611#3	1
CASSLQGERNKPQHF	V7-9	J1-5	SD611#3	1
CASSLQGERNQPQHF	V7-9	J1-5	SD611#3	210
CASSLRAGGAEKLFF	V7-9	J1-4	SD611#3	1
CASSLRGGTTGELFF	V7-9	J2-2	SD611#3	18
CASSLRTEGAEKLFF	V7-9	J1-4	SD611#3	1
CASSLRTGALNSPLHF	V7-9	J1-6	SD611#3	1
CASSLRTGGAEKLFF	V7-9	J1-4	SD611#3	1672
CASSLRTGGAEKLVF	V7-9	J1-4	SD611#3	1
CASSLRTGGAEKMFF	V7-9	J1-4	SD611#3	1
CASSLRTGGQNEQFF	V7-9	J2-1	SD611#3	2
CASSLRTGGTEKLFF	V7-9	J1-4	SD611#3	1
CASSLTGPNEQFF	V7-9	J2-1	SD611#3	1
CASSLVGLNTEAFF	V7-9	J1-1	SD611#3	1
CASSLWTGGAEKLFF	V7-9	J1-4	SD611#3	1
CASSLWTGGAYKLFF	V7-9	J1-4	SD611#3	2
CASSMDRWNQPQHF	V7-9	J1-5	SD611#3	1
CASSPGVAGAIQYF	V7-9	J2-4	SD611#3	1
CASSPPGWESDTQYV	V7-9	J2-3	SD611#3	1
CASSPPGWETDKQYF	V7-9	J2-3	SD611#3	3
CASSPPGWETDTQYF	V7-9	J2-3	SD611#3	2461
CASSPPGWETDTQYF	V7-9	J2-4	SD611#3	15
CASSPPGWETETQYF	V7-9	J2-3	SD611#3	2
CASSPPGWETGTQSF	V7-9	J2-3	SD611#3	1
CASSPPGWETYTQYF	V7-9	J2-3	SD611#3	1
CASSPPGWGTDTQYF	V7-9	J2-3	SD611#3	1
CASSPPGWVTDTQYF	V7-9	J2-3	SD611#3	1
CASSPQGAASEKLFF	V7-9	J1-4	SD611#3	393
CASSPQGAASKKLFF	V7-9	J1-4	SD611#3	1
CASSPVDNSPLHF	V7-9	J1-6	SD611#3	1
CASSRAPGTYNEQFF	V7-9	J2-1	SD611#3	3
CASSRARGSSYNEQFF	V7-9	J2-1	SD611#3	1
CASSRARGTYIEQFF	V7-9	J2-1	SD611#3	1
CASSRARGTYNEQFF	V7-9	J2-1	SD611#3	2491
CASSRARGTYNEQFF	V7-9	J2-5	SD611#3	1
CASSRARGTYNEQFF	V7-9	J2-7	SD611#3	18
CASSRARGTYNEQFV	V7-9	J2-1	SD611#3	1
CASSRARRTYNEQFF	V7-9	J2-1	SD611#3	1
CASSRARWTYNEQFF	V7-9	J2-1	SD611#3	1
CASSRDRATYNEQFF	V7-9	J2-1	SD611#3	1
CASSRGHQNTEAFF	V7-9	J1-1	SD611#3	58
CASSRPLSTGTYEQYF	V7-9	J2-1	SD611#3	1
CASSRPLSTGTYEQYF	V7-9	J2-7	SD611#3	5
CASSRQYNEKLFF	V7-9	J1-4	SD611#3	1
CASSRTRGTYNEQFF	V7-9	J2-1	SD611#3	1
CASSSNDRSGYTF	V7-9	J1-2	SD611#3	9
CASSSRGGGTDTQYF	V7-9	J2-3	SD611#3	6
CASSSRRAYEQYF	V7-9	J2-1J2-7	SD611#3	1
CASSSRRAYEQYF	V7-9	J2-7	SD611#3	4
CASSTDIWNQTQHF	V7-9	J1-5	SD611#3	2
CASSTDRFENSPLHF	V7-9	J1-6	SD611#3	2
CASSTDRWNQPQHF	V7-9	J1-5	SD611#3	965
CASSTDRWNQPRHF	V7-9	J1-5	SD611#3	1
CASSTERWNQPQHF	V7-9	J1-5	SD611#3	2
CASSTYRWNQPQHF	V7-9	J1-5	SD611#3	1
CASSYIRGGSSYNEQFF	V7-9	J2-1	SD611#3	3
CASSYVSYNEQFF	V7-9	J2-1	SD611#3	4
CTSSRARGAYDEQFF	V7-9	J2-1	SD611#3	1
CTSSRARGTYNEQFF	V7-9	J2-1	SD611#3	1
CVSSRARGTYNEQFF	V7-9	J2-1	SD611#3	3
YASSLRTGGAEKLFF	V7-9	J1-4	SD611#3	1
CASSPQPAYEQYF	V9	J2-7	SD611#3	85
CASSPQPAYEQYI	V9	J2-7	SD611#3	2
CASSTLTGEGYGYTF	V9	J1-2	SD611#3	1
CASSVAPQVDTQYF	V9	J2-3	SD611#3	1
CASSVGGSPQGIQSF	V9	J2-4	SD611#3	1
CASSVGGSPQNIQYF	V9	J2-1	SD611#3	24
CASSVGGSPQNIQYF	V9	J2-4	SD611#3	40
CASSVGGSPQNIQYF	V9	J2-7	SD611#3	21
CASSVGGSRQNMQYF	V9	J2-7	SD611#3	1
CASSVGVAASSYNEQFF	V9	J2-1	SD611#3	23
CASTLGTDTYEQYF	V9	J2-7	SD611#3	1
