## Supplementary material for "Rapid T cell receptor interaction grouping with ting": R205-L01-D785D585.tsv

CDR3b	TRBV	TRBJ	PatientID	Frequency
CAFSESRPGGEMAKNIQYF	V10-3	J2-1	SD583#4	2
CAHQEVGPGGEMAKNIQYF	V10-3	J2-4	SD583#4	1
CAIGEPRPGGEMAKNIQYF	V10-3	J2-1	SD583#4	1
CAIGESRPGGEMVKNIQYF	V10-3	J2-4	SD583#4	1
CAIIESRPGGEMAKNIQYF	V10-3	J1-5	SD583#4	2
CAINESRPGGEMAKNIQYF	V10-3	J2-7	SD583#4	12
CAIRESRPGGEMAKDIQYF	V10-3	J2-1	SD583#4	1
CAISEPRPGGGMAKNIQYF	V10-3	J2-1	SD583#4	2
CAISESGPGGEMAKNSQDF	V10-3	J2-1	SD583#4	1
CAISESMPGGDMAKNIQYL	V10-3	J2-7	SD583#4	1
CAISESRLGGEMAKNIQYF	V10-3	J2-7	SD583#4	1
CAISESRPAAAMAKNIQYF	V10-3	J2-7	SD583#4	15
CAISESRPAGEMAKNIQYF	V10-3	J2-7	SD583#4	2
CAISESRPGAAAAKNIQYF	V10-3	J2-4	SD583#4	25
CAISESRPGAAMAKNIQYF	V10-3	J2-4	SD583#4	5
CAISESRPGAEMAKNIQHF	V10-3	J2-4	SD583#4	1
CAISESRPGDEMAKNIQYF	V10-3	J2-4	SD583#4	14
CAISESRPGFEMAKSLQYF	V10-3	J2-4J2-7	SD583#4	1
CAISESRPGGELAKNIQYF	V10-3	J2-1	SD583#4	7
CAISESRPGGELAKNIQYF	V10-3	J2-7	SD583#4	1
CAISESRPGGEMAKHIQEF	V10-3	J2-7	SD583#4	1
CAISESRPGGEMAKIIQYF	V10-3	J2-7	SD583#4	2
CAISESRPGGEMAKNIHEF	V10-3	J2-7	SD583#4	1
CAISESRPGGEMAKNIHYF	V10-3	J2-1	SD583#4	1
CAISESRPGGEMAKNIQEFF	V10-3	J2-1	SD583#4	2
CAISESRPGGEMAKNIQYF	V10-3	J1-2	SD583#4	6
CAISESRPGGEMAKNIQYF	V10-3	J1-5	SD583#4	31
CAISESRPGGEMAKNIQYF	V10-3	J2-1	SD583#4	49741
CAISESRPGGEMAKNIQYF	V10-3	J2-4	SD583#4	93021
CAISESRPGGEMAKNIQYF	V10-3	J2-5	SD583#4	44
CAISESRPGGEMAKNIQYF	V10-3	J2-7	SD583#4	39496
CAISESRPGGEMAKNIQYI	V10-3	J2-7	SD583#4	2
CAISESRPGGEMAKNIRYF	V10-3	J1-2	SD583#4	3
CAISESRPGGEMAKNMHDV	V10-3	J2-6	SD583#4	1
CAISESRPGGEMAKPIQWF	V10-3	J2-4	SD583#4	1
CAISESRPGGEMAKSILYL	V10-3	J2-4	SD583#4	3
CAISESRPGGEMAQNIQYF	V10-3	J2-7	SD583#4	1
CAISESRPGGEMARNIQYF	V10-3	J2-7	SD583#4	5
CAISESRPGGEMARNLQYF	V10-3	J2-1	SD583#4	1
CAISESRPGGEMGKNIQYF	V10-3	J2-4	SD583#4	1
CAISESRPGGEMPKNIQYF	V10-3	J2-7	SD583#4	2
CAISESRPGGEMSKNIQYF	V10-3	J2-7	SD583#4	4
CAISESRPGGEMTKNIQHF	V10-3	J2-4	SD583#4	1
CAISESRPGGEMTKNIQYF	V10-3	J2-1	SD583#4	310
CAISESRPGGEMTKNIQYF	V10-3	J2-4	SD583#4	370
CAISESRPGGEMTKNIQYF	V10-3	J2-7	SD583#4	105
CAISESRPGGEMTKNIRYF	V10-3	J2-4	SD583#4	1
CAISESRPGGEMTKNSKYF	V10-3	J2-4	SD583#4	1
CAISESRPGGEMVKNIQYF	V10-3	J2-1	SD583#4	1
CAISESRPGGEVARPIQYV	V10-3	J2-4	SD583#4	1
CAISESRPGGGMANNIRYF	V10-3	J2-7	SD583#4	1
CAISESRPGGGMATNIGYS	V10-3	J2-4	SD583#4	1
CAISESRPGGGRANNLRCF	V10-3	J2-1	SD583#4	3
CAISESRPGGKMAKNIDYFC	V10-3	J2-1	SD583#4	1
CAISESRPGSEMTKNIQYF	V10-3	J2-1	SD583#4	1
CAISESRPGSGMANNIQDF	V10-3	J2-1	SD583#4	1
CAISESRPLGEMAEHIPYF	V10-3	J2-7	SD583#4	1
CAISESRPLGEVARHIGYF	V10-3	J2-4	SD583#4	1
CAISESRPRGEMAKNTQYF	V10-3	J2-4	SD583#4	1
CAISESRPWGEMAENMQDF	V10-3	J2-4	SD583#4	1
CAISESRPWGEMAKHIRDF	V10-3	J2-7	SD583#4	1
CAISESRPWGEMAKNIRYF	V10-3	J2-7	SD583#4	1
CAISESRQGGKMAKNIQYF	V10-3	J2-4	SD583#4	1
CAISESRRGGDMAKNMQDL	V10-3	J2-4	SD583#4	1
CAISESRRGGEMAKNIQYF	V10-3	J2-4	SD583#4	1
CAISESRRWGEMADNMKCF	V10-3	J2-1	SD583#4	1
CAISESRTGCEMAKSIQYW	V10-3	J2-4	SD583#4	1
CAISESRTGFEMAKSIQCV	V10-3	J2-4	SD583#4	1
CAISESRTGGERAKDIQCV	V10-3	J2-7	SD583#4	1
CAISESRTGGERAKNIQCF	V10-3	J2-7	SD583#4	2
CAISESRTGGERAKSIQGV	V10-3	J2-4	SD583#4	1
CAISESSPGGEMTKNIQYF	V10-3	J2-4	SD583#4	1
CAISESTPGGEMAKHIKYF	V10-3	J2-4	SD583#4	1
CAISESWPGGEMAKNIQYF	V10-3	J2-1	SD583#4	1
CAISESWPGGEMAKNIQYF	V10-3	J2-4	SD583#4	6
CAISESWPGGEMAKNIQYF	V10-3	J2-7	SD583#4	2
CAISEYRPGDEMAKNIKYF	V10-3	J2-7	SD583#4	1
CAISKSRPGGEMTKNIQYF	V10-3	J2-1	SD583#4	1
CAISPTYNEQFF	V10-3	J2-1	SD583#4	1
CAISQSRPGGEMAKNIQYF	V10-3	J2-1	SD583#4	1
CAISVSRPGGEMAKNIQYF	V10-3	J2-1	SD583#4	2
CAISVSRPGGEMAKNIQYF	V10-3	J2-7	SD583#4	2
CAITGGQLNYGYTF	V10-3	J1-2	SD583#4	2
CASESRPGGEMAKNIQYF	V10-3	J2-1	SD583#4	1
CASESRPGGEMAKNIQYF	V10-3	J2-4	SD583#4	1
CASGQGNQPQHF	V10-3	J1-5	SD583#4	20
CASRLAGGFTGELFF	V10-3	J2-2	SD583#4	2
CASSESRPGGEMANNIQYF	V10-3	J2-1	SD583#4	1
CASSINRRQYF	V10-3	J2-4	SD583#4	1
CASSINRRQYF	V10-3	J2-5	SD583#4	1
CASSINRRQYF	V10-3	J2-7	SD583#4	29
CASSLLGQEAFF	V10-3	J1-1	SD583#4	3
CASSLNRGKEKLFF	V10-3	J1-4	SD583#4	1
CASSLSWYYLNTGELFF	V10-3	J2-2	SD583#4	11
CASSLVGRAANTGELFF	V10-3	J2-2	SD583#4	1
CASSPIDRPWEQYF	V10-3	J2-1	SD583#4	1
CASSPIDRPWEQYF	V10-3	J2-7	SD583#4	2
CASSPLGTEAFF	V10-3	J1-1	SD583#4	2
CASSPQGLGENIQYF	V10-3	J2-1	SD583#4	1
CASSPQGLGENIQYF	V10-3	J2-4	SD583#4	7
CASSPQGLGENIQYF	V10-3	J2-7	SD583#4	4
CASSPTYNEQFF	V10-3	J2-1	SD583#4	45
CASSPTYNEQFF	V10-3	J2-7	SD583#4	3
CASSSPPGREGVGQFF	V10-3	J2-1	SD583#4	44
CASSSPPGREGVGQFV	V10-3	J2-1	SD583#4	1
CASSSSDRGWDGYTF	V10-3	J1-2	SD583#4	9
CASSTAGTTYEQYF	V10-3	J2-1	SD583#4	2
CASSTAGTTYEQYF	V10-3	J2-7	SD583#4	4
CASSTRAGGVAGELFF	V10-3	J2-2	SD583#4	1
CASSTRAGGVAGEVFF	V10-3	J2-2	SD583#4	1
CASTGGQLNYGYTF	V10-3	J1-2	SD583#4	53
CASTGGQMNYGYTF	V10-3	J1-2	SD583#4	1
CASTLGGTGFVKLFF	V10-3	J1-4	SD583#4	28
CASTRDFHTGELFF	V10-3	J2-2	SD583#4	282
CASTRDLHTGELFF	V10-3	J2-2	SD583#4	3
CASTVAGQGLSF	V10-3	J2-1	SD583#4	35
CPISESRPGGEMAKNIQYF	V10-3	J2-7	SD583#4	2
CVISESRPGGEMAKNIQYF	V10-3	J2-4	SD583#4	1
CVISESRPGGEMTKNIQYF	V10-3	J2-1	SD583#4	1
FAISESRPGGEMAKNIQYF	V10-3	J2-7	SD583#4	6
FAISESRPGGEMTKNIQYF	V10-3	J2-1	SD583#4	1
WASSINRRQYF	V10-3	J2-7	SD583#4	1
CAISESRPGGEMAKNIQYF	V11-3	J2-4	SD583#4	1
CASGQGNQPQHF	V11-3	J1-5	SD583#4	1
CASRLAGGFTGELFF	V11-3	J2-2	SD583#4	1
CASSIDGGSPLHF	V11-3	J1-6	SD583#4	2
CASSINRRQYF	V11-3	J2-7	SD583#4	3
CASSLGTSGIDEQFF	V11-3	J2-1	SD583#4	8
CASSLVGRAASTVELFF	V11-3	J2-2	SD583#4	2
CASSLVPAYGDSF	V11-3	J2-7	SD583#4	1
CASSLVPAYGYTF	V11-3	J1-2	SD583#4	4
CASSPCSVHSQNIQYF	V11-3	J2-7	SD583#4	1
CASSPIDRPWEQYF	V11-3	J2-7	SD583#4	1
CASSPTYNEQFF	V11-3	J2-1	SD583#4	1
CASSPVGVRPYTQYF	V11-3	J2-3	SD583#4	3
WPATPARYIAKNIQYF	V11-3	J2-4	SD583#4	1
AAASINRRQYF	V12-3V12-4	J2-7	SD583#4	2
CAAAINRRQYF	V12-3V12-4	J2-7	SD583#4	6
CACRLAGGFTGELFF	V12-3V12-4	J2-2	SD583#4	2
CAGSGAGQGLCF	V12-3V12-4	J2-1	SD583#4	1
CAGSTAGTTYEQYF	V12-3V12-4	J2-7	SD583#4	1
CAIGESRPGGEMAKNIQYF	V12-3V12-4	J2-4	SD583#4	2
CAIGQGNRPQHL	V12-3V12-4	J1-5	SD583#4	1
CAIRPLGTAAFL	V12-3V12-4	J1-1	SD583#4	1
CAISELRPGGEMAKNIQYF	V12-3V12-4	J2-4	SD583#4	1
CAISESRPGGEMAKNIQYF	V12-3V12-4	J2-1	SD583#4	49
CAISESRPGGEMAKNIQYF	V12-3V12-4	J2-4	SD583#4	102
CAISESRPGGEMAKNIQYF	V12-3V12-4	J2-7	SD583#4	29
CAISESRPGGEMAKNMQDF	V12-3V12-4	J2-4	SD583#4	1
CAITVAGQGISC	V12-3V12-4	J2-1	SD583#4	1
CANSLNRGKEKLFF	V12-3V12-4	J1-4	SD583#4	1
CANTVAGQGLSF	V12-3V12-4	J2-1	SD583#4	7
CANTVAGQGLSV	V12-3V12-4	J2-7	SD583#4	1
CARRLAGGFTGELFF	V12-3V12-4	J2-2	SD583#4	1
CARRRAGGFSGEQFF	V12-3V12-4	J2-2	SD583#4	1
CASAALGQEAFF	V12-3V12-4	J1-1	SD583#4	5
CASAALGTEAFF	V12-3V12-4	J1-1	SD583#4	3
CASAGAAQGLAF	V12-3V12-4	J2-1	SD583#4	1
CASGEGNQQQHF	V12-3V12-4	J1-5	SD583#4	1
CASGQANQPQHF	V12-3V12-4	J1-5	SD583#4	1
CASGQDNQPQHF	V12-3V12-4	J1-5	SD583#4	72
CASGQDNQRQHS	V12-3V12-4	J1-5	SD583#4	1
CASGQGLSF	V12-3V12-4	J2-1	SD583#4	8
CASGQGNQLQHF	V12-3V12-4	J1-5	SD583#4	1
CASGQGNQPLHF	V12-3V12-4	J1-5	SD583#4	6
CASGQGNQPQHF	V12-3V12-4	J1-5	SD583#4	61286
CASGQGNRTQHC	V12-3V12-4	J1-5	SD583#4	1
CASGRGNQTQSV	V12-3V12-4	J1-5	SD583#4	1
CASINRRQYF	V12-3V12-4	J2-7	SD583#4	1
CASNINRRQYF	V12-3V12-4	J2-5	SD583#4	1
CASNLNRGKEKLFF	V12-3V12-4	J1-4	SD583#4	2
CASRAAAGFTGELFF	V12-3V12-4	J2-2	SD583#4	1
CASRLAAGFTGELFF	V12-3V12-4	J2-2	SD583#4	1
CASRLAGGFIGELFF	V12-3V12-4	J2-2	SD583#4	5
CASRLAGGFSGELFF	V12-3V12-4	J2-2	SD583#4	1
CASRLAGGFTGELFF	V12-3V12-4	J2-2	SD583#4	3869
CASRLAGGFTGELFL	V12-3V12-4	J2-2	SD583#4	1
CASRLAGQGLSF	V12-3V12-4	J2-1	SD583#4	3
CASRLAGSSNGELFF	V12-3V12-4	J2-2	SD583#4	1
CASRLARGFTGELFF	V12-3V12-4	J2-2	SD583#4	2
CASRLVGGFTGELFF	V12-3V12-4	J2-2	SD583#4	2
CASRLVGREAFV	V12-3V12-4	J1-1	SD583#4	1
CASRPLGTEAFF	V12-3V12-4	J1-1	SD583#4	1
CASSAQGLGENIQYF	V12-3V12-4	J2-1	SD583#4	1
CASSESRPGGEMAKNIQYF	V12-3V12-4	J2-1	SD583#4	2
CASSESRPGGEMAKNIQYF	V12-3V12-4	J2-4	SD583#4	2
CASSESRPGGEMAKNIQYF	V12-3V12-4	J2-7	SD583#4	1
CASSFLGQEAFF	V12-3V12-4	J1-1	SD583#4	1
CASSIDEGANTEAFF	V12-3V12-4	J1-1	SD583#4	7
CASSIDGGSPLHF	V12-3V12-4	J1-6	SD583#4	2
CASSIKRRQYF	V12-3V12-4	J2-1	SD583#4	1
CASSINERQCF	V12-3V12-4	J2-7	SD583#4	1
CASSINRQYF	V12-3V12-4	J2-1	SD583#4	1
CASSINRRQYF	V12-3V12-4	J1-2	SD583#4	2
CASSINRRQYF	V12-3V12-4	J2-1	SD583#4	2028
CASSINRRQYF	V12-3V12-4	J2-4	SD583#4	294
CASSINRRQYF	V12-3V12-4	J2-5	SD583#4	34
CASSINRRQYF	V12-3V12-4	J2-7	SD583#4	25766
CASSINRRQYFGPGNQPQHF	V12-3V12-4	J1-5	SD583#4	1
CASSINSRQNF	V12-3V12-4	J2-1	SD583#4	1
CASSKPGQGTEAFF	V12-3V12-4	J1-1	SD583#4	1
CASSLGTSGIDEQFF	V12-3V12-4	J2-1	SD583#4	14
CASSLGTSGIDEQFF	V12-3V12-4	J2-7	SD583#4	1
CASSLLGQEAFF	V12-3V12-4	J1-1	SD583#4	8335
CASSLLGQEAFF	V12-3V12-4	J2-1	SD583#4	1
CASSLLGQEGFF	V12-3V12-4	J1-1	SD583#4	1
CASSLLGQGLSF	V12-3V12-4	J2-1	SD583#4	47
CASSLLRREAFF	V12-3V12-4	J1-1	SD583#4	1
CASSLNLGKEKLFF	V12-3V12-4	J1-4	SD583#4	1
CASSLNQGKEKLFF	V12-3V12-4	J1-4	SD583#4	2
CASSLNRGKEKLFF	V12-3V12-4	J1-4	SD583#4	3535
CASSLNRGKEKLFS	V12-3V12-4	J1-4	SD583#4	1
CASSLNRGKEKLYF	V12-3V12-4	J1-4	SD583#4	1
CASSLNRVKYKLFF	V12-3V12-4	J1-4	SD583#4	1
CASSLNRWKEKLFF	V12-3V12-4	J1-4	SD583#4	1
CASSLSGQEAFF	V12-3V12-4	J1-1	SD583#4	2
CASSLSWYYLNTGELFF	V12-3V12-4	J2-2	SD583#4	27
CASSLVGRAANTGELFF	V12-3V12-4	J2-2	SD583#4	20
CASSLVPAYAYTF	V12-3V12-4	J1-2	SD583#4	1
CASSLVPAYGYTF	V12-3V12-4	J1-2	SD583#4	13
CASSMNRRQYF	V12-3V12-4	J2-1	SD583#4	9
CASSMNRRQYF	V12-3V12-4	J2-4	SD583#4	1
CASSPAAAGENIQYF	V12-3V12-4	J2-4	SD583#4	1
CASSPEGRGENIQCF	V12-3V12-4	J2-1	SD583#4	1
CASSPIDRPWEQYF	V12-3V12-4	J2-1	SD583#4	1
CASSPIDRPWEQYF	V12-3V12-4	J2-7	SD583#4	5
CASSPKGLGENIQYF	V12-3V12-4	J2-4	SD583#4	1
CASSPLGLGENIQYF	V12-3V12-4	J2-4	SD583#4	1
CASSPLGTEAFF	V12-3V12-4	J1-1	SD583#4	8260
CASSPLGTKAFF	V12-3V12-4	J1-1	SD583#4	1
CASSPMGTEAFF	V12-3V12-4	J1-1	SD583#4	1
CASSPQELGENIQYF	V12-3V12-4	J2-1	SD583#4	1
CASSPQGLGENIQCV	V12-3V12-4	J2-4	SD583#4	2
CASSPQGLGENIQFF	V12-3V12-4	J2-1	SD583#4	1
CASSPQGLGENIQYF	V12-3V12-4	J2-1	SD583#4	671
CASSPQGLGENIQYF	V12-3V12-4	J2-4	SD583#4	1389
CASSPQGLGENIQYF	V12-3V12-4	J2-5	SD583#4	1
CASSPQGLGENIQYF	V12-3V12-4	J2-7	SD583#4	586
CASSPQGLGESMQYG	V12-3V12-4	J2-7	SD583#4	1
CASSPQGLGETIQYF	V12-3V12-4	J2-4	SD583#4	1
CASSPQGLWENIQYF	V12-3V12-4	J2-4	SD583#4	3
CASSPQGPGENIQYF	V12-3V12-4	J2-1	SD583#4	1
CASSPQGVGGNIQYV	V12-3V12-4	J2-4	SD583#4	2
CASSPQRLGENIQYF	V12-3V12-4	J2-7	SD583#4	1
CASSPRGLGENIQYF	V12-3V12-4	J2-1	SD583#4	1
CASSPTYNEQFF	V12-3V12-4	J2-1	SD583#4	80
CASSPTYNEQFF	V12-3V12-4	J2-7	SD583#4	2
CASSPVGVRPYTQYF	V12-3V12-4	J2-3	SD583#4	18
CASSRAGTTYEQYC	V12-3V12-4	J2-4	SD583#4	1
CASSRAQDGYTF	V12-3V12-4	J1-2	SD583#4	2
CASSRTYNEQFV	V12-3V12-4	J2-1	SD583#4	2
CASSSLGTEAFF	V12-3V12-4	J1-1	SD583#4	4
CASSSNRGKEKLFF	V12-3V12-4	J1-4	SD583#4	4
CASSSPPGREGVGQFF	V12-3V12-4	J2-1	SD583#4	86
CASSSPPGREGVGQFF	V12-3V12-4	J2-4	SD583#4	1
CASSSPPGREGVGQFV	V12-3V12-4	J2-1	SD583#4	1
CASSSSDSGWYGYTV	V12-3V12-4	J1-2	SD583#4	1
CASSTAGNTYEQYF	V12-3V12-4	J2-7	SD583#4	3
CASSTAGTAYEQYF	V12-3V12-4	J2-7	SD583#4	1
CASSTAGTIYEQYF	V12-3V12-4	J2-7	SD583#4	1
CASSTAGTSYEQYF	V12-3V12-4	J2-7	SD583#4	1
CASSTAGTTHEQYF	V12-3V12-4	J2-1J2-7	SD583#4	2
CASSTAGTTYEQYF	V12-3V12-4	J2-1	SD583#4	264
CASSTAGTTYEQYF	V12-3V12-4	J2-4	SD583#4	54
CASSTAGTTYEQYF	V12-3V12-4	J2-5	SD583#4	8
CASSTAGTTYEQYF	V12-3V12-4	J2-7	SD583#4	2463
CASSTQGLGENIQYF	V12-3V12-4	J2-4	SD583#4	1
CASSTRAGGVAGELFF	V12-3V12-4	J2-2	SD583#4	1
CASTGGQLNYGYTF	V12-3V12-4	J1-2	SD583#4	43
CASTGGQLNYGYTF	V12-3V12-4	J2-1	SD583#4	1
CASTLGGTGFVKLFF	V12-3V12-4	J1-4	SD583#4	18
CASTPLGTEAFF	V12-3V12-4	J1-1	SD583#4	1
CASTRDFHTGELFF	V12-3V12-4	J2-2	SD583#4	126
CASTV	V12-3V12-4	J2-7	SD583#4	25
CASTVAGGGLSF	V12-3V12-4	J2-1	SD583#4	1
CASTVAGKGLAF	V12-3V12-4	J2-6	SD583#4	1
CASTVAGQGLAF	V12-3V12-4	J2-6	SD583#4	123
CASTVAGQGLSF	V12-3V12-4	J1-1	SD583#4	8
CASTVAGQGLSF	V12-3V12-4	J1-2	SD583#4	8
CASTVAGQGLSF	V12-3V12-4	J1-6	SD583#4	20
CASTVAGQGLSF	V12-3V12-4	J2-1	SD583#4	44606
CASTVAGQGLSF	V12-3V12-4	J2-4	SD583#4	55
CASTVAGQGLSF	V12-3V12-4	J2-5	SD583#4	34
CASTVAGQGLSF	V12-3V12-4	J2-6	SD583#4	4
CASTVAGQGNQPQHF	V12-3V12-4	J1-5	SD583#4	2
CASTVAGQGPSF	V12-3V12-4	J1-6	SD583#4	3
CASTVAGQGRSC	V12-3V12-4	J2-1	SD583#4	1
CASTVARQGLAF	V12-3V12-4	J2-6	SD583#4	1
CASTVVGQGLSF	V12-3V12-4	J2-1	SD583#4	15
CASVQGKQPQQV	V12-3V12-4	J1-5	SD583#4	1
CASVRGNEPQHG	V12-3V12-4	J1-5	SD583#4	1
CAVSPLGTEAFL	V12-3V12-4	J1-1	SD583#4	2
CDSRLAGGFTGELFF	V12-3V12-4	J2-2	SD583#4	1
CSSSINRRQCV	V12-3V12-4	J2-7	SD583#4	1
CSSSLNRGKEKLFF	V12-3V12-4	J1-4	SD583#4	1
CSSSPLGTEAFF	V12-3V12-4	J1-1	SD583#4	1
CTGTVAGQGLSF	V12-3V12-4	J2-1	SD583#4	1
CTSSPQGLGENIQYF	V12-3V12-4	J2-4	SD583#4	1
CTSTVAGQGLSF	V12-3V12-4	J2-1	SD583#4	16
CVSGQGNQPQHF	V12-3V12-4	J1-5	SD583#4	56
CVSGQGNQSQHF	V12-3V12-4	J1-5	SD583#4	1
CVSSINRRQYF	V12-3V12-4	J2-7	SD583#4	9
CVSTVAGQGLSF	V12-3V12-4	J2-1	SD583#4	33
GDSSIKRRKYF	V12-3V12-4	J2-7	SD583#4	1
RASSTAGTTYEQYF	V12-3V12-4	J2-7	SD583#4	2
RASTVAGQGLSF	V12-3V12-4	J2-4	SD583#4	1
SASSPQGLGENIQYF	V12-3V12-4	J2-4	SD583#4	1
SASTVAGQGLSF	V12-3V12-4	J2-1	SD583#4	3
WASGQDNQPQHF	V12-3V12-4	J1-5	SD583#4	1
WASSTNRRQYF	V12-3V12-4	J2-7	SD583#4	2
CASSLLGQEAFF	V12-4	J1-1	SD583#4	2
CASTVAGQGLSV	V12-4	J2-1	SD583#4	1
CASGQGNQPQHF	V14	J1-5	SD583#4	2
CASRLAGGFTGELFF	V14	J2-2	SD583#4	1
CASSGCRARPKMSSS	V14	J1-5	SD583#4	1
CASSGCRARPTMSSS	V14	J1-5	SD583#4	3
CASSGCRTRPTMSSS	V14	J1-5	SD583#4	1
CASSGCRTSGIDEQFF	V14	J2-1	SD583#4	1
CASSINRRQYF	V14	J2-1	SD583#4	2
CASSINRRQYF	V14	J2-7	SD583#4	6
CASSLGTSGIDEQFF	V14	J2-1	SD583#4	5
CASSLVPAYGYTF	V14	J1-2	SD583#4	6
CASSPTYNEQFF	V14	J2-1	SD583#4	16
CASSPVGVRPYTQYF	V14	J2-3	SD583#4	6
CASSSPPGREGVGQFF	V14	J2-1	SD583#4	8
CASSTAGTTYEQYF	V14	J2-7	SD583#4	1
CASTRDFHTGELFF	V14	J2-2	SD583#4	2
CASTVAGQGLSF	V14	J2-1	SD583#4	9
CAAAADGGSPLHF	V19	J1-6	SD583#4	1
CANSIDGGSPLHF	V19	J1-6	SD583#4	11
CARRIDGGAFYGYNF	V19	J1-2	SD583#4	1
CARSIDEGANTEAFS	V19	J1-1	SD583#4	1
CASAADGGSPLHF	V19	J1-6	SD583#4	1
CASCIDEGANTEAFF	V19	J1-1	SD583#4	2
CASIDGGSPLHF	V19	J1-6	SD583#4	1
CASIIEGCSHLHF	V19	J1-6	SD583#4	1
CASIRAQDGYSF	V19	J1-5	SD583#4	1
CASIRAQDGYTV	V19	J1-2	SD583#4	1
CASKIDGGALYGDTL	V19	J1-2	SD583#4	1
CASRAQDGYTF	V19	J1-2	SD583#4	19
CASRIDGGAFYGYSF	V19	J2-7	SD583#4	1
CASRIDGVSFYGYNF	V19	J1-2	SD583#4	1
CASRIYEGANTAALF	V19	J1-1	SD583#4	1
CASRRAQDGYTF	V19	J1-2	SD583#4	1
CASSGAQDGYTF	V19	J2-1	SD583#4	1
CASSIDAAANTEAFF	V19	J1-1	SD583#4	12
CASSIDAGAFYGYTF	V19	J1-6	SD583#4	1
CASSIDEGAITEAFF	V19	J1-1	SD583#4	1
CASSIDEGAKTEAFF	V19	J1-1	SD583#4	1
CASSIDEGANTDAFF	V19	J1-1	SD583#4	1
CASSIDEGANTEAFF	V19	J1-1	SD583#4	18306
CASSIDEGANTEVFF	V19	J1-1	SD583#4	3
CASSIDEGAYTEAFF	V19	J1-1	SD583#4	3
CASSIDEGPNTEAFF	V19	J1-1	SD583#4	1
CASSIDGGAFDGYTL	V19	J1-2	SD583#4	2
CASSIDGGAFYGDTF	V19	J1-2	SD583#4	1
CASSIDGGAFYGFSF	V19	J1-2	SD583#4	1
CASSIDGGAFYGYSF	V19	J2-7	SD583#4	25
CASSIDGGAFYGYTF	V19	J1-2	SD583#4	50004
CASSIDGGAFYGYTF	V19	J1-6	SD583#4	76
CASSIDGGAFYGYTF	V19	J2-1	SD583#4	34
CASSIDGGAFYGYTF	V19	J2-7	SD583#4	10
CASSIDGGAFYGYTFC	V19	J2-1	SD583#4	1
CASSIDGGAFYGYTS	V19	J1-2	SD583#4	1
CASSIDGGAFYGYTVV	V19	J2-7	SD583#4	1
CASSIDGGAFYSYTF	V19	J1-2	SD583#4	1
CASSIDGGALYGYTF	V19	J1-2	SD583#4	7
CASSIDGGANTEAFF	V19	J1-1	SD583#4	11
CASSIDGGSHLQC	V19	J1-6	SD583#4	1
CASSIDGGSHRHF	V19	J1-6	SD583#4	1
CASSIDGGSLHF	V19	J1-6	SD583#4	1
CASSIDGGSPIHF	V19	J1-6	SD583#4	1
CASSIDGGSPLHF	V19	J1-2	SD583#4	10
CASSIDGGSPLHF	V19	J1-5	SD583#4	7
CASSIDGGSPLHF	V19	J1-6	SD583#4	82520
CASSIDGGSPLHF	V19	J2-7	SD583#4	1
CASSIDGGSPLHW	V19	J1-6	SD583#4	3
CASSIDGGTFYGYTF	V19	J2-1	SD583#4	1
CASSIDGVAFYGYTF	V19	J1-2	SD583#4	1
CASSIDKGAFYGYTF	V19	J1-2	SD583#4	2
CASSIEGGAPLHL	V19	J1-6	SD583#4	1
CASSIGGGAPLHG	V19	J1-6	SD583#4	1
CASSIGGGAPLHL	V19	J1-6	SD583#4	1
CASSIGVGALYGYTF	V19	J1-6	SD583#4	1
CASSINRDIPYEHYF	V19	J2-7	SD583#4	1
CASSINRDIPYEKYF	V19	J2-7	SD583#4	1
CASSINRDIPYEQYF	V19	J2-1	SD583#4	9
CASSINRDIPYEQYF	V19	J2-4	SD583#4	1
CASSINRDIPYEQYF	V19	J2-5	SD583#4	1
CASSINRDIPYEQYF	V19	J2-7	SD583#4	214
CASSINRRQYF	V19	J2-1	SD583#4	2
CASSINRRQYF	V19	J2-7	SD583#4	10
CASSIYGGAFYGYAF	V19	J2-1	SD583#4	1
CASSKDEGAFYGYTF	V19	J1-2	SD583#4	1
CASSKDGGAFYGYTF	V19	J1-2	SD583#4	7
CASSLDGGAFYGYTF	V19	J1-2	SD583#4	3
CASSLGTSGIDEQFF	V19	J2-1	SD583#4	7
CASSLLGQEAFF	V19	J1-1	SD583#4	1
CASSLVGRAANTGELFF	V19	J2-2	SD583#4	6
CASSLVPAYGNTF	V19	J1-2	SD583#4	1
CASSLVPAYGYTF	V19	J1-2	SD583#4	267
CASSLVPAYGYTF	V19	J1-6	SD583#4	2
CASSLVPDYGYTF	V19	J1-2	SD583#4	3
CASSMAQDGCTF	V19	J2-1	SD583#4	1
CASSMDGGSPRDF	V19	J2-7	SD583#4	1
CASSMDGSSHLHF	V19	J1-6	SD583#4	2
CASSMTQDGYTV	V19	J1-2	SD583#4	1
CASSMYGGAFYGYAW	V19	J1-2	SD583#4	1
CASSNDEGANTEAFF	V19	J1-1	SD583#4	2
CASSPLGTEAFF	V19	J1-1	SD583#4	5
CASSPQGLGENIQYF	V19	J2-4	SD583#4	1
CASSPTYNEQFF	V19	J2-1	SD583#4	4
CASSPVGVRPYTQYF	V19	J2-3	SD583#4	6
CASSRAEDGYTL	V19	J1-6	SD583#4	4
CASSRAHDGYTF	V19	J2-1	SD583#4	1
CASSRAHGGYTC	V19	J1-2	SD583#4	1
CASSRAHGYTF	V19	J1-2	SD583#4	2
CASSRAQDDYTF	V19	J1-2	SD583#4	1
CASSRAQDDYTS	V19	J1-2	SD583#4	1
CASSRAQDGQTF	V19	J2-7	SD583#4	1
CASSRAQDGYTF	V19	J1-2	SD583#4	285161
CASSRAQDGYTF	V19	J1-5	SD583#4	7
CASSRAQDGYTF	V19	J1-6	SD583#4	502
CASSRAQDGYTF	V19	J2-1	SD583#4	173
CASSRAQDGYTF	V19	J2-4	SD583#4	3
CASSRAQDGYTFC	V19	J2-1	SD583#4	9
CASSRAQDGYTS	V19	J1-2	SD583#4	10
CASSRAQDLYTF	V19	J1-2	SD583#4	1
CASSRAQDNYTF	V19	J1-2	SD583#4	1
CASSRARDGYSF	V19	J1-2	SD583#4	1
CASSRARDGYTF	V19	J1-2	SD583#4	3
CASSRARDGYTF	V19	J1-6	SD583#4	1
CASSRDGWAFYGCSF	V19	J2-7	SD583#4	1
CASSRDIGTEAFF	V19	J1-1	SD583#4	2
CASSRDSGTDAFF	V19	J1-1	SD583#4	1
CASSRDSGTEAFF	V19	J1-1	SD583#4	613
CASSRDVWAVYGCSF	V19	J2-7	SD583#4	1
CASSRSQGGYHF	V19	J1-6	SD583#4	1
CASSRTQDGYKF	V19	J1-2	SD583#4	1
CASSSGGGSTLRF	V19	J1-6	SD583#4	1
CASSSPPGREGVGQFF	V19	J2-1	SD583#4	1
CASSSSDRGWDGYTF	V19	J1-2	SD583#4	9
CASSSTKDGYTF	V19	J1-2	SD583#4	1
CASSTAGTTYEQYF	V19	J2-1J2-7	SD583#4	1
CASSTDEGANTEAFF	V19	J1-1	SD583#4	1
CASTGGQLKYGYTC	V19	J1-2	SD583#4	1
CASTGGQLNYGYTF	V19	J1-2	SD583#4	22
CASTIVEGGNTAALL	V19	J1-1	SD583#4	1
CASTRDFHTGELFF	V19	J2-2	SD583#4	1
CASTVAGQGLSF	V19	J2-1	SD583#4	5
CATSIDGGAFYGYTF	V19	J1-2	SD583#4	2
CATSIDGGSPLHF	V19	J1-6	SD583#4	4
CATSMAQDGYTF	V19	J1-2	SD583#4	1
CAVVSMEAHPSSL	V19	J2-1	SD583#4	1
CAWIGTGSYNSPLHF	V19	J1-6	SD583#4	17
CTSNRAQDGYTF	V19	J1-2	SD583#4	1
CVSSIDEGANTEAFF	V19	J1-1	SD583#4	6
CVSSMDGGAFCGYAV	V19	J1-2	SD583#4	1
CVSSRAQYGYTF	V19	J1-2	SD583#4	1
CVSSRDSGTEAFF	V19	J1-1	SD583#4	1
LASSRAQDGYTL	V19	J1-2	SD583#4	5
RASSWAQDGHTF	V19	J1-2	SD583#4	1
SASSIDEGANTEAFF	V19	J1-1	SD583#4	2
SASSINRRQYF	V19	J2-7	SD583#4	1
SASSRAQDGYTF	V19	J1-2	SD583#4	1
SASSRAQDGYTF	V19	J1-6	SD583#4	1
WASSIDEGANTEAFF	V19	J1-1	SD583#4	1
WSSSRAEDGYSF	V19	J2-1	SD583#4	1
YASSRAQDGSTF	V19	J1-2	SD583#4	1
CSAKERTSGRAAYNEQFF	V20-1	J2-1	SD583#4	1
CSARERNSGRAAYNEQFF	V20-1	J2-1	SD583#4	1
CSARERRSGRAAYNEQGF	V20-1	J2-1	SD583#4	1
CSARERTSGRAAYNEHFF	V20-1	J2-7	SD583#4	1
CSARERTSGRAAYNEQFF	V20-1	J2-1	SD583#4	394
CSARERTSGRAAYNEQFF	V20-1	J2-4	SD583#4	2
CSARERTSGRAAYNEQFF	V20-1	J2-7	SD583#4	5
CSARERTSGRAAYNEQYF	V20-1	J2-4	SD583#4	1
CSARERTSGWAAYNEQFF	V20-1	J2-1	SD583#4	2
CAISESRPGGEMAKNIQYF	V24-1	J2-1	SD583#4	4
CAISESRPGGEMAKNIQYF	V24-1	J2-4	SD583#4	5
CASSINRRQYF	V24-1	J2-1	SD583#4	3
CASSINRRQYF	V24-1	J2-7	SD583#4	9
CASSKLAGHEQFF	V24-1	J2-1	SD583#4	1
CASSLGTSGIDEQFF	V24-1	J2-1	SD583#4	1
CASSLSWYYLNTGELFF	V24-1	J2-2	SD583#4	4
CASSPIDRPWEQDV	V24-1	J2-7	SD583#4	1
CASSPIDRPWEQYF	V24-1	J2-7	SD583#4	4
CASSPTCNEQFF	V24-1	J2-1	SD583#4	1
CASSPTYNEQFF	V24-1	J2-1	SD583#4	47
CASSPTYNEQFF	V24-1	J2-7	SD583#4	1
CASSPVGVRPYTQYF	V24-1	J2-3	SD583#4	1
CASSSPPGREGVGQFF	V24-1	J2-1	SD583#4	29
CASSTAGTTYEQYF	V24-1	J2-7	SD583#4	1
CASTVAGQGLSF	V24-1	J2-1	SD583#4	3
CATSKLAANEQFF	V24-1	J2-1	SD583#4	2
CATSKLAGNEQFF	V24-1	J2-1	SD583#4	5
CATSKLAGQRAEV	V24-1	J2-7	SD583#4	1
CATSKLEANEQFF	V24-1	J2-1	SD583#4	5
CATSKLQANEQFF	V24-1	J2-1	SD583#4	2
CAISESRPGGEMAKNIQYF	V24/OR9-2	J2-1	SD583#4	1
CACSPTYNEQFF	V27	J2-1	SD583#4	2
CADSSPPGREGVGQFF	V27	J2-1	SD583#4	1
CAISESRPGGEMAKNIQYF	V27	J2-1	SD583#4	8
CAISESRPGGEMAKNIQYF	V27	J2-4	SD583#4	20
CAISESRPGGEMAKNIQYF	V27	J2-7	SD583#4	3
CAISESRPGGEMAKNIRYF	V27	J1-2	SD583#4	1
CARRSPPVREGVGQFL	V27	J2-1	SD583#4	1
CARSCPPGRERVGEFL	V27	J2-1	SD583#4	1
CASGQGNQPQHF	V27	J1-5	SD583#4	13
CASRLAGGFTGELFF	V27	J2-2	SD583#4	6
CASRPTEHEQFF	V27	J2-1	SD583#4	1
CASRPTYNEQFY	V27	J2-1	SD583#4	1
CASSFPPGREGVGQFF	V27	J2-1	SD583#4	3
CASSFPPGREGVGQFF	V27	J2-7	SD583#4	1
CASSIDGGAFYGYTF	V27	J1-2	SD583#4	1
CASSIDGGSPLHF	V27	J1-6	SD583#4	1
CASSINRRQYF	V27	J2-1	SD583#4	2
CASSINRRQYF	V27	J2-7	SD583#4	32
CASSLGTSGIDEQFF	V27	J2-1	SD583#4	21
CASSLLGQEAFF	V27	J1-1	SD583#4	7
CASSLSAAALNTGELFF	V27	J2-2	SD583#4	9
CASSLSCYYLNTGELFF	V27	J2-2	SD583#4	1
CASSLSGYCLNRGELFF	V27	J2-2	SD583#4	1
CASSLSLYYLNTGELFF	V27	J2-2	SD583#4	2
CASSLSVYCVNAGELFF	V27	J2-2	SD583#4	1
CASSLSWYCLNTGESVF	V27	J2-2	SD583#4	1
CASSLSWYNLNTGELFF	V27	J2-2	SD583#4	2
CASSLSWYYLNIGELFF	V27	J2-2	SD583#4	1
CASSLSWYYLNTGELFF	V27	J2-2	SD583#4	15847
CASSLSWYYLNTGELFI	V27	J2-2	SD583#4	1
CASSLSWYYLNTGVLFF	V27	J2-2	SD583#4	1
CASSLTWYYLNTGELFF	V27	J2-2	SD583#4	27
CASSLVGRAANTGELFF	V27	J2-2	SD583#4	13
CASSLVPAYGYTF	V27	J1-2	SD583#4	10
CASSLVRRAANTGELFF	V27	J2-2	SD583#4	1
CASSPIDRPWEQDF	V27	J2-7	SD583#4	3
CASSPIDRPWEQYF	V27	J2-1	SD583#4	84
CASSPIDRPWEQYF	V27	J2-4	SD583#4	12
CASSPIDRPWEQYF	V27	J2-5	SD583#4	1
CASSPIDRPWEQYF	V27	J2-7	SD583#4	975
CASSPIHRPWEQYF	V27	J2-7	SD583#4	1
CASSPINRPWEQYF	V27	J2-7	SD583#4	1
CASSPIYRPWEQYF	V27	J2-7	SD583#4	3
CASSPLGTEAFF	V27	J1-1	SD583#4	9
CASSPMDMPWEQYF	V27	J2-1	SD583#4	1
CASSPNYNEQFV	V27	J2-1	SD583#4	1
CASSPPGREGVGQFF	V27	J2-1	SD583#4	1
CASSPQGLGENIQYF	V27	J2-4	SD583#4	1
CASSPQGLGENIQYF	V27	J2-7	SD583#4	1
CASSPTCNEQFF	V27	J2-1	SD583#4	42
CASSPTFNEQFF	V27	J2-1	SD583#4	4
CASSPTGVNGYTF	V27	J1-2	SD583#4	1
CASSPTYNEQFF	V27	J2-1	SD583#4	32932
CASSPTYNEQFF	V27	J2-3	SD583#4	2
CASSPTYNEQFF	V27	J2-4	SD583#4	23
CASSPTYNEQFF	V27	J2-5	SD583#4	17
CASSPTYNEQFF	V27	J2-7	SD583#4	571
CASSPTYNEQFFGPGGEMAKNIQYF	V27	J2-4	SD583#4	1
CASSPTYNEQSF	V27	J2-7	SD583#4	1
CASSPTYNEQYF	V27	J2-5	SD583#4	2
CASSPTYYEQFF	V27	J2-1	SD583#4	3
CASSPVGVRPYTQYF	V27	J2-3	SD583#4	13
CASSSAAAREGVGQFF	V27	J2-1	SD583#4	1
CASSSLPGREGVGQFF	V27	J2-1	SD583#4	3
CASSSPLGREGVGQFF	V27	J2-1	SD583#4	3
CASSSPPGRECVGHFF	V27	J2-1	SD583#4	1
CASSSPPGREGGGQFD	V27	J2-7	SD583#4	1
CASSSPPGREGV	V27	J2-7	SD583#4	1
CASSSPPGREGVGLFF	V27	J2-1	SD583#4	2
CASSSPPGREGVGPFF	V27	J2-1	SD583#4	1
CASSSPPGREGVGQFF	V27	J2-1	SD583#4	20170
CASSSPPGREGVGQFF	V27	J2-4	SD583#4	11
CASSSPPGREGVGQFF	V27	J2-5	SD583#4	13
CASSSPPGREGVGQFF	V27	J2-7	SD583#4	388
CASSSPPGREGVGQFI	V27	J2-1	SD583#4	5
CASSSPPGREGVGQFW	V27	J2-1	SD583#4	1
CASSSPPGREGVGQV	V27	J2-7	SD583#4	1
CASSSPPGREGVGQYF	V27	J2-4	SD583#4	3
CASSSPPGRESVGQFF	V27	J2-1	SD583#4	4
CASSSPPGRVGVGQFF	V27	J2-1	SD583#4	1
CASSSPPGWEGVGQFF	V27	J2-1	SD583#4	1
CASSSPPVGEGVGQFL	V27	J2-7	SD583#4	1
CASSSPPVREGVGQFF	V27	J2-7	SD583#4	1
CASSSPTGREGVGQFF	V27	J2-1	SD583#4	2
CASSSSDRGWDGYTF	V27	J1-2	SD583#4	12
CASSTAGTTYEQYF	V27	J2-7	SD583#4	2
CASSTRAGGVAGELFF	V27	J2-2	SD583#4	3
CASTGGQLNYGYTF	V27	J1-2	SD583#4	12
CASTLGGTGFVKLFF	V27	J1-4	SD583#4	41
CASTRDFHTGELFF	V27	J2-2	SD583#4	73
CASTVAGQGLSF	V27	J2-1	SD583#4	34
CDSSSPPGREGVGQFF	V27	J2-7	SD583#4	1
CGSSSPPGREGVGQFF	V27	J2-1	SD583#4	1
RASSLSWYYLNTGELFF	V27	J2-2	SD583#4	4
WASRSPPGREGVGQFF	V27	J2-1	SD583#4	1
WSSRPTENEQCF	V27	J2-1	SD583#4	2
YASSPTYNEQFC	V27	J2-7	SD583#4	1
CAGTLGGTGFVKLFF	V28	J1-4	SD583#4	1
CAISESRPGGEMAKNIQYF	V28	J2-4	SD583#4	19
CAISESRPGGEMAKNIQYF	V28	J2-7	SD583#4	6
CANTLGGTGFVKLFF	V28	J1-4	SD583#4	19
CASSIDGGAFYGYTF	V28	J1-2	SD583#4	3
CASSIDGGSPLHF	V28	J1-6	SD583#4	1
CASSINRRQYF	V28	J2-7	SD583#4	3
CASSLGTSGIDEQFF	V28	J2-1	SD583#4	1
CASSLSWYYLNTGELFF	V28	J2-2	SD583#4	25
CASSLVGRAANTGELFF	V28	J2-2	SD583#4	2
CASSLVPAYGYTF	V28	J1-2	SD583#4	5
CASSPIDRPWEQDF	V28	J2-7	SD583#4	2
CASSPTCNEQFF	V28	J2-1	SD583#4	1
CASSPTYNEQFF	V28	J2-1	SD583#4	60
CASSPTYNEQFF	V28	J2-7	SD583#4	2
CASSPVGVRPYTQYF	V28	J2-3	SD583#4	4
CASSRAQDGYTF	V28	J1-2	SD583#4	8
CASSSADRGWDGYDF	V28	J1-2	SD583#4	1
CASSSPPGREGVGQFF	V28	J2-1	SD583#4	31
CASSSSDRGCDGYTF	V28	J1-2	SD583#4	1
CASSSSDRGWDGYTF	V28	J1-2	SD583#4	2941
CASSSSDRGWDGYTF	V28	J1-6	SD583#4	9
CASSSSDRGWDGYTF	V28	J2-7	SD583#4	1
CASSSSDRGWNGYTF	V28	J1-2	SD583#4	3
CASSSSDRGWYGYTF	V28	J1-2	SD583#4	1
CASSSSNRGWDGYTF	V28	J1-2	SD583#4	1
CASSVGGTGFVKLVF	V28	J1-4	SD583#4	1
CASSVGGTRFVKLGF	V28	J1-4	SD583#4	1
CASTGGQLNYGYTF	V28	J1-2	SD583#4	5
CASTLGETGLVQLFF	V28	J1-4	SD583#4	1
CASTLGGRGFVQRGF	V28	J1-4	SD583#4	1
CASTLGGTGFAKMFF	V28	J1-4	SD583#4	1
CASTLGGTGFVKLFF	V28	J1-4	SD583#4	26429
CASTLGGTGFVKLFI	V28	J1-4	SD583#4	2
CASTLGGTGLVKLFF	V28	J1-4	SD583#4	2
CASTLGGTGYVKLLV	V28	J1-4	SD583#4	1
CASTLGGTRFVKLFF	V28	J1-4	SD583#4	1
CASTLGGTRFVNLFF	V28	J1-4	SD583#4	1
CASTLRGRGFVKLFF	V28	J1-4	SD583#4	1
CASTLRGTGLVKRFF	V28	J1-4	SD583#4	1
CASTRDFHTGELFF	V28	J2-2	SD583#4	12
CASTSGGTGFVKLFF	V28	J1-4	SD583#4	2
CASTVAGQGLSF	V28	J2-1	SD583#4	7
CASTVGGTGFVKLFF	V28	J1-4	SD583#4	2
CASTVGGTGFVKRFV	V28	J1-4	SD583#4	1
CASTVGYTGLVKLFF	V28	J1-4	SD583#4	2
CTSTLGGTGFVKLFF	V28	J1-4	SD583#4	26
CVSSSSDRGWDGYTF	V28	J1-2	SD583#4	2
FASTLGGTGLKLFF	V28	J1-4	SD583#4	1
YASSSSDRGWDGYTF	V28	J1-2	SD583#4	1
CASSETETYTDTQYF	V2	J2-3	SD583#4	44
CVSSETETYTDTQYF	V2	J2-3	SD583#4	1
CASSLVPAYGYTF	V3-1	J1-2	SD583#4	1
CASSPTGVNGYTC	V3-1	J1-2	SD583#4	1
CASSPTGVNGYTF	V3-1	J1-2	SD583#4	247
CASSIDEGANTEAFF	V30	J1-1	SD583#4	1
CASSIDGGAFYGYTF	V30	J1-2	SD583#4	1
CASSIDGGSPLHF	V30	J1-6	SD583#4	44
CASSIDGGSTLHF	V30	J1-6	SD583#4	1
CASSRAQDGYTF	V30	J1-2	SD583#4	6
CAWIGTGCYNSPLHF	V30	J1-6	SD583#4	1
CAWIGTGRYNSPLHF	V30	J1-6	SD583#4	1
CAWIGTGSYNSPLHF	V30	J1-5	SD583#4	2
CAWIGTGSYNSPLHF	V30	J1-6	SD583#4	16564
CAWIGTGSYNSPLHF	V30	J2-1	SD583#4	2
CAWIGTGSYNSPLRF	V30	J1-6	SD583#4	1
CAWIGTGSYYSPLHF	V30	J1-6	SD583#4	1
CAWIGTRSYNSPLHF	V30	J1-6	SD583#4	1
CAWIGTRSYTSPVHF	V30	J1-6	SD583#4	1
CAWMLTGGYNSPLHF	V30	J1-6	SD583#4	1
CAWSGTGSYNSPLHF	V30	J1-2	SD583#4	1
CPWIGTGSYNSPLHF	V30	J1-6	SD583#4	1
YAWIGTGSYNSPLHF	V30	J1-6	SD583#4	3
CASSPVGVRPYTQYF	V4-3	J2-3	SD583#4	1
CASSSGTTADTQYF	V5-1	J2-3	SD583#4	5
CAAAAVPAYGYTF	V5-4	J1-2	SD583#4	1
CAISESRPGGEMAKNIQYF	V5-4	J2-1	SD583#4	1
CAISESRPGGEMAKNIQYF	V5-4	J2-4	SD583#4	1
CAISPVGVRPYTQYF	V5-4	J2-3	SD583#4	2
CANSPVGVRPYTQYF	V5-4	J2-3	SD583#4	4
CARSPVGVRPYTQYF	V5-4	J2-3	SD583#4	2
CASGQGNQPQHF	V5-4	J1-5	SD583#4	2
CASILVAAYGYAF	V5-4	J1-2	SD583#4	1
CASLVPAYGYTF	V5-4	J1-2	SD583#4	4
CASRLAGGFTGELFF	V5-4	J2-2	SD583#4	2
CASRPVGVRPYTHYF	V5-4	J2-3	SD583#4	1
CASRPVGVRPYTQYF	V5-4	J2-3	SD583#4	3
CASSAAAVRPYTQYF	V5-4	J2-3	SD583#4	1
CASSIDDGANTEAFF	V5-4	J1-1	SD583#4	1
CASSIDEGANTEAFF	V5-4	J1-1	SD583#4	7
CASSIDGGAFYGYTF	V5-4	J1-2	SD583#4	80
CASSIDGGSPLHF	V5-4	J1-6	SD583#4	54
CASSINRDIPYEQYF	V5-4	J2-7	SD583#4	1
CASSINRRQYF	V5-4	J2-4	SD583#4	1
CASSINRRQYF	V5-4	J2-7	SD583#4	33
CASSKPGQEAFF	V5-4	J1-1	SD583#4	1
CASSKPGQGAEAFF	V5-4	J1-1	SD583#4	1
CASSKPGQGIEAFF	V5-4	J1-1	SD583#4	2
CASSKPGQGTEAFF	V5-4	J1-1	SD583#4	361
CASSKPGQGTENFF	V5-4	J1-1	SD583#4	1
CASSLGPVYGYTF	V5-4	J1-2	SD583#4	1
CASSLGTSGIDEQFF	V5-4	J2-1	SD583#4	106
CASSLGTSGIDEQFF	V5-4	J2-7	SD583#4	2
CASSLLGQEAFF	V5-4	J1-1	SD583#4	2
CASSLNRGKEKLFF	V5-4	J1-4	SD583#4	3
CASSLQGGPGNTIYF	V5-4	J1-3	SD583#4	1
CASSLSWYYLNTGELFF	V5-4	J2-2	SD583#4	3
CASSLVGRAANTGELFF	V5-4	J2-2	SD583#4	40
CASSLVGRAENTGELFF	V5-4	J2-2	SD583#4	1
CASSLVPACVYTF	V5-4	J1-2	SD583#4	1
CASSLVPAYGDSG	V5-4	J2-7	SD583#4	1
CASSLVPAYGYAF	V5-4	J2-1	SD583#4	1
CASSLVPAYGYTF	V5-4	J1-2	SD583#4	112705
CASSLVPAYGYTF	V5-4	J1-6	SD583#4	309
CASSLVPAYGYTF	V5-4	J2-1	SD583#4	87
CASSLVPAYGYTFC	V5-4	J2-1	SD583#4	5
CASSLVPAYGYTL	V5-4	J1-6	SD583#4	1
CASSLVPAYGYTS	V5-4	J1-2	SD583#4	3
CASSLVPAYVYTV	V5-4	J1-2	SD583#4	1
CASSLVPPYGYTF	V5-4	J1-2	SD583#4	3
CASSLVPVDGYTF	V5-4	J1-2	SD583#4	2
CASSLVSAYGNTF	V5-4	J1-2	SD583#4	3
CASSPAAARPYTQYF	V5-4	J2-3	SD583#4	1
CASSPAAVRPYTQYF	V5-4	J2-3	SD583#4	10
CASSPIDRPWEQYF	V5-4	J2-7	SD583#4	3
CASSPLGTEAFF	V5-4	J1-1	SD583#4	2
CASSPQGLGENIQYF	V5-4	J2-1	SD583#4	1
CASSPQGLGENIQYF	V5-4	J2-4	SD583#4	3
CASSPTGVNGYTF	V5-4	J1-2	SD583#4	1
CASSPTYNEQFF	V5-4	J2-1	SD583#4	13
CASSPVAARPYTQYF	V5-4	J2-3	SD583#4	2
CASSPVGIRPYTQYF	V5-4	J2-3	SD583#4	6
CASSPVGVLPYTQYF	V5-4	J2-3	SD583#4	6
CASSPVGVRLYTQYF	V5-4	J2-3	SD583#4	1
CASSPVGVRPYPPYL	V5-4	J2-4	SD583#4	1
CASSPVGVRPYTQNF	V5-4	J2-3	SD583#4	3
CASSPVGVRPYTQYF	V5-4	J1-4	SD583#4	12
CASSPVGVRPYTQYF	V5-4	J2-1	SD583#4	4
CASSPVGVRPYTQYF	V5-4	J2-2	SD583#4	10
CASSPVGVRPYTQYF	V5-4	J2-3	SD583#4	17921
CASSPVGVRPYTQYF	V5-4	J2-4	SD583#4	50
CASSPVGVRPYTQYF	V5-4	J2-5	SD583#4	3
CASSPVGVRPYTQYF	V5-4	J2-7	SD583#4	6
CASSPVGVRPYTQYL	V5-4	J2-3	SD583#4	1
CASSPVGVRPYTQYS	V5-4	J2-3	SD583#4	1
CASSRAQDGHTF	V5-4	J1-2	SD583#4	1
CASSRAQDGYTF	V5-4	J1-2	SD583#4	359
CASSRVRVRPYTQYF	V5-4	J2-3	SD583#4	1
CASSSPPGREGVGQFF	V5-4	J2-1	SD583#4	14
CASSSSDRGWDGYTC	V5-4	J1-2	SD583#4	1
CASSSSDRGWDGYTF	V5-4	J1-2	SD583#4	13
CASSSVGVRPSPQYF	V5-4	J2-3	SD583#4	1
CASSSVPAYGYTF	V5-4	J2-1	SD583#4	1
CASSTAGTTYEQYF	V5-4	J2-7	SD583#4	5
CASSTVGSRAYTQYF	V5-4	J2-3	SD583#4	1
CASSVGRAYGYTV	V5-4	J1-2	SD583#4	1
CASSWQGAAGNTIYF	V5-4	J1-3	SD583#4	1
CASSWQGAPGNTIYF	V5-4	J1-3	SD583#4	1
CASTGGQLNYGHTF	V5-4	J1-2	SD583#4	2
CASTGGQLNYGYTF	V5-4	J1-2	SD583#4	49
CASTLGATGLVQLFF	V5-4	J1-4	SD583#4	1
CASTLGGTGFVKLFF	V5-4	J1-4	SD583#4	13
CASTRDFHTGELFF	V5-4	J2-2	SD583#4	10
CASTVAGQGLSF	V5-4	J2-1	SD583#4	12
CISSLVPAYGYTF	V5-4	J1-2	SD583#4	1
CVSSKPGQGTEAFF	V5-4	J1-1	SD583#4	1
CVSSPVGVRPYTQYF	V5-4	J2-3	SD583#4	46
CVTSLVPAYGYTF	V5-4	J1-2	SD583#4	1
LGHSPLGVRPYTQYF	V5-4	J2-3	SD583#4	1
RASSLVPAYGNTF	V5-4	J1-2	SD583#4	1
YASSPVGVRPYTQYF	V5-4	J2-3	SD583#4	6
CAAATSGKKGQFF	V5-6	J2-1	SD583#4	1
CARATSGKKGQFF	V5-6	J2-1	SD583#4	1
CARSLVPAYGYTF	V5-6	J1-2	SD583#4	1
CASGQGNQPQHF	V5-6	J1-5	SD583#4	2
CASILVPAHGYTF	V5-6	J1-6	SD583#4	1
CASRLAGGFTGELFF	V5-6	J2-2	SD583#4	1
CASSIDGGAFYGYTF	V5-6	J1-2	SD583#4	3
CASSIDGGSPLHF	V5-6	J1-6	SD583#4	12
CASSINRRQYF	V5-6	J2-7	SD583#4	16
CASSKPGQGTEAFF	V5-6	J1-1	SD583#4	3
CASSLGTSGIDEQFF	V5-6	J2-1	SD583#4	54
CASSLNRGKEKLFF	V5-6	J1-4	SD583#4	1
CASSLSWYYLNTGELFF	V5-6	J2-2	SD583#4	1
CASSLVGRAANTGELFF	V5-6	J2-2	SD583#4	10
CASSLVPAYAYTF	V5-6	J1-2	SD583#4	1
CASSLVPAYDYTF	V5-6	J1-2	SD583#4	1
CASSLVPAYGYTF	V5-6	J1-2	SD583#4	1601
CASSLVPAYGYTF	V5-6	J1-6	SD583#4	1
CASSLVPAYGYTL	V5-6	J1-2	SD583#4	1
CASSPIDRPWEQYF	V5-6	J2-7	SD583#4	1
CASSPTYNEQFF	V5-6	J2-1	SD583#4	11
CASSPVGVRPYRKYF	V5-6	J2-4	SD583#4	1
CASSPVGVRPYTQYF	V5-6	J2-3	SD583#4	361
CASSRAQDGYTF	V5-6	J1-2	SD583#4	18
CASSSPPGREGVGQFF	V5-6	J2-1	SD583#4	7
CASSSSDRGWDGYTF	V5-6	J1-2	SD583#4	3
CASSWVPAYGYTV	V5-6	J1-2	SD583#4	1
CASSYCGKKGQFF	V5-6	J2-1	SD583#4	2
CASTGGQLNYGYTF	V5-6	J1-2	SD583#4	1
CASTLGGTGFVKLFF	V5-6	J1-4	SD583#4	1
CASTRDFHTGELFF	V5-6	J2-2	SD583#4	1
CASTVAGQGLSF	V5-6	J2-1	SD583#4	12
CVSSLVPAYGDTC	V5-6	J1-2	SD583#4	1
VPAATSGKKGQFL	V5-6	J2-1	SD583#4	1
WAAATSGKKGQFF	V5-6	J2-1	SD583#4	1
CAISESRPGAAAAKNIQYF	V6-1	J2-4	SD583#4	1
CAISESRPGGEMAKNIQYF	V6-1	J2-1	SD583#4	74
CAISESRPGGEMAKNIQYF	V6-1	J2-4	SD583#4	115
CAISESRPGGEMAKNIQYF	V6-1	J2-7	SD583#4	40
CAISESRPGGEMAKNIQYL	V6-1	J2-7	SD583#4	1
CAISESRPGGEMVKNIQYF	V6-1	J2-4	SD583#4	4
CAISQSRPGGEMAKNIQYF	V6-1	J2-4	SD583#4	1
CASGQGNQPQHF	V6-1	J1-5	SD583#4	8
CASRLAGGFTGELFC	V6-1	J2-2	SD583#4	1
CASRLAGGFTGELFF	V6-1	J2-2	SD583#4	5
CASSEAKRESNTGELFF	V6-1	J2-2	SD583#4	1
CASSEATSGIRTPGSWFF	V6-1	J2-2	SD583#4	1
CASSEATSGSRTPGSCFF	V6-1	J2-2	SD583#4	13
CASSEATSGSRTPGSCVL	V6-1	J2-2	SD583#4	3
CASSESRPGGEMAKNIQYF	V6-1	J2-4	SD583#4	29
CASSESRPGGEMAKNIQYF	V6-1	J2-7	SD583#4	7
CASSGGQLNYGYTF	V6-1	J1-2	SD583#4	3
CASSINRRQYF	V6-1	J2-1	SD583#4	1
CASSINRRQYF	V6-1	J2-7	SD583#4	1
CASSLGTSGIDEQFF	V6-1	J2-1	SD583#4	1
CASSLLGQEAFF	V6-1	J1-1	SD583#4	3
CASSLSWYYLNTGELFF	V6-1	J2-2	SD583#4	59
CASSLVGRAANTGELFF	V6-1	J2-2	SD583#4	40
CASSLVPAYGYTF	V6-1	J1-2	SD583#4	2
CASSPIDRPWEQYF	V6-1	J2-7	SD583#4	1
CASSPLGTEAFF	V6-1	J1-1	SD583#4	2
CASSPQGLGENIQYF	V6-1	J2-1	SD583#4	1
CASSPQGLGENIQYF	V6-1	J2-4	SD583#4	2
CASSPTYNEQFF	V6-1	J2-1	SD583#4	24
CASSPTYNEQFF	V6-1	J2-7	SD583#4	1
CASSPVGVRPYTQYF	V6-1	J2-3	SD583#4	1
CASSRAQDGYTF	V6-1	J1-2	SD583#4	1
CASSSPPGREGVGQFF	V6-1	J2-1	SD583#4	11
CASSTRAGGVAGELFF	V6-1	J2-2	SD583#4	20
CASTGGQLNCGYTV	V6-1	J1-2	SD583#4	1
CASTGGQLNYDYTF	V6-1	J1-2	SD583#4	1
CASTGGQLNYGYSF	V6-1	J2-7	SD583#4	1
CASTGGQLNYGYTF	V6-1	J1-2	SD583#4	165
CASTLGGTGFVKLFF	V6-1	J1-4	SD583#4	5
CASTRDFHSGELFF	V6-1	J2-2	SD583#4	1
CASTRDFHTGELFF	V6-1	J2-2	SD583#4	1302
CASTRDFHTGGLFF	V6-1	J2-2	SD583#4	1
CASTRDFQTGELFF	V6-1	J2-2	SD583#4	1
CASTRDFRTGELFF	V6-1	J2-2	SD583#4	1
CASTVAGQGLSF	V6-1	J2-1	SD583#4	12
CASTVAGQGLSF	V6-1	J2-4	SD583#4	1
CASTVAGQGLSF	V6-1	J2-5	SD583#4	1
CPSTRDFHTGEPFF	V6-1	J2-2	SD583#4	1
CVSTRDFHTGELFF	V6-1	J2-2	SD583#4	6
CAISESRPGGEMAKNIQYF	V6-2V6-3	J2-1	SD583#4	46
CAISESRPGGEMAKNIQYF	V6-2V6-3	J2-4	SD583#4	100
CAISESRPGGEMAKNIQYF	V6-2V6-3	J2-7	SD583#4	21
CAISESRPGGVMAKNIQYF	V6-2V6-3	J2-4	SD583#4	3
CANTGGQLNYGYTF	V6-2V6-3	J1-2	SD583#4	1
CAPGRDPPRETQYF	V6-2V6-3	J2-5	SD583#4	2
CARRVETRQERASTSDQAHF	V6-2V6-3	J1-6	SD583#4	1
CARTGGRLNDGYNV	V6-2V6-3	J1-2	SD583#4	1
CASGQGNQPQHF	V6-2V6-3	J1-5	SD583#4	17
CASIGGQLNYGYTF	V6-2V6-3	J1-2	SD583#4	1
CASNGGQLSYGYTF	V6-2V6-3	J1-2	SD583#4	1
CASRLAGGFTGELFF	V6-2V6-3	J2-2	SD583#4	4
CASRVETGQERPSTSDQAHF	V6-2V6-3	J1-6	SD583#4	1
CASRVETPRETQYF	V6-2V6-3	J2-7	SD583#4	1
CASRVETRHERPSTL	V6-2V6-3	J2-5	SD583#4	1
CASRVETRQEGPSTC	V6-2V6-3	J2-3	SD583#4	1
CASRVETRQERASTSDQAHF	V6-2V6-3	J1-6	SD583#4	1
CASRVETRQERPSRSDQAHF	V6-2V6-3	J1-6	SD583#4	1
CASRVETRQERPSTS	V6-2V6-3	J2-3	SD583#4	5
CASRVETRQERPSTSDQAHF	V6-2V6-3	J1-6	SD583#4	2
CASRVETRQERQYF	V6-2V6-3	J2-5	SD583#4	1
CASRVETRQETQYF	V6-2V6-3	J2-5	SD583#4	4
CASSEATSGSRTPGSCFF	V6-2V6-3	J2-2	SD583#4	1
CASSESRPGGEMAKNIQYF	V6-2V6-3	J2-4	SD583#4	1
CASSINRRQYF	V6-2V6-3	J2-4	SD583#4	1
CASSINRRQYF	V6-2V6-3	J2-7	SD583#4	24
CASSLLGQEAFF	V6-2V6-3	J1-1	SD583#4	4
CASSLNRGKEKLFF	V6-2V6-3	J1-4	SD583#4	2
CASSLSWYYLNTGELFF	V6-2V6-3	J2-2	SD583#4	8
CASSLVGRAANTGELFF	V6-2V6-3	J2-2	SD583#4	4
CASSLVPAYGYTF	V6-2V6-3	J1-2	SD583#4	7
CASSPIDRPWEQYF	V6-2V6-3	J2-7	SD583#4	4
CASSPLGTEAFF	V6-2V6-3	J1-1	SD583#4	5
CASSPQGLGENIQYF	V6-2V6-3	J2-1	SD583#4	1
CASSPQGLGENIQYF	V6-2V6-3	J2-4	SD583#4	1
CASSPQGLGENIQYF	V6-2V6-3	J2-7	SD583#4	2
CASSPTYNEQFF	V6-2V6-3	J2-1	SD583#4	27
CASSPTYNEQFF	V6-2V6-3	J2-5	SD583#4	1
CASSPVGVRPYTQYF	V6-2V6-3	J2-3	SD583#4	7
CASSRAQDGYTF	V6-2V6-3	J1-2	SD583#4	5
CASSRTKDGYTF	V6-2V6-3	J1-2	SD583#4	1
CASSSPPGREGVGQFF	V6-2V6-3	J2-1	SD583#4	29
CASSTRAGGVAGELFF	V6-2V6-3	J2-2	SD583#4	11
CASTGGQLNDGYRF	V6-2V6-3	J1-2	SD583#4	1
CASTGGQLNFGYTF	V6-2V6-3	J1-2	SD583#4	1
CASTGGQLNYGYAF	V6-2V6-3	J1-5	SD583#4	1
CASTGGQLNYGYSF	V6-2V6-3	J2-7	SD583#4	4
CASTGGQLNYGYTC	V6-2V6-3	J1-2	SD583#4	1
CASTGGQLNYGYTF	V6-2V6-3	J1-2	SD583#4	14332
CASTGGQLNYGYTF	V6-2V6-3	J1-5	SD583#4	1
CASTGGQLNYGYTF	V6-2V6-3	J1-6	SD583#4	38
CASTGGQLNYGYTF	V6-2V6-3	J2-1	SD583#4	9
CASTGGQLNYVYTF	V6-2V6-3	J1-2	SD583#4	1
CASTGVQLNYGYTF	V6-2V6-3	J1-2	SD583#4	1
CASTLGGTGFVKLFF	V6-2V6-3	J1-4	SD583#4	6
CASTRDFHTEELFF	V6-2V6-3	J2-2	SD583#4	1
CASTRDFHTGELFF	V6-2V6-3	J2-2	SD583#4	700
CASTRDFHTGEVVF	V6-2V6-3	J2-2	SD583#4	1
CASTVAGQGLSF	V6-2V6-3	J2-1	SD583#4	27
CASTVGQVNDGYAF	V6-2V6-3	J1-2	SD583#4	1
CDSTGGQLNYGYTF	V6-2V6-3	J1-2	SD583#4	1
CTSRVETRQERPSTSGQAHF	V6-2V6-3	J1-6	SD583#4	1
CTSTGGQLNYGYTF	V6-2V6-3	J1-2	SD583#4	7
CAISESRPGGEMAKNIQYF	V6-5	J2-7	SD583#4	2
CASSLSWYYLNTGELFF	V6-5	J2-2	SD583#4	2
CASSPTYNEQFF	V6-5	J2-1	SD583#4	1
CASSSSEGRKYGYTF	V6-5	J1-2	SD583#4	1
CASSTLAGGVGRELFF	V6-5	J2-2	SD583#4	1
CASSTRAGGVAGELFF	V6-5	J2-2	SD583#4	341
CASSTRARGVAGELFF	V6-5	J2-2	SD583#4	2
CASTGGQLNYGYTF	V6-5	J1-2	SD583#4	2
CASTRDFHTGELFF	V6-5	J2-2	SD583#4	21
CASTVAGQGLSF	V6-5	J2-1	SD583#4	1
SASSTRAGGVAGELFF	V6-5	J2-2	SD583#4	1
CAISESRPGGEMAKNIPYF	V6-6	J2-1	SD583#4	1
CAISESRPGGEMAKNIQYF	V6-6	J2-1	SD583#4	64
CAISESRPGGEMAKNIQYF	V6-6	J2-4	SD583#4	131
CAISESRPGGEMAKNIQYF	V6-6	J2-7	SD583#4	52
CAISGSRPGGEMAKNIQYF	V6-6	J2-4	SD583#4	1
CARTRDFHTWELYF	V6-6	J2-2	SD583#4	1
CASGLAGGFTGELFF	V6-6	J2-2	SD583#4	1
CASGQGNQPQHF	V6-6	J1-5	SD583#4	18
CASRGAGHTGELFF	V6-6	J2-2	SD583#4	1
CASRLAGGFTGELFF	V6-6	J2-2	SD583#4	15
CASSEAKRESNTGELFF	V6-6	J2-2	SD583#4	1
CASSEATSGSRTPGSCFF	V6-6	J2-2	SD583#4	1
CASSESRPGGEMAKNIQYF	V6-6	J2-1	SD583#4	7
CASSESRPGGEMAKNIQYF	V6-6	J2-4	SD583#4	1
CASSINRQQYF	V6-6	J2-7	SD583#4	1
CASSINRRQYF	V6-6	J2-1	SD583#4	2
CASSINRRQYF	V6-6	J2-7	SD583#4	7
CASSLLGQEAFF	V6-6	J1-1	SD583#4	1
CASSLNRGKEKLFF	V6-6	J1-4	SD583#4	1
CASSLSWYYLNTGELFF	V6-6	J2-2	SD583#4	65
CASSLTWYYLNTGELFF	V6-6	J2-2	SD583#4	1
CASSLVGRAANTGELFF	V6-6	J2-2	SD583#4	17
CASSLVPAYGYTF	V6-6	J1-2	SD583#4	2
CASSPLGTEAFF	V6-6	J1-1	SD583#4	4
CASSPQGLGENIHYF	V6-6	J2-4	SD583#4	1
CASSPQGLGENIQYF	V6-6	J2-1	SD583#4	1
CASSPTYNEQFF	V6-6	J2-1	SD583#4	18
CASSPVGVRPYTQYF	V6-6	J2-3	SD583#4	3
CASSSPPGREGVGQFF	V6-6	J2-1	SD583#4	19
CASSSSDRGWDGYTF	V6-6	J1-2	SD583#4	2
CASSTAGTTYEQYF	V6-6	J2-7	SD583#4	1
CASSTRAGGVAGELFF	V6-6	J2-2	SD583#4	42
CASTAAAHTGELFF	V6-6	J2-2	SD583#4	1
CASTAAFHTGELFF	V6-6	J2-2	SD583#4	1
CASTGDFRTGELFF	V6-6	J2-2	SD583#4	1
CASTGGQLNYGYTF	V6-6	J1-2	SD583#4	118
CASTLDFHTGELLF	V6-6	J2-2	SD583#4	1
CASTLGGTGFVKLFF	V6-6	J1-4	SD583#4	12
CASTRAAHTGELFF	V6-6	J2-2	SD583#4	11
CASTRDFHTGELCC	V6-6	J2-2	SD583#4	1
CASTRDFHTGELFF	V6-6	J2-2	SD583#4	51515
CASTRDFHTGELFI	V6-6	J2-2	SD583#4	8
CASTRDFHTGGLVF	V6-6	J2-2	SD583#4	1
CASTRDFHTGKLFF	V6-6	J2-2	SD583#4	1
CASTRHFHTGELFF	V6-6	J2-2	SD583#4	1
CASTVAGQGLSF	V6-6	J2-1	SD583#4	29
CASTRDFHTGELFF	V6-8	J2-2	SD583#4	1
CACSLVGRAANTGELFF	V7-2	J2-2	SD583#4	1
CAISESRPGGEMAKNIQYF	V7-2	J2-1	SD583#4	3
CAISESRPGGEMAKNIQYF	V7-2	J2-4	SD583#4	3
CAISESRPGGEMAKNIQYF	V7-2	J2-7	SD583#4	1
CARRWQGAPGNPISF	V7-2	J1-3	SD583#4	1
CARSGQSRPGNTMYF	V7-2	J1-3	SD583#4	1
CARSWHGAPGNTISF	V7-2	J1-3	SD583#4	1
CARSWQGAPGNTIYF	V7-2	J1-3	SD583#4	1
CASCCQGAPGNTIYF	V7-2	J1-3	SD583#4	1
CASGLVPAYGYTF	V7-2	J1-2	SD583#4	2
CASGQGNQPKHF	V7-2	J1-5	SD583#4	1
CASGQGNQPQHF	V7-2	J1-5	SD583#4	54
CASNPVGVRPYTQYF	V7-2	J2-3	SD583#4	1
CASRLAGGFAGELCL	V7-2	J2-2	SD583#4	1
CASRLAGGFTGELFF	V7-2	J2-2	SD583#4	17
CASRPIDRPWEQYF	V7-2	J2-7	SD583#4	2
CASSCQEAPGNTIYF	V7-2	J1-3	SD583#4	2
CASSFGTIWIDEQFF	V7-2	J2-7	SD583#4	1
CASSGQGAPGNTIYF	V7-2	J1-3	SD583#4	585
CASSIDEGANTEAFF	V7-2	J1-1	SD583#4	10
CASSIDGGAFYGYTF	V7-2	J1-2	SD583#4	6
CASSIDGGSPLHF	V7-2	J1-6	SD583#4	26
CASSINRRQYF	V7-2	J2-1	SD583#4	6
CASSINRRQYF	V7-2	J2-4	SD583#4	1
CASSINRRQYF	V7-2	J2-7	SD583#4	91
CASSKPGQGTEAFF	V7-2	J1-1	SD583#4	5
CASSLAGRAANTGELFF	V7-2	J2-2	SD583#4	1
CASSLGSSFYTGELFF	V7-2	J2-2	SD583#4	1
CASSLGSSGIDEQFF	V7-2	J2-1	SD583#4	1
CASSLGTSGIDDQFF	V7-2	J2-1	SD583#4	2
CASSLGTSGIDEHFF	V7-2	J2-1	SD583#4	1
CASSLGTSGIDEQFF	V7-2	J2-1	SD583#4	711
CASSLGTSGIDEQFF	V7-2	J2-4	SD583#4	1
CASSLGTSGIDEQFF	V7-2	J2-7	SD583#4	22
CASSLGTSGIDEQFL	V7-2	J2-1	SD583#4	2
CASSLGTSGIDGQFF	V7-2	J2-1	SD583#4	2
CASSLGTSGKKGQFF	V7-2	J2-1	SD583#4	1
CASSLLGQEAFF	V7-2	J1-1	SD583#4	12
CASSLNRGEEKLFF	V7-2	J1-4	SD583#4	1
CASSLNRGKEKLFF	V7-2	J1-4	SD583#4	10
CASSLQGAPGNTIYF	V7-2	J1-3	SD583#4	1
CASSLSWYYLNTGELFF	V7-2	J2-2	SD583#4	9
CASSLVGAAANTGELFF	V7-2	J2-2	SD583#4	1
CASSLVGRAADTGELFF	V7-2	J2-2	SD583#4	4
CASSLVGRAANARALFF	V7-2	J2-2	SD583#4	1
CASSLVGRAANIVELFF	V7-2	J2-2	SD583#4	1
CASSLVGRAANSGELFF	V7-2	J2-2	SD583#4	4
CASSLVGRAANTAELFC	V7-2	J2-2	SD583#4	1
CASSLVGRAANTGELFF	V7-2	J2-2	SD583#4	12607
CASSLVGRAANTGELFI	V7-2	J2-2	SD583#4	1
CASSLVGRAANTGELIF	V7-2	J2-2	SD583#4	4
CASSLVGRAANTRELLF	V7-2	J2-2	SD583#4	3
CASSLVGRAGNSGELFV	V7-2	J2-2	SD583#4	1
CASSLVGRSANTGELFF	V7-2	J2-2	SD583#4	1
CASSLVGRTANTGELFF	V7-2	J2-2	SD583#4	1
CASSLVPAYDYTF	V7-2	J1-2	SD583#4	1
CASSLVPAYGYTF	V7-2	J1-2	SD583#4	498
CASSLVPAYGYTI	V7-2	J1-2	SD583#4	1
CASSLVVRAANTGELFF	V7-2	J2-2	SD583#4	1
CASSLVVRASNTGELFF	V7-2	J2-2	SD583#4	2
CASSLWTSGIDEQFV	V7-2	J2-1	SD583#4	1
CASSPAAVRPYTQYF	V7-2	J2-3	SD583#4	1
CASSPAGVRPYTQYF	V7-2	J2-3	SD583#4	1
CASSPIDRPWEQYF	V7-2	J2-7	SD583#4	1
CASSPLGTEAFF	V7-2	J1-1	SD583#4	20
CASSPQGLGENIQYF	V7-2	J2-1	SD583#4	5
CASSPQGLGENIQYF	V7-2	J2-4	SD583#4	5
CASSPQGLGENIQYF	V7-2	J2-7	SD583#4	4
CASSPTGVNGYTF	V7-2	J1-2	SD583#4	2
CASSPTYNEQFF	V7-2	J2-1	SD583#4	5
CASSPVGVRPYTQYF	V7-2	J2-3	SD583#4	195
CASSPVGVRPYTQYF	V7-2	J2-4	SD583#4	1
CASSRAQDGYTF	V7-2	J1-2	SD583#4	25
CASSSGNTIYF	V7-2	J1-3	SD583#4	1
CASSSPPGREGVGQFF	V7-2	J2-1	SD583#4	3
CASSSSDRGWDGYTF	V7-2	J1-2	SD583#4	5
CASSTAGTTYEQYF	V7-2	J2-1	SD583#4	2
CASSTAGTTYEQYF	V7-2	J2-7	SD583#4	6
CASSWQCS	V7-2	J2-7	SD583#4	1
CASSWQGAAGNTIAL	V7-2	J1-3	SD583#4	1
CASSWQGAPGDTIWF	V7-2	J1-3	SD583#4	1
CASSWQGAPGNTIYF	V7-2	J1-3	SD583#4	413
CASSWQGAPGNTIYS	V7-2	J1-3	SD583#4	1
CASSWQGAPGRTIAC	V7-2	J1-3	SD583#4	1
CASSWQGAPGSTIWV	V7-2	J1-3	SD583#4	1
CASSWVPDYGYTF	V7-2	J1-2	SD583#4	1
CASTGGQLNYGYTF	V7-2	J1-2	SD583#4	4
CASTLGGTGFVKLFF	V7-2	J1-4	SD583#4	20
CASTRDFHTGELFF	V7-2	J2-2	SD583#4	29
CASTRDFHTGELLF	V7-2	J2-2	SD583#4	1
CASTVAGQGLSF	V7-2	J1-2	SD583#4	1
CASTVAGQGLSF	V7-2	J2-1	SD583#4	54
CDSSLGTNGIDEQFF	V7-2	J2-1	SD583#4	2
CTSSPVGVRPYTQYF	V7-2	J2-3	SD583#4	1
RAQQLTGAPGNTIYF	V7-2	J1-3	SD583#4	1
RASSLVGRAANTGELFF	V7-2	J2-2	SD583#4	1
SASSRAQDGYTF	V7-2	J1-2	SD583#4	1
SASSWQGAPGNTIYF	V7-2	J1-3	SD583#4	1
YASSLVGRAANTGELFF	V7-2	J2-2	SD583#4	1
CASSLGASFYTGELFF	V7-6	J2-2	SD583#4	1
CASSLGGRLVSTDTQYF	V7-6	J2-3	SD583#4	2
CASSLGSSFYTGELFF	V7-6	J2-2	SD583#4	13
CASSLVGRAVNTGELFF	V7-6	J2-2	SD583#4	1
CASTRDFHTGELFF	V7-6	J2-2	SD583#4	1
CANSLGTSGIDEQFF	V7-9	J2-1	SD583#4	3
CASGLGTSGIDEQLF	V7-9	J2-1	SD583#4	1
CASGQGNQPQHF	V7-9	J1-5	SD583#4	2
CASIVGASGIDEQFL	V7-9	J2-1	SD583#4	1
CASIVGTSGIDDQFL	V7-9	J2-1	SD583#4	2
CASRLGTSAIDEQFF	V7-9	J2-1	SD583#4	1
CASSFGTSGIDEQFF	V7-9	J2-1	SD583#4	11
CASSIDGGSPLHF	V7-9	J1-6	SD583#4	2
CASSINRRQYF	V7-9	J2-7	SD583#4	8
CASSLGRRGIDEQLF	V7-9	J2-7	SD583#4	1
CASSLGRSGVHPQLF	V7-9	J2-1	SD583#4	1
CASSLGTEAFF	V7-9	J1-1	SD583#4	1
CASSLGTNGIDEQFF	V7-9	J2-1	SD583#4	15
CASSLGTSEIDEQFF	V7-9	J2-1	SD583#4	3
CASSLGTSGIDEQFF	V7-9	J2-1	SD583#4	14114
CASSLGTSGIDEQFF	V7-9	J2-3	SD583#4	1
CASSLGTSGIDEQFF	V7-9	J2-4	SD583#4	5
CASSLGTSGIDEQFF	V7-9	J2-5	SD583#4	8
CASSLGTSGIDEQFF	V7-9	J2-7	SD583#4	295
CASSLGTSGIDEQYF	V7-9	J2-4	SD583#4	3
CASSLGTSGIDEQYF	V7-9	J2-7	SD583#4	3
CASSLGTSGIDQFF	V7-9	J2-1	SD583#4	1
CASSLGTSGIDVQFF	V7-9	J2-1	SD583#4	2
CASSLGTSGIHEQFF	V7-9	J2-1	SD583#4	1
CASSLGTSGKKGQFF	V7-9	J2-1	SD583#4	5
CASSLGTSGKKGQFF	V7-9	J2-7	SD583#4	1
CASSLGTSGLDERFL	V7-9	J2-1	SD583#4	1
CASSLLGQEAFF	V7-9	J1-1	SD583#4	2
CASSLSWYYLNTGELFF	V7-9	J2-2	SD583#4	1
CASSLVGRAANTGELFF	V7-9	J2-2	SD583#4	88
CASSLVPAYGYTF	V7-9	J1-2	SD583#4	113
CASSLWGSGTDQQGF	V7-9	J2-1	SD583#4	1
CASSLWTSGIDEQFV	V7-9	J2-1	SD583#4	1
CASSPLGTEAFF	V7-9	J1-1	SD583#4	1
CASSPTYNEQFF	V7-9	J2-1	SD583#4	8
CASSPVGVRPYTQYF	V7-9	J2-3	SD583#4	27
CASSRAQDGYTF	V7-9	J1-2	SD583#4	8
CASSRDSGTEAFF	V7-9	J1-1	SD583#4	1
CASSSGTSGIDEQLF	V7-9	J2-1	SD583#4	1
CASSSPPGREGVGQFF	V7-9	J2-1	SD583#4	4
CASSTAGTTYEQYF	V7-9	J2-7	SD583#4	1
CASSVGTSGINEQFL	V7-9	J2-1	SD583#4	1
CASTRDFHTGELFF	V7-9	J2-2	SD583#4	1
CASTVAGQGLSF	V7-9	J2-1	SD583#4	11
CDSSLGTSGIDEQFF	V7-9	J2-1	SD583#4	2
CPSSLGTSGIDEQFF	V7-9	J2-1	SD583#4	1
CTSSLGTSGIDEQFF	V7-9	J2-1	SD583#4	8
CVSSLGTSGIDEQFF	V7-9	J2-1	SD583#4	8
