## Supplementary material for "Rapid T cell receptor interaction grouping with ting": R206-L03-D725D525.tsv

CDR3b	TRBV	TRBJ	PatientID	Frequency
CAISGDRDNQPQHF	V10-2	J1-5	SD610#4	18
CAITGTGTTEAFF	V10-2	J1-1	SD610#4	1
CASSDGPRWTYEEYV	V10-2	J2-7	SD610#4	1
CASSDGPRWTYEQFF	V10-2	J2-1	SD610#4	2
CASSDGPRWTYEQYF	V10-2	J2-1	SD610#4	30
CASSDGPRWTYEQYF	V10-2	J2-7	SD610#4	747
CAIMGDRDNQPQHF	V10-3	J1-5	SD610#4	1
CAIRWARDNHPHHF	V10-3	J1-5	SD610#4	1
CAIRWDRDNRTQDC	V10-3	J1-5	SD610#4	1
CAISAAADNQPHHF	V10-3	J1-5	SD610#4	3
CAISEGGQGASGYTF	V10-3	J1-2	SD610#4	1
CAISEGGQGVSYEQYV	V10-3	J2-7	SD610#4	1
CAISGDIDNQPQHF	V10-3	J1-5	SD610#4	1
CAISGDRDNAQHF	V10-3	J1-5	SD610#4	1
CAISGDRDNQPHF	V10-3	J1-5	SD610#4	1
CAISGDRDNQPHHVF	V10-3	J1-5	SD610#4	1
CAISGDRDNQPQHF	V10-3	J1-5	SD610#4	191881
CAISGDRYNQTQPF	V10-3	J1-5	SD610#4	1
CAISGTGTTEAFF	V10-3	J1-1	SD610#4	4
CAISKTRTGSTYEQYV	V10-3	J2-7	SD610#4	1
CAISVDIDNQTQAF	V10-3	J1-5	SD610#4	1
CAISYRGQGVSYEQYV	V10-3	J2-7	SD610#4	2
CAITATGTTEAFF	V10-3	J1-1	SD610#4	1
CAITGIGTTEAFF	V10-3	J1-1	SD610#4	1
CAITGTGAHWKAFF	V10-3	J1-1	SD610#4	1
CAITGTGATEAFF	V10-3	J1-1	SD610#4	1
CAITGTGMTEAFF	V10-3	J1-1	SD610#4	1
CAITGTGTSEAFF	V10-3	J1-1	SD610#4	1
CAITGTGTTEAFF	V10-3	J1-1	SD610#4	4233
CAITGTGTTEAYF	V10-3	J1-1	SD610#4	1
CAITGTGTTEVFF	V10-3	J1-1	SD610#4	1
CAITGTGTTKAFF	V10-3	J1-1	SD610#4	2
CALSVEIDNQPQNF	V10-3	J1-5	SD610#4	1
CASLMGNYGYTF	V10-3	J1-2	SD610#4	6
CASRPGTGAHWKAFF	V10-3	J1-1	SD610#4	4
CASSDGPRWTYEQYF	V10-3	J2-1	SD610#4	2
CASSDGPRWTYEQYF	V10-3	J2-7	SD610#4	22
CASSFPGQGASGYTF	V10-3	J1-2	SD610#4	1
CASSKTRTGSTYEQYV	V10-3	J2-4	SD610#4	1
CASSKTRTGSTYEQYV	V10-3	J2-7	SD610#4	1
CASSLEGSSYNSPLHF	V10-3	J1-6	SD610#4	1
CASSLSSGLGGYTF	V10-3	J1-2	SD610#4	10
CASSLTGVNQPQHF	V10-3	J1-5	SD610#4	7
CASSPPGQILGDTQYF	V10-3	J2-3	SD610#4	3
CASSPPGRGLGEKLFF	V10-3	J1-4	SD610#4	6
CASSPPGRGLGERLFF	V10-3	J1-4	SD610#4	2
CASSRGTGYQETQYF	V10-3	J2-5	SD610#4	1
CASSTGELFF	V10-3	J2-2	SD610#4	3
CASSYRGQGVSYEQYV	V10-3	J2-1	SD610#4	1
CASSYRGQGVSYEQYV	V10-3	J2-4	SD610#4	1
CASSYRGQGVSYEQYV	V10-3	J2-7	SD610#4	23
CASTRGRGPSYTGYTF	V10-3	J1-2	SD610#4	11
CATSDPGPGQETQYF	V10-3	J2-1	SD610#4	1
CATSDPGPGQETQYF	V10-3	J2-5	SD610#4	8
CATSDPGPGQETQYF	V10-3	J2-7	SD610#4	3
CATSDPTVASGNTIYF	V10-3	J1-3	SD610#4	5
CATVQGTSEAFF	V10-3	J1-1	SD610#4	13
CGDRDNQPQHF	V10-3	J1-5	SD610#4	2
CGTSRERSNQPQHF	V10-3	J1-5	SD610#4	1
CTFSGDRDNQPQHF	V10-3	J1-5	SD610#4	1
CTISGDRDNETQHL	V10-3	J1-5	SD610#4	1
FAISGYRDNQPQHF	V10-3	J1-5	SD610#4	1
FRANRGDRDNQPQHF	V10-3	J1-5	SD610#4	1
GRDIGEKNNQPQHF	V10-3	J1-5	SD610#4	1
WCHRGDRDNQPQHF	V10-3	J1-5	SD610#4	1
WCHRWDRDNQPQHF	V10-3	J1-5	SD610#4	1
CANSLRLNTEAFF	V11-1	J1-1	SD610#4	15
CASSAALNTEAFF	V11-1	J1-1	SD610#4	1
CASSFPGQGASGYTF	V11-1	J1-2	SD610#4	1
CASSLLNTEAFF	V11-1	J1-1	SD610#4	1
CASSLPSGRHRELFF	V11-1	J2-2	SD610#4	1
CASSLRLNTEAFF	V11-1	J1-1	SD610#4	187
CASSLRTGTTNYGYTF	V11-1	J1-2	SD610#4	2
CASSPSGGSISNNEQFF	V11-1	J2-1	SD610#4	1
CDSSLRVNTAALF	V11-1	J1-1	SD610#4	1
CASSVAAQGDGYTF	V11-1V11-3	J1-2	SD610#4	1
CASGLRTGTTNYGYTF	V11-2	J1-2	SD610#4	1
CASSARDGLNEKLFF	V11-2	J1-4	SD610#4	1
CASSDGPRWTYEQYF	V11-2	J2-7	SD610#4	1
CASSFPGQGASGYTF	V11-2	J1-2	SD610#4	8
CASSLGVWVNTGELFF	V11-2	J2-2	SD610#4	3
CASSLPSGRHRELFF	V11-2	J2-2	SD610#4	3
CASSLRTGTTKYGYTF	V11-2	J1-2J1-6	SD610#4	2
CASSLRTGTTNYGDTV	V11-2	J2-7	SD610#4	1
CASSLRTGTTNYGYSV	V11-2	J2-7	SD610#4	1
CASSLRTGTTNYGYTF	V11-2	J1-2	SD610#4	1609
CASSLRTGTTNYGYTF	V11-2	J1-6J2-7	SD610#4	2
CASSLRTGTTNYGYTI	V11-2	J1-2	SD610#4	1
CASSLRTGTTTYGYTF	V11-2	J1-2	SD610#4	1
CASSPFVNTEAFF	V11-2	J1-1	SD610#4	1
CASSPSGGSISYNEPFF	V11-2	J2-1	SD610#4	1
CASSPSGGSISYNEQFF	V11-2	J2-1	SD610#4	1
CASSRTGVNGYTF	V11-2	J1-2	SD610#4	1
CASSTDRALYNEQFF	V11-2	J2-1	SD610#4	3
CASSTDRALYNEQFF	V11-2	J2-7	SD610#4	1
CASSVAAQGDGYTF	V11-2	J1-2	SD610#4	1
CGSSSGQGRWGTEAFF	V11-2	J1-1	SD610#4	1
CTSSLRTGTTNYGYTF	V11-2	J1-2	SD610#4	1
CVSSLRTGTTNYGYTF	V11-2	J1-2	SD610#4	1
CASSLVRGKDHNEQFF	V11-3	J2-1	SD610#4	1
CASSLVRGKGHNEQFF	V11-3	J2-1	SD610#4	17
CAISGDRDNQPQHF	V12-3V12-4	J1-5	SD610#4	10
CANSLTGVNQPQHF	V12-3V12-4	J1-5	SD610#4	1
CANSSTSIVNTQYF	V12-3V12-4	J2-3	SD610#4	2
CARSLTGVNHPQHF	V12-3V12-4	J1-5	SD610#4	3
CARSLTGVNQPQHF	V12-3V12-4	J1-5	SD610#4	1
CASGLEGGVQPQHF	V12-3V12-4	J1-5	SD610#4	28
CASGLTGVNQPQHF	V12-3V12-4	J1-5	SD610#4	1
CASQGASSYDGQLV	V12-3V12-4	J2-1	SD610#4	1
CASQGASSYNEQFF	V12-3V12-4	J2-1	SD610#4	1020
CASQGASSYNEQFF	V12-3V12-4	J2-7	SD610#4	18
CASRLTGVNQPQHF	V12-3V12-4	J1-5	SD610#4	1
CASRPGTGAHWKAFF	V12-3V12-4	J1-1	SD610#4	1
CASRSTSIVNTQYF	V12-3V12-4	J2-3	SD610#4	1
CASSAASIVNTQYF	V12-3V12-4	J2-3	SD610#4	2
CASSFPGQGASGYTF	V12-3V12-4	J1-2	SD610#4	4
CASSGTVVNETQNF	V12-3V12-4	J1-5	SD610#4	1
CASSKTRTGSTYEQYV	V12-3V12-4	J2-7	SD610#4	1
CASSLAGSGIHYF	V12-3V12-4	J2-1	SD610#4	1
CASSLAGSGIQNF	V12-3V12-4	J2-1	SD610#4	2
CASSLAGSGIQYF	V12-3V12-4	J2-1	SD610#4	228
CASSLAGSGIQYF	V12-3V12-4	J2-4	SD610#4	449
CASSLAGSGIQYF	V12-3V12-4	J2-5	SD610#4	1
CASSLAGSGIQYF	V12-3V12-4	J2-7	SD610#4	159
CASSLAGTGIQYF	V12-3V12-4	J2-1	SD610#4	1
CASSLGVWVNTGELFF	V12-3V12-4	J2-2	SD610#4	3
CASSLLKGNAEAFF	V12-3V12-4	J1-1	SD610#4	1
CASSLLQGNAEAFF	V12-3V12-4	J1-1	SD610#4	39
CASSLPSGRHRELFF	V12-3V12-4	J2-2	SD610#4	1
CASSLPVGNNEQFF	V12-3V12-4	J2-1	SD610#4	225
CASSLPVGNNEQFF	V12-3V12-4	J2-7	SD610#4	2
CASSLPVGNTEQFF	V12-3V12-4	J2-1	SD610#4	1
CASSLRGVNLPQHF	V12-3V12-4	J1-5	SD610#4	2
CASSLSSGLGGYTF	V12-3V12-4	J1-2	SD610#4	6
CASSLTEVNQSQHF	V12-3V12-4	J1-5	SD610#4	1
CASSLTGVIQPQHF	V12-3V12-4	J1-5	SD610#4	1
CASSLTGVNHPQHF	V12-3V12-4	J1-5	SD610#4	1
CASSLTGVNQPQHF	V12-3V12-4	J1-5	SD610#4	4692
CASSLTGVNQPQLF	V12-3V12-4	J1-5	SD610#4	1
CASSLTGVNQPQYF	V12-3V12-4	J1-5	SD610#4	1
CASSPPGQILGDTQYF	V12-3V12-4	J2-3	SD610#4	1
CASSSTSIVNTQYF	V12-3V12-4	J1-4	SD610#4	1
CASSSTSIVNTQYF	V12-3V12-4	J2-1	SD610#4	1
CASSSTSIVNTQYF	V12-3V12-4	J2-3	SD610#4	2690
CASSSTSIVNTQYF	V12-3V12-4	J2-4	SD610#4	12
CASSTDRALYNEQFF	V12-3V12-4	J2-1	SD610#4	1
CASSVAAQGDGYTF	V12-3V12-4	J1-2	SD610#4	1
CASSVAWAPTDTQYF	V12-3V12-4	J2-3	SD610#4	1
CASSVVWGDNEQFF	V12-3V12-4	J2-1	SD610#4	1
CATSDPTVASGNTIYF	V12-3V12-4	J1-3	SD610#4	1
CATVQGTSEAFF	V12-3V12-4	J1-1	SD610#4	1
FASSLTGVNQPQHF	V12-3V12-4	J1-5	SD610#4	1
SASSSTSIVNTQYF	V12-3V12-4	J2-3	SD610#4	1
YASSLTGVNQPQHF	V12-3V12-4	J1-5	SD610#4	1
CASSSTSIVNTQNF	V12-4	J2-3	SD610#4	1
CASSSTSIVNTQYF	V12-4	J2-2	SD610#4	2
CATSDPGPGQETQYF	V12-4	J2-5	SD610#4	1
CASGAAAGVQPQHF	V12-5	J1-5	SD610#4	1
CASGLEGAVQPQHF	V12-5	J1-5	SD610#4	1
CASGLEGGAQPQHF	V12-5	J1-5	SD610#4	3
CASGLEGGVQPQHF	V12-5	J1-5	SD610#4	3308
CASGLEGGVQPQHI	V12-5	J1-5	SD610#4	1
CASGLEGGVQPQHL	V12-5	J1-5	SD610#4	1
CASGLEVGVQTQHF	V12-5	J1-5	SD610#4	3
CASGSEGGVQPQHF	V12-5	J1-5	SD610#4	1
CASQGASSYNEQFF	V12-5	J2-1	SD610#4	1
CASQGASSYNGQFF	V12-5	J2-1	SD610#4	2
CASSLAGSGIQYF	V12-5	J2-4	SD610#4	3
CASSLAGSGIQYF	V12-5	J2-7	SD610#4	1
CASSLTGVNQPQHF	V12-5	J1-5	SD610#4	27
CASSSTSIVNTQYF	V12-5	J2-3	SD610#4	9
CSSGLEGGVQPQHF	V12-5	J1-5	SD610#4	1
CTSGLEGGVQPQHF	V12-5	J1-5	SD610#4	1
YASGLEGGVQPQHF	V12-5	J1-5	SD610#4	1
CAISGDRDNQPQHF	V14	J1-5	SD610#4	3
CASPLGGGNSPLHF	V14	J1-6	SD610#4	1
CASSFPGQGASGYTF	V14	J1-2	SD610#4	2
CASSKEEGDGNETQNF	V14	J1-5	SD610#4	1
CASSKEEGECNEPQKF	V14	J1-5	SD610#4	1
CASSLPSGRHQELFF	V14	J2-2	SD610#4	1
CASSPLGGGNSPLHF	V14	J1-5	SD610#4	2
CASSPLGGGNSPLHF	V14	J1-6	SD610#4	512
CASSPLGGGNSPLHL	V14	J1-6	SD610#4	1
CASSPLGGGNSPPHF	V14	J1-6	SD610#4	2
CASSQEAAEGNQPQHF	V14	J1-5	SD610#4	1
CASSQEEGEGNQPQHF	V14	J1-5	SD610#4	9
CASSQEKGEGNQPQHF	V14	J1-5	SD610#4	1
CASSQEYGEGNQPQHF	V14	J1-5	SD610#4	2
CASSTDRALYNEQFF	V14	J2-1	SD610#4	1
YASSPLGGGNSPLHF	V14	J1-6	SD610#4	2
CACSARDGLNEKLFF	V19	J1-4	SD610#4	1
CACSLRPTGNTIYF	V19	J1-3	SD610#4	4
CAGSLRPTGNTIYF	V19	J1-3	SD610#4	2
CAISARDGLNEKLFF	V19	J1-4	SD610#4	1
CAISILVGQGAHEQFF	V19	J2-1	SD610#4	1
CAMSMGDKQETQYL	V19	J2-1	SD610#4	1
CANSLRPTGNTIYF	V19	J1-3	SD610#4	3
CARSMGDKQETQYF	V19	J2-5	SD610#4	1
CARSRRPAGKTICW	V19	J1-3	SD610#4	1
CASAAADKQETQYF	V19	J2-5	SD610#4	1
CASCMGDKQETQYF	V19	J2-7	SD610#4	1
CASIMGGKRETQYF	V19	J2-5	SD610#4	1
CASNLRSTGNTIYF	V19	J1-3	SD610#4	1
CASRALSGEAGELFF	V19	J2-2	SD610#4	9
CASRALSGEVGELFF	V19	J2-2	SD610#4	2
CASRALSGQAGELFF	V19	J2-2	SD610#4	1
CASRALSREAGELFF	V19	J2-2	SD610#4	1
CASRALSWEAGELFF	V19	J2-2	SD610#4	7
CASRAPSGEAGELFF	V19	J2-2	SD610#4	16
CASRARGGFNEKLVF	V19	J1-4	SD610#4	1
CASRCRPAGSTIDW	V19	J1-3	SD610#4	1
CASRLRPAGSTIGL	V19	J1-3	SD610#4	1
CASRLRPTGNTIYF	V19	J1-3	SD610#4	1
CASSALDGLNEKLFF	V19	J1-4	SD610#4	1
CASSARDGLDEKMCF	V19	J1-4	SD610#4	1
CASSARDGLNEKLFF	V19	J1-4	SD610#4	16096
CASSARDGLNEKLFF	V19	J2-2	SD610#4	1
CASSARDGLNEKLFV	V19	J1-4	SD610#4	1
CASSARDGLNEKLLF	V19	J1-4	SD610#4	1
CASSARDGLYEKLFF	V19	J1-4	SD610#4	3
CASSARDGMNEKLFF	V19	J1-4	SD610#4	1
CASSARDSLNEKLFF	V19	J1-4	SD610#4	3
CASSARVGLNEKLFF	V19	J1-4	SD610#4	1
CASSFPGQGASGYTF	V19	J1-2	SD610#4	5
CASSIFGGQGAHEQYF	V19	J2-4	SD610#4	1
CASSIFVGQGAHEQFF	V19	J2-1	SD610#4	1
CASSIGDKQETQYF	V19	J2-5	SD610#4	1
CASSIGVGQGANERFF	V19	J2-1	SD610#4	1
CASSILEGQGAHEQFF	V19	J2-1	SD610#4	1
CASSILGGQGAHEQLF	V19	J2-7	SD610#4	1
CASSILVEQGAHEQFF	V19	J2-1	SD610#4	28
CASSILVGQEAHEQFF	V19	J2-1	SD610#4	1
CASSILVGQGAHAQFF	V19	J2-7	SD610#4	1
CASSILVGQGAHDQFC	V19	J2-7	SD610#4	1
CASSILVGQGAHEQFC	V19	J2-7	SD610#4	1
CASSILVGQGAHEQFF	V19	J2-1	SD610#4	1743
CASSILVGQGAHEQFF	V19	J2-7	SD610#4	36
CASSILVGQRAHEQFF	V19	J2-1	SD610#4	1
CASSILVRQGEHERFF	V19	J2-1	SD610#4	1
CASSKWDKQETKYF	V19	J2-5	SD610#4	1
CASSLELTGNTIYF	V19	J1-3	SD610#4	2
CASSLGVWVNTGELFF	V19	J2-2	SD610#4	9
CASSLPSGRHRELFF	V19	J2-2	SD610#4	9
CASSLPSRRHRELFF	V19	J2-2	SD610#4	1
CASSLRPTGDPTYF	V19	J1-3	SD610#4	2
CASSLRPTGNTIYF	V19	J1-3	SD610#4	20480
CASSLRPTGNTIYL	V19	J1-3	SD610#4	1
CASSLRPTRNTIYF	V19	J1-3	SD610#4	3
CASSLRRTVNTIYF	V19	J1-3	SD610#4	1
CASSLSPTGNTIYF	V19	J1-3	SD610#4	1
CASSMGDKEETQYF	V19	J2-4J2-5	SD610#4	1
CASSMGDKLETQYF	V19	J2-7	SD610#4	1
CASSMGDKQETHYF	V19	J2-5	SD610#4	1
CASSMGDKQETQYF	V19	J2-1	SD610#4	355
CASSMGDKQETQYF	V19	J2-3	SD610#4	5
CASSMGDKQETQYF	V19	J2-5	SD610#4	2519
CASSMGDKQETQYF	V19	J2-7	SD610#4	567
CASSMGDKQETRYF	V19	J2-1	SD610#4	1
CASSMGDNQETQYF	V19	J2-5	SD610#4	1
CASSMGEKQETQYF	V19	J2-5	SD610#4	1
CASSMGVKQETQYF	V19	J2-1	SD610#4	1
CASSMVVGQGSHERFS	V19	J2-1	SD610#4	1
CASSPPGRGLGEKLFF	V19	J1-4	SD610#4	2
CASSPRDGLNEKLFF	V19	J1-4	SD610#4	1
CASSPSGGSISYNEQFF	V19	J2-1	SD610#4	1
CASSRGDKQETQTF	V19	J2-4J2-5	SD610#4	1
CASSRRPAGRPIYC	V19	J1-3	SD610#4	1
CASSRRPTGNNICF	V19	J1-3	SD610#4	1
CASSSREGLDEKLVF	V19	J1-4	SD610#4	1
CASSTDRALYNEQFF	V19	J2-1	SD610#4	4
CASSTGELFF	V19	J2-2	SD610#4	1
CASSTRDGLNEKLFF	V19	J1-4	SD610#4	2
CASSVGDKQETQYF	V19	J2-4J2-5	SD610#4	1
CDSIAQEGLNEKMFF	V19	J1-4	SD610#4	1
CLSSARDGLNEKLFF	V19	J1-4	SD610#4	1
CPSSLRPTGNTIYF	V19	J1-3	SD610#4	1
CTSSLRPTGNTIYF	V19	J1-3	SD610#4	6
FASSARDGLNEKLFV	V19	J1-4	SD610#4	3
FASSMGDKQETQYF	V19	J2-5	SD610#4	1
RASSLRPTGNTIYF	V19	J1-3	SD610#4	4
RASSMGDKQETQYF	V19	J2-7	SD610#4	1
YASSLRPTGNTIYF	V19	J1-3	SD610#4	3
CIAPRTGGKTQYL	V20-1	J2-5	SD610#4	1
CSAGDIRENNNQPQHF	V20-1	J1-5	SD610#4	3
CSAGRGTDETQHF	V20-1	J1-5	SD610#4	3
CSAGRGTDQPPHF	V20-1	J1-5	SD610#4	7
CSAGRGTDQPQHF	V20-1	J1-5	SD610#4	801
CSAPGTGEKTQYG	V20-1	J2-5	SD610#4	1
CSAPRTGGKTQYF	V20-1	J2-1	SD610#4	19
CSAPRTGGKTQYF	V20-1	J2-5	SD610#4	349
CSAPRTGGKTQYF	V20-1	J2-7	SD610#4	51
CSARDIAAANNQPQHF	V20-1	J1-5	SD610#4	1
CSARDIQENNNQPQHF	V20-1	J1-5	SD610#4	1
CSARDIRDNNNQPQHF	V20-1	J1-5	SD610#4	1
CSARDIREDNNQPQHF	V20-1	J1-5	SD610#4	1
CSARDIRENNHQPQHF	V20-1	J1-5	SD610#4	1
CSARDIRENNIQPQHF	V20-1	J1-5	SD610#4	1
CSARDIRENNNKPQHF	V20-1	J1-5	SD610#4	1
CSARDIRENNNQPQHF	V20-1	J1-5	SD610#4	3189
CSARDIRENNNQPQNF	V20-1	J1-5	SD610#4	1
CSARDIRENSNQPQHF	V20-1	J1-5	SD610#4	1
CSARDIRKNNNQPQHF	V20-1	J1-5	SD610#4	1
CSARDLGSGSHRETQYF	V20-1	J2-5	SD610#4	1
CSARDMRENNNQPQHF	V20-1	J1-5	SD610#4	1
CSARDNRENNNQPQHF	V20-1	J1-5	SD610#4	1
CSARDRCSGSHRETQDF	V20-1	J2-7	SD610#4	1
CSARDRGAASHRETQYF	V20-1	J2-5	SD610#4	1
CSARDRGAGSHRETQYF	V20-1	J2-5	SD610#4	2
CSARDRGSGLHRETQYF	V20-1	J2-7	SD610#4	2
CSARDRGSGSHREAQYL	V20-1	J2-3	SD610#4	1
CSARDRGSGSHRETQYF	V20-1	J2-1	SD610#4	65
CSARDRGSGSHRETQYF	V20-1	J2-5	SD610#4	785
CSARDRGSGSHRETQYF	V20-1	J2-7	SD610#4	138
CSARDRGSGSHRETQYS	V20-1	J2-5	SD610#4	1
CSARDRGWGSHRETQYF	V20-1	J2-4J2-5	SD610#4	1
CSASDILERNNRPQRV	V20-1	J1-5	SD610#4	1
CSASDIRENNNRTQHF	V20-1	J1-5	SD610#4	1
CSDGRGTDQPQHF	V20-1	J1-5	SD610#4	1
CSTPRTGGKTQYF	V20-1	J2-5	SD610#4	2
FSARDIRENNNQPQHF	V20-1	J1-5	SD610#4	1
CAHSQPGAGQETQDF	V24-1	J2-5	SD610#4	1
CASSKTRTGSTYEQYV	V24-1	J2-7	SD610#4	3
CASSLEGSSYNSPLHF	V24-1	J1-6	SD610#4	1
CASSLSSGLGGYTF	V24-1	J1-2	SD610#4	13
CATCDPGPGQETQYF	V24-1	J2-5	SD610#4	2
CATCDPGPGQETQYF	V24-1	J2-7	SD610#4	1
CATNDPGPGQETQYF	V24-1	J2-1	SD610#4	1
CATRDPGPCQETQYL	V24-1	J2-4	SD610#4	1
CATRDPGPGQETQCL	V24-1	J2-1	SD610#4	1
CATRDPGPGQETQYL	V24-1	J2-1	SD610#4	1
CATSDAAPGQETQYF	V24-1	J2-5	SD610#4	1
CATSDLLAGETDTQYF	V24-1	J2-1	SD610#4	1
CATSDLLAGETDTQYF	V24-1	J2-2	SD610#4	1
CATSDLLAGETDTQYF	V24-1	J2-3	SD610#4	1488
CATSDLLAGETDTQYF	V24-1	J2-4	SD610#4	3
CATSDLLARETDTQYF	V24-1	J2-3	SD610#4	4
CATSDLLAVPSYEQYF	V24-1	J2-7	SD610#4	1
CATSDPEPGQETQYL	V24-1	J2-7	SD610#4	2
CATSDPGKGQDTQYF	V24-1	J2-7	SD610#4	1
CATSDPGLGQETQYF	V24-1	J2-1	SD610#4	1
CATSDPGPCQETQYF	V24-1	J2-4J2-5	SD610#4	1
CATSDPGPGHETQYF	V24-1	J2-7	SD610#4	1
CATSDPGPGQETLYF	V24-1	J2-5	SD610#4	1
CATSDPGPGQETQCL	V24-1	J2-1	SD610#4	1
CATSDPGPGQETQFF	V24-1	J2-1	SD610#4	1
CATSDPGPGQETQHF	V24-1	J1-6	SD610#4	1
CATSDPGPGQETQYA	V24-1	J2-4J2-5	SD610#4	1
CATSDPGPGQETQYF	V24-1	J2-1	SD610#4	1242
CATSDPGPGQETQYF	V24-1	J2-3	SD610#4	24
CATSDPGPGQETQYF	V24-1	J2-4J2-5	SD610#4	1
CATSDPGPGQETQYF	V24-1	J2-5	SD610#4	13839
CATSDPGPGQETQYF	V24-1	J2-7	SD610#4	2723
CATSDPGPGQETQYL	V24-1	J2-5	SD610#4	1
CATSDPGPGQETQYY	V24-1	J2-5	SD610#4	1
CATSDPGPGQKTQYF	V24-1	J2-5	SD610#4	1
CATSDPGPGQVTQYF	V24-1	J2-4J2-5	SD610#4	1
CATSDPGPGRETQYF	V24-1	J2-5	SD610#4	1
CATSDPGPRQETQYF	V24-1	J2-5	SD610#4	1
CATSDPGPSQETQWF	V24-1	J2-5	SD610#4	1
CATSDPTVAAGSTIYW	V24-1	J1-3	SD610#4	1
CATSDPTVAFGNTIYF	V24-1	J1-3	SD610#4	2
CATSDPTVASGNIIYF	V24-1	J1-3	SD610#4	5
CATSDPTVASGNTIYF	V24-1	J1-3	SD610#4	30536
CATSDPTVASGTIYF	V24-1	J1-3	SD610#4	1
CATSDPTVASGTTIYF	V24-1	J1-3	SD610#4	4
CATSDPTVASGYTIYF	V24-1	J1-3	SD610#4	1
CATSDPTVASKNTIYF	V24-1	J1-3	SD610#4	1
CATSDPTVASVNTIYF	V24-1	J1-3	SD610#4	4
CATSDPTVGSGDPTYG	V24-1	J1-3	SD610#4	1
CATSDPTVPSGNTIYF	V24-1	J1-3	SD610#4	1
CATSDSTVASGNTIYF	V24-1	J1-3	SD610#4	4
CATSDTKVASGNTIYF	V24-1	J1-3	SD610#4	1
CATSDVLAGEKDTKYF	V24-1	J2-3	SD610#4	1
CATSEPEPGQSTQYF	V24-1	J2-5	SD610#4	1
CATSEPGRGQETQYF	V24-1	J2-5	SD610#4	4
CATSEPTVASGNTIYF	V24-1	J1-3	SD610#4	3
CATSGVDGHGYTF	V24-1	J1-2	SD610#4	1
CATSVLLAGETDTQYF	V24-1	J2-3	SD610#4	1
CATSYPGPGQETQYF	V24-1	J2-4J2-5	SD610#4	4
CATSYPTVASGNTRYF	V24-1	J1-3	SD610#4	3
CATVQGTSEAFF	V24-1	J1-1	SD610#4	1
CGTSDPGPGQETQYL	V24-1	J2-7	SD610#4	2
CTTSDLLAGETDTQYF	V24-1	J2-3	SD610#4	1
CTTSDPGPGQDTQYF	V24-1	J2-3	SD610#4	1
CVTSDPGPGQETQYF	V24-1	J2-5	SD610#4	1
FATSDPGPGQETQYF	V24-1	J2-4J2-5	SD610#4	3
CATLDPGPGQETQYF	V24-1V24/OR9-2	J2-5	SD610#4	7
CATSDPGPGQETKYF	V24-1V24/OR9-2	J2-7	SD610#4	5
CAISGDRDNQPQHF	V24/OR9-2	J1-5	SD610#4	1
CATSDPTVASGKTIYF	V24/OR9-2	J1-3	SD610#4	3
CAGSEERTGNTIYF	V25-1	J1-3	SD610#4	1
CAILGSRGWGGWAEAFF	V25-1	J1-1	SD610#4	1
CASLGLDRDTQYF	V25-1	J2-3	SD610#4	259
CASLGLDRDTQYV	V25-1	J2-3	SD610#4	2
CASMEERTGETMYF	V25-1	J1-3	SD610#4	1
CASREELTGNTIYF	V25-1	J1-3	SD610#4	2
CASSEEPTRKTIYF	V25-1	J1-3	SD610#4	1
CASSEERTGNPIYG	V25-1	J1-3	SD610#4	2
CASSEERTGNTIYF	V25-1	J1-3	SD610#4	1376
CASSEGRTGNTIYF	V25-1	J1-3	SD610#4	1
CASSKTRTGSTYEQYV	V25-1	J2-7	SD610#4	1
CASSLEGSSYNSPLHF	V25-1	J1-6	SD610#4	1
CASSLSSGLGGYTF	V25-1	J1-2	SD610#4	2
CASSQERTGNTIYF	V25-1	J1-3	SD610#4	1
CASSTDRALYNEQFF	V25-1	J2-1	SD610#4	2
CATLGSRGWGGWAEAFF	V25-1	J1-1	SD610#4	322
CATSDPTVASGNTIYF	V25-1	J1-3	SD610#4	3
CAISGDRDNQPPHF	V27	J1-5	SD610#4	2
CAISGDRDNQPQHF	V27	J1-5	SD610#4	10
CAISLEGSSYNSPLHF	V27	J1-6	SD610#4	2
CAITGTGTTEAFF	V27	J1-1	SD610#4	1
CANSLSSGLGGYTF	V27	J1-2	SD610#4	10
CARSLSSGLGGYTF	V27	J1-5	SD610#4	1
CARSLSSWLGGYTF	V27	J1-2	SD610#4	1
CARSVSSWLSGYNF	V27	J1-2	SD610#4	1
CARSVSSWLVGYHF	V27	J1-2	SD610#4	1
CASCKTRTGSTYEQYV	V27	J2-7	SD610#4	1
CASLGLDRDTQYF	V27	J2-3	SD610#4	1
CASLMGNYGYTF	V27	J1-2	SD610#4	14
CASLSSGLGGYTF	V27	J1-2	SD610#4	1
CASMVSSGLCGYPF	V27	J1-2	SD610#4	1
CASRLEGRSYNSPIHF	V27	J1-6	SD610#4	1
CASRPGTGAHWKAFF	V27	J1-1	SD610#4	1
CASRTSSEQFF	V27	J2-1	SD610#4	1
CASSDLLAGETDTQYF	V27	J2-3	SD610#4	1
CASSDPGPGQETQYF	V27	J2-1	SD610#4	1
CASSDPGPGQETQYF	V27	J2-5	SD610#4	4
CASSDPGPGQETQYF	V27	J2-7	SD610#4	2
CASSDPTVASGNTIYF	V27	J1-3	SD610#4	14
CASSEERTGNTIYF	V27	J1-3	SD610#4	2
CASSETRTGSTYEQYV	V27	J2-7	SD610#4	2
CASSFEGISYDSPIHF	V27	J1-6	SD610#4	1
CASSFLETGGGYTF	V27	J1-2	SD610#4	26
CASSFPGQGASGYTF	V27	J1-2	SD610#4	32
CASSFRASYEQYF	V27	J2-7	SD610#4	5
CASSFRAYYEQYF	V27	J2-7	SD610#4	1
CASSGDRDNQPQHF	V27	J1-5	SD610#4	5
CASSGSCGLCRYAF	V27	J1-2	SD610#4	1
CASSGSSRLVGYAL	V27	J1-2	SD610#4	1
CASSGSSWLVGYTF	V27	J1-2	SD610#4	35
CASSKAATGSTYEQYV	V27	J2-1	SD610#4	1
CASSKAATGSTYEQYV	V27	J2-7	SD610#4	1
CASSKTAAASTYEQYV	V27	J2-7	SD610#4	1
CASSKTQTGSTYEQYV	V27	J2-1	SD610#4	1
CASSKTRTGSTYDQYV	V27	J2-7	SD610#4	1
CASSKTRTGSTYEQDV	V27	J2-7	SD610#4	1
CASSKTRTGSTYEQYG	V27	J2-1	SD610#4	4
CASSKTRTGSTYEQYV	V27	J2-1	SD610#4	429
CASSKTRTGSTYEQYV	V27	J2-4	SD610#4	55
CASSKTRTGSTYEQYV	V27	J2-5	SD610#4	1
CASSKTRTGSTYEQYV	V27	J2-7	SD610#4	9630
CASSKTRTGSTYEQYVGAWWLHL	V27	J1-6	SD610#4	1
CASSKTRTGTTYEQYV	V27	J2-7	SD610#4	2
CASSKTRTRSTYEQYV	V27	J2-7	SD610#4	1
CASSKTRTVSTYEQYG	V27	J2-7	SD610#4	1
CASSLAAASYNSPLHF	V27	J1-6	SD610#4	1
CASSLAGSGIQCF	V27	J2-7	SD610#4	1
CASSLAGSGIQYF	V27	J2-4	SD610#4	2
CASSLEAASYNSPLHF	V27	J1-6	SD610#4	1
CASSLEGRSYNSPLHF	V27	J1-6	SD610#4	1
CASSLEGSSCNSPLHF	V27	J1-6	SD610#4	2
CASSLEGSSYNLPLHF	V27	J1-6	SD610#4	2
CASSLEGSSYNSHIHF	V27	J1-6	SD610#4	1
CASSLEGSSYNSPLHF	V27	J1-2	SD610#4	1
CASSLEGSSYNSPLHF	V27	J1-6	SD610#4	7498
CASSLEGSSYNSPLHI	V27	J1-6	SD610#4	1
CASSLEGSSYNSPLHL	V27	J1-6	SD610#4	1
CASSLEGSSYNTPLHF	V27	J1-6	SD610#4	1
CASSLGVWVNTGELFF	V27	J2-2	SD610#4	4
CASSLPSGRHRELFF	V27	J2-2	SD610#4	2
CASSLQGSSYNSPLHF	V27	J1-6	SD610#4	1
CASSLSPGLGGYTS	V27	J1-2	SD610#4	1
CASSLSSGLAGYTF	V27	J1-2	SD610#4	1
CASSLSSGLCGYTF	V27	J1-2	SD610#4	1
CASSLSSGLGGYTF	V27	J1-2	SD610#4	55601
CASSLSSGLGGYTF	V27	J1-5	SD610#4	1
CASSLSSGLGGYTF	V27	J1-6	SD610#4	118
CASSLSSGLGGYTF	V27	J2-1	SD610#4	44
CASSLSSGLGGYTV	V27	J2-7	SD610#4	4
CASSLSSGLGGYTVV	V27	J2-7	SD610#4	1
CASSLTGVNQPQHF	V27	J1-5	SD610#4	1
CASSNTRTGSTYDQYV	V27	J2-7	SD610#4	2
CASSPFVNTEAFF	V27	J1-1	SD610#4	1
CASSPPGQILGDTQYF	V27	J2-3	SD610#4	11
CASSPPGRGLGEKLFF	V27	J1-4	SD610#4	11
CASSPSGGSISYNEQFF	V27	J2-1	SD610#4	2
CASSRGTGYQEIQYF	V27	J2-7	SD610#4	1
CASSRGTGYQETEYV	V27	J2-7	SD610#4	1
CASSRGTGYQETQYF	V27	J2-1	SD610#4	43
CASSRGTGYQETQYF	V27	J2-3	SD610#4	1
CASSRGTGYQETQYF	V27	J2-5	SD610#4	460
CASSRGTGYQETQYF	V27	J2-7	SD610#4	115
CASSRGTGYRETQWF	V27	J2-5	SD610#4	1
CASSRTGVNGYTF	V27	J1-2	SD610#4	6
CASSSGQGRWGTEAFF	V27	J1-1	SD610#4	1
CASSSTSIVNTQYF	V27	J2-3	SD610#4	3
CASSTDRALYNEQFF	V27	J2-1	SD610#4	4
CASSTDRALYNEQFF	V27	J2-7	SD610#4	1
CASSTGELFF	V27	J2-2	SD610#4	1
CASSVSSGLSGYAF	V27	J1-2	SD610#4	1
CASSVSWGLGGYAL	V27	J1-2	SD610#4	1
CASSYRGQGVSYEQYV	V27	J2-7	SD610#4	3
CASTRGRGPSYTGYTF	V27	J1-2	SD610#4	40
CASTRGRGPSYTGYTI	V27	J1-2	SD610#4	1
CATSDLLAGETDTQYF	V27	J2-3	SD610#4	2
CATSDPGPGQETQYF	V27	J2-5	SD610#4	17
CATSDPGPGQETQYF	V27	J2-7	SD610#4	2
CATSDPTVASGNTIYF	V27	J1-3	SD610#4	15
CATVQGTSEAFF	V27	J1-1	SD610#4	1
CDSSKTRTGSTYEKYV	V27	J2-7	SD610#4	1
CDSSLEGSSYNSPLDF	V27	J1-6	SD610#4	1
CGSLSSGLGGYTF	V27	J1-2	SD610#4	1
CVSSLEGSSYNSPLHF	V27	J1-6	SD610#4	1
SASSKTRTGSTYEQYV	V27	J2-7	SD610#4	1
WCNRLSSGLGGYTF	V27	J2-1	SD610#4	1
YASSKTRTGSTYEQYV	V27	J2-7	SD610#4	3
AAASSTGELFF	V28	J2-2	SD610#4	1
AASSTGELFF	V28	J2-2	SD610#4	1
CACSPPGRGLGEKLFF	V28	J1-4	SD610#4	1
CAGSPPGQILGDTQYF	V28	J2-3	SD610#4	1
CAISGDRDNQPQHF	V28	J1-5	SD610#4	16
CAISTGELFF	V28	J2-2	SD610#4	1
CANLIGNYGYSF	V28	J1-2	SD610#4	1
CANTRGRGPSYTGYTF	V28	J1-2	SD610#4	3
CASGPPGQILGDTQYF	V28	J2-3	SD610#4	1
CASGTGELFF	V28	J2-2	SD610#4	2
CASITGELFF	V28	J2-2	SD610#4	1
CASLLGNYGYTF	V28	J1-2	SD610#4	1
CASLMGNFGYTF	V28	J1-2	SD610#4	2
CASLMGNHGYTF	V28	J1-2	SD610#4	1
CASLMGNYGDAF	V28	J1-2	SD610#4	2
CASLMGNYGSTF	V28	J1-6	SD610#4	1
CASLMGNYGYTC	V28	J1-2	SD610#4	2
CASLMGNYGYTF	V28	J1-2	SD610#4	9556
CASLMGNYGYTF	V28	J1-6	SD610#4	10
CASLMGNYGYTF	V28	J2-1	SD610#4	3
CASLMGNYGYTF	V28	J2-7	SD610#4	6
CASLMGNYGYTL	V28	J1-2	SD610#4	2
CASLMGNYGYTS	V28	J1-2	SD610#4	5
CASNPPGRGLGEKLFF	V28	J1-4	SD610#4	1
CASPPGRGLGEKLFF	V28	J1-4	SD610#4	2
CASRPPGRGLGEKLFF	V28	J1-4	SD610#4	4
CASSFPGQGASGYTF	V28	J1-2	SD610#4	27
CASSGSSGLGGYTF	V28	J1-2	SD610#4	1
CASSKTRTGSTYEQYV	V28	J2-7	SD610#4	23
CASSKTRTGSTYVQYV	V28	J2-7	SD610#4	1
CASSLEGSSYNSPLHF	V28	J1-6	SD610#4	20
CASSLGVCVNTGELFF	V28	J2-2	SD610#4	1
CASSLGVWVNTGELFF	V28	J2-2	SD610#4	9
CASSLPGRGLGEKLFF	V28	J1-4	SD610#4	1
CASSLPSGRHRELFF	V28	J2-2	SD610#4	5
CASSLRTGTTNYGYTF	V28	J1-2	SD610#4	1
CASSLSSGLGGYTF	V28	J1-2	SD610#4	99
CASSPFVNTEAFF	V28	J1-1	SD610#4	1
CASSPLGQILGDTQYF	V28	J2-3	SD610#4	1
CASSPPAAALGDTQYF	V28	J2-3	SD610#4	1
CASSPPGAALGDTQYF	V28	J2-3	SD610#4	1
CASSPPGKILGDTQYF	V28	J2-3	SD610#4	1
CASSPPGQGASGYTF	V28	J1-2	SD610#4	2
CASSPPGQGLGEKLFF	V28	J1-4	SD610#4	2
CASSPPGQGLGEKLLV	V28	J1-4	SD610#4	1
CASSPPGQILEDTQYF	V28	J2-3	SD610#4	1
CASSPPGQILGATQYF	V28	J2-3	SD610#4	1
CASSPPGQILGDMQYF	V28	J2-3	SD610#4	1
CASSPPGQILGDTQYF	V28	J2-1	SD610#4	5
CASSPPGQILGDTQYF	V28	J2-3	SD610#4	3647
CASSPPGQILGDTQYF	V28	J2-4	SD610#4	9
CASSPPGQILGDTQYF	V28	J2-7	SD610#4	2
CASSPPGQILGDTQYY	V28	J2-3	SD610#4	1
CASSPPGQILGNTQYF	V28	J2-3	SD610#4	1
CASSPPGQILRDTQYF	V28	J2-3	SD610#4	3
CASSPPGQVLGDTQYF	V28	J2-3	SD610#4	1
CASSPPGRGLGEILFF	V28	J1-4	SD610#4	1
CASSPPGRGLGEKLFF	V28	J1-4	SD610#4	9022
CASSPPGRGLGEKQFF	V28	J1-4	SD610#4	1
CASSPPGRGLVEKLFF	V28	J1-4	SD610#4	1
CASSPSGGSISYNEQFF	V28	J2-1	SD610#4	1
CASSPTGRGLGEKLFF	V28	J1-4	SD610#4	1
CASSRTGVNGYTF	V28	J1-2	SD610#4	6
CASSSPGRGLGEKLFF	V28	J1-4	SD610#4	2
CASSTDRALYNEQFF	V28	J2-1	SD610#4	3
CASSTGELFF	V28	J2-2	SD610#4	3269
CASSTPGQILGDTQYF	V28	J2-4	SD610#4	1
CASSTVALFF	V28	J2-2	SD610#4	2
CASTPPGRGLGEKLFF	V28	J1-4	SD610#4	1
CASTQGRGPSYTGYTF	V28	J1-2	SD610#4	1
CASTRARGPSYTGYTF	V28	J1-2	SD610#4	1
CASTRGAAASYTGYTF	V28	J1-2	SD610#4	5
CASTRGRGPGYTGYTF	V28	J1-2	SD610#4	2
CASTRGRGPRYAGSTF	V28	J1-2	SD610#4	1
CASTRGRGPSFTGYTF	V28	J1-2	SD610#4	1
CASTRGRGPSYNGYNF	V28	J1-2	SD610#4	1
CASTRGRGPSYSGYTF	V28	J1-2	SD610#4	1
CASTRGRGPSYTGETF	V28	J1-2	SD610#4	1
CASTRGRGPSYTGYTF	V28	J1-2	SD610#4	13911
CASTRGRGPSYTGYTF	V28	J1-6	SD610#4	25
CASTRGRGPSYTGYTF	V28	J2-1	SD610#4	9
CASTRGRGPSYTGYTL	V28	J1-2	SD610#4	3
CASTRVRGPSYTGYTF	V28	J1-2	SD610#4	1
CASTRWRGPSCTGSSF	V28	J1-6	SD610#4	1
CATLMGNYGYTF	V28	J1-2	SD610#4	1
CATSDPGPGQETQYF	V28	J2-5	SD610#4	1
CATSDPTVASGNTIYF	V28	J1-3	SD610#4	4
CDSLMGNYGYTF	V28	J1-2	SD610#4	3
CGSRRPGRGLGEKLFF	V28	J1-4	SD610#4	1
CTSLMGNYGYTF	V28	J1-2	SD610#4	5
CTSSPPGRGLGEKLFF	V28	J1-4	SD610#4	3
CVSLMGNYGYTF	V28	J1-2	SD610#4	49
CVSSPPGRGLGEKLFF	V28	J1-4	SD610#4	17
SASLMGNYGYTF	V28	J1-2	SD610#4	2
CNAARGTGGDYGYTF	V29-1	J1-2	SD610#4	1
CSAARGIGGDYGYTF	V29-1	J1-2	SD610#4	2
CSAARGRGGDYRYSF	V29-1	J2-1	SD610#4	1
CSAARGTGGDYGCTF	V29-1	J2-1	SD610#4	3
CSAARGTGGDYGYRF	V29-1	J2-7	SD610#4	1
CSAARGTGGDYGYTF	V29-1	J1-2	SD610#4	6522
CSAARGTGGDYGYTF	V29-1	J1-6	SD610#4	8
CSAARGTGGDYGYTG	V29-1	J1-2	SD610#4	1
CSAARGTGGDYGYTV	V29-1	J2-7	SD610#4	1
CSAARGTGTTEAFF	V29-1	J1-1	SD610#4	1
CSAARGTGVNGYTF	V29-1	J1-2	SD610#4	1
CSAARGTRGDYGYTF	V29-1	J1-2	SD610#4	2
CSAARVTGGEYGYTF	V29-1	J1-2	SD610#4	1
CSARDRGSGSHRETQYF	V29-1	J2-5	SD610#4	1
CSATRGTGGDYGYTF	V29-1	J1-2	SD610#4	3
CSSARGTGGDYGYTF	V29-1	J1-2	SD610#4	2
CSTACGTGGDYGYTF	V29-1	J1-2	SD610#4	1
CSVDPAVWGYGYPF	V29-1	J1-2	SD610#4	1
CSVEPAGGGHGYTF	V29-1	J1-2	SD610#4	2
CSVEPAGGGYGCTF	V29-1	J1-2	SD610#4	1
CSVEPAGGGYGYTF	V29-1	J1-2	SD610#4	2072
CSVEPAGGGYGYTF	V29-1	J2-1	SD610#4	1
FRDRGKAEAFF	V29-1	J1-1	SD610#4	35
SALNLFRDRGKAEAFF	V29-1	J1-1	SD610#4	2
SSAARGTGGDHGYTF	V29-1	J1-2	SD610#4	1
CSAARGTGGDYGYTF	V29/OR9-2	J1-2	SD610#4	2
CASSEDMNTEAFF	V2	J1-1	SD610#4	7
CAAALLTGELFF	V3-1	J2-2	SD610#4	1
CASGLLTGELFF	V3-1	J2-2	SD610#4	1
CASRPGTGAHWKAFF	V3-1	J1-1	SD610#4	1
CASSLGVWVNTGELFF	V3-1	J2-2	SD610#4	3
CASSLLSGELFF	V3-1	J2-2	SD610#4	1
CASSLLTGELFC	V3-1	J2-2	SD610#4	5
CASSLLTGELFF	V3-1	J2-2	SD610#4	1112
CASSLLTGELFL	V3-1	J2-2	SD610#4	1
CASSLPSGRHRELFF	V3-1	J2-2	SD610#4	1
CDSSLLTGELFF	V3-1	J2-2	SD610#4	1
CASNQVGRGGVNTQYF	V4-1	J2-3	SD610#4	1
CASSQVGRGGANTQYF	V4-1	J2-3	SD610#4	1
CASSQVGRGGVNTQYF	V4-1	J2-3	SD610#4	467
CASSQVGRGGVNTQYF	V4-1	J2-4	SD610#4	2
CAEPAERGTDTQYF	V4-2	J2-3	SD610#4	1
CANSQGGETDTQYF	V4-2	J2-3	SD610#4	2
CASRQGGETDTQYF	V4-2	J2-3	SD610#4	1
CASSQGGETDTQYF	V4-2	J2-1	SD610#4	1
CASSQGGETDTQYF	V4-2	J2-3	SD610#4	372
CASSQGGETDTQYF	V4-2	J2-4	SD610#4	1
CASSQGGETDTQYL	V4-2	J2-3	SD610#4	2
CASSQGGETDTQYL	V4-2	J2-4	SD610#4	1
CASSQGGETYTQYF	V4-2	J2-3	SD610#4	1
CASSQGGGFTGALFF	V4-2	J2-2	SD610#4	2
CASSQGGGFTGELFF	V4-2	J2-2	SD610#4	108
CASSQGGGFTGGLFF	V4-2	J2-2	SD610#4	1
CASSQGGGLNGELFF	V4-2	J2-2	SD610#4	2
CASSSGQGRWGTEAFF	V4-2	J1-1	SD610#4	1
CASSTDRALYNEQFF	V4-2	J2-1	SD610#4	1
CASSPSGGSISYNEQFF	V5-1	J2-1	SD610#4	1
CASSSLAGFSTDAQYF	V5-1	J2-3	SD610#4	1
CASSSLAGFSTDMQYF	V5-1	J2-3	SD610#4	1
CASSSLAGFSTDTQYF	V5-1	J2-3	SD610#4	305
CASSSLAGFSTDTQYF	V5-1	J2-4	SD610#4	1
CASSTDFGGFTDTQYF	V5-1	J2-3	SD610#4	6
CASSTDRALYNEQFF	V5-3	J2-1	SD610#4	1
CASSFPGQGASGYTF	V5-4	J1-2	SD610#4	1
CASSLLTGELFF	V5-4	J2-2	SD610#4	1
CASSLPSGRHRELFF	V5-4	J2-2	SD610#4	1
CASSLYIGTEAFF	V5-4	J1-1	SD610#4	325
CASSPAGGSISYNEQFF	V5-4	J2-1	SD610#4	1
CASSPPGRGLGEKLFF	V5-4	J1-4	SD610#4	1
CASSPSGGSISYNEQFF	V5-4	J2-1	SD610#4	32
CASSPSGGSISYNEQFS	V5-4	J2-1	SD610#4	1
CASSSGQGRWGTEAFF	V5-4	J1-1	SD610#4	1
CAICPSGGSISYNEQFF	V5-6	J2-1	SD610#4	1
CARSPSGGSISYNEQLF	V5-6	J2-1	SD610#4	1
CASNPSGGRISENDKCL	V5-6	J2-1	SD610#4	1
CASRPCGGSISENEQGL	V5-6	J2-1	SD610#4	1
CASSARDGLNEKLFF	V5-6	J1-4	SD610#4	1
CASSFPGQGASGYTF	V5-6	J1-2	SD610#4	20
CASSILVGQGAHEQFF	V5-6	J2-1	SD610#4	2
CASSLGVWVNTGELFF	V5-6	J2-2	SD610#4	4
CASSLLTGELFF	V5-6	J2-2	SD610#4	1
CASSLPSGRHRELFF	V5-6	J2-2	SD610#4	3
CASSLYIGTEAFF	V5-6	J1-1	SD610#4	4
CASSMGDKQETQYF	V5-6	J2-4J2-5	SD610#4	1
CASSPFVNTEAFF	V5-6	J1-1	SD610#4	2
CASSPLGGSISYNEQFF	V5-6	J2-1	SD610#4	10
CASSPLGGSISYNEQFV	V5-6	J2-1	SD610#4	1
CASSPPGQILGDTQYF	V5-6	J2-3	SD610#4	2
CASSPPGRGLGEKLFF	V5-6	J1-4	SD610#4	1
CASSPSAAAISYNEQFF	V5-6	J2-1	SD610#4	1
CASSPSAASISYNEQFF	V5-6	J2-1	SD610#4	1
CASSPSDGSISYNEQFF	V5-6	J2-1	SD610#4	4
CASSPSGAAASYNEQFF	V5-6	J2-1	SD610#4	2
CASSPSGGAASYNEQFF	V5-6	J2-1	SD610#4	1
CASSPSGGCISYNEQFF	V5-6	J2-5	SD610#4	1
CASSPSGGGISYNERFF	V5-6	J2-1	SD610#4	1
CASSPSGGIISSNEQCF	V5-6	J2-1	SD610#4	1
CASSPSGGRISYNEQFF	V5-6	J2-1	SD610#4	2
CASSPSGGRMSDHAHFF	V5-6	J2-1	SD610#4	1
CASSPSGGRMSDHAHVF	V5-6	J2-7	SD610#4	1
CASSPSGGSISFNEQFF	V5-6	J2-1	SD610#4	3
CASSPSGGSISYNEQF	V5-6	J2-1	SD610#4	1
CASSPSGGSISYNEQFF	V5-6	J2-1	SD610#4	27393
CASSPSGGSISYNEQFF	V5-6	J2-4	SD610#4	22
CASSPSGGSISYNEQFF	V5-6	J2-5	SD610#4	3
CASSPSGGSISYNEQFF	V5-6	J2-7	SD610#4	572
CASSPSGGSISYNEQFI	V5-6	J2-1	SD610#4	1
CASSPSGGSISYNEQLL	V5-6	J2-1	SD610#4	1
CASSPSGGSISYNQQFF	V5-6	J2-1	SD610#4	1
CASSPSGGSIYYNEHFV	V5-6	J2-1	SD610#4	1
CASSPSGGSVSYNEQFF	V5-6	J2-7	SD610#4	1
CASSPSGLSIAYNEQFC	V5-6	J2-1	SD610#4	1
CASSPSGRSISYNEQFF	V5-6	J2-7	SD610#4	1
CASSPSGVSISDHEQLF	V5-6	J2-7	SD610#4	1
CASSPSGWSSSYNEQGF	V5-6	J2-1	SD610#4	1
CASSPWGGSISYNEQFF	V5-6	J2-3	SD610#4	1
CASSRTGVNGYTF	V5-6	J1-2	SD610#4	2
CASSSGQGRWGTEAFF	V5-6	J1-1	SD610#4	2
CASSTDRALYNEQFF	V5-6	J2-1	SD610#4	27
CASSTDRALYNEQFF	V5-6	J2-7	SD610#4	1
CASSTDRALYNEQFI	V5-6	J2-1	SD610#4	1
CASSTSGGSISENERFF	V5-6	J2-7	SD610#4	1
CASSVAAQGDGYTF	V5-6	J1-2	SD610#4	1
CASSYRGQGVSYEQYV	V5-6	J2-7	SD610#4	1
CASTPSGGSISYNEQFF	V5-6	J2-1	SD610#4	3
CGRRPSGGSISYNEQFF	V5-6	J2-1	SD610#4	2
CAAVNIGETSGRGDNEQFF	V6-1	J2-1	SD610#4	2
CAISGDRDNQPQHF	V6-1	J1-5	SD610#4	211
CAITGTGTTEAFF	V6-1	J1-1	SD610#4	7
CASLMGNYGYTF	V6-1	J1-2	SD610#4	2
CASRPGTGAHWKAFF	V6-1	J1-1	SD610#4	29
CASSDGPRWTYEQYF	V6-1	J2-1	SD610#4	1
CASSDGPRWTYEQYF	V6-1	J2-7	SD610#4	3
CASSEDRDNQPQHF	V6-1	J1-5	SD610#4	1
CASSEYRETSGRGDNEQFF	V6-1	J2-1	SD610#4	4
CASSEYRGTSGRGDNEQFF	V6-1	J2-1	SD610#4	1
CASSFPGQGASGYTF	V6-1	J1-2	SD610#4	2
CASSGDRDNQPQHF	V6-1	J1-5	SD610#4	80
CASSGDRDNQRKHF	V6-1	J1-5	SD610#4	1
CASSKTRTGSTYEQYV	V6-1	J2-7	SD610#4	9
CASSLEGSSYNSPLHF	V6-1	J1-6	SD610#4	4
CASSLGVWVNTGELFF	V6-1	J2-2	SD610#4	1
CASSLPSGRHRELFF	V6-1	J2-2	SD610#4	1
CASSLSSGLGGYTF	V6-1	J1-2	SD610#4	19
CASSLTGVNQPQHF	V6-1	J1-5	SD610#4	4
CASSPFVNTEAFF	V6-1	J1-1	SD610#4	1
CASSPPGQILGDTQYF	V6-1	J2-3	SD610#4	3
CASSPPGRGLGEKLFF	V6-1	J1-4	SD610#4	3
CASSPSGGSISYNEQFF	V6-1	J2-1	SD610#4	6
CASSPSGGSISYNEQFF	V6-1	J2-7	SD610#4	1
CASSRGTGYQETQYF	V6-1	J2-5	SD610#4	1
CASSSGQGRWGPEAFC	V6-1	J1-1	SD610#4	1
CASSTDRALYNEQFF	V6-1	J2-1	SD610#4	13
CASSVAWAPTDTQYF	V6-1	J2-3	SD610#4	1
CASSYRGQGVSYEQYV	V6-1	J2-1	SD610#4	2
CASSYRGQGVSYEQYV	V6-1	J2-4	SD610#4	1
CASSYRGQGVSYEQYV	V6-1	J2-7	SD610#4	84
CASTRGRGPSYTGYTF	V6-1	J1-2	SD610#4	1
CATMQGTSEAFF	V6-1	J1-1	SD610#4	1
CATSDLLAGETDTQYF	V6-1	J2-3	SD610#4	1
CATSDPGPGQETQYF	V6-1	J2-1	SD610#4	1
CATSDPGPGQETQYF	V6-1	J2-5	SD610#4	4
CATSDPTVASGNTIYF	V6-1	J1-3	SD610#4	3
CATVQGSSEAFF	V6-1	J1-1	SD610#4	1
CATVQGTFEAFF	V6-1	J1-1	SD610#4	1
CATVQGTPEAFF	V6-1	J1-1	SD610#4	5
CATVQGTSEAFF	V6-1	J1-1	SD610#4	3458
CATVQGTSEAFS	V6-1	J1-1	SD610#4	1
CATVRGTSEAFF	V6-1	J1-1	SD610#4	2
CAVSGDRDNQPQHF	V6-1	J1-5	SD610#4	1
CAISGDRDNQPQHF	V6-2V6-3	J1-5	SD610#4	11
CAITGTGTTEAFF	V6-2V6-3	J1-1	SD610#4	2
CANRPGTGAHWKAFF	V6-2V6-3	J1-1	SD610#4	3
CASRHGTGAHWKAFF	V6-2V6-3	J1-1	SD610#4	1
CASRPGAAAHWKAFF	V6-2V6-3	J1-1	SD610#4	4
CASRPGAGAHWKAFF	V6-2V6-3	J1-1	SD610#4	1
CASRPGRGAHWKAFF	V6-2V6-3	J1-1	SD610#4	1
CASRPGTGAHWIAFF	V6-2V6-3	J1-1	SD610#4	1
CASRPGTGAHWKAFF	V6-2V6-3	J1-1	SD610#4	3160
CASRPGTGAHWKALF	V6-2V6-3	J1-1	SD610#4	2
CASRPGTGAHWQAFV	V6-2V6-3	J1-1	SD610#4	1
CASRPGTGGHWKAFF	V6-2V6-3	J1-1	SD610#4	3
CASRPGTGTHWKAFF	V6-2V6-3	J1-1	SD610#4	1
CASSFPGQGASGYTF	V6-2V6-3	J1-2	SD610#4	4
CASSKTRTGSTYDQYV	V6-2V6-3	J2-7	SD610#4	1
CASSKTRTGSTYEQYV	V6-2V6-3	J2-7	SD610#4	1
CASSLEGSSYNSPLHF	V6-2V6-3	J1-6	SD610#4	1
CASSLSSGLGGYTF	V6-2V6-3	J1-2	SD610#4	3
CASSLTGVNQPQHF	V6-2V6-3	J1-5	SD610#4	1
CASSPFVNTEAFF	V6-2V6-3	J1-1	SD610#4	1
CASSPSGGSISYNEQFF	V6-2V6-3	J2-1	SD610#4	2
CASSRTGVNGYTF	V6-2V6-3	J1-2	SD610#4	1
CASSSGQGRWGTEAFF	V6-2V6-3	J1-1	SD610#4	1
CASSTDRALYNEQFF	V6-2V6-3	J2-1	SD610#4	1
CASSYRGQGVSCEQYV	V6-2V6-3	J2-7	SD610#4	1
CASSYRGQGVSYEQYV	V6-2V6-3	J2-7	SD610#4	10
CASTPGTGGHWKAYF	V6-2V6-3	J1-1	SD610#4	1
CATVQGTSEAFF	V6-2V6-3	J1-1	SD610#4	13
CDSSFPGQGASGYTF	V6-2V6-3	J1-2	SD610#4	1
CVSRPGTGAHWKAFF	V6-2V6-3	J1-1	SD610#4	1
RASRPGTGAHWKAFF	V6-2V6-3	J1-1	SD610#4	1
CAISGDRDNQPQHF	V6-5	J1-5	SD610#4	1
CASSLSSGLGGYTF	V6-5	J1-2	SD610#4	2
CATSDPTVASGNTIYF	V6-5	J1-3	SD610#4	1
CGISGDRDNQPQHF	V6-5	J1-5	SD610#4	1
CAISGDRDNQPQHF	V6-6	J1-5	SD610#4	24
CAITGTGTTEAFF	V6-6	J1-1	SD610#4	1
CANSYRGQGVSYEQYV	V6-6	J2-7	SD610#4	1
CASCYRGQGVSYEQYV	V6-6	J2-7	SD610#4	1
CASGYRGQGVSYEQYV	V6-6	J2-7	SD610#4	1
CASLMGNYGYTF	V6-6	J1-2	SD610#4	1
CASRPGTGAHWKAFF	V6-6	J1-1	SD610#4	3
CASRYRGQGVSYEQYV	V6-6	J2-7	SD610#4	2
CASSFPGQGASGYTF	V6-6	J1-2	SD610#4	1
CASSGDRDNQPQHF	V6-6	J1-5	SD610#4	4
CASSKTRTGSTYEQYV	V6-6	J2-7	SD610#4	4
CASSLAGSGIQYF	V6-6	J2-7	SD610#4	1
CASSLSSGLGGYTF	V6-6	J1-2	SD610#4	3
CASSNRGQGVSYEQYV	V6-6	J2-7	SD610#4	1
CASSPPGQILGDTQYF	V6-6	J2-3	SD610#4	1
CASSSGQGRWGTEAFF	V6-6	J1-1	SD610#4	1
CASSTDRALYNEQFF	V6-6	J2-1	SD610#4	3
CASSYRGAAVSYEQYV	V6-6	J2-7	SD610#4	3
CASSYRGHGVSYEQYF	V6-6	J2-6	SD610#4	1
CASSYRGQGASGYTF	V6-6	J1-2	SD610#4	3
CASSYRGQGVSHEQYV	V6-6	J2-7	SD610#4	2
CASSYRGQGVSYEQYV	V6-6	J2-1	SD610#4	134
CASSYRGQGVSYEQYV	V6-6	J2-1J2-7	SD610#4	1
CASSYRGQGVSYEQYV	V6-6	J2-4	SD610#4	18
CASSYRGQGVSYEQYV	V6-6	J2-7	SD610#4	4493
CASSYRGQWVSYEQYV	V6-6	J2-7	SD610#4	1
CASTRGRGPSYTGYTF	V6-6	J1-2	SD610#4	1
CATVQGTSEAFF	V6-6	J1-1	SD610#4	5
CDSSYRGQGVSYEQYV	V6-6	J2-7	SD610#4	2
RASSYRGQGVSYEQYV	V6-6	J2-7	SD610#4	4
CAISGDRDNQPQHF	V6-9	J1-5	SD610#4	1
CAEAAERGRDTRYV	V7-2	J2-3	SD610#4	1
CAEPAAAGTDTQYF	V7-2	J2-3	SD610#4	1
CAEPAARGTDTQYF	V7-2	J2-3	SD610#4	1
CAEPAEGGRATQYF	V7-2	J2-3	SD610#4	2
CAEPAERCTDTQYF	V7-2	J2-3	SD610#4	2
CAEPAERDTDTQYF	V7-2	J2-3	SD610#4	4
CAEPAERGSDTQYF	V7-2	J2-3	SD610#4	1
CAEPAERGTDTGYC	V7-2	J2-3	SD610#4	1
CAEPAERGTDTQYF	V7-2	J1-4	SD610#4	6
CAEPAERGTDTQYF	V7-2	J2-1	SD610#4	5
CAEPAERGTDTQYF	V7-2	J2-2	SD610#4	2
CAEPAERGTDTQYF	V7-2	J2-3	SD610#4	7316
CAEPAERGTDTQYF	V7-2	J2-4	SD610#4	15
CAEPAERGTDTQYF	V7-2	J2-7	SD610#4	2
CAEPAERGTDTRYF	V7-2	J2-4	SD610#4	1
CAEPAEWGTDTQYF	V7-2	J2-3	SD610#4	7
CAEPTERGTDTQYF	V7-2	J2-3	SD610#4	4
CAGSTDRALYNEQFF	V7-2	J2-1	SD610#4	30
CAGSTDRALYSEQFV	V7-2	J2-7	SD610#4	1
CAISPFVNTEAFF	V7-2	J1-1	SD610#4	1
CAISTDRALYNEQFF	V7-2	J2-1	SD610#4	2
CAITGTGTTEAFF	V7-2	J1-1	SD610#4	1
CANSTDRALYNEQFF	V7-2	J2-1	SD610#4	2
CARSFLGQGACRYDF	V7-2	J1-2	SD610#4	1
CARSLPSGRHRELFF	V7-2	J2-2	SD610#4	2
CARSLPSGRHREQFF	V7-2	J2-2	SD610#4	1
CARSPGTGARRLHL	V7-2	J1-6	SD610#4	1
CASCLGVCVNTGELFF	V7-2	J2-2	SD610#4	1
CASFPGQGASGYTF	V7-2	J1-2	SD610#4	1
CASLGVWVNTGELFF	V7-2	J2-2	SD610#4	1
CASLMGNYGYTF	V7-2	J1-2	SD610#4	4
CASNFPGQGASGYTF	V7-2	J1-2	SD610#4	5
CASNLPSGRHRELFF	V7-2	J2-2	SD610#4	1
CASNSGQGRWGTEAFF	V7-2	J1-1	SD610#4	1
CASQGASSYNEQFF	V7-2	J2-1	SD610#4	1
CASRFPGQGASGYTF	V7-2	J1-2	SD610#4	3
CASRLASGLHRALFF	V7-2	J2-2	SD610#4	1
CASRPGTGAHWKAFF	V7-2	J1-1	SD610#4	2
CASRPGTGAHWKAVF	V7-2	J1-1	SD610#4	1
CASSAAVNTEAFF	V7-2	J1-1	SD610#4	4
CASSARDGLNEKLFF	V7-2	J1-4	SD610#4	7
CASSCTGANGYTF	V7-2	J1-2	SD610#4	1
CASSCTGVNGYTF	V7-2	J1-2	SD610#4	1
CASSF	V7-2	J2-1	SD610#4	323
CASSF	V7-2	J2-7	SD610#4	1
CASSFGVWVNTGELFF	V7-2	J2-2	SD610#4	5
CASSFP	V7-2	J2-1	SD610#4	4
CASSFPAQGDGYTF	V7-2	J1-2	SD610#4	1
CASSFPGGSISYNEQFF	V7-2	J2-1	SD610#4	1
CASSFPGHGASGYDC	V7-2	J1-2	SD610#4	1
CASSFPGHGASGYTF	V7-2	J1-2	SD610#4	1
CASSFPGQGAFGYTL	V7-2	J1-2	SD610#4	1
CASSFPGQGASGYIF	V7-2	J2-7	SD610#4	1
CASSFPGQGASGYSF	V7-2	J2-7	SD610#4	13
CASSFPGQGASGYTF	V7-2	J1-2	SD610#4	43871
CASSFPGQGASGYTF	V7-2	J1-6	SD610#4	110
CASSFPGQGASGYTF	V7-2	J2-1	SD610#4	24
CASSFPGQGASGYTV	V7-2	J1-2	SD610#4	1
CASSFPGQGDGYIF	V7-2	J1-2	SD610#4	1
CASSFPGQGDGYTF	V7-2	J1-2	SD610#4	1
CASSFPGQGLGGYTF	V7-2	J1-2	SD610#4	77
CASSFPGQGPSGYTF	V7-2	J1-2	SD610#4	1
CASSFPGQGRWGTEAFF	V7-2	J1-1	SD610#4	11
CASSFPGQGTSGYTF	V7-2	J1-2	SD610#4	6
CASSFPGQGVSYEQYV	V7-2	J2-7	SD610#4	1
CASSFRQGASGYTF	V7-2	J1-2	SD610#4	1
CASSFTGQGASGYTF	V7-2	J1-2	SD610#4	11
CASSGPSGRHRELFF	V7-2	J2-2	SD610#4	8
CASSILVGQGAHEQFF	V7-2	J2-1	SD610#4	4
CASSIPGQGASGYTF	V7-2	J1-2	SD610#4	3
CASSKGQGRLGSEAFF	V7-2	J1-1	SD610#4	1
CASSKTRTGSTYEQYV	V7-2	J2-7	SD610#4	3
CASSLAAAVNTGELFF	V7-2	J2-2	SD610#4	6
CASSLAGSGIQYF	V7-2	J2-1	SD610#4	1
CASSLEGSSYNSPLHF	V7-2	J1-6	SD610#4	2
CASSLGAAVNTGELFF	V7-2	J2-2	SD610#4	1
CASSLGFGVNNGERFF	V7-2	J2-2	SD610#4	1
CASSLGGWVNARALFF	V7-2	J2-2	SD610#4	1
CASSLGVAANTGELFF	V7-2	J2-2	SD610#4	5
CASSLGVFVNTGEMFF	V7-2	J2-2	SD610#4	1
CASSLGVWVNTGELFF	V7-2	J2-2	SD610#4	30568
CASSLPAARHRELFF	V7-2	J2-2	SD610#4	3
CASSLPGQGASGYTF	V7-2	J1-2	SD610#4	20
CASSLPGRGAAGYDV	V7-2	J1-2	SD610#4	1
CASSLPSGRHRELFF	V7-2	J2-2	SD610#4	15921
CASSLPSGRHRELFI	V7-2	J2-2	SD610#4	1
CASSLPSGRHRELGL	V7-2	J2-6	SD610#4	1
CASSLPSGRHRELIF	V7-2	J2-2	SD610#4	1
CASSLPSGRHRVLFF	V7-2	J2-2	SD610#4	5
CASSLPSGRNRELFF	V7-2	J2-2	SD610#4	4
CASSLPSGSKDIQYF	V7-2	J2-4	SD610#4	1
CASSLPSGSKNIQYF	V7-2	J2-1	SD610#4	11
CASSLPSGSKNIQYF	V7-2	J2-4	SD610#4	21
CASSLPSGSKNIQYF	V7-2	J2-7	SD610#4	15
CASSLPSGWHRELFF	V7-2	J2-2	SD610#4	26
CASSLRPTGNTIYF	V7-2	J1-3	SD610#4	1
CASSLRTGTTNYGYTF	V7-2	J1-2	SD610#4	25
CASSLSSGLGGYTF	V7-2	J1-2	SD610#4	17
CASSLTGVNQPQHF	V7-2	J1-5	SD610#4	5
CASSLTSGRHRELFF	V7-2	J2-2	SD610#4	1
CASSLYIGTEAFF	V7-2	J1-1	SD610#4	2
CASSMGDKQETQYF	V7-2	J2-5	SD610#4	1
CASSMGDKQETQYF	V7-2	J2-7	SD610#4	1
CASSPFMNTEVFF	V7-2	J1-1	SD610#4	1
CASSPFVNTEAFF	V7-2	J1-1	SD610#4	2644
CASSPFVNTKAFF	V7-2	J1-1	SD610#4	2
CASSPLGGSISYNEQFF	V7-2	J2-1	SD610#4	1
CASSPPGQILGDTQYF	V7-2	J2-3	SD610#4	3
CASSPPGRGLGEKLFF	V7-2	J1-4	SD610#4	7
CASSPSGGSISYNEQFF	V7-2	J2-1	SD610#4	55
CASSQGGGFTGELFF	V7-2	J2-2	SD610#4	2
CASSRGTGYQETQYF	V7-2	J2-1	SD610#4	1
CASSRTEVNGYTF	V7-2	J1-2	SD610#4	1
CASSRTGVNGHTF	V7-2	J1-2	SD610#4	1
CASSRTGVNGYTF	V7-2	J1-2	SD610#4	5019
CASSRTGVNGYTF	V7-2	J1-5	SD610#4	1
CASSRTGVNGYTF	V7-2	J1-6	SD610#4	16
CASSRTGVNGYTF	V7-2	J2-1	SD610#4	4
CASSRTGVNSYTF	V7-2	J1-2	SD610#4	1
CASSSEQGRWGTEAFF	V7-2	J1-1	SD610#4	1
CASSSGQAAWGTEAFF	V7-2	J1-1	SD610#4	5
CASSSGQDRWGTEAFF	V7-2	J1-1	SD610#4	1
CASSSGQGASGYTF	V7-2	J1-2	SD610#4	10
CASSSGQGHWGTEAFF	V7-2	J1-1	SD610#4	2
CASSSGQGLWGTEAFF	V7-2	J1-1	SD610#4	1
CASSSGQGRLGTEAFF	V7-2	J1-1	SD610#4	2
CASSSGQGRWGSAAFC	V7-2	J1-1	SD610#4	2
CASSSGQGRWGTEAFF	V7-2	J1-1	SD610#4	3560
CASSSGQGRWGTKAFF	V7-2	J1-1	SD610#4	1
CASSSGQVRWGTEAFF	V7-2	J1-1	SD610#4	1
CASSSGVGRWGRAACF	V7-2	J1-1	SD610#4	1
CASSSTSIVNTQYF	V7-2	J2-3	SD610#4	10
CASSTD	V7-2	J2-7	SD610#4	1
CASSTDGALYNEQFF	V7-2	J2-1	SD610#4	5
CASSTDMALYNQQFC	V7-2	J2-1	SD610#4	1
CASSTDRALFNEQFF	V7-2	J2-1	SD610#4	1
CASSTDRALNNEQFF	V7-2	J2-1	SD610#4	3
CASSTDRALYNELFF	V7-2	J2-1	SD610#4	2
CASSTDRALYNEQFF	V7-2	J2-1	SD610#4	15493
CASSTDRALYNEQFF	V7-2	J2-4	SD610#4	3
CASSTDRALYNEQFF	V7-2	J2-5	SD610#4	2
CASSTDRALYNEQFF	V7-2	J2-7	SD610#4	281
CASSTDRALYNEQYF	V7-2	J2-1	SD610#4	4
CASSTDRALYNVQFF	V7-2	J2-1	SD610#4	2
CASSTDRPLYNGQFF	V7-2	J2-1	SD610#4	1
CASSTDRSLDNEPFF	V7-2	J2-1	SD610#4	1
CASSTDRTLYNEQFF	V7-2	J2-1	SD610#4	4
CASSTGELFF	V7-2	J2-2	SD610#4	1
CASSTGRALYNAQLF	V7-2	J2-7	SD610#4	1
CASSTYRAVYDEQFF	V7-2	J2-1	SD610#4	1
CASSVAAQGDGYTF	V7-2	J1-2	SD610#4	3
CASSVAWAPTDTQYF	V7-2	J2-3	SD610#4	2
CASSVPGQGASGYSF	V7-2	J2-1	SD610#4	1
CASSVPGQGSSGYTL	V7-2	J1-2	SD610#4	1
CASSYRGQGVSYEQYV	V7-2	J2-1	SD610#4	1
CASSYRGQGVSYEQYV	V7-2	J2-7	SD610#4	2
CASTLVSGRHRALFL	V7-2	J2-2	SD610#4	1
CASTRGRGPSYTGYTF	V7-2	J1-2	SD610#4	8
CATVQGTSEAFF	V7-2	J1-1	SD610#4	1
CAVPAERGTDTQYF	V7-2	J2-3	SD610#4	1
CCQQLGVWVNTGELFF	V7-2	J2-2	SD610#4	1
CDSSPFVNTEALF	V7-2	J1-1	SD610#4	1
CSAARGTGGDYGYTF	V7-2	J1-2	SD610#4	1
CSEPAERGTDTQYF	V7-2	J2-3	SD610#4	1
CSSSTDRALYNEQFF	V7-2	J2-1	SD610#4	1
CVEPAERGTDTQYF	V7-2	J2-3	SD610#4	4
CVSSLGVFVNAGELFF	V7-2	J2-2	SD610#4	1
CVSSLGVWVNTGELYF	V7-2	J2-2	SD610#4	2
CVSSRTGVNGYTF	V7-2	J1-2	SD610#4	3
CVSSTDRALYNEQFF	V7-2	J2-1	SD610#4	2
FFKQKTAYEVNHRDWSSDV	V7-2	J2-7	SD610#4	1
RASSPFVNTEAFF	V7-2	J1-1	SD610#4	1
RASSSGQGRWGTEAFF	V7-2	J1-1	SD610#4	1
SASSLGVWVNTGELFF	V7-2	J2-2	SD610#4	2
YASSLGVWVDTGELFF	V7-2	J2-2	SD610#4	1
YASSSGQGRWGTEAFF	V7-2	J1-1	SD610#4	1
CAEPAERGTDTQYF	V7-3	J2-3	SD610#4	3
CASSFPGQGASGYTF	V7-3	J1-2	SD610#4	5
CASSLGVWVNTGELFF	V7-3	J2-2	SD610#4	6
CASSLPSGRHRELFF	V7-3	J2-2	SD610#4	1
CASSLTGVNQPQHF	V7-3	J1-5	SD610#4	1
CASSTDRALYNEQFF	V7-3	J2-1	SD610#4	2
CAEPAERGTDTQYF	V7-6	J2-3	SD610#4	4
CASSRTGVNGYTF	V7-6	J1-2	SD610#4	1
CASSTDRALYNEQFF	V7-6	J2-1	SD610#4	3
CAEAPGQGLGGYTF	V7-9	J1-2	SD610#4	2
CAEPAERGTDTQYF	V7-9	J2-3	SD610#4	16
CARSFPGQGASGYTF	V7-9	J1-2	SD610#4	3
CARSPGQGLGGYTF	V7-9	J1-2	SD610#4	5
CARSPGTGARRLHL	V7-9	J1-6	SD610#4	97
CARSPGTGARRLHVRF	V7-9	J2-1	SD610#4	1
CARSPGTGLGGYTF	V7-9	J1-2	SD610#4	1
CARSPGTGTRRLHVPFSDQAHF	V7-9	J1-6	SD610#4	2
CARSPRQGLGGYTF	V7-9	J1-2	SD610#4	1
CARSPSGGSISYNEQFF	V7-9	J2-1	SD610#4	1
CASLMGNYGYTF	V7-9	J1-2	SD610#4	1
CASRLGVLVNAGELFF	V7-9	J2-2	SD610#4	1
CASRPGTGAHWKAFF	V7-9	J1-1	SD610#4	1
CASSARDGLNEKLFF	V7-9	J1-4	SD610#4	3
CASSF	V7-9	J2-1	SD610#4	2
CASSFPGQGASGYTF	V7-9	J1-2	SD610#4	116
CASSLGVWVNTGELFF	V7-9	J2-2	SD610#4	55
CASSLPSGRHRELFF	V7-9	J2-2	SD610#4	26
CASSLRTGTTNYGYTF	V7-9	J1-2	SD610#4	1
CASSLSSGLGGYTF	V7-9	J1-2	SD610#4	1
CASSLTGVNQPQHF	V7-9	J1-5	SD610#4	1
CASSPFVNTEAFF	V7-9	J1-1	SD610#4	2
CASSPPGRGLGEKLFF	V7-9	J1-4	SD610#4	1
CASSPSGGSISYNEQFF	V7-9	J2-1	SD610#4	4
CASSRTGVNGYTF	V7-9	J1-2	SD610#4	7
CASSSGQGRWGTEAFF	V7-9	J1-1	SD610#4	4
CASSSTSIVNTQYF	V7-9	J2-3	SD610#4	5
CASSTDRALYNEQFF	V7-9	J2-1	SD610#4	34
CASSTDRALYNEQFF	V7-9	J2-7	SD610#4	1
CASTRGRGPSYTGYTF	V7-9	J1-2	SD610#4	1
CAGSVVWGDNEQFF	V9	J2-1	SD610#4	1
CARSGAAQGDGYNF	V9	J1-2	SD610#4	1
CASAAAAQGDGYTF	V9	J1-2	SD610#4	1
CASSFPGQGASGYTF	V9	J1-2	SD610#4	2
CASSGALSPADTRYF	V9	J2-3	SD610#4	1
CASSIAWAPTDTQYF	V9	J2-3	SD610#4	1
CASSLCVWVNTGELFF	V9	J2-2	SD610#4	1
CASSLSSGLGGYTF	V9	J1-2	SD610#4	1
CASSPSGGSISYNEQFF	V9	J2-1	SD610#4	2
CASSRTGVNGYTF	V9	J1-2	SD610#4	2
CASSTDRALYNEQFF	V9	J2-1	SD610#4	1
CASSVAAAPTATQYF	V9	J2-3	SD610#4	1
CASSVAAAPTDTQYF	V9	J2-3	SD610#4	2
CASSVAAQGDGYSF	V9	J1-2	SD610#4	1
CASSVAAQGDGYTF	V9	J1-2	SD610#4	4135
CASSVAAQGDGYTF	V9	J1-6	SD610#4	6
CASSVAAQGDGYTF	V9	J2-1	SD610#4	5
CASSVAAQGDGYTL	V9	J1-2	SD610#4	1
CASSVAAQGDGYTS	V9	J1-2	SD610#4	2
CASSVATQGDGYTF	V9	J1-2	SD610#4	2
CASSVAWAPRATQDF	V9	J2-3	SD610#4	1
CASSVAWAPTDRHNF	V9	J2-3	SD610#4	1
CASSVAWAPTDTQYF	V9	J1-4	SD610#4	2
CASSVAWAPTDTQYF	V9	J2-3	SD610#4	1922
CASSVAWAPTDTQYF	V9	J2-4	SD610#4	3
CASSVVCGDNEQFF	V9	J2-1	SD610#4	1
CASSVVRGDNEQFF	V9	J2-1	SD610#4	1
CASSVVWGDNEQFF	V9	J2-1	SD610#4	825
CASSVVWGDNEQFF	V9	J2-7	SD610#4	28
CASSVVWGDNGQLF	V9	J2-1	SD610#4	3
CTSSVVWGDNEQFF	V9	J2-1	SD610#4	1
FKQKTAYEINHRDWSSDV	V9	J2-7	SD610#4	1
LGNRKTRTGSTYEQYV	V9	J2-7	SD610#4	1
SASSVVWGDNEQFF	V9	J2-1	SD610#4	1
